# Unscored variants leave many comparisons of variant effect predictors undecided: evidence from ClinVar, published benchmarks and genomic language models

**DOI:** 10.64898/2026.11.23.768553

**Authors:** Varunkumar Asediya, Udayaraja GK, Haja N. Kadarmideen, Chandra S. Pareek

## Abstract

**Background:** Variant effect predictors leave different variants unscored, so reported accuracies often rest on different variants, and which predictor is better can depend on variants never scored.

**Results:** Manski’s sharp bounds contain each predictor’s accuracy and area under the receiver operating characteristic curve (AUROC) whatever its unscored variants would score. A comparison is decided when the two bounds are disjoint, which cannot happen when the two shares scored (of variants or, for AUROC, pathogenic–benign pairs) sum to one or less. For 49 dbNSFP predictors on 328,328 ClinVar substitutions, 745 of 1,176 comparisons are undecided inside declared scopes and 1,093 on the whole panel. In ten benchmarks from one PubMed query, 1,045 of 2,842 stated orderings (36.8%) are undecided. Yet most orderings between well-known predictors are decided (177 of 287), among them AlphaMissense above REVEL in the sixth Critical Assessment of Genome Interpretation. AlphaMissense’s canonical-transcript release scores no missense substitution in secondary-findings genes CALM1, CALM2 or WT1, and missense variants that REVEL’s and AlphaMissense’s releases leave unscored are pathogenic less often than the panel’s (likelihood ratios 0.18 and 0.25, describing each release). Across nine species, the genomic language model Evo 2 does not outperform gene annotation (species-mean AUROC 0.943 against 0.958); its 8,192-bp margin is resolved over Ensembl’s conservation track (+0.108) but not over the 241-mammal phyloP (+0.055).

**Conclusions:** Benchmarks should report each predictor’s reach (share of variants scored) per label class and which orderings the bounds decide; the deposited reach matrices and glmtrust package allow these checks without rescoring.
