## Additional_file_3_Recompute_tables_and_scripts for "Unscored variants leave many comparisons of variant effect predictors undecided: evidence from ClinVar, published benchmarks and genomic language models": clinvar5.csv

score	reach	reach_p	reach_n	a_cov	a_ma	pen	ind	lo	hi	width	right	tied	wrong	npos	nneg
cadd	0.998794563334228	0.9993496601827982	0.9987195872291093	0.991353533305308	0.9904052603509717	0.0009482729543363044	0.5003150364768445	0.9894403004086292	0.9913702202933143	0.0019299198846851606	0.9912452819284662	0.00021650275368363577	0.008538215317850194	170680	1263655
phylop	0.9999672322016823	0.9999882821654559	0.9999643890144067	0.9216873485043053	0.921667390715597	1.9957788708335755e-05	0.5000119465755246	0.92164372651417	0.9216910549170239	4.732840285381901e-05	0.9216524291457057	6.983871719924561e-05	0.07827773213709509	170680	1263655
phastcons	0.9999672322016823	0.9999882821654559	0.9999643890144067	0.8443406107494861	0.8443243136583416	1.6297091144479303e-05	0.5000119465755246	0.8443006494569146	0.8443479778597685	4.732840285381901e-05	0.7642894070298852	0.16010240743920168	0.07560818553091309	170680	1263655
revel	0.17641694583204062	0.3731310053902039	0.14984707060075733	0.9575011161980235	0.5255800714689475	0.431921044729076	0.6116419673947233	0.05353636552296619	0.9976237774149287	0.9440874118919625	0.9573615061683213	0.000279220059404412	0.04235927377227432	170680	1263655
alphamissense	0.13492873003865902	0.33665338645418325	0.10768208094772704	0.9631444521564712	0.5167896983416436	0.4463547538148276	0.6144856527532281	0.03491546694738641	0.9986639297359007	0.9637484627885142	0.9631224107305335	4.408285187536862e-05	0.03683350641759112	170680	1263655
