## Additional_file_3_Recompute_tables_and_scripts for "Unscored variants leave many comparisons of variant effect predictors undecided: evidence from ClinVar, published benchmarks and genomic language models": dbnsfp_49.csv

pred	reach	reach_p	reach_n	q	a_cov	a_ma	pen	lo	hi	width
CADD_raw	1.0	1.0	1.0	1.0	0.9677720955548349	0.9677720955548349	0.0	0.9677720955548349	0.9677720955548348	0.0
phyloP100way_vertebrate	0.9999908627957409	1.0	0.9999815019207172	0.9999815019207172	0.8375086640232225	0.8375024207611967	6.243262025726886e-06	0.8374931717215555	0.8375116698008382	1.8498079282780466e-05
phastCons100way_vertebrate	0.9999908627957409	1.0	0.9999815019207172	0.9999815019207172	0.7865833103598961	0.7865780091190999	5.301240796159039e-06	0.7865687600794586	0.7865872581587414	1.8498079282780466e-05
phastCons17way_primate	0.9999634511829634	0.9999939813059362	0.9999321737092965	0.9999261554234584	0.6912702906589602	0.6912561663853415	1.412427361869619e-05	0.6912192440970707	0.6912930886736124	7.384457654158183e-05
phyloP17way_primate	0.9999634511829634	0.9999939813059362	0.9999321737092965	0.9999261554234584	0.7217511203805119	0.7217347452629298	1.637511758212024e-05	0.721697822974659	0.7217716675512005	7.384457654158183e-05
phastCons470way_mammalian	0.9988487122633464	0.9996870279086844	0.9979898753846059	0.997677532406195	0.769944755045147	0.769317817099437	0.0006269379457099978	0.7681565833025346	0.7704790508963396	0.0023224675938050554
DANN	0.9968872590823811	0.9983268030502741	0.9954124763378736	0.9937469552187459	0.833333371680369	0.8312490231801652	0.0020843485002037658	0.8281225007895382	0.8343755455707924	0.006253044781254102
GERP++_RS	0.9960679564338101	0.9981462422283612	0.9939387960216798	0.9920962742540214	0.8011314001884251	0.7987513401878332	0.0023800600005918528	0.7947994773148439	0.8027032030608225	0.00790372574597864
bStatistic	0.9874424356131674	0.9898464631144335	0.9849795596223926	0.9749785333322375	0.5491382387293723	0.5479087279268927	0.0012295108024795451	0.5353979945930115	0.5604194612607741	0.025021466667762504
BayesDel_addAF	0.9578074364659731	0.9972193633425419	0.9174307401081521	0.9148796985615284	0.9902049053595847	0.9484785160487594	0.04172638931082529	0.9059183653295236	0.9910386667679953	0.0851203014384716
BayesDel_noAF	0.9578074364659731	0.9972193633425419	0.9174307401081521	0.9148796985615284	0.983014043372494	0.9418997424016122	0.04111430097088169	0.8993395916823765	0.9844598931208481	0.0851203014384716
phyloP470way_mammalian	0.9210576009356497	0.9286243070978459	0.9133056684280949	0.8481178435125747	0.8200700558416241	0.7714571255333476	0.04861293030827651	0.6955160472896349	0.8473982037770602	0.1518821564874253
MutationTaster	0.8885687483248459	0.9216245659016906	0.8547037532602865	0.7877159755730572	0.991043487917191	0.8868028001334869	0.10424068778370418	0.7806607879200154	0.9929448123469582	0.21228402442694283
Eigen-PC-raw_coding	0.8880326990083087	0.9169059097557012	0.8584526973282608	0.7871203514260046	0.9218222575361297	0.832024883591149	0.08979737394498069	0.7255850593041513	0.9384647078781467	0.21287964857399544
Eigen-raw_coding	0.8880326990083087	0.9169059097557012	0.8584526973282608	0.7871203514260046	0.9470194203547406	0.8518580832438722	0.09516133711086833	0.7454182589568745	0.95829790753087	0.21287964857399544
ESM1b	0.8607520528252236	0.7692131761250444	0.9545317211229567	0.7342383769170946	0.9567982106426084	0.8353987767608619	0.12139943388174652	0.7025179652194091	0.9682795883023145	0.2657616230829054
VEST4	0.8101898101898102	0.7421049780618602	0.8799412994284094	0.6530088187080445	0.9455605249812677	0.7909549520809538	0.15460557290031393	0.617459361434976	0.9644505427269314	0.3469911812919555
fathmm-XF_coding	0.796605833191199	0.6991736333050454	0.8964230880693554	0.62675538746398	0.7520395613583083	0.6579671529353781	0.09407240842293023	0.47134484666736803	0.844589459203388	0.37324461253602004
GERP_92_mammals	0.6722911235106357	0.5698138417926079	0.7772769594090481	0.44290317037774657	0.7627901425686393	0.6163905872876704	0.14639955528096893	0.33784217247654363	0.8949390020987971	0.5570968296222534
ClinPred	0.6338265393143442	0.38219309174295363	0.8916197534822634	0.3407709102424764	0.9832391261570728	0.6646738368853246	0.3185652892717482	0.33505929200656276	0.9942883817640863	0.6592290897575236
MetaRNN	0.6316579761701713	0.36296336420923386	0.9069299971019675	0.32918236285040087	0.9870711335904014	0.6603352266315116	0.3267359069588898	0.324926408056712	0.9957440452063111	0.6708176371495991
AlphaMissense	0.6255116834385127	0.35418810826426883	0.9034770223025176	0.3200008173895633	0.9604057801154515	0.6473302259678241	0.3130755541476275	0.3073306346626057	0.9873298172730424	0.6799991826104367
MetaLR	0.6246131916863624	0.36164527020927	0.8940183377625956	0.32331750333219633	0.9368493994889943	0.6412410571749508	0.29560834231404337	0.30289980884104906	0.9795823055088527	0.6766824966678037
MetaSVM	0.6246131916863624	0.36164527020927	0.8940183377625956	0.32331750333219633	0.9357469380933764	0.6408846121089996	0.29486232598437684	0.3025433637750977	0.9792258604429013	0.6766824966678037
LIST-S2	0.6233674861723643	0.3577692312322072	0.8954673539730791	0.3203706668244873	0.8913980302980494	0.625392447960377	0.26600558233767246	0.28557778137262063	0.9652071145481333	0.6796293331755128
MutFormer	0.6140749494408031	0.35919566172531886	0.8751934590791656	0.31436569367161166	0.9347616801082616	0.6366741571490689	0.29808752295919255	0.2938570039848748	0.979491310313263	0.6856343063283883
MutScore	0.6076728149898881	0.3500231719721455	0.871629495804019	0.30509052090580463	0.9790211197898998	0.6461448029615824	0.3328763168283175	0.2986900634144847	0.9935995425086801	0.6949094790941954
MutPred2	0.6050077970809679	0.35949659642850695	0.8565288970828528	0.3079192232439485	0.9614057443260458	0.6420756983931719	0.31933004593287384	0.29603531001514616	0.9881160867711978	0.6920807767560515
REVEL	0.5981914427036378	0.350287994510951	0.8521633503721197	0.29850259099758264	0.9705954988942134	0.6404739757317227	0.3301215231624906	0.28972527123051406	0.9912226802329314	0.7014974090024173
MVP	0.5941619356253502	0.3566918849947938	0.8374450452894641	0.2987098517838494	0.9490607913602952	0.6341388824291719	0.3149219089311233	0.2834938083210966	0.9847839565372474	0.7012901482161507
PROVEAN	0.5934888282449258	0.34834997502241966	0.8446284660776056	0.2942263050613585	0.9167360775186061	0.6226147162740634	0.29412136124454274	0.2697278688047426	0.9755015637433841	0.7057736949386415
PrimateAI	0.5916644331278478	0.3466226098261199	0.8427046658321977	0.29210049058340465	0.885768147063396	0.612683065008669	0.2730850820547271	0.2587333103003713	0.9666328197169667	0.7078995094165954
DEOGEN2	0.5885821495577593	0.35332743501315084	0.8295956936471429	0.29311891853430067	0.9441766566058293	0.6301965812224821	0.3139800753833472	0.2767560404896324	0.9836371219553317	0.7068810814656994
SIFT	0.5885334178017105	0.3445341229859945	0.8385056018350094	0.2888937921470685	0.8991726549910121	0.615318502021767	0.28385415296924515	0.2597653980953012	0.9708716059482327	0.7111062078529315
SIFT4G	0.5880369630369631	0.3479828346845302	0.8339674063843038	0.2902063421081156	0.896618287528969	0.6151011424369669	0.28151714509200204	0.26020431349102474	0.9699979713829092	0.7097936578918844
MisFit_D	0.5871597914280842	0.34609296474850887	0.8341277230714211	0.2886857366567113	0.9450937567303056	0.6284922190429914	0.3166015376873143	0.272835087371347	0.9841493507146357	0.7113142633432887
MisFit_S	0.5871597914280842	0.34609296474850887	0.8341277230714211	0.2886857366567113	0.8803863403721858	0.6098121108844949	0.27057422948769083	0.25415497921285063	0.9654692425561393	0.7113142633432887
Polyphen2_HVAR	0.5727778319241734	0.3468753949767979	0.804210162844758	0.2789607178811304	0.9194863942150636	0.617020225671601	0.3024661685434626	0.25650058461216624	0.9775398667310358	0.7210392821188696
Polyphen2_HDIV	0.5727778319241734	0.3468753949767979	0.804210162844758	0.2789607178811304	0.8997942901060907	0.611526902172772	0.28826738793331874	0.25100726111333715	0.9720465432322067	0.7210392821188696
gMVP	0.5667259569698594	0.3288975558083407	0.8103761892723472	0.26653074793695225	0.9667008751893305	0.6243901333270424	0.342310741862288	0.25765550729551856	0.9911247593585664	0.7334692520630477
PHACTboost	0.5654924343948734	0.3434206645841985	0.7930003267994007	0.2723326992449368	0.9808206346838618	0.6309431812961197	0.349877453387742	0.2671095309185882	0.9947768316736514	0.7276673007550631
VARITY_ER	0.5484210911040179	0.3321657066849635	0.7699702180923548	0.2557577016190225	0.9636353833253196	0.6185783200285382	0.34505706329678143	0.24645717083804947	0.990699469219027	0.7442422983809776
VARITY_ER_LOO	0.5484210911040179	0.3321657066849635	0.7699702180923548	0.2557577016190225	0.9631063942606958	0.6184430270011885	0.34466336725950736	0.24632187781069967	0.9905641761916772	0.7442422983809776
VARITY_R_LOO	0.5484210911040179	0.3321657066849635	0.7699702180923548	0.2557577016190225	0.9667289060214885	0.6193695122832167	0.3473593937382719	0.2472483630927279	0.9914906614737053	0.7442422983809776
VARITY_R	0.5484210911040179	0.3321657066849635	0.7699702180923548	0.2557577016190225	0.9684544349112549	0.6198108295861405	0.3486436053251144	0.24768968039565178	0.9919319787766294	0.7442422983809776
MutationAssessor	0.5416412855437246	0.3319911645571144	0.7564234580309411	0.25112590473001173	0.9218288870479816	0.6059321609011783	0.3158967261468033	0.23149511326618416	0.9803692085361725	0.7488740952699883
M-CAP	0.5406879705660194	0.360886914757236	0.7248903988802496	0.26160345958903547	0.9374712824520107	0.614444000960298	0.3230272814917126	0.24524573075481584	0.9836422711657804	0.7383965404109645
MPC	0.5172266757632611	0.31126278220151793	0.728232385204003	0.2266716383078455	0.8540233354387886	0.5802470494431181	0.27377628599567044	0.1935828685970409	0.9669112302891953	0.7733283616921545
popEVE	0.4814362466801491	0.3078020331148547	0.6593208738492653	0.2029403054458665	0.9235496516588562	0.5859552956791386	0.33759435597971754	0.18742544840207187	0.9844851429562054	0.7970596945541335
