## Additional_file_3_Recompute_tables_and_scripts for "Unscored variants leave many comparisons of variant effect predictors undecided: evidence from ClinVar, published benchmarks and genomic language models": dbnsfp_49_missense.csv

pred	reach	reach_p	reach_n	q	a_cov	a_ma	pen	lo	hi	width
CADD_raw	1.0	1.0	1.0	1.0	0.9339961015643619	0.9339961015643619	0.0	0.9339961015643619	0.9339961015643619	0.0
phastCons100way_vertebrate	0.9999901304264149	1.0	0.9999861363352789	0.9999861363352789	0.815085437297681	0.8150810690588198	4.368238861200743e-06	0.8150741372264593	0.8150880008911803	1.3863664721114333e-05
phyloP100way_vertebrate	0.9999901304264149	1.0	0.9999861363352789	0.9999861363352789	0.8862980150804406	0.886292659574277	5.355506163507197e-06	0.8862857277419165	0.8862995914066376	1.3863664721114333e-05
phastCons17way_primate	0.9999555869188672	1.0	0.9999376135087549	0.9999376135087549	0.7333708056875036	0.7333562465017777	1.455918572589133e-05	0.7333250532561552	0.7333874397474004	6.238649124512552e-05
phyloP17way_primate	0.9999555869188672	1.0	0.9999376135087549	0.9999376135087549	0.7437289536347128	0.7437137482404808	1.5205394232115614e-05	0.7436825549948581	0.7437449414861034	6.238649124512552e-05
ESM1b	0.9993189994226299	0.9999828711395831	0.9990503389666024	0.9990332263727968	0.9378537586830548	0.9374304532165882	0.00042330546646657594	0.9369470664029865	0.9379138400301898	0.0009667736272032101
phastCons470way_mammalian	0.9986774771396002	0.9999314845583324	0.9981699962568106	0.9981016061986576	0.7902432100893702	0.7896922141784548	0.0005509959109153743	0.7887430172777836	0.790641411079126	0.0018983938013423796
DANN	0.9959978879112528	0.9979274078895531	0.9952170356712093	0.9931543566948949	0.857015364144597	0.8545713643072209	0.0024439998373761073	0.8511485426546683	0.8579941859597734	0.006845643305105065
GERP++_RS	0.9949122348168947	0.9977047327041332	0.9937821463725721	0.9915011507127868	0.8203648201656212	0.8176420878421085	0.0027227323235127837	0.8133926631985018	0.821891512485715	0.008498849287213228
BayesDel_noAF	0.9906436442413505	0.9974991863791302	0.9878692933690092	0.9853988163845129	0.9710995382858207	0.9642209274261382	0.006878610859682475	0.9569203356183947	0.9715215192338817	0.014601183615487123
BayesDel_addAF	0.9906436442413505	0.9974991863791302	0.9878692933690092	0.9853988163845129	0.9837600506479531	0.976696581322605	0.007063469325348114	0.9693959895148615	0.9839971731303487	0.014601183615487123
MetaRNN	0.9856940530884363	0.9933882598790702	0.9825803052778972	0.9760837396514559	0.987290198604066	0.9756360393489574	0.011654159255108605	0.9636779091746853	0.9875941695232295	0.023916260348544105
bStatistic	0.9855509442714527	0.9861941385039653	0.9852906517308785	0.9716878654597443	0.5589894172087343	0.5573193008922693	0.0016701163164649614	0.5431632336221415	0.5714753681623972	0.028312134540255718
MutFormer	0.9843073779997336	0.9906647710727805	0.9817346217299081	0.9725699042902822	0.9413197657362425	0.9292143223235072	0.012105443412735358	0.9154992744686483	0.9429293701783661	0.027430095709717772
MetaSVM	0.9842234866242604	0.9938336102499101	0.9803343915930737	0.9742892676490935	0.9410376469514581	0.9296982460540155	0.011339400897442526	0.9168428798785623	0.9425536122294689	0.025710732350906484
MetaLR	0.9842234866242604	0.9938336102499101	0.9803343915930737	0.9742892676490935	0.9414252661111403	0.930075899241229	0.011349366869911198	0.9172205330657759	0.9429312654166824	0.025710732350906484
ClinPred	0.983290811920471	0.9940220277144961	0.9789480251209605	0.9730959009578386	0.98345013595883	0.9704433456190473	0.013006790339782758	0.9569912960979665	0.9838953951401279	0.0269040990421614
AlphaMissense	0.983024333433674	0.9945187646665867	0.9783726830350334	0.9730099921155355	0.9631219030272445	0.950622239213071	0.012499663814173527	0.9371272352708387	0.9641172431553031	0.026990007884464484
MutScore	0.9820916587298846	0.9920522087665508	0.978060750578808	0.970287327919577	0.9792840622967184	0.9650432521203229	0.014240810176395448	0.9501869160801114	0.9798995881605344	0.029712672080423053
LIST-S2	0.9735840862995514	0.9796509138247033	0.9711289182182418	0.9513673321740961	0.8975568293983097	0.8782225801722622	0.01933424922604755	0.8539062462593102	0.902538914085214	0.04863266782590392
MutPred2	0.9709883884466771	0.9950155016186774	0.9612649207691562	0.95647349732756	0.961530364558837	0.9414415619124545	0.02008880264638241	0.9196783105762346	0.9632048132486747	0.04352650267243996
VEST4	0.9643362958503378	0.9697333036433086	0.9621521953113086	0.9330310269668971	0.9656577748461559	0.934473151879829	0.031184622966326913	0.9009886653632775	0.9679576383963804	0.0669689730331029
PrimateAI	0.9556708102426434	0.984618283345609	0.9439561353648224	0.9294364695564666	0.8857884010446141	0.8585658094627404	0.027222591581873685	0.8232840442409737	0.893847574684507	0.07056353044353336
MisFit_D	0.9499365879897159	0.9836761960226786	0.9362825969416756	0.9209989033618223	0.9451890308255416	0.9100186091790363	0.03517042164650527	0.8705180608599475	0.9495191574981251	0.07900109663817767
MisFit_S	0.9499365879897159	0.9836761960226786	0.9362825969416756	0.9209989033618223	0.8804272381287502	0.8503730691255458	0.030054169003204425	0.810872520806457	0.8898736174446346	0.07900109663817767
REVEL	0.9460084977028568	0.964132166286977	0.9386740791060709	0.9050058733259694	0.9730629542483794	0.9281247520477177	0.044938202200661706	0.8806276887107024	0.9756218153847329	0.09499412667403062
MutationTaster	0.9363165764423148	0.9395351227282849	0.935014071619692	0.8784785605318807	0.9833702461381797	0.924630398031409	0.05873984810677074	0.8638696782973493	0.9853911177654685	0.12152143946811933
PROVEAN	0.9361833371989163	0.9573662664222949	0.9276108746586073	0.8880633597646302	0.9281437282798387	0.8802187577983485	0.047924970481490206	0.8242504376806636	0.9361870779160334	0.11193664023536976
DEOGEN2	0.9358082934026836	0.9742039362121238	0.9202700641887677	0.8965307189108812	0.9526011275738423	0.9057708142836522	0.04683031329019	0.8540361737390929	0.9575054548282117	0.10346928108911879
SIFT	0.9309277892648649	0.947088950172145	0.924387572610944	0.8754772556962763	0.9044810179593978	0.8541139315843298	0.05036708637506796	0.791852559432468	0.9163753037361916	0.12452274430372368
MVP	0.9308587022497693	0.9778352546205101	0.9118478878706797	0.8916370116112005	0.9529100512486673	0.9038313646240375	0.04907868662462994	0.8496498704296376	0.9580128588184371	0.10836298838879954
SIFT4G	0.9283222218384055	0.9559445710076908	0.9171438077941523	0.8767386438941409	0.9005131720172094	0.8511453752961089	0.04936779672110044	0.7895146972431794	0.9127760533490383	0.12326135610585909
Eigen-PC-raw_coding	0.9180874740306845	0.8905979685171546	0.9292121279338981	0.8275544334594319	0.9288728318822889	0.8549156134144897	0.07395721846779911	0.7686928301442058	0.9411383966847738	0.17244556654056808
Eigen-raw_coding	0.9180874740306845	0.8905979685171546	0.9292121279338981	0.8275544334594319	0.9402449599778082	0.8643266684378054	0.07591829154000286	0.7781038851675213	0.9505494517080894	0.17244556654056808
phyloP470way_mammalian	0.9152845151325237	0.9298059300114764	0.9094078828797605	0.8455728423007834	0.8524265734670857	0.7980023394288895	0.05442423403819618	0.7207887605792813	0.8752159182784979	0.15442715769921656
fathmm-XF_coding	0.9147910364532701	0.8873606138983573	0.9258917802331869	0.8215998985111637	0.9315077049274136	0.8545266865751482	0.07698101835226544	0.76532663583073	0.9437267373195664	0.17840010148883634
Polyphen2_HDIV	0.9138336878155179	0.957349137561878	0.8962235377299635	0.8579988309084359	0.9054915405167662	0.847911267706646	0.05758027281012014	0.776910683160864	0.918911852252428	0.14200116909156413
Polyphen2_HVAR	0.9138336878155179	0.957349137561878	0.8962235377299635	0.8579988309084359	0.9254094815022407	0.8650008377862863	0.0604086437159543	0.7940002532405043	0.9360014223320683	0.14200116909156413
gMVP	0.9092986187531767	0.9100906116716055	0.9089781092734053	0.8272524434647329	0.9706937037812667	0.8893825165765181	0.08131118720474863	0.8030087383088845	0.9757562948441515	0.17274755653526708
PHACTboost	0.9071914647927636	0.9504975933951114	0.8896660243168679	0.8456254150385797	0.9808086317115479	0.9065839987452093	0.07422463296633859	0.8293967062644991	0.9837712912259194	0.1543745849614203
VARITY_R	0.8797244415055048	0.9189291036467344	0.86385881243848	0.7938250041914249	0.9685542235850051	0.8719500585012765	0.0966041650837286	0.768862560596989	0.9750375564055641	0.20617499580857512
VARITY_ER	0.8797244415055048	0.9189291036467344	0.86385881243848	0.7938250041914249	0.9638031048598986	0.8681785016594049	0.09562460320049372	0.7650910037551173	0.9712659995636924	0.20617499580857512
VARITY_R_LOO	0.8797244415055048	0.9189291036467344	0.86385881243848	0.7938250041914249	0.9668251696949051	0.8705774922897207	0.09624767740518442	0.7674899943854331	0.9736649901940081	0.20617499580857512
VARITY_ER_LOO	0.8797244415055048	0.9189291036467344	0.86385881243848	0.7938250041914249	0.9632885744941854	0.867770054589686	0.09551851990449942	0.7646825566853984	0.9708575524939734	0.20617499580857512
MutationAssessor	0.8764773517960156	0.9437488223908463	0.849253441654767	0.8014819354730597	0.9218711236176836	0.8381220846772954	0.08374903894038814	0.7388630524138253	0.9373811169407656	0.19851806452694032
M-CAP	0.8524350705427772	0.9913327966290403	0.7962249240964356	0.7893238807502648	0.9373329084316183	0.8451973084630452	0.09213559996857314	0.7398592488381776	0.9505353680879128	0.21067611924973517
MPC	0.8365944049387346	0.88434593446498	0.8172699671431146	0.7227493728033412	0.854153548945569	0.7559642553764874	0.09818929356908163	0.617338941778158	0.8945895689748167	0.2772506271966588
popEVE	0.7715884585206496	0.8504650485603192	0.7396681038665761	0.629061869873407	0.925869452175431	0.76789823390744	0.15797121826799093	0.5824291688441435	0.9533672989707365	0.37093813012659305
GERP_92_mammals	0.715534215344226	0.5803257909251297	0.7702513482413942	0.4469967228793346	0.8081767027109018	0.6377539761795321	0.17042272653136975	0.3612523376191994	0.9142556147398648	0.5530032771206654
