## Additional_file_3_Recompute_tables_and_scripts for "Unscored variants leave many comparisons of variant effect predictors undecided: evidence from ClinVar, published benchmarks and genomic language models": dbnsfp_49_provenance.csv

predictor	dbnsfp_column	dbnsfp_version	label_free_conservation	declared_scope	label_group	training_label_class	clinvar_in_training	training_labels	af_input_flag	af_input_feature	unverified_fields	whole_reach_pos	whole_reach_neg	whole_rho	whole_a_cov	whole_must_answer	whole_bound_lo	whole_bound_hi	whole_penalty	whole_within_gene_rho	whole_within_gene_a_cov	whole_within_gene_must_answer	whole_within_gene_bound_lo	whole_within_gene_bound_hi	whole_within_gene_penalty	missense_reach_pos	missense_reach_neg	missense_rho	missense_a_cov	missense_must_answer	missense_bound_lo	missense_bound_hi	missense_penalty	missense_within_gene_rho	missense_within_gene_a_cov	missense_within_gene_must_answer	missense_within_gene_bound_lo	missense_within_gene_bound_hi	missense_within_gene_penalty	provenance_source	provenance_evidence
SIFT	SIFT_converted_rankscore	5.3.1a	0	missense (single amino-acid substitutions)	unsupervised	unsupervised / no labels	not in stated training data	none; conservation of the position across homologous protein sequences	no	no		0.3445	0.8385	0.2889	0.8992	0.6153	0.2598	0.9709	0.2839	0.1775	0.8715	0.5659	0.1547	0.9772	0.3056	0.9471	0.9244	0.8755	0.9045	0.8541	0.7919	0.9164	0.0504	0.9404	0.8825	0.8597	0.8299	0.8895	0.0228	Kumar et al. 2009 Nat Protoc doi:10.1038/nprot.2009.86; Ng & Henikoff 2003 NAR doi:10.1093/nar/gkg509	Kumar 2009 abstract: SIFT predicts substitution effects from sequence homology (conserved positions)
SIFT4G	SIFT4G_converted_rankscore	5.3.1a	0	missense	unsupervised	unsupervised / no labels	not in stated training data	none; the SIFT algorithm re-implemented for genome-scale use	no	no		0.3480	0.8340	0.2902	0.8966	0.6151	0.2602	0.9700	0.2815	0.1653	0.8970	0.5656	0.1483	0.9830	0.3314	0.9559	0.9171	0.8767	0.9005	0.8511	0.7895	0.9128	0.0494	0.8658	0.9029	0.8488	0.7817	0.9160	0.0541	Vaser et al. 2016 Nat Protoc doi:10.1038/nprot.2015.123	Vaser 2016 abstract: SIFT 4G is a faster version of SIFT (homology basis per Kumar 2009)
Polyphen2_HDIV	Polyphen2_HDIV_rankscore	5.3.1a	0	missense	clinical assertions in training	mixed: clinical-assertion positives + evolutionary-proxy negatives	not in stated training data	damaging = UniProt alleles causing Mendelian disease; benign = differences between human proteins and close mammalian homologs (v2.2.2 HumDiv: 5,564 vs 7,539)	no	no	af_input_feature rests on the stated feature categories (supplementary list unreadable)	0.3469	0.8042	0.2790	0.8998	0.6115	0.2510	0.9720	0.2883	0.1706	0.8826	0.5652	0.1505	0.9800	0.3173	0.9573	0.8962	0.8580	0.9055	0.8479	0.7769	0.9189	0.0576	0.9256	0.8870	0.8582	0.8211	0.8954	0.0288	Adzhubei et al. 2010 Nat Methods doi:10.1038/nmeth0410-248; PolyPhen-2 v2.2.2 training README (genetics.bwh.harvard.edu/downloads/pph2/training/); readme (Polyphen-2 v2.2.2)	paper: 3,155 UniProt Mendelian-disease alleles vs 6,321 human-mammal homolog differences; predictors are 8 sequence-based + 3 structure-based features
Polyphen2_HVAR	Polyphen2_HVAR_rankscore	5.3.1a	0	missense	clinical assertions in training	mixed: clinical-assertion positives + population-frequency negatives	not in stated training data	damaging = UniProt disease-causing mutations; benign = common (MAF > 1%) human nsSNPs without disease annotation (v2.2.2 HumVar: 22,196 vs 21,119)	no	no	af_input_feature rests on the stated feature categories (supplementary list unreadable)	0.3469	0.8042	0.2790	0.9195	0.6170	0.2565	0.9775	0.3025	0.1706	0.9052	0.5691	0.1544	0.9838	0.3361	0.9573	0.8962	0.8580	0.9254	0.8650	0.7940	0.9360	0.0604	0.9256	0.9098	0.8793	0.8421	0.9165	0.0305	Adzhubei et al. 2010 Nat Methods doi:10.1038/nmeth0410-248; PolyPhen-2 v2.2.2 training README	paper: 13,032 UniProt disease mutations vs 8,946 nsSNPs without disease annotation; the MAF > 1% criterion is stated in the v2.2.2 README
MutationTaster	MutationTaster_rankscore	5.3.1a	0	variants inside protein-coding genes (SNVs and small indels; coding, UTR, intronic); dbNSFP 5.x carries MutationTaster2021	clinical assertions in training	mixed: clinical-assertion positives + population-frequency negatives	yes	random forest: HGMD Pro 2020Q03 DM + ClinVar 2020-12-08 P/LP vs gnomAD intragenic variants with >= 1 homozygous carrier; ClinVar-pathogenic variants are labelled deleterious AUTOMATICALLY and variants with homozygotes in 1000G/ExAC/gnomAD benign automatically	unverified	unverified (feature list unavailable); population homozygote counts drive the automatic benign call	af_input_feature; how dbNSFP derives MTori from MutationTaster2021	0.9216	0.8547	0.7877	0.9910	0.8868	0.7807	0.9929	0.1042	0.8482	0.9898	0.9155	0.8396	0.9914	0.0743	0.9395	0.9350	0.8785	0.9834	0.9246	0.8639	0.9854	0.0587	0.9031	0.9583	0.9139	0.8655	0.9623	0.0444	Steinhaus et al. 2021 NAR doi:10.1093/nar/gkab266; readme (MutationTaster 2021)	Steinhaus 2021 (PMC8262698): automatic ClinVar-pathogenic and homozygote-benign rules; training sets as stated
MutationAssessor	MutationAssessor_rankscore	5.3.1a	0	missense (amino-acid residue changes)	unsupervised	unsupervised / no labels	not in stated training data	none; functional-impact score from conservation patterns in homolog families and subfamilies (evaluated, not trained, on disease vs common polymorphisms)	no	no		0.3320	0.7564	0.2511	0.9218	0.6059	0.2315	0.9804	0.3159	0.1629	0.9074	0.5664	0.1478	0.9849	0.3411	0.9437	0.8493	0.8015	0.9219	0.8381	0.7389	0.9374	0.0837	0.9091	0.9076	0.8706	0.8251	0.9160	0.0370	Reva et al. 2011 NAR doi:10.1093/nar/gkr407	abstract: score derived from evolutionary conservation patterns of aligned sequence homologs
PROVEAN	PROVEAN_converted_rankscore	5.3.1a	0	amino-acid substitutions and in-frame indels (missense in dbNSFP)	unsupervised	unsupervised / no labels	not in stated training data	none; change in alignment similarity to protein homologs	no	no		0.3483	0.8446	0.2942	0.9167	0.6226	0.2697	0.9755	0.2941	0.1782	0.8982	0.5710	0.1600	0.9819	0.3273	0.9574	0.9276	0.8881	0.9281	0.8802	0.8243	0.9362	0.0479	0.9419	0.9060	0.8824	0.8533	0.9114	0.0236	Choi et al. 2012 PLoS One doi:10.1371/journal.pone.0046688	abstract: alignment-based delta score; evaluated on UniProt disease vs common polymorphisms
VEST4	VEST4_rankscore	5.3.1a	0	missense (built to prioritise rare missense)	clinical assertions in training	mixed: clinical-assertion positives + population-frequency negatives	not in stated training data	VEST (2013): 47,724 HGMD Pro v2012.2 disease missense vs 45,818 ESP6500 missense with AF >= 1%	unverified	unverified (86 SNVBox features not enumerated in the paper; AF defines the classes)	af_input_feature; the VEST 4.0 training set (paper describes VEST 2013)	0.7421	0.8799	0.6530	0.9456	0.7910	0.6175	0.9645	0.1546	0.6908	0.9324	0.7987	0.6441	0.9533	0.1337	0.9697	0.9622	0.9330	0.9657	0.9345	0.9010	0.9680	0.0312	0.9654	0.9453	0.9298	0.9125	0.9472	0.0154	Carter et al. 2013 BMC Genomics doi:10.1186/1471-2164-14-S3-S3	abstract and Methods (PMC3665549): HGMD disease mutations vs high-frequency ESP neutral variants
MetaSVM	MetaSVM_rankscore	5.3.1a	0	nonsynonymous SNVs (whole exome)	clinical assertions in training	mixed: clinical-assertion positives + population-frequency negatives	not in stated training data	UniProt Mendelian-disease mutations (14,191) vs UniProt variants without known phenotype; the released scores were trained on merged sets including negatives defined by MMAF > 1%	yes	yes (maximum AF in 1000 Genomes populations)		0.3616	0.8940	0.3233	0.9357	0.6409	0.3025	0.9792	0.2949	0.1865	0.8856	0.5719	0.1652	0.9787	0.3137	0.9938	0.9803	0.9743	0.9410	0.9297	0.9168	0.9426	0.0113	0.9827	0.8918	0.8850	0.8764	0.8937	0.0068	Dong et al. 2015 Hum Mol Genet doi:10.1093/hmg/ddu733; readme	readme: 10 scores plus the maximum 1000 Genomes frequency; paper: nine scores and allele frequency
MetaLR	MetaLR_rankscore	5.3.1a	0	nonsynonymous SNVs (whole exome)	clinical assertions in training	mixed: clinical-assertion positives + population-frequency negatives	not in stated training data	as MetaSVM (same training data, logistic regression)	yes	yes (maximum AF in 1000 Genomes populations)		0.3616	0.8940	0.3233	0.9368	0.6412	0.3029	0.9796	0.2956	0.1865	0.9026	0.5751	0.1683	0.9818	0.3275	0.9938	0.9803	0.9743	0.9414	0.9301	0.9172	0.9429	0.0113	0.9827	0.9095	0.9024	0.8937	0.9110	0.0071	Dong et al. 2015 Hum Mol Genet doi:10.1093/hmg/ddu733; readme	readme: 10 scores plus the maximum 1000 Genomes frequency
MetaRNN	MetaRNN_rankscore	5.3.1a	0	rare nsSNVs (scores released for all nsSNVs)	clinical assertions in training	clinical assertion sets	yes	ClinVar 20190102 P/LP (9,009) vs B/LB (17,508)	yes	yes (four AF-derived inputs: max AF in 1000G, ExAC, gnomAD exomes and genomes)		0.3630	0.9069	0.3292	0.9871	0.6603	0.3249	0.9957	0.3267	0.1924	0.9676	0.5900	0.1861	0.9938	0.3777	0.9934	0.9826	0.9761	0.9873	0.9756	0.9637	0.9876	0.0117	0.9837	0.9669	0.9593	0.9512	0.9675	0.0076	Li et al. 2022 Genome Med doi:10.1186/s13073-022-01120-z; readme	readme: incorporates allele frequency information; paper: ClinVar P/LP vs B/LB training
M-CAP	M-CAP_rankscore	5.3.1a	0	rare missense only (no super-population MAF > 1%)	clinical assertions in training	mixed: clinical-assertion positives + population-frequency negatives	not in stated training data	HGMD Pro 2016 pathogenic (variants used to train earlier tools excluded) vs ExAC rare missense	indirect	no direct AF feature; indirect through its MetaLR/MetaSVM inputs; AF defines its scope (common variants unscored)	negative set named only in supplementary material; whether v1.3 was retrained	0.3609	0.7249	0.2616	0.9375	0.6144	0.2452	0.9836	0.3230	0.1659	0.9026	0.5668	0.1497	0.9838	0.3358	0.9913	0.7962	0.7893	0.9373	0.8452	0.7399	0.9505	0.0921	0.8735	0.9009	0.8502	0.7869	0.9134	0.0507	Jagadeesh et al. 2016 Nat Genet doi:10.1038/ng.3703 (supplementary tables); bejerano.stanford.edu/MCAP	supplement: feature list without AF; site: only rare missense scored
REVEL	REVEL_rankscore	5.3.1a	0	missense (designed for rare variants)	clinical assertions in training	mixed: clinical-assertion positives + population-frequency negatives	test set only	HGMD 2015.2 missense DMs added since 2012-08-01 (6,182) vs exome-sequencing variants from ESP/ARIC/1000G with max AF 0.1-1% (123,706); ClinVar used only as a test set	no	no (stated in the paper)	whether the 2021 release carried by dbNSFP was retrained	0.3503	0.8522	0.2985	0.9706	0.6405	0.2897	0.9912	0.3301	0.1773	0.9438	0.5787	0.1673	0.9900	0.3651	0.9641	0.9387	0.9050	0.9731	0.9281	0.8806	0.9756	0.0449	0.9475	0.9457	0.9223	0.8961	0.9486	0.0234	Ioannidis et al. 2016 AJHG doi:10.1016/j.ajhg.2016.08.016	paper (PMC5065685): trained on rare neutral variants and did not rely on AF as a feature
MutPred2	MutPred2_rankscore	5.3.1a	0	missense (amino-acid substitutions)	clinical assertions in training	mixed: clinical-assertion positives + unlabeled negatives	not in stated training data	positive-unlabeled: HGMD DM (2013), Swiss-Prot/SwissVar disease and dbSNP positives vs unlabeled Swiss-Prot/dbSNP substitutions (not AF-filtered) and interspecies differences	no	no	af_input_feature rests on the feature groups (full list not read)	0.3595	0.8565	0.3079	0.9614	0.6421	0.2960	0.9881	0.3193	0.1746	0.9441	0.5775	0.1648	0.9902	0.3666	0.9950	0.9613	0.9565	0.9615	0.9414	0.9197	0.9632	0.0201	0.9564	0.9439	0.9246	0.9028	0.9464	0.0193	Pejaver et al. 2020 Nat Commun doi:10.1038/s41467-020-19669-x	paper: six feature groups (sequence, substitution, PSSM, conservation, homologs, structure/function)
MVP	MVP_rankscore	5.3.1a	0	missense (focus on rare variants)	clinical assertions in training	mixed: clinical-assertion positives + population/evolutionary negatives	yes	positives: HGMD Pro 2013, UniProt, ClinVar pathogenic; negatives: UniProt neutral, DiscovEHR rare, CADD human-derived variants	no	no variant-level AF; population-derived gene/regional constraint inputs (pLI, RVIS, missense depletion)		0.3567	0.8374	0.2987	0.9491	0.6341	0.2835	0.9848	0.3149	0.1804	0.9125	0.5744	0.1646	0.9842	0.3381	0.9778	0.9118	0.8916	0.9529	0.9038	0.8496	0.9580	0.0491	0.9303	0.9147	0.8858	0.8509	0.9206	0.0289	Qi et al. 2021 Nat Commun doi:10.1038/s41467-020-20847-0	paper: training sets as listed; six feature categories
gMVP	gMVP_rankscore	5.3.1a	0	missense	clinical assertions in training	mixed: clinical-assertion positives + clinical/population negatives	yes	positives: ClinVar P/LP (>= 1 star), HGMD Pro 2013 DM, UniProt disease; negatives: ClinVar B/LB, SwissVar polymorphisms, DiscovEHR rare	no	no variant-level AF; gnomAD observed/expected missense counts of flanking sites are inputs		0.3289	0.8104	0.2665	0.9667	0.6244	0.2577	0.9911	0.3423	0.1605	0.9441	0.5713	0.1515	0.9910	0.3728	0.9101	0.9090	0.8273	0.9707	0.8894	0.8030	0.9758	0.0813	0.8787	0.9489	0.8944	0.8338	0.9551	0.0545	Zhang et al. 2022 Nat Mach Intell doi:10.1038/s42256-022-00561-w	paper (PMC10361701): training sets as listed
MisFit_D	MisFit_D_rankscore	5.3.1a	0	missense	population data, no clinical labels	population-genetic fit (allele counts), no clinical labels	not in stated training data	fit to UKBB and gnomAD-NFE allele counts with primate orthologue amino acids and ESM-2 inputs; no pathogenicity labels	no	no (function of the sequence embedding; trained on allele counts)	whether v1.5.1 differs from the paper	0.3461	0.8341	0.2887	0.9451	0.6285	0.2728	0.9841	0.3166	0.1683	0.9335	0.5729	0.1571	0.9888	0.3606	0.9837	0.9363	0.9210	0.9452	0.9100	0.8705	0.9495	0.0352	0.9390	0.9336	0.9072	0.8767	0.9376	0.0264	Zhao et al. 2025 Nat Commun doi:10.1038/s41467-025-59937-2; readme (MisFit v1.5.1)	paper: trained on population data without pathogenicity labels
MisFit_S	MisFit_S_rankscore	5.3.1a	0	missense	population data, no clinical labels	population-genetic fit (allele counts), no clinical labels	not in stated training data	as MisFit_D	yes	yes (the posterior selection coefficient conditions on the variant's own UKBB/gnomAD-NFE allele count)	whether v1.5.1 differs from the paper	0.3461	0.8341	0.2887	0.8804	0.6098	0.2542	0.9655	0.2706	0.1683	0.9279	0.5720	0.1562	0.9879	0.3559	0.9837	0.9363	0.9210	0.8804	0.8504	0.8109	0.8899	0.0301	0.9390	0.9280	0.9019	0.8714	0.9324	0.0261	Zhao et al. 2025 Nat Commun doi:10.1038/s41467-025-59937-2; readme (MisFit v1.5.1)	paper: posterior s is a function of the damage estimate and population data (allele counts)
MPC	MPC_rankscore	5.3.1a	0	missense (canonical transcripts)	clinical assertions in training	mixed: clinical-assertion positives + population-frequency negatives	yes	logistic regression: ClinVar missense in severe haploinsufficient disease genes (404) vs ExAC missense with MAF > 1% (88,083); regional missense constraint from ExAC rare variants	no	no per-variant AF; ExAC-derived regional constraint is an input	no peer-reviewed description exists	0.3113	0.7282	0.2267	0.8540	0.5802	0.1936	0.9669	0.2738	0.1505	0.8613	0.5544	0.1297	0.9791	0.3069	0.8843	0.8173	0.7227	0.8542	0.7560	0.6173	0.8946	0.0982	0.8400	0.8614	0.8035	0.7236	0.8835	0.0578	Samocha et al. 2017 bioRxiv doi:10.1101/148353 (preprint; not peer reviewed)	preprint Methods: training classes as listed
PrimateAI	PrimateAI_rankscore	5.3.1a	0	missense	population data, no clinical labels	population-frequency weak labels	not in stated training data	benign: common human variants (AF > 0.1%) and variants seen in six non-human primates; other class: unobserved simulated missense (absent from ExAC)	no	no		0.3466	0.8427	0.2921	0.8858	0.6127	0.2587	0.9666	0.2731	0.1715	0.8943	0.5676	0.1534	0.9819	0.3267	0.9846	0.9440	0.9294	0.8858	0.8586	0.8233	0.8938	0.0272	0.9530	0.8945	0.8760	0.8525	0.8994	0.0185	Sundaram et al. 2018 Nat Genet doi:10.1038/s41588-018-0167-z	paper: benign vs unlabeled design; inputs are sequence and predicted structure
DEOGEN2	DEOGEN2_rankscore	5.3.1a	0	missense	clinical assertions in training	clinical assertion sets	not in stated training data	UniProt HumsaVar (Feb 2016): 27,606 deleterious vs 38,285 neutral	no	no (11 features, AF not among them)		0.3533	0.8296	0.2931	0.9442	0.6302	0.2768	0.9836	0.3140	0.1740	0.9098	0.5713	0.1583	0.9843	0.3385	0.9742	0.9203	0.8965	0.9526	0.9058	0.8540	0.9575	0.0468	0.9359	0.9195	0.8927	0.8606	0.9247	0.0269	Raimondi et al. 2017 NAR doi:10.1093/nar/gkx390	paper: Humsavar16 training set; gene- and domain-level features are learned from the labels
BayesDel_addAF	BayesDel_addAF_rankscore	5.3.1a	0	SNVs and indels	clinical assertions in training	mixed: clinical-assertion positives + population-frequency negatives	yes	ClinVar (2015-08-04) P/LP and UniProtKB disease vs variants in dbSNP142/1000G/ExAC/UK10K (likelihood ratios); ClinVar/UniProtKB pathogenic vs neutral for the weights	yes	yes (MaxAF; ExAC v0.3 in the paper)	AF source used in the dbNSFP build	0.9972	0.9174	0.9149	0.9902	0.9485	0.9059	0.9910	0.0417	0.9259	0.9839	0.9481	0.9110	0.9851	0.0358	0.9975	0.9879	0.9854	0.9838	0.9767	0.9694	0.9840	0.0071	0.9867	0.9653	0.9591	0.9525	0.9658	0.0062	Feng 2017 Hum Mutat doi:10.1002/humu.23158; readme	readme: meta-score with inclusion of MaxAF
BayesDel_noAF	BayesDel_noAF_rankscore	5.3.1a	0	SNVs and indels	clinical assertions in training	mixed: clinical-assertion positives + population-frequency negatives	yes	as BayesDel_addAF (separately trained model without AF)	no	no (readme: without MaxAF)		0.9972	0.9174	0.9149	0.9830	0.9419	0.8993	0.9845	0.0411	0.9259	0.9760	0.9407	0.9037	0.9778	0.0353	0.9975	0.9879	0.9854	0.9711	0.9642	0.9569	0.9715	0.0069	0.9867	0.9434	0.9375	0.9309	0.9442	0.0059	Feng 2017 Hum Mutat doi:10.1002/humu.23158; readme	readme: meta-score without inclusion of MaxAF
ClinPred	ClinPred_rankscore	5.3.1a	0	nonsynonymous SNVs (missense)	clinical assertions in training	clinical assertion sets	yes	ClinVar (Jan 2016) missense P/LP (4,023) vs B/LB (7,059)	yes	yes (gnomAD population AFs; absence encoded as 0)		0.3822	0.8916	0.3408	0.9832	0.6647	0.3351	0.9943	0.3186	0.2096	0.9688	0.5983	0.2031	0.9935	0.3705	0.9940	0.9789	0.9731	0.9835	0.9704	0.9570	0.9839	0.0130	0.9821	0.9703	0.9618	0.9529	0.9708	0.0084	Alirezaie et al. 2018 AJHG doi:10.1016/j.ajhg.2018.08.005	paper: prediction incorporates AFs and 16 prediction scores
LIST-S2	LIST-S2_rankscore	5.3.1a	0	missense	clinical assertions in training	mixed: clinical-assertion positives + population-frequency negatives (parameter tuning only)	yes (parameter tuning set)	not a trained classifier; cut-offs and weights tuned on ExAC rare-vs-common (OP1) and ClinVar-derived pathogenic vs ExAC common (OP2)	no	no (four taxonomy/conservation features)		0.3578	0.8955	0.3204	0.8914	0.6254	0.2856	0.9652	0.2660	0.1840	0.8623	0.5666	0.1586	0.9747	0.2956	0.9797	0.9711	0.9514	0.8976	0.8782	0.8539	0.9025	0.0193	0.9394	0.8653	0.8432	0.8129	0.8735	0.0221	Malhis et al. 2020 NAR doi:10.1093/nar/gkaa288	paper and Supplementary Note 2: optimisation sets as listed
VARITY_R	VARITY_R_rankscore	5.3.1a	0	rare missense (training MAF < 0.5%)	clinical assertions in training	clinical assertion sets	yes	core: ClinVar P/LP vs B/LB (any review status, 2019-04-08); add-ons: HGMD 2015, HumsaVar, gnomAD homozygote-observed variants (negatives), MAVE	no	no (43 features; AF only weights training examples)		0.3322	0.7700	0.2558	0.9685	0.6198	0.2477	0.9919	0.3486	0.1510	0.9501	0.5679	0.1434	0.9925	0.3821	0.9189	0.8639	0.7938	0.9686	0.8720	0.7689	0.9750	0.0966	0.8273	0.9505	0.8727	0.7863	0.9591	0.0778	Wu et al. 2021 AJHG doi:10.1016/j.ajhg.2021.08.012; readme	paper Table S1 features; training sets as listed
VARITY_ER	VARITY_ER_rankscore	5.3.1a	0	extremely rare missense (training MAF < 1e-6)	clinical assertions in training	clinical assertion sets	yes	as VARITY_R, extremely-rare core	no	no (43 features; AF only weights training examples)		0.3322	0.7700	0.2558	0.9636	0.6186	0.2465	0.9907	0.3451	0.1510	0.9439	0.5670	0.1425	0.9915	0.3769	0.9189	0.8639	0.7938	0.9638	0.8682	0.7651	0.9713	0.0956	0.8273	0.9445	0.8677	0.7813	0.9541	0.0768	Wu et al. 2021 AJHG doi:10.1016/j.ajhg.2021.08.012; readme	as VARITY_R
VARITY_R_LOO	VARITY_R_LOO_rankscore	5.3.1a	0	rare missense (training MAF < 0.5%)	clinical assertions in training	clinical assertion sets	yes	as VARITY_R; training variants scored leaving that variant out (readme)	no	no (43 features; AF only weights training examples)		0.3322	0.7700	0.2558	0.9667	0.6194	0.2472	0.9915	0.3474	0.1510	0.9471	0.5675	0.1430	0.9920	0.3796	0.9189	0.8639	0.7938	0.9668	0.8706	0.7675	0.9737	0.0962	0.8273	0.9476	0.8703	0.7839	0.9567	0.0773	Wu et al. 2021 AJHG doi:10.1016/j.ajhg.2021.08.012; readme	readme: leave-one-variant-out prediction on training variants
VARITY_ER_LOO	VARITY_ER_LOO_rankscore	5.3.1a	0	extremely rare missense (training MAF < 1e-6)	clinical assertions in training	clinical assertion sets	yes	as VARITY_ER; training variants scored leaving that variant out (readme)	no	no (43 features; AF only weights training examples)		0.3322	0.7700	0.2558	0.9631	0.6184	0.2463	0.9906	0.3447	0.1510	0.9432	0.5669	0.1424	0.9914	0.3763	0.9189	0.8639	0.7938	0.9633	0.8678	0.7647	0.9709	0.0955	0.8273	0.9438	0.8671	0.7808	0.9535	0.0767	Wu et al. 2021 AJHG doi:10.1016/j.ajhg.2021.08.012; readme	readme: leave-one-variant-out prediction on training variants
ESM1b	ESM1b_converted_rankscore	5.3.1a	0	missense	unsupervised	unsupervised / no labels	not in stated training data	none; protein language model log-likelihood ratio	no	no		0.7692	0.9545	0.7342	0.9568	0.8354	0.7025	0.9683	0.1214	0.7458	0.9631	0.8453	0.7182	0.9724	0.1177	1.0000	0.9991	0.9990	0.9379	0.9374	0.9369	0.9379	0.0004	0.9991	0.9251	0.9248	0.9243	0.9252	0.0004	Brandes et al. 2023 Nat Genet doi:10.1038/s41588-023-01465-0	paper: unsupervised; does not use allele frequency
AlphaMissense	AlphaMissense_rankscore	5.3.1a	0	missense (canonical transcripts)	population data, no clinical labels	population-frequency weak labels	calibration thresholds only	benign = variants common in human and primate populations; pathogenic = never observed; ClinVar used for calibration thresholds, not training	no	no	calibration details (full text not accessible)	0.3542	0.9035	0.3200	0.9604	0.6473	0.3073	0.9873	0.3131	0.1861	0.9541	0.5845	0.1776	0.9915	0.3696	0.9945	0.9784	0.9730	0.9631	0.9506	0.9371	0.9641	0.0125	0.9675	0.9579	0.9429	0.9267	0.9592	0.0149	Cheng et al. 2023 Science doi:10.1126/science.adg7492; github.com/google-deepmind/alphamissense	abstract and developer documentation; the dbNSFP readme's 'unsupervised' conflicts with them
PHACTboost	PHACTboost_rankscore	5.3.1a	0	missense	clinical assertions in training	mixed: clinical-assertion positives + population-frequency negatives	yes	ClinVar P/LP submitted before 2020 with gnomAD AF <= 0.005 vs ClinVar/gnomAD variants with AF >= 0.01 (+ synthetic sets)	no	no (feature groups listed; AF not among them)	full 427-feature list (supplement) not read	0.3434	0.7930	0.2723	0.9808	0.6309	0.2671	0.9948	0.3499	0.1594	0.9652	0.5742	0.1539	0.9944	0.3910	0.9505	0.8897	0.8456	0.9808	0.9066	0.8294	0.9838	0.0742	0.8745	0.9650	0.9067	0.8439	0.9694	0.0584	Dereli et al. 2024 Mol Biol Evol doi:10.1093/molbev/msae136	paper (PMC11251492): training classes as listed
MutFormer	MutFormer_rankscore	5.3.1a	0	missense	clinical assertions in training	mixed: clinical-assertion positives + population-frequency negatives	not in stated training data	fine-tuned on HGMD 2016 pathogenic missense vs gnomAD SNPs with AF > 0.1% (self-supervised pretraining on protein sequences)	indirect	yes, indirect (released model uses 27 dbNSFP v3 scores including MetaSVM/MetaLR)		0.3592	0.8752	0.3144	0.9348	0.6367	0.2939	0.9795	0.2981	0.1840	0.8828	0.5704	0.1624	0.9784	0.3124	0.9907	0.9817	0.9726	0.9413	0.9292	0.9155	0.9429	0.0121	0.9814	0.9089	0.9013	0.8920	0.9106	0.0076	Jiang et al. 2023 The Innovation doi:10.1016/j.xinn.2023.100487; github.com/WGLab/mutformer	paper (PMC10448337) and README: fine-tuning sets and external-predictor inputs
MutScore	MutScore_rankscore	5.3.1a	0	missense	clinical assertions in training	clinical assertion sets	yes	ClinVar (2020-11-21) P/LP (36,966) vs B/LB (29,066); positional score learned from ClinVar P/LP vs B/LB (+ common gnomAD) positions	no	no (18 inputs, AF not among them)		0.3500	0.8716	0.3051	0.9790	0.6461	0.2987	0.9936	0.3329	0.1760	0.9591	0.5808	0.1688	0.9928	0.3783	0.9921	0.9781	0.9703	0.9793	0.9650	0.9502	0.9799	0.0142	0.9798	0.9593	0.9500	0.9400	0.9601	0.0093	Quinodoz et al. 2022 AJHG doi:10.1016/j.ajhg.2022.01.006	paper (PMC8948164); the dbNSFP readme's 'unsupervised scores' omits the ClinVar supervision
popEVE	popEVE_converted_rankscore	5.3.1a	0	missense	population data, no clinical labels	population-frequency weak labels	evaluation only	EVE + ESM-1v scores recalibrated to predict presence/absence of each substitution in UKBB (or gnomAD); ClinVar used only for evaluation	no	no (seen/not-seen target, not an input)	which (UKBB or gnomAD) version dbNSFP ships	0.3078	0.6593	0.2029	0.9235	0.5860	0.1874	0.9845	0.3376	0.1033	0.9388	0.5453	0.0970	0.9937	0.3935	0.8505	0.7397	0.6291	0.9259	0.7679	0.5824	0.9534	0.1580	0.5646	0.9392	0.7480	0.5303	0.9657	0.1912	Orenbuch et al. 2025 Nat Genet doi:10.1038/s41588-025-02400-1	paper (PMC12695638): coarse seen/not-seen population signal rather than AF
CADD_raw	CADD_raw_rankscore	5.3.1a	0	all SNVs genome-wide (and short indels)	evolutionary proxy labels	evolutionary proxy labels	not in stated training data	simulated variants (proxy-deleterious) vs human-lineage-derived nearly fixed alleles (proxy-neutral); PolyPhen, SIFT, conservation and bStatistic enter as features	no	no (2014 paper: no AF used in training)	AF absence not restated for the v1.7 feature table	1.0000	1.0000	1.0000	0.9678	0.9678	0.9678	0.9678	0.0000	1.0000	0.9763	0.9763	0.9763	0.9763	0.0000	1.0000	1.0000	1.0000	0.9340	0.9340	0.9340	0.9340	0.0000	1.0000	0.9080	0.9080	0.9080	0.9080	0.0000	Kircher et al. 2014 Nat Genet doi:10.1038/ng.2892; Schubach et al. 2024 NAR doi:10.1093/nar/gkad989 (dbNSFP 5.3.1a carries CADD v1.7)	papers: proxy-neutral vs simulated training design
DANN	DANN_rankscore	5.3.1a	0	SNVs genome-wide (CADD framework)	evolutionary proxy labels	evolutionary proxy labels	not in stated training data	CADD v1.0 training data and features	no	no		0.9983	0.9954	0.9937	0.8333	0.8312	0.8281	0.8344	0.0021	0.9993	0.7726	0.7724	0.7720	0.7727	0.0002	0.9979	0.9952	0.9932	0.8570	0.8546	0.8511	0.8580	0.0024	0.9992	0.7775	0.7773	0.7769	0.7777	0.0002	Quang et al. 2015 Bioinformatics doi:10.1093/bioinformatics/btu703	paper: same feature set and training data as CADD
fathmm-XF_coding	fathmm-XF_coding_rankscore	5.3.1a	0	coding SNVs (coding model of a genome-wide coding/non-coding pair)	clinical assertions in training	mixed: clinical-assertion positives + population-frequency negatives	not in stated training data	HGMD pathogenic vs 1000 Genomes SNVs with global MAF <= 1% near pathogenic sites	no	no (six feature groups)		0.6992	0.8964	0.6268	0.7520	0.6580	0.4713	0.8446	0.0941	0.6564	0.5222	0.5146	0.3428	0.6864	0.0076	0.8874	0.9259	0.8216	0.9315	0.8545	0.7653	0.9437	0.0770	0.8711	0.8951	0.8442	0.7797	0.9086	0.0509	Rogers et al. 2018 Bioinformatics doi:10.1093/bioinformatics/btx536	paper (PMC5860356) and tool site: training classes and feature groups
Eigen-raw_coding	Eigen-raw_coding_rankscore	5.3.1a	0	coding SNVs (missense, nonsense, splice site)	unsupervised	unsupervised / no labels	not in stated training data	none; eigen-decomposition of the annotation covariance	no	no per-variant AF (1000G AFs used only to estimate the annotation weights)		0.9169	0.8585	0.7871	0.9470	0.8519	0.7454	0.9583	0.0952	0.8452	0.9235	0.8580	0.7806	0.9354	0.0656	0.8906	0.9292	0.8276	0.9402	0.8643	0.7781	0.9505	0.0759	0.8767	0.9258	0.8732	0.8116	0.9349	0.0525	Ionita-Laza et al. 2016 Nat Genet doi:10.1038/ng.3477; readme	paper: not based on labeled training data; readme lists allele frequencies among its bases
Eigen-PC-raw_coding	Eigen-PC-raw_coding_rankscore	5.3.1a	0	coding SNVs (missense, nonsense, splice site)	unsupervised	unsupervised / no labels	not in stated training data	none; lead eigenvector of the annotation covariance	no	no per-variant AF (1000G AFs used only to estimate the annotation weights)		0.9169	0.8585	0.7871	0.9218	0.8320	0.7256	0.9385	0.0898	0.8452	0.8825	0.8232	0.7458	0.9007	0.0592	0.8906	0.9292	0.8276	0.9289	0.8549	0.7687	0.9411	0.0740	0.8767	0.9158	0.8645	0.8028	0.9262	0.0513	Ionita-Laza et al. 2016 Nat Genet doi:10.1038/ng.3477; readme	paper: unsupervised; conservation block dominates for coding variants
GERP++_RS	GERP++_RS_rankscore	5.3.1a	1	all positions (per-site conservation)	conservation track	conservation track (no labels)	not in stated training data	none; GERP++ rejected substitutions	no	no		0.9981	0.9939	0.9921	0.8011	0.7988	0.7948	0.8027	0.0024	0.9987	0.6931	0.6929	0.6922	0.6935	0.0003	0.9977	0.9938	0.9915	0.8204	0.8176	0.8134	0.8219	0.0027	0.9988	0.7593	0.7590	0.7584	0.7596	0.0003	dbNSFP 5.3.1a readme (dist.genos.us/release/dbNSFP5.3.1a.readme.txt)	readme: conservation score from multiple alignments
GERP_92_mammals	GERP_92_mammals_rankscore	5.3.1a	1	all positions (per-site conservation)	conservation track	conservation track (no labels)	not in stated training data	none; GERP, 92 mammals	no	no		0.5698	0.7773	0.4429	0.7628	0.6164	0.3378	0.8949	0.1464	0.5007	0.6733	0.5868	0.3371	0.8364	0.0865	0.5803	0.7703	0.4470	0.8082	0.6378	0.3613	0.9143	0.1704	0.4496	0.7778	0.6249	0.3496	0.9001	0.1529	dbNSFP 5.3.1a readme (dist.genos.us/release/dbNSFP5.3.1a.readme.txt)	readme: conservation score from multiple alignments
phyloP100way_vertebrate	phyloP100way_vertebrate_rankscore	5.3.1a	1	all positions (per-site conservation)	conservation track	conservation track (no labels)	not in stated training data	none; phyloP, 100 vertebrates	no	no		1.0000	1.0000	1.0000	0.8375	0.8375	0.8375	0.8375	0.0000	1.0000	0.7425	0.7425	0.7425	0.7425	0.0000	1.0000	1.0000	1.0000	0.8863	0.8863	0.8863	0.8863	0.0000	1.0000	0.8553	0.8553	0.8553	0.8553	0.0000	dbNSFP 5.3.1a readme (dist.genos.us/release/dbNSFP5.3.1a.readme.txt)	readme: conservation score from multiple alignments
phyloP470way_mammalian	phyloP470way_mammalian_rankscore	5.3.1a	1	all positions (per-site conservation)	conservation track	conservation track (no labels)	not in stated training data	none; phyloP, 470 mammals	no	no		0.9286	0.9133	0.8481	0.8201	0.7715	0.6955	0.8474	0.0486	0.7520	0.7518	0.6893	0.5653	0.8133	0.0624	0.9298	0.9094	0.8456	0.8524	0.7980	0.7208	0.8752	0.0544	0.9175	0.7883	0.7646	0.7233	0.8058	0.0238	dbNSFP 5.3.1a readme (dist.genos.us/release/dbNSFP5.3.1a.readme.txt)	readme: conservation score from multiple alignments
phyloP17way_primate	phyloP17way_primate_rankscore	5.3.1a	1	all positions (per-site conservation)	conservation track	conservation track (no labels)	not in stated training data	none; phyloP, 17 primates	no	no		1.0000	0.9999	0.9999	0.7218	0.7217	0.7217	0.7218	0.0000	1.0000	0.5846	0.5846	0.5846	0.5846	0.0000	1.0000	0.9999	0.9999	0.7437	0.7437	0.7437	0.7437	0.0000	1.0000	0.6168	0.6168	0.6168	0.6168	0.0000	dbNSFP 5.3.1a readme (dist.genos.us/release/dbNSFP5.3.1a.readme.txt)	readme: conservation score from multiple alignments
phastCons100way_vertebrate	phastCons100way_vertebrate_rankscore	5.3.1a	1	all positions (per-site conservation)	conservation track	conservation track (no labels)	not in stated training data	none; phastCons, 100 vertebrates	no	no		1.0000	1.0000	1.0000	0.7866	0.7866	0.7866	0.7866	0.0000	1.0000	0.6849	0.6849	0.6849	0.6849	0.0000	1.0000	1.0000	1.0000	0.8151	0.8151	0.8151	0.8151	0.0000	1.0000	0.7418	0.7418	0.7418	0.7418	0.0000	dbNSFP 5.3.1a readme (dist.genos.us/release/dbNSFP5.3.1a.readme.txt)	readme: conservation score from multiple alignments
phastCons470way_mammalian	phastCons470way_mammalian_rankscore	5.3.1a	1	all positions (per-site conservation)	conservation track	conservation track (no labels)	not in stated training data	none; phastCons, 470 mammals	no	no		0.9997	0.9980	0.9977	0.7699	0.7693	0.7682	0.7705	0.0006	0.9984	0.6618	0.6615	0.6607	0.6623	0.0003	0.9999	0.9982	0.9981	0.7902	0.7897	0.7887	0.7906	0.0006	0.9988	0.6929	0.6927	0.6921	0.6933	0.0002	dbNSFP 5.3.1a readme (dist.genos.us/release/dbNSFP5.3.1a.readme.txt)	readme: conservation score from multiple alignments
phastCons17way_primate	phastCons17way_primate_rankscore	5.3.1a	1	all positions (per-site conservation)	conservation track	conservation track (no labels)	not in stated training data	none; phastCons, 17 primates	no	no		1.0000	0.9999	0.9999	0.6913	0.6913	0.6912	0.6913	0.0000	1.0000	0.5799	0.5799	0.5799	0.5799	0.0000	1.0000	0.9999	0.9999	0.7334	0.7334	0.7333	0.7334	0.0000	1.0000	0.6471	0.6471	0.6471	0.6471	0.0000	dbNSFP 5.3.1a readme (dist.genos.us/release/dbNSFP5.3.1a.readme.txt)	readme: conservation score from multiple alignments
bStatistic	bStatistic_converted_rankscore	5.3.1a	1	all positions (regional background-selection value)	conservation track	conservation track (no labels)	not in stated training data	none; expected fraction of neutral diversity retained under background selection	no	no		0.9898	0.9850	0.9750	0.5491	0.5479	0.5354	0.5604	0.0012	0.9929	0.4767	0.4768	0.4733	0.4804	-0.0002	0.9862	0.9853	0.9717	0.5590	0.5573	0.5432	0.5715	0.0017	0.9925	0.4940	0.4940	0.4903	0.4978	-0.0000	McVicker et al. 2009 PLoS Genet doi:10.1371/journal.pgen.1000471; dbNSFP 5.3.1a readme (dist.genos.us/release/dbNSFP5.3.1a.readme.txt)	readme and paper: B estimated from primate alignments, recombination and conserved segments
