## Additional_file_3_Recompute_tables_and_scripts for "Unscored variants leave many comparisons of variant effect predictors undecided: evidence from ClinVar, published benchmarks and genomic language models": f1_class.csv

cls	score	n	npos	reach	kpos	kneg	auc
missense_variant	cadd	204191	58394	0.9999559236205318	58393	145789	0.9345843472605675
missense_variant	phylop	204191	58394	0.9999755131225176	58394	145792	0.8871520608407968
missense_variant	phastcons	204191	58394	0.9999755131225176	58394	145792	0.8158567992445388
missense_variant	revel	204191	58394	0.9815515865047921	58142	142282	0.9725232943259372
missense_variant	alphamissense	204191	58394	0.9451689839415057	57375	135620	0.9632480785251885
nonsense	cadd	67909	67057	1.0	67057	852	0.7736030453665619
nonsense	phylop	67909	67057	1.0	67057	852	0.7413043636550252
nonsense	phastcons	67909	67057	1.0	67057	852	0.7006516196262432
nonsense	revel	67909	67057	0.04965468494603072	3330	42	0.719040469040469
nonsense	alphamissense	67909	67057	5.8902354621626e-05	3	1
splice_donor_variant	cadd	21487	21236	1.0	21236	251	0.8225399400701958
splice_donor_variant	phylop	21487	21236	1.0	21236	251	0.795406150872119
splice_donor_variant	phastcons	21487	21236	1.0	21236	251	0.7041189170610832
splice_donor_variant	revel	21487	21236	0.01661469725880765	323	34	0.7051994172281916
splice_donor_variant	alphamissense	21487	21236	0.0011634942057988551	9	16
splice_acceptor_variant	cadd	17938	17643	1.0	17643	295	0.841493577421112
splice_acceptor_variant	phylop	17938	17643	1.0	17643	295	0.842279215745045
splice_acceptor_variant	phastcons	17938	17643	1.0	17643	295	0.6985586063325638
splice_acceptor_variant	revel	17938	17643	0.011484000445980599	178	28
splice_acceptor_variant	alphamissense	17938	17643	0.0018396699743561155	20	13
initiator_codon_variant	cadd	1850	1608	1.0	1608	242	0.8489628304757205
initiator_codon_variant	phylop	1850	1608	1.0	1608	242	0.778013342379014
initiator_codon_variant	phastcons	1850	1608	1.0	1608	242	0.6981569425599277
initiator_codon_variant	revel	1850	1608	0.9713513513513513	1593	204	0.8633636128651084
initiator_codon_variant	alphamissense	1850	1608	0.0681081081081081	32	94	0.8882978723404256
synonymous_variant	cadd	514861	509	0.9999941731846071	509	514349	0.9272279066584869
synonymous_variant	phylop	514861	509	0.9999961154564048	509	514350	0.8081926871671057
synonymous_variant	phastcons	514861	509	0.9999961154564048	509	514350	0.7511720784410789
synonymous_variant	revel	514861	509	0.06048234377822364	39	31101	0.7051587095476359
synonymous_variant	alphamissense	514861	509	2.5249533369200618e-05	0	13
5_prime_UTR_variant	cadd	22768	120	1.0	120	22648	0.7965431090309667
5_prime_UTR_variant	phylop	22768	120	0.9997803935347856	120	22643	0.698846773837389
5_prime_UTR_variant	phastcons	22768	120	0.9997803935347856	120	22643	0.5534098102430479
5_prime_UTR_variant	revel	22768	120	0.061665495432185524	7	1397
5_prime_UTR_variant	alphamissense	22768	120	0.003601546029515109	1	81
3_prime_UTR_variant	cadd	24266	42	1.0	42	24224	0.8750344011448701
3_prime_UTR_variant	phylop	24266	42	0.9999175801533009	42	24222	0.7863252021971368
3_prime_UTR_variant	phastcons	24266	42	0.9999175801533009	42	24222	0.7199417294785142
3_prime_UTR_variant	revel	24266	42	0.014629522789087612	0	355
3_prime_UTR_variant	alphamissense	24266	42	0.00024725954009725544	0	6
intron_variant	cadd	449632	3398	0.9999933278770194	3398	446231	0.9117952638647717
intron_variant	phylop	449632	3398	0.9999377268521813	3397	446207	0.8217011063162838
intron_variant	phastcons	449632	3398	0.9999377268521813	3397	446207	0.8046344934540813
intron_variant	revel	449632	3398	0.010123834602519394	33	4519	0.7195444151629148
intron_variant	alphamissense	449632	3398	7.561739377980215e-05	1	33
non-coding_transcript_variant	cadd	101674	225	1.0	225	101449	0.9021072219100785
non-coding_transcript_variant	phylop	101674	225	1.0	225	101449	0.803826575148323
non-coding_transcript_variant	phastcons	101674	225	1.0	225	101449	0.7122011826413053
non-coding_transcript_variant	revel	101674	225	0.09059346538938175	13	9198
non-coding_transcript_variant	alphamissense	101674	225	0.0009737002576863308	1	98
