## Additional_file_3_Recompute_tables_and_scripts for "Unscored variants leave many comparisons of variant effect predictors undecided: evidence from ClinVar, published benchmarks and genomic language models": f1_pp3bp4.csv

tool	clinvar_class	n	pp3	bp4	indeterminate	unscored
REVEL	pathogenic	58394	0.8205123814090489	0.03380484296331815	0.14136726375997535	0.004315511867657636
REVEL	benign	145797	0.031845648401544614	0.7972797794193296	0.14676570848508544	0.024108863694040344
AlphaMissense	pathogenic	58394	0.7141315888618693	0.03717847724081241	0.231239510908655	0.017450422988663217
AlphaMissense	benign	145797	0.02673580389171245	0.735447231424515	0.16801443102395797	0.06980253365981468
CADD	pathogenic	58394	0.7570127067849437	0.06817481248073433	0.17479535568722815	1.712504709387951e-05
CADD	benign	145797	0.08273146909744371	0.8007160641165456	0.11649759597248228	5.4870813528399073e-05
phyloP	pathogenic	58394	0.5842209816076994	0.07653183546254752	0.33924718292975303	0.0
phyloP	benign	145797	0.06994656954532673	0.6430379225909998	0.2869812136052182	3.4294258455249424e-05
