## Additional_file_3_Recompute_tables_and_scripts for "Unscored variants leave many comparisons of variant effect predictors undecided: evidence from ClinVar, published benchmarks and genomic language models": acmg_sf_v3.3_genes.tsv

gene	category	disease	inheritance_cell
ABCD1	Inborn Errors of Metabolism	X-linked adrenoleukodystrophyk	XL
ACTA2	Cardiovascular Disease Predisposition	Aortopathies	AD
ACTC1	Cardiovascular Disease Predisposition	Hypertrophic cardiomyopathy	AD
ACVRL1	Other Disease Phenotypes	Hereditary hemorrhagic telangiectasia	AD
APC	Cancer Predisposition	Familial adenomatous polyposis (FAP)	AD
APOB	Cardiovascular Disease Predisposition	Familial hypercholesterolemia	SDADAD
ATP7B	Other Disease Phenotypes	Wilson disease	AR
BAG3	Cardiovascular Disease Predisposition	Dilated cardiomyopathy	AD
BMPR1A	Cancer Predisposition	Juvenile polyposis syndrome (JPS)	AD
BRCA1	Cancer Predisposition	Hereditary breast and/or ovarian cancer	AD
BRCA2	Cancer Predisposition	Hereditary breast and/or ovarian cancer	AD
BTD	Inborn Errors of Metabolism	Biotinidase deficiency	AR
CACNA1S	Other Disease Phenotypes	Malignant hyperthermia	AD
CALM1	Cardiovascular Disease Predisposition	Long QT syndrome types 14–16	ADADAD
CALM2	Cardiovascular Disease Predisposition	Long QT syndrome types 14–16	ADADAD
CALM3	Cardiovascular Disease Predisposition	Long QT syndrome types 14–16	ADADAD
CASQ2	Cardiovascular Disease Predisposition	Catecholaminergic polymorphic ventricular tachycardia	ADARAR
COL3A1	Cardiovascular Disease Predisposition	Ehlers-Danlos syndrome, vascular type	AD
CYP27A1	Inborn Errors of Metabolism	Cerebrotendinous xanthomatosis	AR
DES	Cardiovascular Disease Predisposition	Dilated cardiomyopathy	AD
DSC2	Cardiovascular Disease Predisposition	Arrhythmogenic right ventricular cardiomyopathy (a subcategory of Arrhythmogenic Cardiomyopathy or ACM)	AD
DSG2	Cardiovascular Disease Predisposition	Arrhythmogenic right ventricular cardiomyopathy (a subcategory of Arrhythmogenic Cardiomyopathy or ACM)	AD
DSP	Cardiovascular Disease Predisposition	Arrhythmogenic right ventricular cardiomyopathy (a subcategory of Arrhythmogenic Cardiomyopathy or ACM)	AD
ENG	Other Disease Phenotypes	Hereditary hemorrhagic telangiectasia	AD
FBN1	Cardiovascular Disease Predisposition	Aortopathies	AD
FLNC	Cardiovascular Disease Predisposition	Dilated cardiomyopathy	AD
GAA	Inborn Errors of Metabolism	Pompe disease	AR
GLA	Inborn Errors of Metabolism	Fabry disease	XL
HFE	Inborn Errors of Metabolism	Hereditary hemochromatosis	AR
HNF1A	Other Disease Phenotypes	Maturity-Onset of Diabetes of the Young	AD
KCNH2	Cardiovascular Disease Predisposition	Long QT syndrome types 1 and 2	AD
KCNQ1	Cardiovascular Disease Predisposition	Long QT syndrome types 1 and 2	AD
LDLR	Cardiovascular Disease Predisposition	Familial hypercholesterolemia	SDADAD
LMNA	Cardiovascular Disease Predisposition	Dilated cardiomyopathy	AD
MAX	Cancer Predisposition	Hereditary paragangliomapheochromocytoma syndrome	AD
MEN1	Cancer Predisposition	Multiple endocrine neoplasia type 1	AD
MLH1	Cancer Predisposition	Lynch syndrome/Hereditary non-polyposis colorectal cancer (HNPCC)	AD
MSH2	Cancer Predisposition	Lynch syndrome/Hereditary non-polyposis colorectal cancer (HNPCC)	AD
MSH6	Cancer Predisposition	Lynch syndrome/Hereditary non-polyposis colorectal cancer (HNPCC)	AD
MUTYH	Cancer Predisposition	MUTYH-associated polyposis (MAP)	AR
MYBPC3	Cardiovascular Disease Predisposition	Hypertrophic cardiomyopathy	AD
MYH11	Cardiovascular Disease Predisposition	Aortopathies	AD
MYH7	Cardiovascular Disease Predisposition	Hypertrophic cardiomyopathy	AD
MYL2	Cardiovascular Disease Predisposition	Hypertrophic cardiomyopathy	AD
MYL3	Cardiovascular Disease Predisposition	Hypertrophic cardiomyopathy	AD
NF2	Cancer Predisposition	NF2-related schwannomatosis	AD
OTC	Inborn Errors of Metabolism	Ornithine transcarbamylase deficiency	XL
PALB2	Cancer Predisposition	Hereditary breast and/or ovarian cancer	AD
PCSK9	Cardiovascular Disease Predisposition	Familial hypercholesterolemia	SDADAD
PKP2	Cardiovascular Disease Predisposition	Arrhythmogenic right ventricular cardiomyopathy (a subcategory of Arrhythmogenic Cardiomyopathy or ACM)	AD
PLN	Cardiovascular Disease Predisposition	Dilated cardiomyopathy	AD
PMS2	Cancer Predisposition	Lynch syndrome/Hereditary non-polyposis colorectal cancer (HNPCC)	AD
PRKAG2	Cardiovascular Disease Predisposition	Hypertrophic cardiomyopathy	AD
PTEN	Cancer Predisposition	PTEN hamartoma tumor syndrome	AD
RB1	Cancer Predisposition	Retinoblastoma	AD
RBM20	Cardiovascular Disease Predisposition	Dilated cardiomyopathy	AD
RET	Cancer Predisposition	Familial medullary thyroid cancer/Multiple endocrine neoplasia 2	AD
RPE65	Other Disease Phenotypes	RPE65-related retinopathy	AR
RYR1	Other Disease Phenotypes	Malignant hyperthermia	AD
RYR2	Cardiovascular Disease Predisposition	Catecholaminergic polymorphic ventricular tachycardia	ADARAR
SCN5A	Cardiovascular Disease Predisposition	Long QT syndrome 3; Brugada syndrome	AD
SDHAF2	Cancer Predisposition	Hereditary paragangliomapheochromocytoma syndrome	AD
SDHB	Cancer Predisposition	Hereditary paragangliomapheochromocytoma syndrome	AD
SDHC	Cancer Predisposition	Hereditary paragangliomapheochromocytoma syndrome	AD
SDHD	Cancer Predisposition	Hereditary paragangliomapheochromocytoma syndrome	AD
SMAD3	Cardiovascular Disease Predisposition	Aortopathies	AD
SMAD4	Cancer Predisposition	Juvenile polyposis syndrome (JPS)/Hereditary hemorrhagic telangiectasia syndrome	AD
STK11	Cancer Predisposition	Peutz-Jeghers syndrome (PJS)	AD
TGFBR1	Cardiovascular Disease Predisposition	Aortopathies	AD
TGFBR2	Cardiovascular Disease Predisposition	Aortopathies	AD
TMEM127	Cancer Predisposition	Hereditary paragangliomapheochromocytoma syndrome	AD
TMEM43	Cardiovascular Disease Predisposition	Arrhythmogenic right ventricular cardiomyopathy (a subcategory of Arrhythmogenic Cardiomyopathy or ACM)	AD
TNNC1	Cardiovascular Disease Predisposition	Dilated cardiomyopathy	AD
TNNI3	Cardiovascular Disease Predisposition	Hypertrophic cardiomyopathy	AD
TNNT2	Cardiovascular Disease Predisposition	Dilated cardiomyopathy	AD
TP53	Cancer Predisposition	Li-Fraumeni syndrome	AD
TPM1	Cardiovascular Disease Predisposition	Hypertrophic cardiomyopathy	AD
TRDN	Cardiovascular Disease Predisposition	Catecholaminergic polymorphic ventricular tachycardia	ADARAR
TSC1	Cancer Predisposition	Tuberous sclerosis complex	AD
TSC2	Cancer Predisposition	Tuberous sclerosis complex	AD
TTN	Cardiovascular Disease Predisposition	Dilated cardiomyopathy	AD
TTR	Other Disease Phenotypes	Hereditary TTR (transthyretin) amyloidosis	AD
VHL	Cancer Predisposition	von Hippel-Lindau syndrome	AD
WT1	Cancer Predisposition	WT1-related Wilms tumor	AD
