## Additional_file_3_Recompute_tables_and_scripts for "Unscored variants leave many comparisons of variant effect predictors undecided: evidence from ClinVar, published benchmarks and genomic language models": LICENSES.tsv

path	licence	source	attribution
LICENSE; LICENSE-DATA; LICENSES.tsv; *.md; provenance/licensed_check.log; provenance/atlas_missense_transfer.sources.tsv; EXPECTED_DIGESTS.txt; MANIFEST.sha256; tables/*.README.md; tables/*.manifest.json; tables/licensed_value_digests.json	CC0 1.0	the authors	none
*.py; *.sh; requirements.txt	MIT (LICENSE)	the authors	keep the MIT notice
tables/fig1_atlas_pervariant.parquet; tables/fig1_atlas_pervariant.csv; tables/fig6_decomposition_variants.parquet	CC0 1.0, except the gerp column (Ensembl data, no restriction); the 360 pig negatives' variant_id values are sites from PigGTEx's genotype release, CC BY-NC 4.0	Evo 2 scores, labels and consequences computed by the authors; GERP from Ensembl Compara	attribute Ensembl for gerp; cite PigGTEx (Teng et al., Nat Genet 2024) for the pig negatives
tables/fig1_atlas_ladder.parquet; tables/golden_windows.parquet	CC0 1.0; the pig negatives' variant_id values (360 in fig1_atlas_ladder, five in golden_windows) are sites from PigGTEx's genotype release, CC BY-NC 4.0	Evo 2 scores, labels and consequences computed by the authors	cite PigGTEx (Teng et al., Nat Genet 2024) for the pig negatives
tables/atlas_gerp_windows.parquet	Ensembl data, no restriction; the 360 pig negatives' variant_id values are sites from PigGTEx's genotype release, CC BY-NC 4.0	Ensembl Compara GERP tracks, averaged by the authors	attribute Ensembl; cite PigGTEx (Teng et al., Nat Genet 2024) for the pig negatives
tables/atlas_variant_positions.parquet	CC0 1.0; the 360 pig negatives' variant_id values are sites from PigGTEx's genotype release, CC BY-NC 4.0	the chromosome and position at which the atlas pipeline read each atlas variant, compiled by the authors	cite PigGTEx (Teng et al., Nat Genet 2024) for the pig negatives
tables/atlas_positive_annotations.parquet	identifiers and short names attributed to OMIA; ClinVar fields without restriction	OMIA (doi:10.25910/2AMR-PV70); ClinVar	attribute OMIA and ClinVar
tables/brca1_sge_variants.parquet; tables/brca1_sge_variants.csv	function scores and classes as published by their authors, distributed by MaveDB under CC0 1.0 (urn:mavedb:00000097-0-2); Evo 2 columns CC0 1.0	Findlay GM et al. Nature 2018;562:217-222, doi:10.1038/s41586-018-0461-z	cite Findlay et al.
tables/mfass_splicing_panel.parquet; tables/mfass_splicing_panel.csv; tables/table1_benchmark.parquet; tables/table1_benchmark.csv	CC BY 4.0 for the splice-predictor scores, labels and variant fields; Evo 2 columns CC0 1.0	Smith C, Kitzman JO. Genome Biol 2023;24:294, doi:10.1186/s13059-023-03144-z, supplementary workbook 13059_2023_3144_MOESM2_ESM.xlsx	attribute Smith and Kitzman
tables/table1_background.parquet (Additional file 6)	CC BY 4.0 for the scores and variant fields; reach__ columns CC0 1.0	Smith and Kitzman 2023, supplementary workbook 13059_2023_3144_MOESM2_ESM.xlsx, sheet 'Random 500k'	attribute Smith and Kitzman
tables/dbnsfp_reach_panel.parquet (Additional file 4)	CC0 1.0 (keys, labels, gene symbols, reach indicators), with the written permission of dbNSFP's maintainers; the dbNSFP score values are withheld	ClinVar keys and labels; gene symbols from dbNSFP's genename field, canonicalised by the authors; reach computed by the authors from dbNSFP 5.3.1a (CC BY-NC-ND 4.0)	attribute ClinVar and dbNSFP
tables/dbnsfp_panel_prefilter_keys.parquet	CC0 1.0 (keys, labels, review stars, consequences, gene symbols); no dbNSFP score values	the ClinVar variants dbNSFP 5.3.1a annotates, before the one-star filter: keys, labels, review stars and consequences from ClinVar; gene symbols from dbNSFP's genename field, canonicalised by the authors	attribute ClinVar and dbNSFP
tables/clinvar_reach_panel.parquet (Additional file 5)	CC0 1.0 (keys, labels, reach indicators); phyloP and phastCons values free for public and commercial use; CADD, REVEL and AlphaMissense values withheld	ClinVar; UCSC phyloP100way and phastCons100way; reach computed by the authors	attribute ClinVar and UCSC
tables/clinvar_consequence_panel.parquet; tables/clinvar_consequence_panel.csv; tables/clinvar_label_history.parquet; tables/clinvar_missense_af.parquet; tables/clinvar_panel_geneinfo.parquet	ClinVar content, no restriction on use or redistribution; derived columns CC0 1.0	ClinVar	attribute ClinVar
tables/erepo_clingen_labels.parquet	CC0 1.0	ClinGen Evidence Repository	attribute the ClinGen Evidence Repository
tables/fig6_cattle_selection.parquet	CC0 1.0, except the phylop column, CC BY 4.0; the variant sites and the af, maf and freq_bin columns are the authors' computation from the FarmGTEx cattle imputed-genotype release, for which no licence is recorded, and are released under CC BY 4.0 with attribution, the terms of the consortium's public 7,297-sample VCF release, for the journal's curators to confirm (LICENSING.md)	phyloP from Zhao R and Prendergast J, Zenodo record 13332541	attribute Zhao and Prendergast for phylop; cite Liu et al. (Nat Genet 2022) for the sites and frequencies
tables/fig6_bat_selection.parquet; tables/fig6_cattle_flanks.csv; tables/strand40b_scores.parquet; tables/strand_ladder_evo2_1b_scores.parquet; tables/fig1_species_meta.csv; tables/refseq_chromosome_map.csv; tables/table2_cluster_aware_ci.tsv; tables/dbnsfp_predictors.csv	CC0 1.0; fig6_cattle_flanks.csv repeats fig6_cattle_selection's variant sites, under that row's terms	computed or compiled by the authors from public assemblies and releases	none
tables/atlas_missense_transfer.parquet	CC0 1.0, except the am_pathogenicity column (CC BY 4.0) and the uniprot column (UniProt, CC BY 4.0); the variant_id values of its two pig negatives are sites from PigGTEx's genotype release, CC BY-NC 4.0	AlphaMissense predictions, Cheng J et al. Science 2023;381:eadg7492, Zenodo record 10813168; UniProt ID mapping; Ensembl gene models and Compara homologies	attribute AlphaMissense (Cheng et al.) for am_pathogenicity and UniProt for uniprot; cite PigGTEx (Teng et al., Nat Genet 2024) for the pig negatives
tables/dbnsfp_breakdown_points.parquet; tables/dbnsfp_per_gene_bounds.parquet; tables/dbnsfp_coding_scope.parquet	CC0 1.0	covered AUROCs, pair coverages, breakdown points and per-gene bounds computed by the authors from dbNSFP 5.3.1a rankscores (no score values)	none
tables/brca1_alphamissense.parquet	CC BY 4.0 for am_pathogenicity and am_class; the substitution keys CC0 1.0	AlphaMissense predictions, Cheng J et al. Science 2023;381:eadg7492, Zenodo record 10813168	attribute AlphaMissense (Cheng et al.)
tables/clinvar_missense_vus_counts.parquet	ClinVar content, no restriction on use or redistribution; the counts by AlphaMissense score derive from CC BY 4.0 predictions	ClinVar; AlphaMissense predictions, Cheng J et al. Science 2023, Zenodo record 10813168	attribute ClinVar and AlphaMissense (Cheng et al.)
tables/atlas_gpnstar.parquet	Apache License 2.0 (third_party_licenses/Apache-2.0.txt)	GPN-Star predictions, Ye C et al. Nature 2026, doi:10.1038/s41586-026-11005-5; Hugging Face dataset songlab/gpn-star-scores, doi:10.57967/hf/9849	cite Ye et al. and keep the licence text
tables/atlas_sift.parquet	CC0 1.0, except the sift_score column (Ensembl data, no restriction); the 360 pig negatives' variant_id values are sites from PigGTEx's genotype release, CC BY-NC 4.0	SIFT's score for each atlas variant it scores, as Ensembl's Variant Effect Predictor computes it (Ensembl REST API, release 116, and release 110 for sheep); SIFT: Kumar P et al. Nat Protoc 2009;4:1073-1081	attribute Ensembl for sift_score and cite Kumar et al.; cite PigGTEx (Teng et al., Nat Genet 2024) for the pig negatives
tables/traitgym_mendelian_readouts.parquet	MIT (third_party_licenses/TraitGym-MIT.txt); TraitGym's CADD column is withheld under CADD's terms; LICENSING.md names each readout's source	TraitGym, Benegas G, Eraslan G, Song YS, bioRxiv 2025, doi:10.1101/2025.02.11.637758	cite Benegas et al. and keep the MIT notice
tables/clingen_vcep_pp3_tools.csv	CC0 1.0	compiled by the authors from ClinGen's CSpec variant-curation specifications	credit ClinGen
tables/ldlr_functional_labels.parquet	CC0 1.0: the scores as MaveDB distributes them (urn:mavedb:00001269-a-1, urn:mavedb:00001269-b-1); the GRCh38 keys and labels CC0 1.0	LDL-uptake and cell-surface-abundance scores of Tabet DR et al. Science 2026;391:eady7186, doi:10.1126/science.ady7186	cite Tabet et al.
tables/literature_audit_predictors.csv; tables/literature_audit_papers.csv	CC0 1.0	values printed in the cited benchmark articles, compiled by the authors	cite the articles
third_party_licenses/Apache-2.0.txt; third_party_licenses/TraitGym-MIT.txt	as each states	the licence texts under which GPN-Star's predictions and TraitGym's scores are redistributed	none
figures/*.csv; figures/*.json	CC0 1.0	computed by the authors	none
source_data/*.csv; source_data/README.md	CC0 1.0	computed by the authors	none
theory/THEORY.md; theory/SIMPLEQA.md; tables/literature_audit_systematic.README.md; tables/literature_audit_named.README.md; tables/dbnsfp_conventions.README.md; tables/simpleqa_table.README.md; tables/dbnsfp_concentration.README.md	CC0 1.0	the authors	none
scripts/verify_theory.py; scripts/recompute_literature_audit.py; scripts/recompute_named_orderings.py; scripts/recompute_conventions.py; scripts/recompute_simpleqa.py; scripts/recompute_concentration.py; provenance/build_dbnsfp_conventions.py; provenance/build_dbnsfp_declined.py; provenance/dbnsfp_licensed_panel.py	MIT (LICENSE)	the authors	keep the MIT notice
tables/literature_audit_systematic_predictors.csv; tables/literature_audit_systematic_papers.csv; tables/literature_audit_systematic_search_records.csv	CC0 1.0 for the compilation, the screening records and the classifications	values printed in the cited benchmark articles, transcribed with their source locators by the authors; bibliographic fields from PubMed	cite the articles
tables/literature_audit_predictor_names.csv; tables/literature_audit_named_pairs.csv; tables/literature_audit_opposite_orders.csv	CC0 1.0	computed or compiled by the authors from the published benchmark values of the literature_audit tables	cite the articles
tables/dbnsfp_convention_predictors.csv; tables/dbnsfp_convention_pairs.csv; tables/dbnsfp_declined_by_target.csv; tables/dbnsfp_declined_by_reference.csv; tables/dbnsfp_declined_common_set.csv	CC0 1.0	AUROCs, differences, intervals and verdicts computed by the authors from dbNSFP 5.3.1a rankscores (no score values)	none
tables/dbnsfp_concentration_endpoints.csv; tables/dbnsfp_concentration_comparisons.csv; tables/dbnsfp_concentration_genes.csv; tables/dbnsfp_concentration_genes_removed.csv; tables/dbnsfp_concentration_coverage.csv	CC0 1.0	bounds, effective numbers of genes, per-gene variance shares, counts of comparisons and coverage rates computed by the authors from dbNSFP 5.3.1a rankscores (aggregates of the licensed scores; no score values)	none
tables/simpleqa_table.csv	CC0 1.0 for the compilation and the reconstructed count columns; the 40 printed values are transcribed from an article distributed under arXiv's perpetual non-exclusive licence 1.0, not a Creative Commons licence	the third table of Wei J, Nguyen K, Chung HW, et al. Measuring short-form factuality in large language models. arXiv:2411.04368v1	cite Wei et al.
tables/clinvar_vus_zero_points.parquet; tables/acmg_sf_zero_points.csv; tables/erepo_vus_zero_points.csv	CC0 1.0 for the counts; ClinVar content and the Evidence Repository's classifications are unrestricted and CC0 1.0; the counts by level derive from AlphaMissense's canonical release (CC BY 4.0), from CADD v1.7 (free for non-commercial use) and, for the isoform flag, from AlphaMissense's isoform release (CC BY-NC-SA 4.0 by its header): counts only, no score and no per-variant level	ClinVar GRCh38 VCF, fileDate 2026-07-28; AlphaMissense, Cheng J et al. Science 2023;381:eadg7492, Zenodo record 10813168 and its isoform release; MANE v1.5; ACMG SF v3.3, Lee K et al. Genet Med 2025;27:101454; ClinGen Evidence Repository; CADD v1.7, Schubach M et al. Nucleic Acids Res 2024	attribute ClinVar, ClinGen and AlphaMissense (Cheng et al.); cite Schubach et al. for CADD and Lee et al. for the gene list
tables/unscored_gene_annotation.parquet; tables/unscored_gene_groups.parquet; tables/unscored_initiator_codon.csv; tables/unscored_missense_positions.parquet	CC0 1.0	gnomAD v4.1 constraint (CC0 1.0); HGNC complete set and gene groups (CC0 1.0); MANE v1.5; ACMG SF v3.3 gene symbols; ClinVar	cite gnomAD and HGNC; attribute ClinVar
tables/unscored_disease_areas.parquet	CC0 1.0 for the variants' area assignments; the memberships rest on MedGen relations that include Orphanet (CC BY 4.0), the NCI Thesaurus (CC BY 4.0) and the Human Phenotype Ontology, attributed here, a reading for the journal's curators to confirm	ClinVar (conditions and GENEINFO); ClinVar's gene_condition_source_id; MedGen (MeSH, NCI Thesaurus, Orphanet, HPO and GTR relations; OMIM-sourced relations not used)	attribute ClinVar, MedGen, MeSH, Orphanet, the NCI Thesaurus and the Human Phenotype Ontology
tables/glm_census_download_manifest.csv; tables/glm_census_suite_datasets.csv; tables/glm_census_suite_files.csv; tables/glm_census_suite_pairs.csv; tables/glm_census_suite_stated.csv; tables/glm_census_traitgym_ap_by_chromosome.csv	CC0 1.0	computed by the authors from the GPN-Star benchmark suite (14 Hugging Face datasets songlab/<name>) and TraitGym (songlab/TraitGym) and its leaderboard, all MIT; no per-variant score	cite Ye C et al. (Nature 2026) and Benegas G et al. (bioRxiv 2025, doi:10.1101/2025.02.11.637758)
tables/atlas_phylop241.parquet	CC0 1.0, except the phylop241 column, from UCSC's cactus241way directory, whose README states its files are freely usable for any purpose; the 360 pig negatives' variant_id values are sites from PigGTEx's genotype release, CC BY-NC 4.0	Zoonomia 241-mammal phyloP, hg38 cactus241way track, UCSC Genome Browser downloads; UCSC liftOver chains	cite the Zoonomia Consortium (Nature 2020) and Christmas et al. (Science 2023) and UCSC; cite PigGTEx (Teng et al., Nat Genet 2024) for the pig negatives
tables/atlas_pcadd.parquet; tables/atlas_chcadd.parquet	CC0 1.0 (keys, labels, release file, the release's reference base and status); the pCADD and chCADD scores are withheld, no licence being stated for either; the 360 pig negatives' variant_id values are sites from PigGTEx's genotype release, CC BY-NC 4.0	pCADD, Groß C et al. Genet Sel Evol 2020;52:4; chCADD, Groß C et al. PLoS Genet 2020;16:e1009027	cite Groß et al. for each; cite PigGTEx (Teng et al., Nat Genet 2024) for the pig negatives
tables/atlas_matched_panel.parquet	CC0 1.0 for the panel's own columns (labels, classes, matching, coordinates of the positives, status and check columns); phylop241 and the hg38_* columns from UCSC's cactus241way directory, freely usable for any purpose; gerp Ensembl Compara data, no restriction; gpnstar_llr GPN-Star's predictions, Apache License 2.0 (third_party_licenses/Apache-2.0.txt); the negatives' sites from Ensembl variati…	the consequence-matched arm of the atlas: Ensembl variation releases 104 to 114, PigGTEx v0 genotype sites, ClinVar 2026-07-28; Zoonomia 241-mammal phyloP (UCSC); Ensembl Compara GERP; GPN-Star, Ye C et al. Nature 2026, Hugging Face songlab/gpn-star-scores	attribute Ensembl, ClinVar and UCSC; cite the Zoonomia Consortium (Nature 2020) and Christmas et al. (Science 2023); cite Ye et al. and keep the Apache licence text; cite PigGTEx (Teng et al., Nat Genet 2024) for the pig negatives; positives' identifiers attributed to OMIA (doi:10.25910/2AMR-PV70) and ClinVar
scripts/recompute_atlas_matched.literals.json	CC0 1.0	the headline values of scripts/recompute_atlas_matched.py, computed by the authors	none
provenance/matched_negatives_sources.json	CC0 1.0	the population sources, assemblies and draw ratios of the matched arm, compiled by the authors	none
figures/assets/icons/phylopic_cattle.svg; figures/assets/icons/phylopic_dog.svg; figures/assets/icons/phylopic_pig.svg; figures/assets/icons/phylopic_chicken.svg	CC BY 4.0	PhyloPic silhouettes by Ivan Iofrida (cattle), Margot Michaud (dog), Gabriela Palomo-Munoz (pig) and Edwin Price (chicken); figures/assets/ICONS.md gives each record	credit each contributor, via PhyloPic
figures/assets/icons/phylopic_human.svg; figures/assets/icons/phylopic_sheep.svg; figures/assets/icons/phylopic_horse.svg; figures/assets/icons/phylopic_goat.svg	CC0 1.0	PhyloPic silhouettes contributed by T. Michael Keesey (human), Mozillian (sheep), Andy Wilson (horse) and Kai Caspar (goat)	none required; credit as PhyloPic gives it
figures/assets/icons/phylopic_cat.svg	Public Domain Mark 1.0	PhyloPic silhouette contributed by SJS	none required
figures/assets/icons/bioart_dna_126.svg; figures/assets/icons/bioart_notebook_394.svg; figures/assets/icons/bioart_petridish_404.svg; figures/assets/icons/bioart_protein_480.svg; figures/assets/icons/bioart_rna_452.svg; figures/assets/icons/bioart_stethoscope_501.svg	public domain	NIH BioArt Source, NIAID Visual & Medical Arts (creator Ryan Kissinger), entries 126, 394, 404, 480, 452 and 501	citation appreciated, not required: NIAID NIH BioArt Source
figures/main_inputs/species_tree.json	TimeTree's terms, not CC0 1.0: the seven median divergence times, quoted as Additional file 2 quotes them	TimeTree 5, Kumar S et al. Mol Biol Evol 2022, doi:10.1093/molbev/msac174	cite TimeTree 5 (Kumar et al.)
figures/main_inputs/eqtl_pervariant.parquet; figures/main_inputs/eqtl_pervariant_meta.json	CC BY-NC 4.0 for the labels, which threshold PigGTEx's fine-mapping probabilities; the description CC0 1.0	the label column of Additional file 2's reports/eqtl_pervariant.parquet, and its eqtl_pervariant_meta.json	cite PigGTEx (Teng et al., Nat Genet 2024)
figures/main_inputs/clinical/acmg_sf_v3.3_genes.tsv	CC0 1.0 for the compilation: gene symbols, categories, diseases and inheritance as the policy statement lists them	ACMG SF v3.3, Lee K et al. Genet Med 2025;27:101454	cite Lee et al.
figures/main_inputs/clinical/zero_point_vus.csv; figures/main_inputs/clinical/zero_point_sf_by_gene.csv; figures/main_inputs/clinical/unscored_neutrality.csv	CC0 1.0 for the counts and ratios; the counts by level derive from AlphaMissense (CC BY 4.0), ESM1b's released scores and CADD v1.7 (free for non-commercial use): counts only, no score	computed by the authors from ClinVar, AlphaMissense (Cheng J et al. Science 2023), ESM1b's released scores and CADD v1.7 (Schubach M et al. Nucleic Acids Res 2024)	attribute ClinVar and AlphaMissense (Cheng et al.); cite Schubach et al. for CADD
figures/main_inputs/brca1_stats.json; figures/main_inputs/silhouettes/credits.json; figures/main_inputs/fig4_derived.json; figures/main_inputs/fig5_values.json; figures/main_inputs/fig6/*	CC0 1.0	computed or compiled by the authors; figures/main_inputs/README.md gives each file's source	cite the benchmark articles for the values of fig6/
