## Additional_file_3_Recompute_tables_and_scripts for "Unscored variants leave many comparisons of variant effect predictors undecided: evidence from ClinVar, published benchmarks and genomic language models": atlas_missense_transfer.sources.tsv

# path	bytes	md5	url
ensembl/bos_taurus/Bos_taurus.ARS-UCD1.2.99.gtf.gz	14089543	f956b4a5d829d087e2560972737a5f32	https://ftp.ensembl.org/pub/release-99/gtf/bos_taurus/Bos_taurus.ARS-UCD1.2.99.gtf.gz
ensembl/bos_taurus/Bos_taurus.ARS-UCD1.2.cds.all.fa.gz	15478671	bd2846e3718c946370f5c19adfe51972	https://ftp.ensembl.org/pub/release-99/fasta/bos_taurus/cds/Bos_taurus.ARS-UCD1.2.cds.all.fa.gz
ensembl/canis_lupus_familiaris/Canis_lupus_familiaris.CanFam3.1.104.gtf.gz	18020291	649131502eea20deb21e8bc26f8ff145	https://ftp.ensembl.org/pub/release-104/gtf/canis_lupus_familiaris/Canis_lupus_familiaris.CanFam3.1.104.gtf.gz
ensembl/canis_lupus_familiaris/Canis_lupus_familiaris.CanFam3.1.cds.all.fa.gz	17232269	ecd816a252e511aa8cb20d31a2f5a402	https://ftp.ensembl.org/pub/release-104/fasta/canis_lupus_familiaris/cds/Canis_lupus_familiaris.CanFam3.1.cds.all.fa.gz
ensembl/capra_hircus/Capra_hircus.ARS1.112.gtf.gz	12506584	f898032df280f788b2bd7687859edd92	https://ftp.ensembl.org/pub/release-112/gtf/capra_hircus/Capra_hircus.ARS1.112.gtf.gz
ensembl/capra_hircus/Capra_hircus.ARS1.cds.all.fa.gz	14368865	9529af759f3e25a0ab8804235903858c	https://ftp.ensembl.org/pub/release-112/fasta/capra_hircus/cds/Capra_hircus.ARS1.cds.all.fa.gz
ensembl/equus_caballus/Equus_caballus.EquCab3.0.112.gtf.gz	29845543	da814fdd6db1d3693b9ba010eb002a83	https://ftp.ensembl.org/pub/release-112/gtf/equus_caballus/Equus_caballus.EquCab3.0.112.gtf.gz
ensembl/equus_caballus/Equus_caballus.EquCab3.0.cds.all.fa.gz	22029165	46865803895b840dea42d34c506112f9	https://ftp.ensembl.org/pub/release-112/fasta/equus_caballus/cds/Equus_caballus.EquCab3.0.cds.all.fa.gz
ensembl/felis_catus/Felis_catus.F.catus_Fca126_mat1.0.114.gtf.gz	26187183	caef75938a26eaf2739ee20b564de07a	https://ftp.ensembl.org/pub/release-114/gtf/felis_catus/Felis_catus.F.catus_Fca126_mat1.0.114.gtf.gz
ensembl/felis_catus/Felis_catus.F.catus_Fca126_mat1.0.cds.all.fa.gz	19362286	ee9bbf503b24d16c4c16146cbd5f4dbb	https://ftp.ensembl.org/pub/release-114/fasta/felis_catus/cds/Felis_catus.F.catus_Fca126_mat1.0.cds.all.fa.gz
ensembl/gallus_gallus/Gallus_gallus.GRCg6a.105.gtf.gz	11696319	5367deb63548be21fabed1fa59361e06	https://ftp.ensembl.org/pub/release-105/gtf/gallus_gallus/Gallus_gallus.GRCg6a.105.gtf.gz
ensembl/gallus_gallus/Gallus_gallus.GRCg6a.cds.all.fa.gz	12297831	29afa3de1d6258bac477e7c233a6b211	https://ftp.ensembl.org/pub/release-105/fasta/gallus_gallus/cds/Gallus_gallus.GRCg6a.cds.all.fa.gz
ensembl/ovis_aries_rambouillet/Ovis_aries_rambouillet.Oar_rambouillet_v1.0.106.gtf.gz	13158835	a9071b02d0b3bab191d392cca0dfa252	https://ftp.ensembl.org/pub/release-106/gtf/ovis_aries_rambouillet/Ovis_aries_rambouillet.Oar_rambouillet_v1.0.106.gtf.gz
ensembl/ovis_aries_rambouillet/Ovis_aries_rambouillet.Oar_rambouillet_v1.0.cds.all.fa.gz	14040404	2774149ed5f980437cc1116bb161023d	https://ftp.ensembl.org/pub/release-106/fasta/ovis_aries_rambouillet/cds/Ovis_aries_rambouillet.Oar_rambouillet_v1.0.cds.all.fa.gz
ensembl/sus_scrofa/Sus_scrofa.Sscrofa11.1.112.gtf.gz	18650710	0fec273a9d237cb7be9700e12a0867ea	https://ftp.ensembl.org/pub/release-112/gtf/sus_scrofa/Sus_scrofa.Sscrofa11.1.112.gtf.gz
ensembl/sus_scrofa/Sus_scrofa.Sscrofa11.1.cds.all.fa.gz	16659044	a2859b22ca13cb31ecb80b1c973091af	https://ftp.ensembl.org/pub/release-112/fasta/sus_scrofa/cds/Sus_scrofa.Sscrofa11.1.cds.all.fa.gz
compara/bos_taurus.Compara.99.protein_default.homologies.tsv.gz	114303360	b839cafee869a0283dee088e7ba43317	https://ftp.ensembl.org/pub/release-99/tsv/ensembl-compara/homologies/bos_taurus/Compara.99.protein_default.homologies.tsv.gz
compara/canis_lupus_familiaris.Compara.104.protein_default.homologies.tsv.gz	110443755	0e76bc4559eb6b38c00b2a49deffb392	https://ftp.ensembl.org/pub/release-104/tsv/ensembl-compara/homologies/canis_lupus_familiaris/Compara.104.protein_default.homologies.tsv.gz
compara/capra_hircus.Compara.112.protein_default.homologies.tsv.gz	22840570	b51ffa20cbaf70e97eb48ec2146ae14b	https://ftp.ensembl.org/pub/release-112/tsv/ensembl-compara/homologies/capra_hircus/Compara.112.protein_default.homologies.tsv.gz
compara/equus_caballus.Compara.112.protein_default.homologies.tsv.gz	133810223	d2c550e8a0d8bf416db5960906cbd01e	https://ftp.ensembl.org/pub/release-112/tsv/ensembl-compara/homologies/equus_caballus/Compara.112.protein_default.homologies.tsv.gz
compara/felis_catus.Compara.114.protein_default.homologies.tsv.gz	95158837	612a85bb78e2d6cec6ab54583e332330	https://ftp.ensembl.org/pub/release-114/tsv/ensembl-compara/homologies/felis_catus/Compara.114.protein_default.homologies.tsv.gz
compara/gallus_gallus.Compara.105.protein_default.homologies.tsv.gz	28724348	fbcb6815cef8a174a3116c3de900069d	https://ftp.ensembl.org/pub/release-105/tsv/ensembl-compara/homologies/gallus_gallus/Compara.105.protein_default.homologies.tsv.gz
compara/ovis_aries_rambouillet.Compara.106.protein_default.homologies.tsv.gz	83996694	d424956a3a3ac417246908bd13762fb7	https://ftp.ensembl.org/pub/release-106/tsv/ensembl-compara/homologies/ovis_aries_rambouillet/Compara.106.protein_default.homologies.tsv.gz
compara/sus_scrofa.Compara.112.protein_default.homologies.tsv.gz	127935733	ac211e3cad5b53006524c9c9bc247428	https://ftp.ensembl.org/pub/release-112/tsv/ensembl-compara/homologies/sus_scrofa/Compara.112.protein_default.homologies.tsv.gz
compara_human/homo_sapiens.Compara.104.protein_default.homologies.tsv.gz	146840218	5e2976bdcfcbf71764cfd048c2df3227	https://ftp.ensembl.org/pub/release-104/tsv/ensembl-compara/homologies/homo_sapiens/Compara.104.protein_default.homologies.tsv.gz
compara_human/homo_sapiens.Compara.105.protein_default.homologies.tsv.gz	148595692	671e7924ea3358b3c8e90384ce4ec5a3	https://ftp.ensembl.org/pub/release-105/tsv/ensembl-compara/homologies/homo_sapiens/Compara.105.protein_default.homologies.tsv.gz
compara_human/homo_sapiens.Compara.106.protein_default.homologies.tsv.gz	148080202	930c302c368e76ec7f727afd4e837a91	https://ftp.ensembl.org/pub/release-106/tsv/ensembl-compara/homologies/homo_sapiens/Compara.106.protein_default.homologies.tsv.gz
compara_human/homo_sapiens.Compara.112.protein_default.homologies.tsv.gz	139950177	2db05992ae337297bd0133a25aa48dad	https://ftp.ensembl.org/pub/release-112/tsv/ensembl-compara/homologies/homo_sapiens/Compara.112.protein_default.homologies.tsv.gz
compara_human/homo_sapiens.Compara.114.protein_default.homologies.tsv.gz	109441445	345f91fb0a72619a88d9f6067961ef05	https://ftp.ensembl.org/pub/release-114/tsv/ensembl-compara/homologies/homo_sapiens/Compara.114.protein_default.homologies.tsv.gz
compara_human/homo_sapiens.Compara.99.protein_default.homologies.tsv.gz	178764925	ee0cef62dfe808ad993a6f889acfe665	https://ftp.ensembl.org/pub/release-99/tsv/ensembl-compara/homologies/homo_sapiens/Compara.99.protein_default.homologies.tsv.gz
uniprot/HUMAN_9606_idmapping_selected.tab.gz	66318306	87d9fd9156a557a8c684cf2b3be40dbe	https://ftp.uniprot.org/pub/databases/uniprot/current_release/knowledgebase/idmapping/by_organism/HUMAN_9606_idmapping_selected.tab.gz (UniProt release 2026_03; this path serves whichever release is current, so a later download differs in size and MD5 and the builder refuses it)
alphamissense/AlphaMissense_aa_substitutions.tsv.gz	1207278510	b9ccb339e0de6cb0a8d1973ad2026576	https://zenodo.org/records/10813168/files/AlphaMissense_aa_substitutions.tsv.gz
ncbi_assembly_reports/GCA_000002285.2.assembly_report.txt	363862	572a3f2ed20878adfa8564088c86b21a	https://ftp.ncbi.nlm.nih.gov/genomes/all/GCA/000/002/285/GCA_000002285.2_CanFam3.1/GCA_000002285.2_CanFam3.1_assembly_report.txt
ncbi_assembly_reports/GCA_000002315.5.assembly_report.txt	54014	625fe982841cd5baac2a95eddbcff1de	https://ftp.ncbi.nlm.nih.gov/genomes/all/GCA/000/002/315/GCA_000002315.5_GRCg6a/GCA_000002315.5_GRCg6a_assembly_report.txt
ncbi_assembly_reports/GCA_000003025.6.assembly_report.txt	69691	71e6a7b6558e1cb27fa85ba836376d99	https://ftp.ncbi.nlm.nih.gov/genomes/all/GCA/000/003/025/GCA_000003025.6_Sscrofa11.1/GCA_000003025.6_Sscrofa11.1_assembly_report.txt
ncbi_assembly_reports/GCA_001704415.1.assembly_report.txt	2903200	d3ad7ce988319f57b63a2f204624281e	https://ftp.ncbi.nlm.nih.gov/genomes/all/GCA/001/704/415/GCA_001704415.1_ARS1/GCA_001704415.1_ARS1_assembly_report.txt
ncbi_assembly_reports/GCA_002742125.1.assembly_report.txt	248640	5c8acf590a074d6b44b539bff4a10254	https://ftp.ncbi.nlm.nih.gov/genomes/all/GCA/002/742/125/GCA_002742125.1_Oar_rambouillet_v1.0/GCA_002742125.1_Oar_rambouillet_v1.0_assembly_report.txt
ncbi_assembly_reports/GCA_002863925.1.assembly_report.txt	525917	d41dfefcaddc81bda699ff18d9f5969d	https://ftp.ncbi.nlm.nih.gov/genomes/all/GCA/002/863/925/GCA_002863925.1_EquCab3.0/GCA_002863925.1_EquCab3.0_assembly_report.txt
ncbi_assembly_reports/GCA_018350175.1.assembly_report.txt	9436	b4728ba6db4cbf78d4dd681d68874515	https://ftp.ncbi.nlm.nih.gov/genomes/all/GCA/018/350/175/GCA_018350175.1_F.catus_Fca126_mat1.0/GCA_018350175.1_F.catus_Fca126_mat1.0_assembly_report.txt
ncbi_assembly_reports/GCA_002263795.2.assembly_report.txt	271609	616f0328a658daad220c452f8802ad9f	https://ftp.ncbi.nlm.nih.gov/genomes/all/GCA/002/263/795/GCA_002263795.2_ARS-UCD1.2/GCA_002263795.2_ARS-UCD1.2_assembly_report.txt
