## Additional_file_3_Recompute_tables_and_scripts for "Unscored variants leave many comparisons of variant effect predictors undecided: evidence from ClinVar, published benchmarks and genomic language models": acmg_sf_zero_points.csv

gene	transcript	possible_snv	possible_missense	am_unscored	am_bp4	am_indeterminate	am_pp3	isoform_row_where_am_unscored	cadd_unscored	cadd_bp4	cadd_indeterminate	cadd_pp3
ABCD1	ENST00000218104.6	6714	4755	0	1524	1690	1541	0	0	2169	993	1593
ACTA2	ENST00000224784.10	3402	2492	0	90	478	1924	0	0	163	228	2101
ACTC1	ENST00000290378.6	3402	2494	0	78	546	1870	0	0	123	221	2150
ACVRL1	ENST00000388922.9	4536	3264	0	1139	936	1189	0	0	1230	469	1565
APC	ENST00000257430.9	25596	18665	0	6772	7184	4709	0	0	7693	5411	5561
APOB	ENST00000233242.5	41076	30213	0	16776	12463	974	0	0	22308	5652	2253
ATP7B	ENST00000242839.10	13194	9621	0	4392	3243	1986	0	0	5006	3024	1591
BAG3	ENST00000369085.8	5184	3711	0	2293	885	533	0	0	2228	973	510
BMPR1A	ENST00000372037.8	4797	3498	0	880	1205	1413	0	0	1021	642	1835
BRCA1	ENST00000357654.9	16776	12463	0	8537	3266	660	0	0	10325	1546	592
BRCA2	ENST00000380152.8	30771	22763	0	16285	5565	913	0	0	18838	2433	1492
BTD	ENST00000643237.3	4716	3489	0	1554	1339	596	0	0	2005	661	823
CACNA1S	ENST00000362061.4	16866	12413	0	3292	5330	3791	0	0	3715	2472	6226
CALM1	ENST00000356978.9	1350	1013	1013	0	0	0	1013	0	72	94	847
CALM2	ENST00000272298.12	1350	1017	1017	0	0	0	1017	0	41	130	846
CALM3	ENST00000291295.14	1350	1015	0	30	300	685	0	0	77	128	810
CASQ2	ENST00000261448.6	3600	2713	0	909	1317	487	0	0	859	487	1367
COL3A1	ENST00000304636.9	13203	9203	0	3488	3184	2531	0	0	3592	2137	3474
CYP27A1	ENST00000258415.9	4788	3437	0	1741	1298	398	0	0	1952	599	886
DES	ENST00000373960.4	4239	3055	0	659	1327	1069	0	0	637	593	1825
DSC2	ENST00000280904.11	8118	5901	0	2457	2418	1026	0	0	3596	1117	1188
DSG2	ENST00000261590.13	10071	7353	0	4092	2435	826	0	0	5304	1558	491
DSP	ENST00000379802.8	25848	19069	0	5778	9214	4077	0	0	8361	5091	5617
ENG	ENST00000373203.9	5931	4281	0	1915	1878	488	0	0	2750	875	656
FBN1	ENST00000316623.10	25848	19195	0	5013	6800	7382	0	0	4496	4058	10641
FLNC	ENST00000325888.13	24534	17775	0	4083	7830	5862	0	0	2845	6485	8445
GAA	ENST00000302262.8	8577	6192	0	2808	2240	1144	0	0	3255	1178	1759
GLA	ENST00000218516.4	3870	2850	0	1230	1123	497	0	0	1446	523	881
HFE	ENST00000357618.10	3141	2276	0	932	1050	294	0	0	1613	406	257
HNF1A	ENST00000257555.11	5688	4076	0	1712	1283	1081	0	0	1410	961	1705
KCNH2	ENST00000262186.10	10440	7508	0	2456	1999	3053	0	0	2008	1811	3689
KCNQ1	ENST00000155840.12	6093	4360	0	1512	1175	1673	0	0	1712	860	1788
LDLR	ENST00000558518.6	7749	5750	0	2382	1961	1407	0	0	3076	1155	1519
LMNA	ENST00000368300.9	5985	4308	0	883	1762	1663	0	0	819	1134	2355
MAX	ENST00000358664.9	1449	1066	0	221	349	496	0	0	120	310	636
MEN1	ENST00000450708.7	5499	3918	0	862	1036	2020	0	0	1100	1003	1815
MLH1	ENST00000231790.8	6813	4981	0	1889	1720	1372	0	0	2114	969	1898
MSH2	ENST00000233146.7	8415	6175	0	1806	2461	1908	0	0	2448	1216	2511
MSH6	ENST00000234420.11	12249	8952	0	3579	3067	2306	0	0	4647	3306	999
MUTYH	ENST00000456914.7	4698	3336	0	1784	1113	439	0	0	1933	809	594
MYBPC3	ENST00000545968.6	11475	8316	0	1078	5556	1682	0	0	3290	3176	1850
MYH11	ENST00000300036.6	17757	13110	0	2949	5505	4656	0	0	3119	3305	6686
MYH7	ENST00000355349.4	17424	12850	0	1952	5344	5554	0	0	2136	3096	7618
MYL2	ENST00000228841.15	1503	1127	0	138	506	483	0	0	222	227	678
MYL3	ENST00000292327.6	1764	1301	0	241	517	543	0	0	361	309	631
NF2	ENST00000338641.10	5364	3970	0	666	1574	1730	0	0	865	872	2233
OTC	ENST00000039007.5	3195	2317	0	639	937	741	0	0	981	525	811
PALB2	ENST00000261584.9	10683	7820	0	5089	2354	377	0	0	6179	940	701
PCSK9	ENST00000302118.5	6237	4470	0	2553	1510	407	0	0	2917	981	572
PKP2	ENST00000340811.9	7542	5491	0	1980	2502	1009	0	0	3103	1141	1247
PLN	ENST00000357525.6	477	332	0	125	174	33	0	0	112	141	79
PMS2	ENST00000265849.12	7767	5735	0	2725	1719	1291	0	0	2962	911	1862
PRKAG2	ENST00000287878.9	5130	3721	0	1276	1202	1243	0	0	1169	1085	1467
PTEN	ENST00000371953.8	3636	2714	0	449	851	1414	0	0	314	645	1755
RB1	ENST00000267163.6	8361	6110	0	2439	2288	1383	0	0	2491	1337	2282
RBM20	ENST00000369519.4	11052	8060	0	4552	2455	1053	0	0	4825	1508	1727
RET	ENST00000355710.8	10035	7243	0	2575	3414	1254	0	0	3243	1582	2418
RPE65	ENST00000262340.6	4806	3522	0	831	1435	1256	0	0	1109	777	1636
RYR1	ENST00000359596.8	45351	33106	0	6919	12277	13910	0	0	16180	13504	3422
RYR2	ENST00000366574.7	44712	32953	0	7378	12744	12831	0	0	15590	14207	3156
SCN5A	ENST00000423572.7	18144	13350	0	3959	4332	5059	0	0	4530	4030	4790
SDHAF2	ENST00000301761.7	1503	1095	0	392	376	327	0	0	464	200	431
SDHB	ENST00000375499.8	2529	1835	0	463	598	774	0	0	477	354	1004
SDHC	ENST00000367975.7	1530	1087	0	395	437	255	0	0	513	300	274
SDHD	ENST00000375549.8	1440	1006	0	487	338	181	0	0	509	246	251
SMAD3	ENST00000327367.9	3834	2807	0	354	698	1755	0	0	276	494	2037
SMAD4	ENST00000342988.8	4977	3631	0	744	846	2041	0	0	527	913	2191
STK11	ENST00000326873.12	3906	2859	0	707	946	1206	0	0	848	620	1391
TGFBR1	ENST00000374994.9	4536	3269	0	649	1078	1542	0	0	812	711	1746
TGFBR2	ENST00000295754.10	5112	3785	0	1188	1314	1283	0	0	1336	973	1476
TMEM127	ENST00000258439.8	2151	1505	0	192	539	774	0	0	273	442	790
TMEM43	ENST00000306077.5	3609	2601	0	768	1251	582	0	0	1205	581	815
TNNC1	ENST00000232975.8	1458	1110	0	90	578	442	0	0	149	262	699
TNNI3	ENST00000344887.10	1899	1356	0	413	567	376	0	0	435	343	578
TNNT2	ENST00000656932.1	2691	2004	0	576	781	647	0	0	617	397	990
TP53	ENST00000269305.9	3546	2569	0	1093	752	724	0	0	1465	613	491
TPM1	ENST00000403994.9	2565	1877	0	212	981	684	0	0	108	293	1476
TRDN	ENST00000334268.9	6570	4800	0	2726	1736	338	0	0	2877	1233	690
TSC1	ENST00000298552.9	10485	7656	0	3414	3064	1178	0	0	3616	1593	2447
TSC2	ENST00000219476.9	16272	11728	0	3788	4769	3171	0	0	3734	3357	4637
TTN	ENST00000589042.5	323928	235209	10572	66839	110298	47500	870	0	206337	27250	1622
TTR	ENST00000237014.8	1332	942	0	356	428	158	0	0	518	231	193
VHL	ENST00000256474.3	1926	1370	0	495	441	434	0	0	760	279	331
WT1	ENST00000452863.10	4707	3412	3412	0	0	0	3412	0	951	951	1510
