## Additional_file_3_Recompute_tables_and_scripts for "Unscored variants leave many comparisons of variant effect predictors undecided: evidence from ClinVar, published benchmarks and genomic language models": dbnsfp_concentration_coverage.csv

scope	group	measure	value	mcse	n	resamples
whole	validation	endpoint |approx-exact|/se, median	0.0056		1960	20
whole	validation	endpoint |approx-exact|/se, max	0.1329		1960	20
whole	validation	se |approx/exact-1|, median	0.0085		1960	20
whole	validation	se |approx/exact-1|, max	0.1041		1960	20
whole	all endpoints	two-sided 95% normal interval covers the panel's value	0.9454	0.001	98	500
whole	all endpoints	one-sided 95% set covers the panel's value	0.9508	0.001	98	500
whole	ten predictors on fewest genes	two-sided 95% normal interval covers	0.9403	0.0024	20	500
whole	ten predictors on fewest genes	one-sided 95% set covers	0.9406	0.0024	20	500
whole	worst endpoint	phyloP470way_mammalian lower two-sided coverage	0.876	0.0147	1	500
whole	pairs identified in the population	declared identified	0.8972	0.0015	83	500
whole	pairs not identified in the population	falsely declared identified	0.0	0.0	2269	500
whole	not identified, within 0.01 of identified	falsely declared identified	0.004	0.0009	10	500
whole	worst non-identified pair	CADD_raw > ESM1b (population gap -0.0005)	0.02	0.0063	1	500
missense	validation	endpoint |approx-exact|/se, median	0.0047		1960	20
missense	validation	endpoint |approx-exact|/se, max	0.1217		1960	20
missense	validation	se |approx/exact-1|, median	0.0083		1960	20
missense	validation	se |approx/exact-1|, max	0.0977		1960	20
missense	all endpoints	two-sided 95% normal interval covers the panel's value	0.9366	0.0011	98	500
missense	all endpoints	one-sided 95% set covers the panel's value	0.933	0.0011	98	500
missense	ten predictors on fewest genes	two-sided 95% normal interval covers	0.9065	0.0029	20	500
missense	ten predictors on fewest genes	one-sided 95% set covers	0.8937	0.0031	20	500
missense	worst endpoint	AlphaMissense lower two-sided coverage	0.778	0.0186	1	500
missense	pairs identified in the population	declared identified	0.8782	0.0007	429	500
missense	pairs not identified in the population	falsely declared identified	0.0009	0.0	1923	500
missense	not identified, within 0.01 of identified	falsely declared identified	0.0224	0.0008	68	500
missense	worst non-identified pair	AlphaMissense > ESM1b (population gap -0.0008)	0.23	0.0188	1	500
