## Additional_file_3_Recompute_tables_and_scripts for "Unscored variants leave many comparisons of variant effect predictors undecided: evidence from ClinVar, published benchmarks and genomic language models": dbnsfp_concentration_endpoints.csv

scope	predictor	quantity	value	eff_clusters	top_gene	top_share
whole	SIFT	rho	0.288894	27.317	TTN	0.1103
whole	SIFT	lower	0.259765	24.97	FBN1	0.1153
whole	SIFT	upper	0.970872	45.924	KMT2D	0.0788
whole	SIFT4G	rho	0.290206	15.571	TTN	0.2153
whole	SIFT4G	lower	0.260204	15.755	TTN	0.2108
whole	SIFT4G	upper	0.969998	27.745	TTN	0.1505
whole	Polyphen2_HDIV	rho	0.278961	28.6	TTN	0.1138
whole	Polyphen2_HDIV	lower	0.251007	26.503	TTN	0.1285
whole	Polyphen2_HDIV	upper	0.972047	41.613	FBN1	0.1074
whole	Polyphen2_HVAR	rho	0.278961	28.6	TTN	0.1138
whole	Polyphen2_HVAR	lower	0.256501	25.981	TTN	0.1256
whole	Polyphen2_HVAR	upper	0.97754	67.16	ABCA4	0.0733
whole	MutationTaster	rho	0.787716	36.239	ALMS1	0.1205
whole	MutationTaster	lower	0.780661	36.265	ALMS1	0.1193
whole	MutationTaster	upper	0.992945	60.219	MMAA	0.0761
whole	MutationAssessor	rho	0.251126	22.896	TTN	0.1499
whole	MutationAssessor	lower	0.231495	21.122	TTN	0.1494
whole	MutationAssessor	upper	0.980369	106.788	TTN	0.0347
whole	PROVEAN	rho	0.294226	27.334	TTN	0.1134
whole	PROVEAN	lower	0.269728	23.478	TTN	0.1217
whole	PROVEAN	upper	0.975502	67.881	DNAH11	0.0605
whole	VEST4	rho	0.653009	50.474	ARID1B	0.0778
whole	VEST4	lower	0.617459	49.515	ARID1B	0.0703
whole	VEST4	upper	0.964451	25.997	DNAH11	0.1302
whole	MetaSVM	rho	0.323318	24.205	TTN	0.1395
whole	MetaSVM	lower	0.302543	24.076	TTN	0.1281
whole	MetaSVM	upper	0.979226	42.735	NF1	0.1006
whole	MetaLR	rho	0.323318	24.205	TTN	0.1395
whole	MetaLR	lower	0.3029	24.085	TTN	0.1269
whole	MetaLR	upper	0.979582	53.604	CACNA1E	0.0642
whole	MetaRNN	rho	0.329182	24.389	TTN	0.1383
whole	MetaRNN	lower	0.324926	24.299	TTN	0.1366
whole	MetaRNN	upper	0.995744	29.075	DNAH11	0.1326
whole	M-CAP	rho	0.261603	25.099	TTN	0.1368
whole	M-CAP	lower	0.245246	24.714	TTN	0.1226
whole	M-CAP	upper	0.983642	8.791	KMT2D	0.3186
whole	REVEL	rho	0.298503	27.023	TTN	0.1162
whole	REVEL	lower	0.289725	26.58	TTN	0.1145
whole	REVEL	upper	0.991223	56.75	MSH2	0.0695
whole	MutPred2	rho	0.307919	25.666	TTN	0.1277
whole	MutPred2	lower	0.296035	24.772	TTN	0.1237
whole	MutPred2	upper	0.988116	61.214	TTN	0.0678
whole	MVP	rho	0.29871	25.143	TTN	0.1346
whole	MVP	lower	0.283494	25.38	TTN	0.1231
whole	MVP	upper	0.984784	39.989	TTN	0.1013
whole	gMVP	rho	0.266531	12.858	TTN	0.24
whole	gMVP	lower	0.257656	13.57	TTN	0.2314
whole	gMVP	upper	0.991125	14.787	TTN	0.2303
whole	MisFit_D	rho	0.288686	24.758	TTN	0.1267
whole	MisFit_D	lower	0.272835	21.998	TTN	0.1355
whole	MisFit_D	upper	0.984149	44.378	PAH	0.1016
whole	MisFit_S	rho	0.288686	24.758	TTN	0.1267
whole	MisFit_S	lower	0.254155	23.168	FBN1	0.1357
whole	MisFit_S	upper	0.965469	17.27	COL4A4	0.1272
whole	MPC	rho	0.226672	33.446	FBN1	0.1112
whole	MPC	lower	0.193583	23.387	FBN1	0.1566
whole	MPC	upper	0.966911	15.111	PAH	0.1728
whole	PrimateAI	rho	0.2921	23.681	TTN	0.1359
whole	PrimateAI	lower	0.258733	20.834	TTN	0.1351
whole	PrimateAI	upper	0.966633	21.554	LDLR	0.1585
whole	DEOGEN2	rho	0.293119	10.35	TTN	0.2854
whole	DEOGEN2	lower	0.276756	11.474	TTN	0.2629
whole	DEOGEN2	upper	0.983637	19.449	TTN	0.2082
whole	BayesDel_addAF	rho	0.91488	72.232	HNF1B	0.0471
whole	BayesDel_addAF	lower	0.905918	71.243	HNF1B	0.047
whole	BayesDel_addAF	upper	0.991039	32.753	BRCA1	0.1033
whole	BayesDel_noAF	rho	0.91488	72.232	HNF1B	0.0471
whole	BayesDel_noAF	lower	0.89934	71.379	HNF1B	0.0461
whole	BayesDel_noAF	upper	0.98446	50.926	BRCA1	0.0832
whole	ClinPred	rho	0.340771	22.05	TTN	0.1606
whole	ClinPred	lower	0.335059	22.04	TTN	0.1577
whole	ClinPred	upper	0.994288	6.531	DNAH11	0.3809
whole	LIST-S2	rho	0.320371	22.22	TTN	0.1175
whole	LIST-S2	lower	0.285578	22.538	TTN	0.1203
whole	LIST-S2	upper	0.965207	50.097	BRCA2	0.093
whole	VARITY_R	rho	0.255758	14.286	TTN	0.2174
whole	VARITY_R	lower	0.24769	14.618	TTN	0.2142
whole	VARITY_R	upper	0.991932	24.116	TTN	0.1525
whole	VARITY_ER	rho	0.255758	14.286	TTN	0.2174
whole	VARITY_ER	lower	0.246457	14.662	TTN	0.2135
whole	VARITY_ER	upper	0.990699	20.664	TTN	0.1518
whole	VARITY_R_LOO	rho	0.255758	14.286	TTN	0.2174
whole	VARITY_R_LOO	lower	0.247248	14.636	TTN	0.214
whole	VARITY_R_LOO	upper	0.991491	23.513	TTN	0.1566
whole	VARITY_ER_LOO	rho	0.255758	14.286	TTN	0.2174
whole	VARITY_ER_LOO	lower	0.246322	14.671	TTN	0.2134
whole	VARITY_ER_LOO	upper	0.990564	20.477	TTN	0.1527
whole	ESM1b	rho	0.734238	75.797	SCN1A	0.0626
whole	ESM1b	lower	0.702518	58.712	FBN1	0.0796
whole	ESM1b	upper	0.96828	64.281	PKHD1	0.0554
whole	AlphaMissense	rho	0.320001	10.06	TTN	0.2899
whole	AlphaMissense	lower	0.307331	10.32	TTN	0.282
whole	AlphaMissense	upper	0.98733	17.537	TTN	0.1874
whole	PHACTboost	rho	0.272333	24.899	TTN	0.0998
whole	PHACTboost	lower	0.26711	24.779	TTN	0.0978
whole	PHACTboost	upper	0.994777	16.546	MTOR	0.2167
whole	MutFormer	rho	0.314366	24.816	TTN	0.1324
whole	MutFormer	lower	0.293857	25.295	FBN1	0.1149
whole	MutFormer	upper	0.979491	12.797	BRCA2	0.1842
whole	MutScore	rho	0.305091	24.102	TTN	0.1354
whole	MutScore	lower	0.29869	24.084	TTN	0.1311
whole	MutScore	upper	0.9936	47.979	TTN	0.0998
whole	popEVE	rho	0.20294	27.335	TTN	0.1414
whole	popEVE	lower	0.187425	27.535	TTN	0.1383
whole	popEVE	upper	0.984485	21.255	PAH	0.1812
whole	CADD_raw	rho	1.0
whole	CADD_raw	lower	0.967772	35.438	TTN	0.1369
whole	CADD_raw	upper	0.967772	35.438	TTN	0.1369
whole	DANN	rho	0.993747	3.23	HNF1B	0.5332
whole	DANN	lower	0.828123	30.155	DNAH11	0.1113
whole	DANN	upper	0.834376	26.57	DNAH11	0.1222
whole	fathmm-XF_coding	rho	0.626755	11.454	DMD	0.244
whole	fathmm-XF_coding	lower	0.471345	18.744	DMD	0.1702
whole	fathmm-XF_coding	upper	0.844589	28.353	TTN	0.1085
whole	Eigen-raw_coding	rho	0.78712	10.068	DMD	0.2621
whole	Eigen-raw_coding	lower	0.745418	9.772	DMD	0.2663
whole	Eigen-raw_coding	upper	0.958298	26.864	TTN	0.1202
whole	Eigen-PC-raw_coding	rho	0.78712	10.068	DMD	0.2621
whole	Eigen-PC-raw_coding	lower	0.725585	9.767	DMD	0.2663
whole	Eigen-PC-raw_coding	upper	0.938465	26.846	TTN	0.1109
whole	GERP++_RS	rho	0.992096	3.622	HNF1B	0.5029
whole	GERP++_RS	lower	0.794799	25.507	TTN	0.1376
whole	GERP++_RS	upper	0.802703	22.97	TTN	0.1473
whole	GERP_92_mammals	rho	0.442903	25.346	BRCA2	0.1397
whole	GERP_92_mammals	lower	0.337842	48.864	NF1	0.0869
whole	GERP_92_mammals	upper	0.894939	15.621	TTN	0.1781
whole	phyloP100way_vertebrate	rho	0.999982	1.473	NPIPB5	0.7992
whole	phyloP100way_vertebrate	lower	0.837493	27.038	TTN	0.1309
whole	phyloP100way_vertebrate	upper	0.837512	27.037	TTN	0.1309
whole	phyloP470way_mammalian	rho	0.848118	2.346	TTN	0.6371
whole	phyloP470way_mammalian	lower	0.695516	2.417	TTN	0.6275
whole	phyloP470way_mammalian	upper	0.847398	7.533	TTN	0.3476
whole	phyloP17way_primate	rho	0.999926	4.102	NBPF10	0.4094
whole	phyloP17way_primate	lower	0.721698	25.958	DNAH11	0.122
whole	phyloP17way_primate	upper	0.721772	25.959	DNAH11	0.122
whole	phastCons100way_vertebrate	rho	0.999982	1.473	NPIPB5	0.7992
whole	phastCons100way_vertebrate	lower	0.786569	36.099	BRCA2	0.1115
whole	phastCons100way_vertebrate	upper	0.786587	36.098	BRCA2	0.1115
whole	phastCons470way_mammalian	rho	0.997678	31.873	AHNAK2	0.1024
whole	phastCons470way_mammalian	lower	0.768157	25.011	KMT2D	0.143
whole	phastCons470way_mammalian	upper	0.770479	25.842	KMT2D	0.1372
whole	phastCons17way_primate	rho	0.999926	4.102	NBPF10	0.4094
whole	phastCons17way_primate	lower	0.691219	37.644	LDLR	0.087
whole	phastCons17way_primate	upper	0.691293	37.655	LDLR	0.087
whole	bStatistic	rho	0.974979	3.643	KCNQ2	0.4804
whole	bStatistic	lower	0.535398	36.731	FBN1	0.11
whole	bStatistic	upper	0.560419	39.536	FBN1	0.1053
coding	SIFT	rho	0.315817	25.829	TTN	0.119
coding	SIFT	lower	0.285379	23.969	TTN	0.12
coding	SIFT	upper	0.969562	42.667	KMT2D	0.0845
coding	SIFT4G	rho	0.316469	14.657	TTN	0.2236
coding	SIFT4G	lower	0.284479	14.918	TTN	0.2187
coding	SIFT4G	upper	0.968009	25.909	TTN	0.1564
coding	Polyphen2_HDIV	rho	0.308291	27.047	TTN	0.1236
coding	Polyphen2_HDIV	lower	0.2773	25.028	TTN	0.1382
coding	Polyphen2_HDIV	upper	0.969009	40.59	FBN1	0.1067
coding	Polyphen2_HVAR	rho	0.308291	27.047	TTN	0.1236
coding	Polyphen2_HVAR	lower	0.283389	24.642	TTN	0.1353
coding	Polyphen2_HVAR	upper	0.975097	65.38	ABCA4	0.0728
coding	MutationTaster	rho	0.861225	23.923	ALMS1	0.1515
coding	MutationTaster	lower	0.8535	24.129	ALMS1	0.1498
coding	MutationTaster	upper	0.992276	58.327	MMAA	0.0757
coding	MutationAssessor	rho	0.279472	21.44	TTN	0.1611
coding	MutationAssessor	lower	0.257619	20.04	TTN	0.16
coding	MutationAssessor	upper	0.978147	98.731	TTN	0.042
coding	PROVEAN	rho	0.320419	25.863	TTN	0.1217
coding	PROVEAN	lower	0.293912	22.531	TTN	0.1301
coding	PROVEAN	upper	0.973493	61.573	DNAH11	0.0708
coding	VEST4	rho	0.712016	32.676	ARID1B	0.1049
coding	VEST4	lower	0.672947	35.551	ARID1B	0.0911
coding	VEST4	upper	0.960931	27.106	DNAH11	0.1239
coding	MetaSVM	rho	0.351528	22.739	TTN	0.1501
coding	MetaSVM	lower	0.329005	23.006	TTN	0.1377
coding	MetaSVM	upper	0.977477	40.893	NF1	0.1012
coding	MetaLR	rho	0.351528	22.739	TTN	0.1501
coding	MetaLR	lower	0.329521	23.025	TTN	0.1366
coding	MetaLR	upper	0.977992	50.184	CACNA1E	0.0663
coding	MetaRNN	rho	0.353531	23.233	TTN	0.1471
coding	MetaRNN	lower	0.348925	23.226	TTN	0.1451
coding	MetaRNN	upper	0.995394	29.092	DNAH11	0.1303
coding	M-CAP	rho	0.28489	23.232	TTN	0.149
coding	M-CAP	lower	0.267015	23.399	TTN	0.1331
coding	M-CAP	upper	0.982126	8.821	KMT2D	0.3163
coding	REVEL	rho	0.326052	25.403	TTN	0.1249
coding	REVEL	lower	0.316406	25.19	TTN	0.1229
coding	REVEL	upper	0.990354	56.039	MSH2	0.0702
coding	MutPred2	rho	0.342691	23.654	TTN	0.1418
coding	MutPred2	lower	0.329466	23.089	TTN	0.1374
coding	MutPred2	upper	0.986775	56.706	TTN	0.0771
coding	MVP	rho	0.322435	23.779	TTN	0.1442
coding	MVP	lower	0.306314	24.287	TTN	0.1321
coding	MVP	upper	0.983879	39.255	TTN	0.1068
coding	gMVP	rho	0.296455	11.942	TTN	0.2524
coding	gMVP	lower	0.286577	12.613	TTN	0.2435
coding	gMVP	upper	0.990122	13.412	TTN	0.2447
coding	MisFit_D	rho	0.321157	23.054	TTN	0.1394
coding	MisFit_D	lower	0.303521	20.674	TTN	0.1479
coding	MisFit_D	upper	0.982363	43.295	PAH	0.1028
coding	MisFit_S	rho	0.321157	23.054	TTN	0.1394
coding	MisFit_S	lower	0.282735	22.38	FBN1	0.1327
coding	MisFit_S	upper	0.961578	17.337	COL4A4	0.1277
coding	MPC	rho	0.252144	32.251	FBN1	0.1087
coding	MPC	lower	0.215333	23.233	FBN1	0.1536
coding	MPC	upper	0.963188	15.153	PAH	0.172
coding	PrimateAI	rho	0.324282	21.938	TTN	0.1494
coding	PrimateAI	lower	0.287211	19.613	TTN	0.1482
coding	PrimateAI	upper	0.962929	21.428	LDLR	0.1598
coding	DEOGEN2	rho	0.322383	9.622	TTN	0.2988
coding	DEOGEN2	lower	0.304294	10.724	TTN	0.2754
coding	DEOGEN2	upper	0.981911	17.481	TTN	0.2222
coding	BayesDel_addAF	rho	0.984825	7.883	HNF1B	0.2941
coding	BayesDel_addAF	lower	0.975464	8.712	HNF1B	0.2795
coding	BayesDel_addAF	upper	0.990639	29.17	BRCA1	0.1095
coding	BayesDel_noAF	rho	0.984825	7.883	HNF1B	0.2941
coding	BayesDel_noAF	lower	0.96822	9.96	HNF1B	0.261
coding	BayesDel_noAF	upper	0.983395	48.371	BRCA1	0.0853
coding	ClinPred	rho	0.371122	20.344	TTN	0.1732
coding	ClinPred	lower	0.364847	20.466	TTN	0.1697
coding	ClinPred	upper	0.993725	6.59	DNAH11	0.3789
coding	LIST-S2	rho	0.34442	21.155	TTN	0.1248
coding	LIST-S2	lower	0.306003	21.565	TTN	0.127
coding	LIST-S2	upper	0.961583	48.583	BRCA2	0.0968
coding	VARITY_R	rho	0.284538	13.417	TTN	0.2275
coding	VARITY_R	lower	0.275559	13.745	TTN	0.224
coding	VARITY_R	upper	0.991021	22.427	TTN	0.1633
coding	VARITY_ER	rho	0.284538	13.417	TTN	0.2275
coding	VARITY_ER	lower	0.274188	13.796	TTN	0.2233
coding	VARITY_ER	upper	0.98965	19.892	TTN	0.163
coding	VARITY_R_LOO	rho	0.284538	13.417	TTN	0.2275
coding	VARITY_R_LOO	lower	0.275068	13.762	TTN	0.2239
coding	VARITY_R_LOO	upper	0.99053	21.831	TTN	0.1675
coding	VARITY_ER_LOO	rho	0.284538	13.417	TTN	0.2275
coding	VARITY_ER_LOO	lower	0.274038	13.805	TTN	0.2232
coding	VARITY_ER_LOO	upper	0.9895	19.713	TTN	0.164
coding	ESM1b	rho	0.765975	52.428	SCN1A	0.077
coding	ESM1b	lower	0.731988	41.713	FBN1	0.0971
coding	ESM1b	upper	0.966012	65.069	PKHD1	0.054
coding	AlphaMissense	rho	0.343272	9.347	TTN	0.3037
coding	AlphaMissense	lower	0.329694	9.612	TTN	0.2956
coding	AlphaMissense	upper	0.986422	16.544	TTN	0.1976
coding	PHACTboost	rho	0.302977	23.431	TTN	0.1097
coding	PHACTboost	lower	0.297164	23.421	TTN	0.1076
coding	PHACTboost	upper	0.994187	16.741	MTOR	0.214
coding	MutFormer	rho	0.349693	22.87	TTN	0.1466
coding	MutFormer	lower	0.326884	23.826	TTN	0.1258
coding	MutFormer	upper	0.97719	13.081	BRCA2	0.1809
coding	MutScore	rho	0.339392	22.299	TTN	0.1491
coding	MutScore	lower	0.332272	22.444	TTN	0.1443
coding	MutScore	upper	0.99288	42.932	TTN	0.1141
coding	popEVE	rho	0.22585	26.419	TTN	0.146
coding	popEVE	lower	0.208584	26.644	TTN	0.143
coding	popEVE	upper	0.982734	21.762	PAH	0.1763
coding	CADD_raw	rho	1.0
coding	CADD_raw	lower	0.964708	31.815	TTN	0.1484
coding	CADD_raw	upper	0.964708	31.815	TTN	0.1484
coding	DANN	rho	0.993511	3.144	HNF1B	0.5419
coding	DANN	lower	0.812614	31.619	DNAH11	0.1069
coding	DANN	upper	0.819104	28.398	DNAH11	0.1167
coding	fathmm-XF_coding	rho	0.646101	11.075	DMD	0.2502
coding	fathmm-XF_coding	lower	0.476524	19.134	DMD	0.1673
coding	fathmm-XF_coding	upper	0.830422	28.756	TTN	0.1072
coding	Eigen-raw_coding	rho	0.85189	8.657	DMD	0.2852
coding	Eigen-raw_coding	lower	0.806251	8.511	DMD	0.2877
coding	Eigen-raw_coding	upper	0.954361	27.526	TTN	0.1185
coding	Eigen-PC-raw_coding	rho	0.85189	8.657	DMD	0.2852
coding	Eigen-PC-raw_coding	lower	0.784502	8.597	DMD	0.2861
coding	Eigen-PC-raw_coding	upper	0.932612	27.663	TTN	0.109
coding	GERP++_RS	rho	0.991893	3.589	HNF1B	0.5062
coding	GERP++_RS	lower	0.782085	25.194	TTN	0.1393
coding	GERP++_RS	upper	0.790192	22.888	TTN	0.1482
coding	GERP_92_mammals	rho	0.438549	24.047	BRCA2	0.1451
coding	GERP_92_mammals	lower	0.32885	47.518	NF1	0.0857
coding	GERP_92_mammals	upper	0.890301	15.955	TTN	0.1771
coding	phyloP100way_vertebrate	rho	0.999986	1.001	NPIPB5	0.9994
coding	phyloP100way_vertebrate	lower	0.826278	27.651	TTN	0.1335
coding	phyloP100way_vertebrate	upper	0.826292	27.65	TTN	0.1335
coding	phyloP470way_mammalian	rho	0.844587	2.277	TTN	0.647
coding	phyloP470way_mammalian	lower	0.681601	2.344	TTN	0.6377
coding	phyloP470way_mammalian	upper	0.837014	6.803	TTN	0.3679
coding	phyloP17way_primate	rho	0.999925	3.713	NBPF10	0.4327
coding	phyloP17way_primate	lower	0.71738	25.046	DNAH11	0.1267
coding	phyloP17way_primate	upper	0.717455	25.048	DNAH11	0.1267
coding	phastCons100way_vertebrate	rho	0.999986	1.001	NPIPB5	0.9994
coding	phastCons100way_vertebrate	lower	0.778254	40.295	BRCA2	0.095
coding	phastCons100way_vertebrate	upper	0.778268	40.293	BRCA2	0.095
coding	phastCons470way_mammalian	rho	0.997862	25.322	AHNAK2	0.1246
coding	phastCons470way_mammalian	lower	0.758635	25.102	KMT2D	0.1452
coding	phastCons470way_mammalian	upper	0.760773	26.102	KMT2D	0.1388
coding	phastCons17way_primate	rho	0.999925	3.713	NBPF10	0.4327
coding	phastCons17way_primate	lower	0.687897	39.973	KMT2D	0.0812
coding	phastCons17way_primate	upper	0.687971	39.983	KMT2D	0.0813
coding	bStatistic	rho	0.975325	4.16	KCNQ2	0.4165
coding	bStatistic	lower	0.536328	40.041	FBN1	0.105
coding	bStatistic	upper	0.561003	42.368	FBN1	0.0999
missense	SIFT	rho	0.875477	6.421	DNAH11	0.3743
missense	SIFT	lower	0.791853	7.432	DNAH11	0.3453
missense	SIFT	upper	0.916375	27.969	KMT2D	0.1437
missense	SIFT4G	rho	0.876739	8.374	KMT2D	0.249
missense	SIFT4G	lower	0.789515	8.885	KMT2D	0.2396
missense	SIFT4G	upper	0.912776	23.614	NEB	0.1441
missense	Polyphen2_HDIV	rho	0.857999	15.274	OBSCN	0.1647
missense	Polyphen2_HDIV	lower	0.776911	15.922	OBSCN	0.1584
missense	Polyphen2_HDIV	upper	0.918912	42.79	TTN	0.0973
missense	Polyphen2_HVAR	rho	0.857999	15.274	OBSCN	0.1647
missense	Polyphen2_HVAR	lower	0.794	16.188	OBSCN	0.1571
missense	Polyphen2_HVAR	upper	0.936001	36.769	TTN	0.1274
missense	MutationTaster	rho	0.878479	19.411	SLC26A4	0.1781
missense	MutationTaster	lower	0.86387	19.855	SLC26A4	0.172
missense	MutationTaster	upper	0.985391	33.667	FBN1	0.1409
missense	MutationAssessor	rho	0.801482	21.045	DNAH11	0.1121
missense	MutationAssessor	lower	0.738863	22.464	DNAH11	0.115
missense	MutationAssessor	upper	0.937381	25.636	FBN1	0.1599
missense	PROVEAN	rho	0.888063	5.183	DNAH11	0.4182
missense	PROVEAN	lower	0.82425	6.05	DNAH11	0.3845
missense	PROVEAN	upper	0.936187	14.637	FBN1	0.2102
missense	VEST4	rho	0.933031	10.728	SLC26A4	0.2548
missense	VEST4	lower	0.900989	11.788	SLC26A4	0.2417
missense	VEST4	upper	0.967958	26.897	FBN1	0.1464
missense	MetaSVM	rho	0.974289	7.837	HNF1B	0.3273
missense	MetaSVM	lower	0.916843	29.662	HNF1B	0.1107
missense	MetaSVM	upper	0.942554	28.031	FBN1	0.1194
missense	MetaLR	rho	0.974289	7.837	HNF1B	0.3273
missense	MetaLR	lower	0.917221	30.152	HNF1B	0.1074
missense	MetaLR	upper	0.942931	30.034	FBN1	0.1269
missense	MetaRNN	rho	0.976084	4.702	NOTCH1	0.4383
missense	MetaRNN	lower	0.963678	5.201	NOTCH1	0.4164
missense	MetaRNN	upper	0.987594	25.637	DNAH11	0.1156
missense	M-CAP	rho	0.789324	40.25	KMT2D	0.1086
missense	M-CAP	lower	0.739859	53.005	FBN1	0.0726
missense	M-CAP	upper	0.950535	10.259	KMT2D	0.2807
missense	REVEL	rho	0.905006	4.286	DNAH11	0.461
missense	REVEL	lower	0.880628	4.546	DNAH11	0.4474
missense	REVEL	upper	0.975622	34.986	FBN1	0.1205
missense	MutPred2	rho	0.956473	49.458	SHANK3	0.067
missense	MutPred2	lower	0.919678	50.817	FBN1	0.0934
missense	MutPred2	upper	0.963205	19.915	FBN1	0.1999
missense	MVP	rho	0.891637	10.58	SLC26A4	0.248
missense	MVP	lower	0.84965	14.512	SLC26A4	0.2065
missense	MVP	upper	0.958013	34.221	FBN1	0.1133
missense	gMVP	rho	0.827252	1.883	FBN1	0.723
missense	gMVP	lower	0.803009	1.918	FBN1	0.7164
missense	gMVP	upper	0.975756	15.747	FBN1	0.2297
missense	MisFit_D	rho	0.920999	10.49	MACF1	0.1864
missense	MisFit_D	lower	0.870518	13.927	MACF1	0.1533
missense	MisFit_D	upper	0.949519	14.658	FBN1	0.2155
missense	MisFit_S	rho	0.920999	10.49	MACF1	0.1864
missense	MisFit_S	lower	0.810873	29.201	FBN1	0.0763
missense	MisFit_S	upper	0.889874	19.281	COL4A4	0.1129
missense	MPC	rho	0.722749	30.003	DNAH11	0.1234
missense	MPC	lower	0.617339	34.775	DNAH11	0.0963
missense	MPC	upper	0.89459	16.093	PAH	0.1545
missense	PrimateAI	rho	0.929436	28.605	HNF1B	0.1352
missense	PrimateAI	lower	0.823284	44.482	FBN1	0.072
missense	PrimateAI	upper	0.893848	29.967	LDLR	0.1214
missense	DEOGEN2	rho	0.896531	3.43	TTN	0.51
missense	DEOGEN2	lower	0.854036	3.901	TTN	0.4781
missense	DEOGEN2	upper	0.957505	33.65	FBN1	0.1266
missense	BayesDel_addAF	rho	0.985399	3.619	HNF1B	0.5093
missense	BayesDel_addAF	lower	0.969396	5.36	HNF1B	0.4166
missense	BayesDel_addAF	upper	0.983997	27.624	MSH2	0.1166
missense	BayesDel_noAF	rho	0.985399	3.619	HNF1B	0.5093
missense	BayesDel_noAF	lower	0.95692	7.801	HNF1B	0.3397
missense	BayesDel_noAF	upper	0.971522	31.489	FBN1	0.1382
missense	ClinPred	rho	0.973096	8.802	HNF1B	0.3036
missense	ClinPred	lower	0.956991	11.343	HNF1B	0.2629
missense	ClinPred	upper	0.983895	6.666	DNAH11	0.3708
missense	LIST-S2	rho	0.951367	2.739	COL1A1	0.484
missense	LIST-S2	lower	0.853906	3.434	COL1A1	0.4324
missense	LIST-S2	upper	0.902539	44.963	USH2A	0.0862
missense	VARITY_R	rho	0.793825	2.522	FBN1	0.6191
missense	VARITY_R	lower	0.768863	2.533	FBN1	0.6177
missense	VARITY_R	upper	0.975038	15.964	FBN1	0.2228
missense	VARITY_ER	rho	0.793825	2.522	FBN1	0.6191
missense	VARITY_ER	lower	0.765091	2.536	FBN1	0.6174
missense	VARITY_ER	upper	0.971266	13.829	FBN1	0.2198
missense	VARITY_R_LOO	rho	0.793825	2.522	FBN1	0.6191
missense	VARITY_R_LOO	lower	0.76749	2.534	FBN1	0.6176
missense	VARITY_R_LOO	upper	0.973665	15.308	FBN1	0.2299
missense	VARITY_ER_LOO	rho	0.793825	2.522	FBN1	0.6191
missense	VARITY_ER_LOO	lower	0.764683	2.536	FBN1	0.6173
missense	VARITY_ER_LOO	upper	0.970858	13.709	FBN1	0.2209
missense	ESM1b	rho	0.999033	8.852	CLN3	0.2208
missense	ESM1b	lower	0.936947	28.405	FBN1	0.1462
missense	ESM1b	upper	0.937914	28.19	FBN1	0.1466
missense	AlphaMissense	rho	0.97301	1.439	TTN	0.8241
missense	AlphaMissense	lower	0.937127	1.545	TTN	0.7955
missense	AlphaMissense	upper	0.964117	20.441	FBN1	0.1848
missense	PHACTboost	rho	0.845625	8.826	COL1A1	0.2552
missense	PHACTboost	lower	0.829397	8.987	COL1A1	0.2528
missense	PHACTboost	upper	0.983771	16.29	MTOR	0.2066
missense	MutFormer	rho	0.97257	10.074	HNF1B	0.2421
missense	MutFormer	lower	0.915499	16.742	BRCA2	0.1658
missense	MutFormer	upper	0.942929	8.702	BRCA2	0.2702
missense	MutScore	rho	0.970287	15.239	DNM1	0.1708
missense	MutScore	lower	0.950187	20.484	DNM1	0.1421
missense	MutScore	upper	0.9799	22.984	FBN1	0.1763
missense	popEVE	rho	0.629062	7.2	FBN1	0.3572
missense	popEVE	lower	0.582429	7.374	FBN1	0.3528
missense	popEVE	upper	0.953367	20.865	PAH	0.1623
missense	CADD_raw	rho	1.0
missense	CADD_raw	lower	0.933996	42.034	FBN1	0.1061
missense	CADD_raw	upper	0.933996	42.034	FBN1	0.1061
missense	DANN	rho	0.993154	1.797	HNF1B	0.7427
missense	DANN	lower	0.851149	32.692	HNF1B	0.102
missense	DANN	upper	0.857994	37.135	COL7A1	0.0947
missense	fathmm-XF_coding	rho	0.8216	8.19	COL4A5	0.2738
missense	fathmm-XF_coding	lower	0.765327	8.831	COL4A5	0.2622
missense	fathmm-XF_coding	upper	0.943727	19.84	TTN	0.162
missense	Eigen-raw_coding	rho	0.827554	8.029	COL4A5	0.2766
missense	Eigen-raw_coding	lower	0.778104	8.385	COL4A5	0.2698
missense	Eigen-raw_coding	upper	0.950549	15.836	TTN	0.2065
missense	Eigen-PC-raw_coding	rho	0.827554	8.029	COL4A5	0.2766
missense	Eigen-PC-raw_coding	lower	0.768693	8.495	COL4A5	0.2677
missense	Eigen-PC-raw_coding	upper	0.941138	17.171	TTN	0.1969
missense	GERP++_RS	rho	0.991501	2.024	HNF1B	0.6993
missense	GERP++_RS	lower	0.813393	19.025	TTN	0.1666
missense	GERP++_RS	upper	0.821892	17.739	TTN	0.1776
missense	GERP_92_mammals	rho	0.446997	21.955	FBN1	0.1844
missense	GERP_92_mammals	lower	0.361252	84.945	TTN	0.0525
missense	GERP_92_mammals	upper	0.914256	14.347	FBN1	0.2077
missense	phyloP100way_vertebrate	rho	0.999986	1.001	NPIPB5	0.9994
missense	phyloP100way_vertebrate	lower	0.886286	29.466	TTN	0.1221
missense	phyloP100way_vertebrate	upper	0.8863	29.465	TTN	0.1221
missense	phyloP470way_mammalian	rho	0.845573	6.218	LDLR	0.3471
missense	phyloP470way_mammalian	lower	0.720789	6.744	LDLR	0.3328
missense	phyloP470way_mammalian	upper	0.875216	31.238	LDLR	0.115
missense	phyloP17way_primate	rho	0.999938	4.442	VCX3B	0.2658
missense	phyloP17way_primate	lower	0.743683	32.872	DNAH11	0.1094
missense	phyloP17way_primate	upper	0.743745	32.866	DNAH11	0.1094
missense	phastCons100way_vertebrate	rho	0.999986	1.001	NPIPB5	0.9994
missense	phastCons100way_vertebrate	lower	0.815074	41.674	TTN	0.1117
missense	phastCons100way_vertebrate	upper	0.815088	41.67	TTN	0.1117
missense	phastCons470way_mammalian	rho	0.998102	21.888	AHNAK2	0.1508
missense	phastCons470way_mammalian	lower	0.788743	23.593	KMT2D	0.1529
missense	phastCons470way_mammalian	upper	0.790641	24.511	KMT2D	0.1463
missense	phastCons17way_primate	rho	0.999938	4.442	VCX3B	0.2658
missense	phastCons17way_primate	lower	0.733325	15.322	LDLR	0.232
missense	phastCons17way_primate	upper	0.733387	15.325	LDLR	0.232
missense	bStatistic	rho	0.971688	1.81	KCNQ2	0.7352
missense	bStatistic	lower	0.543163	22.218	FBN1	0.1538
missense	bStatistic	upper	0.571475	24.348	FBN1	0.1456
