## Additional_file_3_Recompute_tables_and_scripts for "Unscored variants leave many comparisons of variant effect predictors undecided: evidence from ClinVar, published benchmarks and genomic language models": dbnsfp_concentration_genes_removed.csv

removed	gene_set	variants_removed	whole_identified	whole_kept95	scope_identified	scope_kept95	missense_identified	missense_kept95	lost_whole	lost_scope	lost_missense	gained_whole	gained_scope	gained_missense	lost_whole_pairs	lost_scope_pairs	lost_missense_pairs	gained_whole_pairs	gained_scope_pairs	gained_missense_pairs
none	none	0	83	74	431	377	429	376	0	0	0	0	0	0
FBN1	single gene	2186	83	73	430	386	428	384	1	2	3	0	11	11	Eigen-raw_coding>phyloP17way_primate	Eigen-PC-raw_coding>phastCons470way_mammalian; MisFit_D>DANN	Eigen-PC-raw_coding>phastCons17way_primate; Eigen-raw_coding>phyloP17way_primate; MisFit_D>DANN		MetaRNN>MVP; MutScore>MutFormer; VARITY_ER>phastCons17way_primate; VARITY_ER>phyloP17way_primate; VARITY_ER_LOO>phastCons17way_primate; VARITY_ER_LOO>phyloP17way_primate; VARITY_R>phastCons17way_primate; VARITY_R>phyloP17way_primate; VARITY_R_LOO>phastCons17way_primate; VARITY_R_LOO>phyloP17way_primate; gMVP>phastCons470way_mammalian	MetaRNN>MVP; MutScore>MutFormer; VARITY_ER>phastCons17way_primate; VARITY_ER>phyloP17way_primate; VARITY_ER_LOO>phastCons17way_primate; VARITY_ER_LOO>phyloP17way_primate; VARITY_R>phastCons17way_primate; VARITY_R>phyloP17way_primate; VARITY_R_LOO>phastCons17way_primate; VARITY_R_LOO>phyloP17way_primate; gMVP>phastCons470way_mammalian
TTN	single gene	3355	83	74	438	383	436	382	1	1	0	1	7	6	Eigen-raw_coding>phyloP17way_primate	Eigen-PC-raw_coding>phastCons470way_mammalian		phyloP470way_mammalian>phastCons17way_primate	AlphaMissense>CADD_raw; AlphaMissense>ESM1b; AlphaMissense>MutationAssessor; AlphaMissense>PROVEAN; AlphaMissense>Polyphen2_HVAR; MutScore>MutFormer; phyloP470way_mammalian>phastCons17way_primate	AlphaMissense>CADD_raw; AlphaMissense>ESM1b; AlphaMissense>MutationAssessor; AlphaMissense>PROVEAN; AlphaMissense>Polyphen2_HVAR; MutScore>MutFormer
DNAH11	single gene	1395	83	73	431	379	429	378	1	1	1	0	3	3	Eigen-raw_coding>phyloP17way_primate	MisFit_D>DANN	MisFit_D>DANN		MetaRNN>MVP; MutScore>MutFormer; PROVEAN>phastCons100way_vertebrate	MetaRNN>MVP; MutScore>MutFormer; PROVEAN>phastCons100way_vertebrate
BRCA2	single gene	1994	83	73	433	378	431	377	1	0	0	0	1	1	Eigen-raw_coding>phyloP17way_primate				PHACTboost>phastCons100way_vertebrate	PHACTboost>phastCons100way_vertebrate
SCN1A	single gene	1454	83	74	430	379	428	378	0	0	0	0	2	2					MetaRNN>MVP; MutScore>MutFormer	MetaRNN>MVP; MutScore>MutFormer
FBN1+TTN+DNAH11+BRCA2+SCN1A	the five carrying most endpoint variance	10384	82	72	445	386	443	388	2	7	5	0	16	17	BayesDel_addAF>GERP_92_mammals; Eigen-raw_coding>phyloP17way_primate	BayesDel_addAF>GERP_92_mammals; Eigen-PC-raw_coding>phastCons470way_mammalian; Eigen-raw_coding>phastCons100way_vertebrate; MisFit_D>DANN; MisFit_S>phastCons470way_mammalian; MutationTaster>fathmm-XF_coding; VEST4>phyloP100way_vertebrate	Eigen-PC-raw_coding>phastCons17way_primate; Eigen-raw_coding>phyloP17way_primate; MisFit_D>DANN; MisFit_S>phastCons470way_mammalian; VEST4>phyloP100way_vertebrate		AlphaMissense>CADD_raw; AlphaMissense>ESM1b; AlphaMissense>PROVEAN; AlphaMissense>Polyphen2_HVAR; MetaRNN>MVP; MutScore>MutFormer; VARITY_ER>phastCons17way_primate; VARITY_ER>phyloP17way_primate; VARITY_ER_LOO>phastCons17way_primate; VARITY_ER_LOO>phyloP17way_primate; VARITY_R>phastCons17way_primate; VARITY_R>phyloP17way_primate; VARITY_R_LOO>phastCons17way_primate; VARITY_R_LOO>phyloP17way_prima…	AlphaMissense>CADD_raw; AlphaMissense>ESM1b; AlphaMissense>PROVEAN; AlphaMissense>Polyphen2_HVAR; MetaRNN>MVP; MutScore>MutFormer; VARITY_ER>phastCons17way_primate; VARITY_ER>phyloP17way_primate; VARITY_ER_LOO>phastCons17way_primate; VARITY_ER_LOO>phyloP17way_primate; VARITY_R>phastCons17way_primate; VARITY_R>phyloP17way_primate; VARITY_R_LOO>phastCons17way_primate; VARITY_R_LOO>phyloP17way_prima…
HNF1B	single gene	157	83	74	436	379	434	378	0	0	0	0	2	2					MutScore>MutFormer; PrimateAI>phastCons100way_vertebrate	MutScore>MutFormer; PrimateAI>phastCons100way_vertebrate
KCNQ2	single gene	566	83	74	430	379	428	378	0	0	0	0	2	2					MetaRNN>MVP; MutScore>MutFormer	MetaRNN>MVP; MutScore>MutFormer
TTN+FBN1+DNAH11+HNF1B+KCNQ2	the alternative five	7659	82	73	447	394	446	392	1	3	4	0	20	20	Eigen-raw_coding>phyloP17way_primate	Eigen-PC-raw_coding>phastCons470way_mammalian; MisFit_S>phastCons470way_mammalian; VEST4>phyloP100way_vertebrate	Eigen-PC-raw_coding>phastCons17way_primate; Eigen-raw_coding>phyloP17way_primate; MisFit_S>phastCons470way_mammalian; VEST4>phyloP100way_vertebrate		AlphaMissense>CADD_raw; AlphaMissense>ESM1b; AlphaMissense>MutationAssessor; AlphaMissense>PROVEAN; AlphaMissense>Polyphen2_HVAR; BayesDel_noAF>popEVE; ClinPred>popEVE; MetaRNN>MVP; MutScore>MutFormer; PROVEAN>phastCons100way_vertebrate; VARITY_ER>phastCons17way_primate; VARITY_ER>phyloP17way_primate; VARITY_ER_LOO>phastCons17way_primate; VARITY_ER_LOO>phyloP17way_primate; VARITY_R>phastCons17way…	AlphaMissense>CADD_raw; AlphaMissense>ESM1b; AlphaMissense>MutationAssessor; AlphaMissense>PROVEAN; AlphaMissense>Polyphen2_HVAR; BayesDel_noAF>popEVE; ClinPred>popEVE; MetaRNN>MVP; MutScore>MutFormer; PROVEAN>phastCons100way_vertebrate; VARITY_ER>phastCons17way_primate; VARITY_ER>phyloP17way_primate; VARITY_ER_LOO>phastCons17way_primate; VARITY_ER_LOO>phyloP17way_primate; VARITY_R>phastCons17way…
