## Additional_file_3_Recompute_tables_and_scripts for "Unscored variants leave many comparisons of variant effect predictors undecided: evidence from ClinVar, published benchmarks and genomic language models": dbnsfp_convention_predictors.csv

panel	predictor	declared_scope	reach_pathogenic	reach_benign	pair_coverage	covered	must_answer	benign	benign_strict	deleterious	deleterious_strict	adverse	favourable
whole	SIFT	missense	0.344534	0.838506	0.288894	0.899173	0.615319	0.402253	0.368333	0.860065	0.862304	0.259765	0.970872
whole	SIFT4G	missense	0.347983	0.833967	0.290206	0.896618	0.615101	0.403242	0.372109	0.856907	0.858093	0.260204	0.969998
whole	Polyphen2_HDIV	missense	0.346875	0.804210	0.278961	0.899794	0.611527	0.455852	0.382860	0.842809	0.840194	0.251007	0.972047
whole	Polyphen2_HVAR	missense	0.346875	0.804210	0.278961	0.919486	0.617020	0.435491	0.388353	0.852131	0.845688	0.256501	0.977540
whole	MutationTaster	whole	0.921625	0.854704	0.787716	0.991043	0.886803	0.924177	0.920263	0.877874	0.853342	0.780661	0.992945
whole	MutationAssessor	missense	0.331991	0.756423	0.251126	0.921829	0.605932	0.393994	0.393716	0.818163	0.818148	0.231495	0.980369
whole	PROVEAN	missense	0.348350	0.844628	0.294226	0.916736	0.622615	0.374743	0.374475	0.870748	0.870754	0.269728	0.975502
whole	VEST4	missense	0.742105	0.879941	0.653009	0.945561	0.790955	0.722040	0.722037	0.859973	0.859873	0.617459	0.964451
whole	MetaSVM	missense	0.361645	0.894018	0.323318	0.935747	0.640885	0.374781	0.374698	0.907075	0.907071	0.302543	0.979226
whole	MetaLR	missense	0.361645	0.894018	0.323318	0.936849	0.641241	0.381968	0.375055	0.907433	0.907428	0.302900	0.979582
whole	MetaRNN	missense	0.362963	0.906930	0.329182	0.987071	0.660335	0.391308	0.388352	0.932467	0.932319	0.324926	0.995744
whole	M-CAP	missense	0.360887	0.724890	0.261603	0.937471	0.614444	0.432446	0.432442	0.796504	0.796446	0.245246	0.983642
whole	REVEL	missense	0.350288	0.852163	0.298503	0.970595	0.640474	0.389624	0.389536	0.891614	0.891412	0.289725	0.991223
whole	MutPred2	missense	0.359497	0.856529	0.307919	0.961406	0.642076	0.393627	0.393560	0.890596	0.890592	0.296035	0.988116
whole	MVP	missense	0.356692	0.837445	0.298710	0.949061	0.634139	0.399614	0.393762	0.874668	0.874515	0.283494	0.984784
whole	gMVP	missense	0.328898	0.810376	0.266531	0.966701	0.624390	0.383676	0.383651	0.865232	0.865129	0.257656	0.991125
whole	MisFit_D	missense	0.346093	0.834128	0.288686	0.945094	0.628492	0.384581	0.384475	0.872517	0.872510	0.272835	0.984149
whole	MisFit_S	missense	0.346093	0.834128	0.288686	0.880386	0.609812	0.394870	0.365795	0.853891	0.853829	0.254155	0.965469
whole	MPC	missense	0.311263	0.728232	0.226672	0.854023	0.580247	0.371834	0.371762	0.788754	0.788732	0.193583	0.966911
whole	PrimateAI	missense	0.346623	0.842705	0.292100	0.885768	0.612683	0.364702	0.364642	0.860726	0.860724	0.258733	0.966633
whole	DEOGEN2	missense	0.353327	0.829596	0.293119	0.944177	0.630197	0.392182	0.392062	0.868561	0.868331	0.276756	0.983637
whole	BayesDel_addAF	whole	0.997219	0.917431	0.914880	0.990205	0.948479	0.988380	0.988373	0.909194	0.908584	0.905918	0.991039
whole	BayesDel_noAF	whole	0.997219	0.917431	0.914880	0.983014	0.941900	0.981795	0.981794	0.902619	0.902005	0.899340	0.984460
whole	ClinPred	missense	0.382193	0.891620	0.340771	0.983239	0.664674	0.412406	0.409961	0.919384	0.919387	0.335059	0.994288
whole	LIST-S2	missense	0.357769	0.895467	0.320371	0.891398	0.625392	0.356612	0.356543	0.894241	0.894242	0.285578	0.965207
whole	VARITY_R	missense	0.332166	0.769970	0.255758	0.968454	0.619811	0.401699	0.400909	0.838827	0.838713	0.247690	0.991932
whole	VARITY_ER	missense	0.332166	0.769970	0.255758	0.963635	0.618578	0.399907	0.399676	0.837634	0.837481	0.246457	0.990699
whole	VARITY_R_LOO	missense	0.332166	0.769970	0.255758	0.966729	0.619370	0.401237	0.400467	0.838374	0.838272	0.247248	0.991491
whole	VARITY_ER_LOO	missense	0.332166	0.769970	0.255758	0.963106	0.618443	0.399771	0.399541	0.837488	0.837345	0.246322	0.990564
whole	ESM1b	missense	0.769213	0.954532	0.734238	0.956798	0.835399	0.742858	0.742740	0.928062	0.928058	0.702518	0.968280
whole	AlphaMissense	missense	0.354188	0.903477	0.320001	0.960406	0.647330	0.373070	0.372686	0.922209	0.921975	0.307331	0.987330
whole	PHACTboost	missense	0.343421	0.793000	0.272333	0.980821	0.630943	0.421396	0.406153	0.858998	0.855733	0.267110	0.994777
whole	MutFormer	missense	0.359196	0.875193	0.314366	0.934762	0.636674	0.378857	0.378675	0.894863	0.894673	0.293857	0.979491
whole	MutScore	missense	0.350023	0.871629	0.305091	0.979021	0.646145	0.385784	0.385342	0.908329	0.906948	0.298690	0.993600
whole	popEVE	missense	0.307802	0.659321	0.202940	0.923550	0.585955	0.410209	0.410196	0.761716	0.761715	0.187425	0.984485
whole	CADD_raw	whole	1.000000	1.000000	1.000000	0.967772	0.967772	0.967772	0.967772	0.967772	0.967772	0.967772	0.967772
whole	DANN	whole	0.998327	0.995412	0.993747	0.833333	0.831249	0.832707	0.832706	0.829793	0.829792	0.828123	0.834376
whole	fathmm-XF_coding	coding	0.699174	0.896423	0.626755	0.752040	0.657967	0.559517	0.559342	0.756639	0.756592	0.471345	0.844589
whole	Eigen-raw_coding	coding	0.916906	0.858453	0.787120	0.947019	0.851858	0.881119	0.881085	0.822663	0.822631	0.745418	0.958298
whole	Eigen-PC-raw_coding	coding	0.916906	0.858453	0.787120	0.921822	0.832025	0.861283	0.861251	0.802829	0.802798	0.725585	0.938465
whole	GERP++_RS	whole	0.998146	0.993939	0.992096	0.801131	0.798751	0.800855	0.800855	0.796672	0.796648	0.794799	0.802703
whole	GERP_92_mammals	whole	0.569814	0.777277	0.442903	0.762790	0.616391	0.512707	0.512659	0.720118	0.720122	0.337842	0.894939
whole	phyloP100way_vertebrate	whole	1.000000	0.999982	0.999982	0.837509	0.837502	0.837512	0.837512	0.837493	0.837493	0.837493	0.837512
whole	phyloP470way_mammalian	whole	0.928624	0.913306	0.848118	0.820070	0.771457	0.779364	0.779116	0.763823	0.763798	0.695516	0.847398
whole	phyloP17way_primate	whole	0.999994	0.999932	0.999926	0.721751	0.721735	0.721766	0.721766	0.721706	0.721704	0.721698	0.721772
whole	phastCons100way_vertebrate	whole	1.000000	0.999982	0.999982	0.786583	0.786578	0.786587	0.786587	0.786576	0.786569	0.786569	0.786587
whole	phastCons470way_mammalian	whole	0.999687	0.997990	0.997678	0.769945	0.769318	0.770185	0.770166	0.769280	0.768469	0.768157	0.770479
whole	phastCons17way_primate	whole	0.999994	0.999932	0.999926	0.691270	0.691256	0.691287	0.691287	0.691227	0.691225	0.691219	0.691293
whole	bStatistic	whole	0.989846	0.984980	0.974979	0.549138	0.547909	0.550345	0.550342	0.545489	0.545475	0.535398	0.560419
missense	SIFT	missense	0.947089	0.924388	0.875477	0.904481	0.854114	0.868472	0.865465	0.860406	0.842763	0.791853	0.916375
missense	SIFT4G	missense	0.955945	0.917144	0.876739	0.900513	0.851145	0.872818	0.870546	0.845961	0.831745	0.789515	0.912776
missense	Polyphen2_HDIV	missense	0.957349	0.896224	0.857999	0.905492	0.847911	0.883600	0.878474	0.844754	0.817348	0.776911	0.918912
missense	Polyphen2_HVAR	missense	0.957349	0.896224	0.857999	0.925409	0.865001	0.898942	0.895564	0.847887	0.834438	0.794000	0.936001
missense	MutationTaster	whole	0.939535	0.935014	0.878479	0.983370	0.924630	0.930173	0.926891	0.928387	0.922370	0.863870	0.985391
missense	MutationAssessor	missense	0.943749	0.849253	0.801482	0.921871	0.838122	0.885396	0.885370	0.790904	0.790874	0.738863	0.937381
missense	PROVEAN	missense	0.957366	0.927611	0.888063	0.928144	0.880219	0.895115	0.895096	0.865344	0.865341	0.824250	0.936187
missense	VEST4	missense	0.969733	0.962152	0.933031	0.965658	0.934473	0.938264	0.938264	0.930768	0.930683	0.900989	0.967958
missense	MetaSVM	missense	0.993834	0.980334	0.974289	0.941038	0.929698	0.936449	0.936448	0.922958	0.922949	0.916843	0.942554
missense	MetaLR	missense	0.993834	0.980334	0.974289	0.941425	0.930076	0.936899	0.936826	0.923329	0.923326	0.917221	0.942931
missense	MetaRNN	missense	0.993388	0.982580	0.976084	0.987290	0.975636	0.981073	0.981040	0.970311	0.970232	0.963678	0.987594
missense	M-CAP	missense	0.991333	0.796225	0.789324	0.937333	0.845197	0.942751	0.942751	0.747680	0.747643	0.739859	0.950535
missense	REVEL	missense	0.964132	0.938674	0.905006	0.973063	0.928125	0.940859	0.940854	0.915642	0.915396	0.880628	0.975622
missense	MutPred2	missense	0.995016	0.961265	0.956473	0.961530	0.941442	0.958317	0.958317	0.924570	0.924566	0.919678	0.963205
missense	MVP	missense	0.977835	0.911848	0.891637	0.952910	0.903831	0.937048	0.936825	0.871071	0.870838	0.849650	0.958013
missense	gMVP	missense	0.910091	0.908978	0.827252	0.970694	0.889383	0.889942	0.889939	0.888966	0.888826	0.803009	0.975756
missense	MisFit_D	missense	0.983676	0.936283	0.920999	0.945189	0.910019	0.933718	0.933715	0.886331	0.886322	0.870518	0.949519
missense	MisFit_S	missense	0.983676	0.936283	0.920999	0.880427	0.850373	0.874453	0.874070	0.826743	0.826676	0.810873	0.889874
missense	MPC	missense	0.884346	0.817270	0.722749	0.854154	0.755964	0.789516	0.789502	0.722473	0.722426	0.617339	0.894590
missense	PrimateAI	missense	0.984618	0.943956	0.929436	0.885788	0.858566	0.878898	0.878897	0.838237	0.838235	0.823284	0.893848
missense	DEOGEN2	missense	0.974204	0.920270	0.896531	0.952601	0.905771	0.932743	0.932738	0.879111	0.878804	0.854036	0.957505
missense	BayesDel_addAF	whole	0.997499	0.987869	0.985399	0.983760	0.976697	0.981518	0.981512	0.971882	0.971882	0.969396	0.983997
missense	BayesDel_noAF	whole	0.997499	0.987869	0.985399	0.971100	0.964221	0.969037	0.969036	0.959406	0.959406	0.956920	0.971522
missense	ClinPred	missense	0.994022	0.978948	0.973096	0.983450	0.970443	0.978007	0.977980	0.962911	0.962906	0.956991	0.983895
missense	LIST-S2	missense	0.979651	0.971129	0.951367	0.897557	0.878223	0.882486	0.882484	0.873963	0.873962	0.853906	0.902539
missense	VARITY_R	missense	0.918929	0.863859	0.793825	0.968554	0.871950	0.899593	0.899485	0.844607	0.844415	0.768863	0.975038
missense	VARITY_ER	missense	0.918929	0.863859	0.793825	0.963803	0.868179	0.895745	0.895714	0.840902	0.840643	0.765091	0.971266
missense	VARITY_R_LOO	missense	0.918929	0.863859	0.793825	0.966825	0.870577	0.898218	0.898113	0.843215	0.843042	0.767490	0.973665
missense	VARITY_ER_LOO	missense	0.918929	0.863859	0.793825	0.963289	0.867770	0.895337	0.895305	0.840475	0.840235	0.764683	0.970858
missense	ESM1b	missense	0.999983	0.999050	0.999033	0.937854	0.937430	0.937897	0.937897	0.936964	0.936964	0.936947	0.937914
missense	AlphaMissense	missense	0.994519	0.978373	0.973010	0.963122	0.950622	0.958699	0.958695	0.942700	0.942549	0.937127	0.964117
missense	PHACTboost	missense	0.950498	0.889666	0.845625	0.980809	0.906584	0.938289	0.937000	0.879996	0.876168	0.829397	0.983771
missense	MutFormer	missense	0.990665	0.981735	0.972570	0.941320	0.929214	0.933683	0.933679	0.924829	0.924749	0.915499	0.942929
missense	MutScore	missense	0.992052	0.978061	0.970287	0.979284	0.965043	0.972045	0.972039	0.958724	0.958048	0.950187	0.979900
missense	popEVE	missense	0.850465	0.739668	0.629062	0.925869	0.767898	0.823300	0.823297	0.712502	0.712500	0.582429	0.953367
missense	CADD_raw	whole	1.000000	1.000000	1.000000	0.933996	0.933996	0.933996	0.933996	0.933996	0.933996	0.933996	0.933996
missense	DANN	whole	0.997927	0.995217	0.993154	0.857015	0.854571	0.855927	0.855927	0.853219	0.853216	0.851149	0.857994
missense	fathmm-XF_coding	coding	0.887361	0.925892	0.821600	0.931508	0.854527	0.835269	0.835261	0.873884	0.873792	0.765327	0.943727
missense	Eigen-raw_coding	coding	0.890598	0.929212	0.827554	0.940245	0.864327	0.845069	0.845020	0.883635	0.883634	0.778104	0.950549
missense	Eigen-PC-raw_coding	coding	0.890598	0.929212	0.827554	0.928873	0.854916	0.835654	0.835609	0.874224	0.874223	0.768693	0.941138
missense	GERP++_RS	whole	0.997705	0.993782	0.991501	0.820365	0.817642	0.819604	0.819603	0.815712	0.815681	0.813393	0.821892
missense	GERP_92_mammals	whole	0.580326	0.770251	0.446997	0.808177	0.637754	0.542841	0.542791	0.732711	0.732717	0.361252	0.914256
missense	phyloP100way_vertebrate	whole	1.000000	0.999986	0.999986	0.886298	0.886293	0.886300	0.886300	0.886286	0.886286	0.886286	0.886300
missense	phyloP470way_mammalian	whole	0.929806	0.909408	0.845573	0.852427	0.798002	0.808443	0.808201	0.787834	0.787803	0.720789	0.875216
missense	phyloP17way_primate	whole	1.000000	0.999938	0.999938	0.743729	0.743714	0.743745	0.743745	0.743686	0.743683	0.743683	0.743745
missense	phastCons100way_vertebrate	whole	1.000000	0.999986	0.999986	0.815085	0.815081	0.815088	0.815088	0.815080	0.815074	0.815074	0.815088
missense	phastCons470way_mammalian	whole	0.999931	0.998170	0.998102	0.790243	0.789692	0.790572	0.790573	0.789649	0.788811	0.788743	0.790641
missense	phastCons17way_primate	whole	1.000000	0.999938	0.999938	0.733371	0.733356	0.733387	0.733387	0.733327	0.733325	0.733325	0.733387
missense	bStatistic	whole	0.986194	0.985291	0.971688	0.558989	0.557319	0.557777	0.557771	0.556873	0.556868	0.543163	0.571475
