## Additional_file_3_Recompute_tables_and_scripts for "Unscored variants leave many comparisons of variant effect predictors undecided: evidence from ClinVar, published benchmarks and genomic language models": dbnsfp_declined_by_target.csv

scope	target	declared_scope	n_scored_pathogenic	n_scored_benign	n_declined_pathogenic	n_declined_benign	pathogenic_share_declined	pathogenic_share_scored	share_difference_lo	share_difference_hi	declined_set_id	references_used	all_auroc_declined	all_auroc_scored	all_delta	all_lo	all_hi	all_verdict	conservation_auroc_declined	conservation_auroc_scored	conservation_delta	conservation_lo	conservation_hi	conservation_verdict	ESM1b_auroc_declined	ESM1b_auroc_scored	ESM1b_delta	ESM1b_lo	ESM1b_hi	ESM1b_verdict	CADD_DANN_auroc_declined	CADD_DANN_auroc_scored	CADD_DANN_delta	CADD_DANN_lo	CADD_DANN_hi	CADD_DANN_verdict	BayesDel_auroc_declined	BayesDel_auroc_scored	BayesDel_delta	BayesDel_lo	BayesDel_hi	BayesDel_verdict	gene_prior_auroc_declined	gene_prior_auroc_scored	gene_prior_delta	gene_prior_lo	gene_prior_hi	gene_prior_verdict
missense	SIFT	missense	55292	133354	3089	10908	0.220690	0.293099	-0.126247	-0.015080	bcd276934dd7da7f	11	0.865966	0.860577	0.005389	-0.018672	0.028998	indistinguishable	0.811736	0.796939	0.014797	-0.018813	0.048294	indistinguishable	0.928358	0.938315	-0.009958	-0.028411	0.006726	indistinguishable	0.891707	0.895477	-0.003770	-0.027806	0.020884	indistinguishable	0.971720	0.977721	-0.006001	-0.013468	0.001141	indistinguishable	0.922738	0.930494	-0.007756	-0.028472	0.007983	indistinguishable
missense	SIFT4G	missense	55809	132309	2572	11953	0.177074	0.296670	-0.176699	-0.051948	88edf50012cce425	11	0.831512	0.863426	-0.031914	-0.056810	-0.000304	harder	0.752872	0.802090	-0.049218	-0.087059	-0.001444	harder	0.919286	0.938882	-0.019596	-0.040975	-0.000459	harder	0.885616	0.895351	-0.009734	-0.041169	0.021682	indistinguishable	0.969439	0.977779	-0.008340	-0.019574	0.000714	indistinguishable	0.903593	0.931127	-0.027534	-0.069112	-0.004795	harder
missense	Polyphen2_HDIV	missense	55891	129291	2490	14971	0.142604	0.301817	-0.201633	-0.109197	f5edeb2a66f30e8b	11	0.869750	0.859147	0.010603	-0.011963	0.032001	indistinguishable	0.813831	0.795114	0.018717	-0.012709	0.049245	indistinguishable	0.923690	0.938236	-0.014546	-0.033005	0.003444	indistinguishable	0.909957	0.893224	0.016732	-0.002227	0.035789	indistinguishable	0.970330	0.977627	-0.007297	-0.017307	0.000663	indistinguishable	0.920672	0.929986	-0.009314	-0.037554	0.010379	indistinguishable
missense	Polyphen2_HVAR	missense	55891	129291	2490	14971	0.142604	0.301817	-0.201633	-0.109197	f5edeb2a66f30e8b	11	0.869750	0.859147	0.010603	-0.011963	0.032001	indistinguishable	0.813831	0.795114	0.018717	-0.012709	0.049245	indistinguishable	0.923690	0.938236	-0.014546	-0.033005	0.003444	indistinguishable	0.909957	0.893224	0.016732	-0.002227	0.035789	indistinguishable	0.970330	0.977627	-0.007297	-0.017307	0.000663	indistinguishable	0.920672	0.929986	-0.009314	-0.037554	0.010379	indistinguishable
missense	MutationTaster	whole	54851	134887	3530	9375	0.273537	0.289088	-0.062215	0.034660	b37bcec63acbe6c0	11	0.882071	0.859761	0.022309	0.006590	0.036219	easier	0.835098	0.795691	0.039408	0.017457	0.058381	easier	0.936832	0.938028	-0.001196	-0.012574	0.009512	indistinguishable	0.914580	0.894370	0.020209	0.002143	0.036064	easier	0.963098	0.978231	-0.015133	-0.024266	-0.005971	harder	0.902512	0.931863	-0.029351	-0.050495	-0.012465	harder
missense	MutationAssessor	missense	55097	122515	3284	21747	0.131197	0.310210	-0.214683	-0.137487	b18820d16510b593	11	0.862581	0.858385	0.004196	-0.014064	0.021717	indistinguishable	0.801767	0.794254	0.007513	-0.018134	0.033114	indistinguishable	0.928100	0.937513	-0.009413	-0.024458	0.004563	indistinguishable	0.908249	0.891769	0.016480	-0.000544	0.032127	indistinguishable	0.966597	0.977833	-0.011236	-0.020106	-0.004224	harder	0.913636	0.929975	-0.016339	-0.041050	0.002751	indistinguishable
missense	PROVEAN	missense	55892	133819	2489	10443	0.192468	0.294617	-0.152955	-0.048671	609af44ff481896f	11	0.865735	0.860545	0.005190	-0.019808	0.030139	indistinguishable	0.811184	0.796991	0.014193	-0.020979	0.048166	indistinguishable	0.923509	0.938375	-0.014866	-0.034769	0.004460	indistinguishable	0.896221	0.895137	0.001084	-0.022767	0.025645	indistinguishable	0.970014	0.977699	-0.007684	-0.015764	-0.000053	harder	0.907104	0.931096	-0.023991	-0.049482	-0.006090	harder
missense	VEST4	missense	56614	138802	1767	5460	0.244500	0.289710	-0.116471	0.030711	0ea819d905e0e31d	11	0.868292	0.860865	0.007427	-0.016198	0.029840	indistinguishable	0.810484	0.797680	0.012804	-0.020517	0.044572	indistinguishable	0.926897	0.938214	-0.011318	-0.032520	0.007876	indistinguishable	0.906539	0.895069	0.011469	-0.011641	0.035182	indistinguishable	0.974167	0.977543	-0.003376	-0.013057	0.005152	indistinguishable	0.909599	0.930936	-0.021337	-0.054682	0.000698	indistinguishable
missense	MetaSVM	missense	58021	141425	360	2837	0.112606	0.290911	-0.229437	-0.118353	1f03aa70cd334da6	11	0.887648	0.860200	0.027448	-0.001211	0.052239	indistinguishable	0.844776	0.796777	0.047999	0.003234	0.080033	easier	0.954160	0.937430	0.016730	-0.009711	0.034216	indistinguishable	0.910870	0.894582	0.016288	-0.022907	0.060342	indistinguishable	0.959784	0.977470	-0.017687	-0.045238	0.009744	indistinguishable	0.870113	0.930761	-0.060648	-0.142406	-0.016996	harder
missense	MetaLR	missense	58021	141425	360	2837	0.112606	0.290911	-0.229437	-0.118353	1f03aa70cd334da6	11	0.887648	0.860200	0.027448	-0.001211	0.052239	indistinguishable	0.844776	0.796777	0.047999	0.003234	0.080033	easier	0.954160	0.937430	0.016730	-0.009711	0.034216	indistinguishable	0.910870	0.894582	0.016288	-0.022907	0.060342	indistinguishable	0.959784	0.977470	-0.017687	-0.045238	0.009744	indistinguishable	0.870113	0.930761	-0.060648	-0.142406	-0.016996	harder
missense	MetaRNN	missense	57995	141749	386	2513	0.133149	0.290347	-0.206898	-0.101908	dd2c1ea3255953a8	11	0.851186	0.860980	-0.009794	-0.036610	0.019129	indistinguishable	0.782309	0.797902	-0.015593	-0.050295	0.021543	indistinguishable	0.918893	0.937916	-0.019023	-0.052333	0.020009	indistinguishable	0.903512	0.895270	0.008242	-0.028775	0.044813	indistinguishable	0.971638	0.977456	-0.005818	-0.020401	0.009058	indistinguishable	0.829110	0.930926	-0.101816	-0.176894	-0.056655	harder
missense	M-CAP	missense	57875	114865	506	29397	0.016921	0.335041	-0.343823	-0.292618	a1ee7a9b282e5fef	11	0.800787	0.862523	-0.061735	-0.084561	-0.038275	harder	0.722606	0.799879	-0.077273	-0.115572	-0.043334	harder	0.924950	0.939129	-0.014179	-0.034850	0.001405	indistinguishable	0.802176	0.899465	-0.097289	-0.142438	-0.050736	harder	0.971860	0.975207	-0.003347	-0.016030	0.008098	indistinguishable	0.871485	0.931685	-0.060201	-0.109551	-0.023221	harder
missense	REVEL	missense	56287	135415	2094	8847	0.191390	0.293617	-0.158397	-0.041679	ef12e5bd9e4e84c8	11	0.869266	0.860386	0.008880	-0.021408	0.037747	indistinguishable	0.815515	0.796854	0.018661	-0.022911	0.058432	indistinguishable	0.934608	0.937799	-0.003191	-0.024597	0.015770	indistinguishable	0.897089	0.895011	0.002078	-0.027366	0.031998	indistinguishable	0.970024	0.977648	-0.007624	-0.017378	0.001217	indistinguishable	0.908978	0.930948	-0.021971	-0.049871	-0.003579	harder
missense	MutPred2	missense	58090	138674	291	5588	0.049498	0.295227	-0.271497	-0.219731	02f1b8f98ef0a843	11	0.856460	0.859651	-0.003191	-0.024660	0.013470	indistinguishable	0.790727	0.796191	-0.005464	-0.040628	0.022807	indistinguishable	0.942310	0.936599	0.005711	-0.037220	0.034064	indistinguishable	0.910174	0.893325	0.016849	-0.015739	0.042480	indistinguishable	0.957019	0.977884	-0.020865	-0.041016	-0.004280	harder	0.770187	0.932272	-0.162085	-0.223195	-0.111198	harder
missense	MVP	missense	57087	131545	1294	12717	0.092356	0.302637	-0.247386	-0.169298	19b212f7896cef1b	11	0.871932	0.859770	0.012162	-0.003492	0.024898	indistinguishable	0.811012	0.796396	0.014617	-0.009467	0.034207	indistinguishable	0.931925	0.937483	-0.005558	-0.024277	0.010101	indistinguishable	0.909975	0.894210	0.015765	0.001473	0.028967	easier	0.986652	0.976597	0.010055	0.004069	0.015049	easier	0.904623	0.931784	-0.027161	-0.068936	0.000046	indistinguishable
missense	gMVP	missense	53132	131131	5249	13131	0.285582	0.288349	-0.100474	0.117810	7cc0f7bc006d9722	11	0.855152	0.861774	-0.006622	-0.033581	0.016351	indistinguishable	0.785421	0.799470	-0.014049	-0.054673	0.022807	indistinguishable	0.937300	0.937903	-0.000602	-0.029328	0.019894	indistinguishable	0.905299	0.894500	0.010799	-0.008333	0.026506	indistinguishable	0.973123	0.977895	-0.004772	-0.018215	0.004483	indistinguishable	0.929410	0.930537	-0.001126	-0.040630	0.019875	indistinguishable
missense	MisFit_D	missense	57428	135070	953	9192	0.093938	0.298330	-0.241831	-0.161436	8e5824bedce8d2b2	11	0.837092	0.861010	-0.023918	-0.048969	0.000359	indistinguishable	0.766316	0.798103	-0.031787	-0.066136	0.002328	indistinguishable	0.926153	0.937391	-0.011239	-0.036532	0.012174	indistinguishable	0.893936	0.894290	-0.000353	-0.026492	0.023603	indistinguishable	0.948046	0.978261	-0.030215	-0.047853	-0.016768	harder	0.859833	0.931925	-0.072092	-0.133887	-0.033390	harder
missense	MisFit_S	missense	57428	135070	953	9192	0.093938	0.298330	-0.241831	-0.161436	8e5824bedce8d2b2	11	0.837092	0.861010	-0.023918	-0.048969	0.000359	indistinguishable	0.766316	0.798103	-0.031787	-0.066136	0.002328	indistinguishable	0.926153	0.937391	-0.011239	-0.036532	0.012174	indistinguishable	0.893936	0.894290	-0.000353	-0.026492	0.023603	indistinguishable	0.948046	0.978261	-0.030215	-0.047853	-0.016768	harder	0.859833	0.931925	-0.072092	-0.133887	-0.033390	harder
missense	MPC	missense	51629	117901	6752	26361	0.203908	0.304542	-0.144407	-0.052450	29e8e706de884c98	11	0.868431	0.858847	0.009584	-0.006422	0.026409	indistinguishable	0.812521	0.794284	0.018238	-0.005321	0.042431	indistinguishable	0.937675	0.937303	0.000372	-0.011049	0.011977	indistinguishable	0.900762	0.893553	0.007209	-0.006998	0.022823	indistinguishable	0.969207	0.978602	-0.009396	-0.016169	-0.002841	harder	0.920501	0.931115	-0.010614	-0.029060	0.004475	indistinguishable
missense	PrimateAI	missense	57483	136177	898	8085	0.099967	0.296824	-0.230318	-0.161084	45e241ace2bf66cf	11	0.887007	0.859021	0.027985	0.013981	0.040681	easier	0.836003	0.795161	0.040842	0.019438	0.060296	easier	0.944687	0.936887	0.007800	-0.012536	0.023770	indistinguishable	0.936149	0.892833	0.043316	0.032115	0.052609	easier	0.962035	0.977857	-0.015822	-0.027546	-0.005370	harder	0.881989	0.931493	-0.049503	-0.085496	-0.021814	harder
missense	DEOGEN2	missense	56875	132760	1506	11502	0.115775	0.299918	-0.227106	-0.134750	7ee3a1fa717bed29	11	0.863793	0.859821	0.003972	-0.023842	0.028200	indistinguishable	0.797247	0.796811	0.000436	-0.043959	0.038508	indistinguishable	0.933924	0.937348	-0.003424	-0.024074	0.016699	indistinguishable	0.925879	0.892233	0.033646	0.021448	0.044186	easier	0.966279	0.977675	-0.011395	-0.023739	-0.001857	harder	0.906527	0.930762	-0.024235	-0.062483	0.000061	indistinguishable
missense	BayesDel_addAF	whole	58235	142512	146	1750	0.077004	0.290092	-0.275775	-0.124731	74a149f6cc146fa4	7	0.898882	0.833681	0.065201	0.021028	0.085605	easier	0.875647	0.792923	0.082725	0.038483	0.106809	easier	0.938402	0.937652	0.000750	-0.097205	0.029040	indistinguishable	0.975534	0.933501	0.042033	0.006048	0.056334	easier							0.866557	0.930623	-0.064066	-0.268084	0.002931	indistinguishable
missense	BayesDel_noAF	whole	58235	142512	146	1750	0.077004	0.290092	-0.275775	-0.124731	74a149f6cc146fa4	7	0.898882	0.833681	0.065201	0.021028	0.085605	easier	0.875647	0.792923	0.082725	0.038483	0.106809	easier	0.938402	0.937652	0.000750	-0.097205	0.029040	indistinguishable	0.975534	0.933501	0.042033	0.006048	0.056334	easier							0.866557	0.930623	-0.064066	-0.268084	0.002931	indistinguishable
missense	ClinPred	missense	58032	141225	349	3037	0.103071	0.291242	-0.238377	-0.130178	a4fd8546cf936c50	11	0.883273	0.860160	0.023113	-0.006345	0.048940	indistinguishable	0.843819	0.796710	0.047109	0.003047	0.078613	easier	0.948737	0.937447	0.011290	-0.018934	0.029386	indistinguishable	0.898444	0.894545	0.003899	-0.035866	0.050012	indistinguishable	0.953736	0.977484	-0.023748	-0.053101	0.007361	indistinguishable	0.858267	0.930863	-0.072597	-0.166061	-0.023888	harder
missense	LIST-S2	missense	57193	140097	1188	4165	0.221932	0.289893	-0.179207	0.069200	0208ccf687cf6079	11	0.875922	0.860629	0.015294	-0.011718	0.037853	indistinguishable	0.817724	0.797465	0.020259	-0.017793	0.050576	indistinguishable	0.961859	0.937139	0.024721	-0.006860	0.042339	indistinguishable	0.902851	0.895146	0.007705	-0.019495	0.037474	indistinguishable	0.980620	0.977347	0.003273	-0.015122	0.014839	indistinguishable	0.910750	0.930470	-0.019720	-0.115756	0.014209	indistinguishable
missense	VARITY_R	missense	53648	124622	4733	19640	0.194190	0.300937	-0.192752	-0.000155	fc12622a2400afd2	11	0.869699	0.859776	0.009923	-0.016583	0.031330	indistinguishable	0.806520	0.796807	0.009713	-0.028737	0.042610	indistinguishable	0.949839	0.936249	0.013590	-0.014673	0.030656	indistinguishable	0.912534	0.892474	0.020060	0.002732	0.034141	easier	0.976331	0.977750	-0.001418	-0.018365	0.007871	indistinguishable	0.933262	0.929483	0.003779	-0.047030	0.027913	indistinguishable
missense	VARITY_ER	missense	53648	124622	4733	19640	0.194190	0.300937	-0.192752	-0.000155	fc12622a2400afd2	11	0.869699	0.859776	0.009923	-0.016583	0.031330	indistinguishable	0.806520	0.796807	0.009713	-0.028737	0.042610	indistinguishable	0.949839	0.936249	0.013590	-0.014673	0.030656	indistinguishable	0.912534	0.892474	0.020060	0.002732	0.034141	easier	0.976331	0.977750	-0.001418	-0.018365	0.007871	indistinguishable	0.933262	0.929483	0.003779	-0.047030	0.027913	indistinguishable
missense	VARITY_R_LOO	missense	53648	124622	4733	19640	0.194190	0.300937	-0.192752	-0.000155	fc12622a2400afd2	11	0.869699	0.859776	0.009923	-0.016583	0.031330	indistinguishable	0.806520	0.796807	0.009713	-0.028737	0.042610	indistinguishable	0.949839	0.936249	0.013590	-0.014673	0.030656	indistinguishable	0.912534	0.892474	0.020060	0.002732	0.034141	easier	0.976331	0.977750	-0.001418	-0.018365	0.007871	indistinguishable	0.933262	0.929483	0.003779	-0.047030	0.027913	indistinguishable
missense	VARITY_ER_LOO	missense	53648	124622	4733	19640	0.194190	0.300937	-0.192752	-0.000155	fc12622a2400afd2	11	0.869699	0.859776	0.009923	-0.016583	0.031330	indistinguishable	0.806520	0.796807	0.009713	-0.028737	0.042610	indistinguishable	0.949839	0.936249	0.013590	-0.014673	0.030656	indistinguishable	0.912534	0.892474	0.020060	0.002732	0.034141	easier	0.976331	0.977750	-0.001418	-0.018365	0.007871	indistinguishable	0.933262	0.929483	0.003779	-0.047030	0.027913	indistinguishable
missense	AlphaMissense	missense	58061	141142	320	3120	0.093023	0.291466	-0.240864	-0.111364	f4be868493e9db41	11	0.787892	0.862077	-0.074185	-0.114193	0.003858	indistinguishable	0.672738	0.799999	-0.127261	-0.181614	-0.007477	harder	0.894642	0.938267	-0.043626	-0.104022	0.028551	indistinguishable	0.908016	0.894720	0.013296	-0.020424	0.041360	indistinguishable	0.959856	0.977576	-0.017720	-0.048038	0.011776	indistinguishable	0.842305	0.930460	-0.088155	-0.185083	-0.032873	harder
missense	PHACTboost	missense	55491	128345	2890	15917	0.153666	0.301851	-0.198043	-0.090475	b01eb6939c3c0882	11	0.852717	0.861078	-0.008361	-0.028785	0.010596	indistinguishable	0.787386	0.798166	-0.010780	-0.039559	0.016726	indistinguishable	0.933475	0.937421	-0.003946	-0.028091	0.015936	indistinguishable	0.898104	0.894278	0.003826	-0.014792	0.022408	indistinguishable	0.962944	0.978444	-0.015500	-0.029205	-0.004905	harder	0.895146	0.932071	-0.036925	-0.079727	-0.010538	harder
missense	MutFormer	missense	57836	141627	545	2635	0.171384	0.289959	-0.178484	-0.052595	103d8a1af3e2eed3	11	0.871324	0.860762	0.010562	-0.010144	0.031176	indistinguishable	0.815767	0.797586	0.018181	-0.013938	0.046227	indistinguishable	0.941877	0.937710	0.004166	-0.027903	0.029208	indistinguishable	0.916305	0.894995	0.021309	-0.019383	0.053767	indistinguishable	0.957734	0.977581	-0.019847	-0.043827	0.001100	indistinguishable	0.863266	0.930915	-0.067649	-0.129061	-0.027494	harder
missense	MutScore	missense	57917	141097	464	3165	0.127859	0.291020	-0.207038	-0.118544	2b16ed510f839415	11	0.871187	0.860467	0.010720	-0.006951	0.027878	indistinguishable	0.813515	0.797208	0.016307	-0.009507	0.040246	indistinguishable	0.938928	0.937587	0.001341	-0.034514	0.028313	indistinguishable	0.920007	0.894596	0.025410	-0.009571	0.055771	indistinguishable	0.961513	0.977555	-0.016042	-0.037344	0.001530	indistinguishable	0.846907	0.930989	-0.084082	-0.142436	-0.043927	harder
missense	popEVE	missense	49651	106706	8730	37556	0.188610	0.317549	-0.184360	-0.061818	3bf9732e7f7f4a42	11	0.834184	0.869628	-0.035444	-0.055553	-0.016962	harder	0.764903	0.810653	-0.045750	-0.073376	-0.020589	harder	0.923350	0.940451	-0.017101	-0.041491	0.003050	indistinguishable	0.865782	0.900847	-0.035066	-0.056311	-0.016944	harder	0.965850	0.979923	-0.014074	-0.025211	-0.004157	harder	0.912112	0.932310	-0.020199	-0.053114	0.003867	indistinguishable
missense	DANN	whole	58260	143572	121	690	0.149199	0.288656	-0.263675	0.032712	f0b14e9295cd70c2	7	0.925299	0.833959	0.091340	0.043423	0.113052	easier	0.910798	0.793221	0.117577	0.068664	0.142614	easier	0.947892	0.937799	0.010093	-0.059040	0.036423	indistinguishable	0.975207	0.933810	0.041397	-0.002986	0.055879	indistinguishable							0.954192	0.930059	0.024133	-0.114140	0.043771	indistinguishable
missense	fathmm-XF_coding	coding	51805	133571	6576	10691	0.380842	0.279459	0.017823	0.183598	6640aff4b284bc63	11	0.859747	0.861053	-0.001305	-0.018979	0.016544	indistinguishable	0.796751	0.797498	-0.000747	-0.026864	0.025048	indistinguishable	0.932689	0.938602	-0.005913	-0.024823	0.011866	indistinguishable	0.895082	0.896454	-0.001372	-0.015905	0.013305	indistinguishable	0.976931	0.977540	-0.000609	-0.008751	0.005782	indistinguishable	0.916764	0.930753	-0.013989	-0.037178	0.003146	indistinguishable
missense	Eigen-raw_coding	coding	51994	134050	6387	10212	0.384782	0.279472	0.019596	0.188725	03135ca4eada6fcc	11	0.860841	0.860950	-0.000109	-0.016504	0.015740	indistinguishable	0.799235	0.797271	0.001964	-0.022093	0.025200	indistinguishable	0.933304	0.938498	-0.005194	-0.024839	0.012654	indistinguishable	0.895564	0.896449	-0.000885	-0.014919	0.013625	indistinguishable	0.974703	0.977714	-0.003011	-0.011783	0.003835	indistinguishable	0.910136	0.931350	-0.021215	-0.045377	-0.003124	harder
missense	Eigen-PC-raw_coding	coding	51994	134050	6387	10212	0.384782	0.279472	0.019596	0.188725	03135ca4eada6fcc	11	0.860841	0.860950	-0.000109	-0.016504	0.015740	indistinguishable	0.799235	0.797271	0.001964	-0.022093	0.025200	indistinguishable	0.933304	0.938498	-0.005194	-0.024839	0.012654	indistinguishable	0.895564	0.896449	-0.000885	-0.014919	0.013625	indistinguishable	0.974703	0.977714	-0.003011	-0.011783	0.003835	indistinguishable	0.910136	0.931350	-0.021215	-0.045377	-0.003124	harder
missense	GERP++_RS	whole	58247	143365	134	897	0.129971	0.288906	-0.265800	-0.011944	f6390b4a1ac8c3f3	7	0.926216	0.833804	0.092412	0.034977	0.116847	easier	0.914551	0.793007	0.121544	0.060628	0.149354	easier	0.945203	0.937797	0.007406	-0.050470	0.031344	indistinguishable	0.965553	0.933796	0.031756	-0.037149	0.054470	indistinguishable							0.960601	0.930001	0.030600	-0.079641	0.049080	indistinguishable
missense	GERP_92_mammals	whole	33880	111118	24501	33144	0.425033	0.233658	0.176855	0.206304	7191af66b76bf6e4	11	0.853450	0.856504	-0.003054	-0.007749	0.001444	indistinguishable	0.792815	0.788606	0.004209	-0.002616	0.010788	indistinguishable	0.930508	0.938420	-0.007912	-0.012123	-0.003947	harder	0.877331	0.898089	-0.020759	-0.025436	-0.016089	harder	0.972946	0.977655	-0.004709	-0.007073	-0.002717	harder	0.931500	0.929936	0.001564	-0.002775	0.005339	indistinguishable
missense	phyloP470way_mammalian	whole	54283	131193	4098	13069	0.238714	0.292669	-0.136771	0.039936	ce2ee36c88e15747	11	0.878910	0.859326	0.019584	-0.009905	0.050586	indistinguishable	0.820197	0.795781	0.024416	-0.024138	0.075631	indistinguishable	0.951009	0.936919	0.014089	-0.002925	0.027748	indistinguishable	0.914026	0.893695	0.020330	-0.001068	0.039269	indistinguishable	0.983884	0.976795	0.007089	-0.000277	0.012428	indistinguishable	0.950491	0.928012	0.022479	0.001996	0.035120	easier
missense	bStatistic	whole	57575	142140	806	2122	0.275273	0.288286	-0.188941	0.169654	1290b9f6105630d5	11	0.912341	0.860540	0.051801	0.028151	0.069555	easier	0.867770	0.797398	0.070372	0.041001	0.098535	easier	0.970854	0.937345	0.033509	-0.003238	0.047849	indistinguishable	0.940399	0.894842	0.045557	0.012313	0.064092	easier	0.988742	0.977262	0.011480	-0.006551	0.017574	indistinguishable	0.968640	0.929439	0.039201	-0.003297	0.048627	indistinguishable
rare	M-CAP	missense	57841	114834	499	15752	0.030706	0.334970	-0.331078	-0.278126	c8fbc5680eb9cf4d	11	0.789730	0.862532	-0.072803	-0.096280	-0.048645	harder	0.710562	0.799884	-0.089323	-0.127575	-0.055531	harder	0.919470	0.939147	-0.019677	-0.040771	-0.003277	harder	0.786875	0.899498	-0.112623	-0.159945	-0.063000	harder	0.965219	0.975206	-0.009987	-0.025650	0.004496	indistinguishable	0.872947	0.932165	-0.059218	-0.111240	-0.022343	harder
rare	VARITY_R	missense	53609	112636	4731	17950	0.208589	0.322470	-0.205371	-0.001449	13dc09b6aa7d8c30	11	0.868303	0.858903	0.009401	-0.017057	0.031396	indistinguishable	0.804759	0.795886	0.008873	-0.029619	0.042195	indistinguishable	0.949385	0.935963	0.013422	-0.015360	0.030651	indistinguishable	0.911836	0.892066	0.019770	0.002119	0.034576	easier	0.974862	0.976259	-0.001397	-0.019285	0.008468	indistinguishable	0.933415	0.930219	0.003196	-0.047629	0.027299	indistinguishable
rare	VARITY_ER	missense	53609	112636	4731	17950	0.208589	0.322470	-0.205371	-0.001449	13dc09b6aa7d8c30	11	0.868303	0.858903	0.009401	-0.017057	0.031396	indistinguishable	0.804759	0.795886	0.008873	-0.029619	0.042195	indistinguishable	0.949385	0.935963	0.013422	-0.015360	0.030651	indistinguishable	0.911836	0.892066	0.019770	0.002119	0.034576	easier	0.974862	0.976259	-0.001397	-0.019285	0.008468	indistinguishable	0.933415	0.930219	0.003196	-0.047629	0.027299	indistinguishable
rare	VARITY_R_LOO	missense	53609	112636	4731	17950	0.208589	0.322470	-0.205371	-0.001449	13dc09b6aa7d8c30	11	0.868303	0.858903	0.009401	-0.017057	0.031396	indistinguishable	0.804759	0.795886	0.008873	-0.029619	0.042195	indistinguishable	0.949385	0.935963	0.013422	-0.015360	0.030651	indistinguishable	0.911836	0.892066	0.019770	0.002119	0.034576	easier	0.974862	0.976259	-0.001397	-0.019285	0.008468	indistinguishable	0.933415	0.930219	0.003196	-0.047629	0.027299	indistinguishable
rare	VARITY_ER_LOO	missense	53609	112636	4731	17950	0.208589	0.322470	-0.205371	-0.001449	13dc09b6aa7d8c30	11	0.868303	0.858903	0.009401	-0.017057	0.031396	indistinguishable	0.804759	0.795886	0.008873	-0.029619	0.042195	indistinguishable	0.949385	0.935963	0.013422	-0.015360	0.030651	indistinguishable	0.911836	0.892066	0.019770	0.002119	0.034576	easier	0.974862	0.976259	-0.001397	-0.019285	0.008468	indistinguishable	0.933415	0.930219	0.003196	-0.047629	0.027299	indistinguishable
coding	fathmm-XF_coding	coding	116101	134668	49908	11102	0.818030	0.462980	0.331053	0.378425	b2a6c4b484c6b4a0	10	0.832751	0.825781	0.006970	-0.010271	0.024327	indistinguishable	0.768417	0.747967	0.020451	-0.003938	0.045821	indistinguishable							0.876534	0.897937	-0.021403	-0.034418	-0.008060	harder	0.981970	0.987068	-0.005098	-0.008853	-0.001893	harder	0.870029	0.896393	-0.026364	-0.051003	-0.004939	harder
coding	Eigen-raw_coding	coding	152292	135365	13717	10405	0.568651	0.529422	-0.027686	0.098584	5a2349399893a502	10	0.834001	0.831262	0.002739	-0.013034	0.019364	indistinguishable	0.765668	0.759094	0.006573	-0.016291	0.030330	indistinguishable							0.892375	0.891640	0.000735	-0.011821	0.012729	indistinguishable	0.980626	0.987388	-0.006762	-0.011845	-0.002661	harder	0.859362	0.898336	-0.038974	-0.068012	-0.014326	harder
coding	Eigen-PC-raw_coding	coding	152292	135365	13717	10405	0.568651	0.529422	-0.027686	0.098584	5a2349399893a502	10	0.834001	0.831262	0.002739	-0.013034	0.019364	indistinguishable	0.765668	0.759094	0.006573	-0.016291	0.030330	indistinguishable							0.892375	0.891640	0.000735	-0.011821	0.012729	indistinguishable	0.980626	0.987388	-0.006762	-0.011845	-0.002661	harder	0.859362	0.898336	-0.038974	-0.068012	-0.014326	harder
whole	MutationTaster	whole	153127	138615	13022	23564	0.355928	0.524871	-0.208958	-0.126653	18aa185bb848a17a	8	0.841768	0.793024	0.048744	0.031432	0.064591	easier	0.804662	0.760190	0.044473	0.023915	0.063254	easier							0.953085	0.891525	0.061559	0.050849	0.070697	easier							0.811168	0.890727	-0.079558	-0.103572	-0.055569	harder
whole	BayesDel_addAF	whole	165687	148788	462	13391	0.033350	0.526869	-0.519404	-0.463035	f2b7294eedd5b5d0	8	0.834448	0.794379	0.040069	-0.019994	0.069507	indistinguishable	0.817432	0.761486	0.055946	-0.002743	0.091992	indistinguishable							0.885495	0.893060	-0.007565	-0.086620	0.038281	indistinguishable							0.740640	0.887587	-0.146947	-0.323050	-0.022184	harder
whole	BayesDel_noAF	whole	165687	148788	462	13391	0.033350	0.526869	-0.519404	-0.463035	f2b7294eedd5b5d0	8	0.834448	0.794379	0.040069	-0.019994	0.069507	indistinguishable	0.817432	0.761486	0.055946	-0.002743	0.091992	indistinguishable							0.885495	0.893060	-0.007565	-0.086620	0.038281	indistinguishable							0.740640	0.887587	-0.146947	-0.323050	-0.022184	harder
whole	DANN	whole	165871	161435	278	744	0.272016	0.506777	-0.432375	-0.030712	699631c34243d505	6	0.895453	0.795394	0.100059	0.034246	0.133618	easier	0.878666	0.760928	0.117738	0.041626	0.156382	easier							0.979389	0.967723	0.011666	-0.009885	0.021625	indistinguishable							0.931962	0.880104	0.051858	-0.085111	0.079448	indistinguishable
whole	GERP++_RS	whole	165841	161196	308	983	0.238575	0.507102	-0.427803	-0.092032	4a2d6f535606dba5	7	0.888829	0.800622	0.088207	0.027353	0.119342	easier	0.881073	0.760697	0.120377	0.042481	0.157911	easier							0.908218	0.900436	0.007781	-0.056997	0.053805	indistinguishable							0.923904	0.880079	0.043825	-0.067807	0.075488	indistinguishable
whole	GERP_92_mammals	whole	94674	126058	71475	36121	0.664290	0.428909	0.225469	0.245154	07ea2d01196dd3ae	8	0.805223	0.782962	0.022261	0.016200	0.028530	easier	0.780247	0.742507	0.037740	0.030331	0.045185	easier							0.880148	0.904327	-0.024178	-0.028387	-0.019953	harder							0.894226	0.874138	0.020088	0.014656	0.025477	easier
whole	phyloP470way_mammalian	whole	154290	148119	11859	14060	0.457541	0.510203	-0.145688	0.014791	f9f23158b63f8cb6	8	0.827793	0.798555	0.029238	-0.000143	0.061309	indistinguishable	0.800668	0.764815	0.035853	-0.000013	0.074429	indistinguishable							0.909168	0.899775	0.009393	-0.007070	0.026252	indistinguishable							0.876227	0.880458	-0.004232	-0.058459	0.036910	indistinguishable
whole	phastCons470way_mammalian	whole	166097	161853	52	326	0.137566	0.506470	-0.425422	-0.306301	8c52ed8ffd2be84d	7	0.772093	0.805434	-0.033341	-0.092236	0.031932	indistinguishable	0.700967	0.767439	-0.066472	-0.146142	0.021528	indistinguishable							0.949907	0.900420	0.049487	0.019227	0.071532	easier							0.859113	0.880341	-0.021228	-0.093236	0.029430	indistinguishable
whole	bStatistic	whole	164462	159743	1687	2436	0.409168	0.507278	-0.261146	0.030546	4567d9d51a039214	8	0.862219	0.800200	0.062019	0.033053	0.080826	easier	0.836532	0.766941	0.069591	0.035739	0.091815	easier							0.939279	0.899976	0.039303	0.018210	0.054456	easier							0.908747	0.879878	0.028869	-0.015534	0.052428	indistinguishable
