## Additional_file_3_Recompute_tables_and_scripts for "Unscored variants leave many comparisons of variant effect predictors undecided: evidence from ClinVar, published benchmarks and genomic language models": dbnsfp_declined_common_set.csv

predictor	declared_scope	n_own	auroc_own	auroc_common	difference	lo	hi	verdict
SIFT	missense	188646	0.904481	0.923667	0.019186	0.013825	0.025063	higher on the common set
SIFT4G	missense	188118	0.900513	0.919850	0.019336	0.013482	0.025554	higher on the common set
Polyphen2_HDIV	missense	185182	0.905492	0.923870	0.018378	0.013128	0.023449	higher on the common set
Polyphen2_HVAR	missense	185182	0.925409	0.939244	0.013834	0.009341	0.018238	higher on the common set
MutationTaster	whole	189738	0.983370	0.980766	-0.002604	-0.004493	-0.000816	lower on the common set
MutationAssessor	missense	177612	0.921871	0.931528	0.009657	0.003985	0.015010	higher on the common set
PROVEAN	missense	189711	0.928144	0.937001	0.008858	0.003406	0.014242	higher on the common set
VEST4	missense	195416	0.965658	0.970070	0.004412	0.001458	0.007200	higher on the common set
MetaSVM	missense	199446	0.941038	0.944360	0.003323	-0.002999	0.009203	indistinguishable
MetaLR	missense	199446	0.941425	0.942048	0.000623	-0.006085	0.006742	indistinguishable
MetaRNN	missense	199744	0.987290	0.987580	0.000290	-0.001429	0.001974	indistinguishable
M-CAP	missense	172740	0.937333	0.947769	0.010436	0.003867	0.017501	higher on the common set
REVEL	missense	191702	0.973063	0.975166	0.002103	-0.000789	0.004746	indistinguishable
MutPred2	missense	196764	0.961530	0.964465	0.002935	-0.000158	0.005912	indistinguishable
MVP	missense	188632	0.952910	0.959786	0.006876	0.002055	0.011302	higher on the common set
gMVP	missense	184263	0.970694	0.972278	0.001584	-0.000920	0.004028	indistinguishable
MisFit_D	missense	192498	0.945189	0.950447	0.005258	0.000258	0.009925	higher on the common set
MisFit_S	missense	192498	0.880427	0.861924	-0.018503	-0.036405	-0.001102	lower on the common set
MPC	missense	169530	0.854154	0.839981	-0.014172	-0.029652	0.001519	indistinguishable
PrimateAI	missense	193660	0.885788	0.886805	0.001017	-0.008541	0.010692	indistinguishable
DEOGEN2	missense	189635	0.952601	0.958642	0.006041	0.001474	0.010605	higher on the common set
BayesDel_addAF	whole	200747	0.983760	0.984066	0.000305	-0.001845	0.002256	indistinguishable
BayesDel_noAF	whole	200747	0.971100	0.974074	0.002974	0.000168	0.005566	higher on the common set
ClinPred	missense	199257	0.983450	0.981951	-0.001499	-0.003779	0.001034	indistinguishable
LIST-S2	missense	197290	0.897557	0.906935	0.009378	0.002061	0.016536	higher on the common set
VARITY_R	missense	178270	0.968554	0.972735	0.004181	0.001616	0.006674	higher on the common set
VARITY_ER	missense	178270	0.963803	0.969824	0.006021	0.003313	0.008870	higher on the common set
VARITY_R_LOO	missense	178270	0.966825	0.971183	0.004358	0.001693	0.006883	higher on the common set
VARITY_ER_LOO	missense	178270	0.963289	0.969405	0.006117	0.003331	0.008951	higher on the common set
ESM1b	missense	202505	0.937854	0.942135	0.004281	-0.001073	0.009379	indistinguishable
AlphaMissense	missense	199203	0.963122	0.964858	0.001736	-0.001506	0.004714	indistinguishable
PHACTboost	missense	183836	0.980809	0.981228	0.000419	-0.001769	0.002778	indistinguishable
MutFormer	missense	199463	0.941320	0.942238	0.000918	-0.006901	0.008989	indistinguishable
MutScore	missense	199014	0.979284	0.980412	0.001128	-0.000944	0.002962	indistinguishable
popEVE	missense	156357	0.925869	0.929778	0.003908	-0.002848	0.010807	indistinguishable
CADD_raw	whole	202643	0.933996	0.934057	0.000061	-0.004665	0.004652	indistinguishable
DANN	whole	201832	0.857015	0.884703	0.027688	0.020263	0.035055	higher on the common set
fathmm-XF_coding	coding	185376	0.931508	0.933716	0.002209	-0.003640	0.008121	indistinguishable
Eigen-raw_coding	coding	186044	0.940245	0.947685	0.007440	0.002296	0.012945	higher on the common set
Eigen-PC-raw_coding	coding	186044	0.928873	0.936342	0.007470	0.001185	0.013919	higher on the common set
GERP++_RS	whole	201612	0.820365	0.831338	0.010974	-0.001475	0.023135	indistinguishable
GERP_92_mammals	whole	144998	0.808177	0.826525	0.018348	0.006222	0.029950	higher on the common set
phyloP100way_vertebrate	whole	202641	0.886298	0.880393	-0.005905	-0.013520	0.001545	indistinguishable
phyloP470way_mammalian	whole	185476	0.852427	0.851769	-0.000657	-0.009235	0.007541	indistinguishable
phyloP17way_primate	whole	202634	0.743729	0.763290	0.019561	0.008128	0.030777	higher on the common set
phastCons100way_vertebrate	whole	202641	0.815085	0.815642	0.000557	-0.007682	0.008611	indistinguishable
phastCons470way_mammalian	whole	202375	0.790243	0.791099	0.000855	-0.008297	0.009754	indistinguishable
phastCons17way_primate	whole	202634	0.733371	0.722959	-0.010412	-0.025443	0.004188	indistinguishable
bStatistic	whole	199715	0.558989	0.539877	-0.019112	-0.050068	0.009007	indistinguishable
