## Additional_file_3_Recompute_tables_and_scripts for "Unscored variants leave many comparisons of variant effect predictors undecided: evidence from ClinVar, published benchmarks and genomic language models": dbnsfp_predictors.csv

predictor	source_column	label_free_conservation
SIFT	SIFT_converted_rankscore	0
SIFT4G	SIFT4G_converted_rankscore	0
Polyphen2_HDIV	Polyphen2_HDIV_rankscore	0
Polyphen2_HVAR	Polyphen2_HVAR_rankscore	0
MutationTaster	MutationTaster_rankscore	0
MutationAssessor	MutationAssessor_rankscore	0
PROVEAN	PROVEAN_converted_rankscore	0
VEST4	VEST4_rankscore	0
MetaSVM	MetaSVM_rankscore	0
MetaLR	MetaLR_rankscore	0
MetaRNN	MetaRNN_rankscore	0
M-CAP	M-CAP_rankscore	0
REVEL	REVEL_rankscore	0
MutPred2	MutPred2_rankscore	0
MVP	MVP_rankscore	0
gMVP	gMVP_rankscore	0
MisFit_D	MisFit_D_rankscore	0
MisFit_S	MisFit_S_rankscore	0
MPC	MPC_rankscore	0
PrimateAI	PrimateAI_rankscore	0
DEOGEN2	DEOGEN2_rankscore	0
BayesDel_addAF	BayesDel_addAF_rankscore	0
BayesDel_noAF	BayesDel_noAF_rankscore	0
ClinPred	ClinPred_rankscore	0
LIST-S2	LIST-S2_rankscore	0
VARITY_R	VARITY_R_rankscore	0
VARITY_ER	VARITY_ER_rankscore	0
VARITY_R_LOO	VARITY_R_LOO_rankscore	0
VARITY_ER_LOO	VARITY_ER_LOO_rankscore	0
ESM1b	ESM1b_converted_rankscore	0
AlphaMissense	AlphaMissense_rankscore	0
PHACTboost	PHACTboost_rankscore	0
MutFormer	MutFormer_rankscore	0
MutScore	MutScore_rankscore	0
popEVE	popEVE_converted_rankscore	0
CADD_raw	CADD_raw_rankscore	0
DANN	DANN_rankscore	0
fathmm-XF_coding	fathmm-XF_coding_rankscore	0
Eigen-raw_coding	Eigen-raw_coding_rankscore	0
Eigen-PC-raw_coding	Eigen-PC-raw_coding_rankscore	0
GERP++_RS	GERP++_RS_rankscore	1
GERP_92_mammals	GERP_92_mammals_rankscore	1
phyloP100way_vertebrate	phyloP100way_vertebrate_rankscore	1
phyloP470way_mammalian	phyloP470way_mammalian_rankscore	1
phyloP17way_primate	phyloP17way_primate_rankscore	1
phastCons100way_vertebrate	phastCons100way_vertebrate_rankscore	1
phastCons470way_mammalian	phastCons470way_mammalian_rankscore	1
phastCons17way_primate	phastCons17way_primate_rankscore	1
bStatistic	bStatistic_converted_rankscore	1
