## Additional_file_3_Recompute_tables_and_scripts for "Unscored variants leave many comparisons of variant effect predictors undecided: evidence from ClinVar, published benchmarks and genomic language models": erepo_vus_zero_points.csv

assertion	pp3_bp4	scope	panel_pp3_tool	am_level	cadd_level	n
B	absent	not_snv	REVEL	no key	no key	52
B	absent	not_snv	no missense predictor (splice/other tools only)	no key	no key	3
B	absent	not_snv	no tool named	no key	no key	2
B	absent	not_snv	other single missense predictor	no key	no key	1
B	absent	not_snv	several missense predictors (no REVEL)	no key	no key	1
B	absent	snv_missense	PP3 not applicable	BP4	not read	7
B	absent	snv_missense	PP3 not applicable	indeterminate	not read	5
B	absent	snv_missense	REVEL	BP4	not read	85
B	absent	snv_missense	REVEL	PP3	not read	3
B	absent	snv_missense	REVEL	indeterminate	not read	29
B	absent	snv_missense	REVEL	unscored	not read	2
B	absent	snv_missense	no missense predictor (splice/other tools only)	BP4	not read	34
B	absent	snv_missense	no missense predictor (splice/other tools only)	PP3	not read	3
B	absent	snv_missense	no missense predictor (splice/other tools only)	indeterminate	not read	5
B	absent	snv_missense	no specification row matched	BP4	not read	1
B	absent	snv_missense	no specification row matched	indeterminate	not read	1
B	absent	snv_missense	other single missense predictor	BP4	not read	7
B	absent	snv_missense	other single missense predictor	indeterminate	not read	3
B	absent	snv_other	PP3 not applicable	unscored	not read	7
B	absent	snv_other	REVEL	BP4	not read	1
B	absent	snv_other	REVEL	unscored	not read	236
B	absent	snv_other	no missense predictor (splice/other tools only)	unscored	not read	17
B	absent	snv_other	no specification row matched	unscored	not read	12
B	absent	snv_other	other single missense predictor	unscored	not read	2
B	absent	snv_other	several missense predictors (no REVEL)	unscored	not read	1
B	met	not_snv	REVEL	no key	no key	23
B	met	not_snv	no missense predictor (splice/other tools only)	no key	no key	1
B	met	not_snv	no tool named	no key	no key	8
B	met	not_snv	other single missense predictor	no key	no key	2
B	met	snv_missense	REVEL	BP4	not read	135
B	met	snv_missense	REVEL	PP3	not read	3
B	met	snv_missense	REVEL	indeterminate	not read	37
B	met	snv_missense	REVEL	unscored	not read	14
B	met	snv_missense	other single missense predictor	BP4	not read	2
B	met	snv_missense	other single missense predictor	PP3	not read	1
B	met	snv_missense	other single missense predictor	indeterminate	not read	2
B	met	snv_missense	several missense predictors (no REVEL)	BP4	not read	21
B	met	snv_missense	several missense predictors (no REVEL)	indeterminate	not read	1
B	met	snv_other	PP3 not applicable	unscored	not read	1
B	met	snv_other	REVEL	BP4	not read	2
B	met	snv_other	REVEL	unscored	not read	225
B	met	snv_other	no missense predictor (splice/other tools only)	unscored	not read	6
B	met	snv_other	no specification row matched	unscored	not read	2
B	met	snv_other	other single missense predictor	unscored	not read	6
B	not met	not_snv	REVEL	no key	no key	19
B	not met	not_snv	no missense predictor (splice/other tools only)	no key	no key	5
B	not met	not_snv	no tool named	no key	no key	4
B	not met	snv_missense	PP3 not applicable	BP4	not read	1
B	not met	snv_missense	REVEL	BP4	not read	106
B	not met	snv_missense	REVEL	PP3	not read	7
B	not met	snv_missense	REVEL	indeterminate	not read	54
B	not met	snv_missense	REVEL	unscored	not read	2
B	not met	snv_missense	no missense predictor (splice/other tools only)	BP4	not read	19
B	not met	snv_missense	no missense predictor (splice/other tools only)	PP3	not read	4
B	not met	snv_missense	no missense predictor (splice/other tools only)	indeterminate	not read	10
B	not met	snv_missense	other single missense predictor	indeterminate	not read	1
B	not met	snv_other	REVEL	unscored	not read	74
B	not met	snv_other	no missense predictor (splice/other tools only)	unscored	not read	32
B	not met	snv_other	no specification row matched	unscored	not read	1
B	not met	snv_other	other single missense predictor	unscored	not read	3
B	not met	snv_other	several missense predictors (no REVEL)	unscored	not read	1
LB	absent	not_snv	REVEL	no key	no key	18
LB	absent	not_snv	no missense predictor (splice/other tools only)	no key	no key	1
LB	absent	not_snv	no tool named	no key	no key	2
LB	absent	not_snv	other single missense predictor	no key	no key	2
LB	absent	snv_missense	PP3 not applicable	BP4	not read	10
LB	absent	snv_missense	PP3 not applicable	indeterminate	not read	6
LB	absent	snv_missense	REVEL	BP4	not read	25
LB	absent	snv_missense	REVEL	PP3	not read	1
LB	absent	snv_missense	REVEL	indeterminate	not read	10
LB	absent	snv_missense	no missense predictor (splice/other tools only)	BP4	not read	27
LB	absent	snv_missense	no missense predictor (splice/other tools only)	PP3	not read	2
LB	absent	snv_missense	no missense predictor (splice/other tools only)	indeterminate	not read	11
LB	absent	snv_missense	no specification row matched	BP4	not read	1
LB	absent	snv_missense	other single missense predictor	BP4	not read	3
LB	absent	snv_missense	other single missense predictor	indeterminate	not read	2
LB	absent	snv_other	PP3 not applicable	unscored	not read	3
LB	absent	snv_other	REVEL	unscored	not read	42
LB	absent	snv_other	no missense predictor (splice/other tools only)	unscored	not read	7
LB	absent	snv_other	no specification row matched	unscored	not read	2
LB	met	not_snv	REVEL	no key	no key	23
LB	met	not_snv	no tool named	no key	no key	3
LB	met	not_snv	other single missense predictor	no key	no key	1
LB	met	not_snv	several missense predictors (no REVEL)	no key	no key	1
LB	met	snv_missense	REVEL	BP4	not read	167
LB	met	snv_missense	REVEL	PP3	not read	18
LB	met	snv_missense	REVEL	indeterminate	not read	52
LB	met	snv_missense	REVEL	unscored	not read	5
LB	met	snv_missense	other single missense predictor	BP4	not read	7
LB	met	snv_missense	other single missense predictor	PP3	not read	1
LB	met	snv_missense	other single missense predictor	indeterminate	not read	1
LB	met	snv_missense	several missense predictors (no REVEL)	BP4	not read	33
LB	met	snv_missense	several missense predictors (no REVEL)	PP3	not read	2
LB	met	snv_missense	several missense predictors (no REVEL)	indeterminate	not read	10
LB	met	snv_other	PP3 not applicable	unscored	not read	7
LB	met	snv_other	REVEL	BP4	not read	2
LB	met	snv_other	REVEL	unscored	not read	786
LB	met	snv_other	no missense predictor (splice/other tools only)	unscored	not read	22
LB	met	snv_other	no specification row matched	unscored	not read	4
LB	met	snv_other	other single missense predictor	unscored	not read	7
LB	met	snv_other	several missense predictors (no REVEL)	unscored	not read	2
LB	not met	not_snv	REVEL	no key	no key	6
LB	not met	not_snv	no missense predictor (splice/other tools only)	no key	no key	5
LB	not met	not_snv	no specification row matched	no key	no key	1
LB	not met	not_snv	no tool named	no key	no key	2
LB	not met	snv_missense	PP3 not applicable	BP4	not read	3
LB	not met	snv_missense	PP3 not applicable	indeterminate	not read	2
LB	not met	snv_missense	REVEL	BP4	not read	98
LB	not met	snv_missense	REVEL	PP3	not read	6
LB	not met	snv_missense	REVEL	indeterminate	not read	60
LB	not met	snv_missense	REVEL	unscored	not read	2
LB	not met	snv_missense	no missense predictor (splice/other tools only)	BP4	not read	27
LB	not met	snv_missense	no missense predictor (splice/other tools only)	PP3	not read	6
LB	not met	snv_missense	no missense predictor (splice/other tools only)	indeterminate	not read	16
LB	not met	snv_missense	other single missense predictor	indeterminate	not read	1
LB	not met	snv_missense	several missense predictors (no REVEL)	PP3	not read	1
LB	not met	snv_missense	several missense predictors (no REVEL)	indeterminate	not read	4
LB	not met	snv_other	REVEL	unscored	not read	49
LB	not met	snv_other	no missense predictor (splice/other tools only)	unscored	not read	4
LB	not met	snv_other	no specification row matched	unscored	not read	1
LB	not met	snv_other	other single missense predictor	unscored	not read	1
LP	absent	not_snv	PP3 not applicable	no key	no key	1
LP	absent	not_snv	REVEL	no key	no key	351
LP	absent	not_snv	no missense predictor (splice/other tools only)	no key	no key	11
LP	absent	not_snv	no tool named	no key	no key	5
LP	absent	not_snv	other single missense predictor	no key	no key	5
LP	absent	not_snv	several missense predictors (no REVEL)	no key	no key	2
LP	absent	snv_missense	PP3 not applicable	BP4	not read	1
LP	absent	snv_missense	PP3 not applicable	PP3	not read	9
LP	absent	snv_missense	REVEL	BP4	not read	1
LP	absent	snv_missense	REVEL	PP3	not read	10
LP	absent	snv_missense	REVEL	indeterminate	not read	7
LP	absent	snv_missense	no missense predictor (splice/other tools only)	BP4	not read	3
LP	absent	snv_missense	no missense predictor (splice/other tools only)	PP3	not read	26
LP	absent	snv_missense	no missense predictor (splice/other tools only)	indeterminate	not read	13
LP	absent	snv_missense	other single missense predictor	PP3	not read	1
LP	absent	snv_other	REVEL	unscored	not read	244
LP	absent	snv_other	no missense predictor (splice/other tools only)	unscored	not read	43
LP	absent	snv_other	no specification row matched	unscored	not read	1
LP	absent	snv_other	other single missense predictor	unscored	not read	9
LP	met	not_snv	REVEL	no key	no key	20
LP	met	not_snv	no missense predictor (splice/other tools only)	no key	no key	3
LP	met	not_snv	no tool named	no key	no key	60
LP	met	not_snv	other single missense predictor	no key	no key	1
LP	met	snv_missense	REVEL	BP4	not read	39
LP	met	snv_missense	REVEL	PP3	not read	1051
LP	met	snv_missense	REVEL	indeterminate	not read	364
LP	met	snv_missense	REVEL	unscored	not read	1
LP	met	snv_missense	no missense predictor (splice/other tools only)	BP4	not read	1
LP	met	snv_missense	no specification row matched	PP3	not read	10
LP	met	snv_missense	no specification row matched	indeterminate	not read	2
LP	met	snv_missense	other single missense predictor	PP3	not read	56
LP	met	snv_missense	other single missense predictor	indeterminate	not read	9
LP	met	snv_missense	several missense predictors (no REVEL)	PP3	not read	17
LP	met	snv_missense	several missense predictors (no REVEL)	indeterminate	not read	2
LP	met	snv_other	REVEL	PP3	not read	1
LP	met	snv_other	REVEL	unscored	not read	71
LP	met	snv_other	no missense predictor (splice/other tools only)	unscored	not read	18
LP	met	snv_other	other single missense predictor	unscored	not read	3
LP	met	snv_other	several missense predictors (no REVEL)	unscored	not read	1
LP	not met	not_snv	REVEL	no key	no key	101
LP	not met	not_snv	no missense predictor (splice/other tools only)	no key	no key	9
LP	not met	not_snv	no tool named	no key	no key	21
LP	not met	not_snv	other single missense predictor	no key	no key	1
LP	not met	not_snv	several missense predictors (no REVEL)	no key	no key	3
LP	not met	snv_missense	PP3 not applicable	PP3	not read	1
LP	not met	snv_missense	REVEL	BP4	not read	42
LP	not met	snv_missense	REVEL	PP3	not read	61
LP	not met	snv_missense	REVEL	indeterminate	not read	95
LP	not met	snv_missense	REVEL	unscored	not read	1
LP	not met	snv_missense	no missense predictor (splice/other tools only)	BP4	not read	1
LP	not met	snv_missense	no missense predictor (splice/other tools only)	PP3	not read	10
LP	not met	snv_missense	no missense predictor (splice/other tools only)	indeterminate	not read	3
LP	not met	snv_missense	no specification row matched	PP3	not read	1
LP	not met	snv_missense	other single missense predictor	PP3	not read	10
LP	not met	snv_missense	other single missense predictor	indeterminate	not read	1
LP	not met	snv_missense	several missense predictors (no REVEL)	PP3	not read	2
LP	not met	snv_other	REVEL	unscored	not read	73
LP	not met	snv_other	no missense predictor (splice/other tools only)	unscored	not read	21
LP	not met	snv_other	other single missense predictor	unscored	not read	7
LP	not met	snv_other	several missense predictors (no REVEL)	unscored	not read	1
P	absent	not_snv	PP3 not applicable	no key	no key	1
P	absent	not_snv	REVEL	no key	no key	744
P	absent	not_snv	no missense predictor (splice/other tools only)	no key	no key	32
P	absent	not_snv	no specification row matched	no key	no key	3
P	absent	not_snv	other single missense predictor	no key	no key	24
P	absent	not_snv	several missense predictors (no REVEL)	no key	no key	1
P	absent	snv_missense	PP3 not applicable	PP3	not read	4
P	absent	snv_missense	PP3 not applicable	indeterminate	not read	3
P	absent	snv_missense	REVEL	BP4	not read	3
P	absent	snv_missense	REVEL	PP3	not read	34
P	absent	snv_missense	REVEL	indeterminate	not read	14
P	absent	snv_missense	no missense predictor (splice/other tools only)	BP4	not read	2
P	absent	snv_missense	no missense predictor (splice/other tools only)	PP3	not read	16
P	absent	snv_missense	no missense predictor (splice/other tools only)	indeterminate	not read	13
P	absent	snv_missense	other single missense predictor	indeterminate	not read	2
P	absent	snv_other	REVEL	unscored	not read	846
P	absent	snv_other	no missense predictor (splice/other tools only)	unscored	not read	65
P	absent	snv_other	no specification row matched	unscored	not read	3
P	absent	snv_other	other single missense predictor	unscored	not read	21
P	absent	snv_other	several missense predictors (no REVEL)	unscored	not read	1
P	met	not_snv	REVEL	no key	no key	14
P	met	not_snv	no missense predictor (splice/other tools only)	no key	no key	1
P	met	not_snv	no tool named	no key	no key	19
P	met	not_snv	other single missense predictor	no key	no key	1
P	met	not_snv	several missense predictors (no REVEL)	no key	no key	1
P	met	snv_missense	REVEL	BP4	not read	27
P	met	snv_missense	REVEL	PP3	not read	781
P	met	snv_missense	REVEL	indeterminate	not read	296
P	met	snv_missense	REVEL	unscored	not read	3
P	met	snv_missense	no missense predictor (splice/other tools only)	BP4	not read	1
P	met	snv_missense	no missense predictor (splice/other tools only)	PP3	not read	1
P	met	snv_missense	no specification row matched	PP3	not read	5
P	met	snv_missense	other single missense predictor	BP4	not read	1
P	met	snv_missense	other single missense predictor	PP3	not read	15
P	met	snv_missense	other single missense predictor	indeterminate	not read	1
P	met	snv_missense	several missense predictors (no REVEL)	PP3	not read	32
P	met	snv_missense	several missense predictors (no REVEL)	indeterminate	not read	3
P	met	snv_other	REVEL	unscored	not read	42
P	met	snv_other	no missense predictor (splice/other tools only)	unscored	not read	2
P	met	snv_other	other single missense predictor	unscored	not read	2
P	not met	not_snv	REVEL	no key	no key	145
P	not met	not_snv	no missense predictor (splice/other tools only)	no key	no key	72
P	not met	not_snv	no tool named	no key	no key	3
P	not met	snv_missense	PP3 not applicable	PP3	not read	12
P	not met	snv_missense	PP3 not applicable	indeterminate	not read	2
P	not met	snv_missense	REVEL	BP4	not read	20
P	not met	snv_missense	REVEL	PP3	not read	55
P	not met	snv_missense	REVEL	indeterminate	not read	61
P	not met	snv_missense	no missense predictor (splice/other tools only)	BP4	not read	1
P	not met	snv_missense	no missense predictor (splice/other tools only)	PP3	not read	5
P	not met	snv_missense	no missense predictor (splice/other tools only)	indeterminate	not read	4
P	not met	snv_missense	other single missense predictor	BP4	not read	2
P	not met	snv_missense	other single missense predictor	PP3	not read	2
P	not met	snv_missense	other single missense predictor	indeterminate	not read	3
P	not met	snv_missense	several missense predictors (no REVEL)	BP4	not read	1
P	not met	snv_missense	several missense predictors (no REVEL)	PP3	not read	7
P	not met	snv_other	REVEL	unscored	not read	136
P	not met	snv_other	no missense predictor (splice/other tools only)	unscored	not read	57
P	not met	snv_other	other single missense predictor	unscored	not read	11
P	not met	snv_other	several missense predictors (no REVEL)	unscored	not read	3
VUS	absent	not_snv	PP3 not applicable	no key	no key	4
VUS	absent	not_snv	REVEL	no key	no key	112
VUS	absent	not_snv	no missense predictor (splice/other tools only)	no key	no key	11
VUS	absent	not_snv	no specification row matched	no key	no key	1
VUS	absent	not_snv	no tool named	no key	no key	7
VUS	absent	not_snv	other single missense predictor	no key	no key	10
VUS	absent	snv_missense	PP3 not applicable	BP4	BP4	8
VUS	absent	snv_missense	PP3 not applicable	BP4	PP3	2
VUS	absent	snv_missense	PP3 not applicable	BP4	indeterminate	2
VUS	absent	snv_missense	PP3 not applicable	PP3	PP3	5
VUS	absent	snv_missense	PP3 not applicable	indeterminate	BP4	1
VUS	absent	snv_missense	PP3 not applicable	indeterminate	PP3	3
VUS	absent	snv_missense	PP3 not applicable	indeterminate	indeterminate	2
VUS	absent	snv_missense	REVEL	BP4	BP4	10
VUS	absent	snv_missense	REVEL	BP4	PP3	2
VUS	absent	snv_missense	REVEL	BP4	indeterminate	8
VUS	absent	snv_missense	REVEL	PP3	BP4	4
VUS	absent	snv_missense	REVEL	PP3	PP3	10
VUS	absent	snv_missense	REVEL	PP3	indeterminate	2
VUS	absent	snv_missense	REVEL	indeterminate	BP4	6
VUS	absent	snv_missense	REVEL	indeterminate	PP3	8
VUS	absent	snv_missense	REVEL	indeterminate	indeterminate	2
VUS	absent	snv_missense	REVEL	unscored	BP4	1
VUS	absent	snv_missense	no missense predictor (splice/other tools only)	BP4	BP4	46
VUS	absent	snv_missense	no missense predictor (splice/other tools only)	BP4	PP3	4
VUS	absent	snv_missense	no missense predictor (splice/other tools only)	BP4	indeterminate	10
VUS	absent	snv_missense	no missense predictor (splice/other tools only)	PP3	BP4	2
VUS	absent	snv_missense	no missense predictor (splice/other tools only)	PP3	PP3	24
VUS	absent	snv_missense	no missense predictor (splice/other tools only)	PP3	indeterminate	5
VUS	absent	snv_missense	no missense predictor (splice/other tools only)	indeterminate	BP4	22
VUS	absent	snv_missense	no missense predictor (splice/other tools only)	indeterminate	PP3	20
VUS	absent	snv_missense	no missense predictor (splice/other tools only)	indeterminate	indeterminate	15
VUS	absent	snv_missense	no specification row matched	PP3	PP3	1
VUS	absent	snv_missense	other single missense predictor	PP3	PP3	1
VUS	absent	snv_other	PP3 not applicable	unscored	PP3	2
VUS	absent	snv_other	REVEL	unscored	BP4	99
VUS	absent	snv_other	REVEL	unscored	PP3	25
VUS	absent	snv_other	REVEL	unscored	indeterminate	1
VUS	absent	snv_other	no missense predictor (splice/other tools only)	unscored	BP4	10
VUS	absent	snv_other	no missense predictor (splice/other tools only)	unscored	PP3	10
VUS	absent	snv_other	no missense predictor (splice/other tools only)	unscored	indeterminate	3
VUS	absent	snv_other	no specification row matched	unscored	BP4	6
VUS	absent	snv_other	other single missense predictor	unscored	BP4	1
VUS	absent	snv_other	other single missense predictor	unscored	PP3	6
VUS	met	not_snv	REVEL	no key	no key	48
VUS	met	not_snv	no missense predictor (splice/other tools only)	no key	no key	1
VUS	met	not_snv	no tool named	no key	no key	120
VUS	met	not_snv	other single missense predictor	no key	no key	1
VUS	met	snv_missense	REVEL	BP4	not read	428
VUS	met	snv_missense	REVEL	PP3	not read	769
VUS	met	snv_missense	REVEL	indeterminate	not read	586
VUS	met	snv_missense	REVEL	unscored	not read	30
VUS	met	snv_missense	no missense predictor (splice/other tools only)	indeterminate	not read	1
VUS	met	snv_missense	no specification row matched	PP3	not read	3
VUS	met	snv_missense	no specification row matched	indeterminate	not read	1
VUS	met	snv_missense	other single missense predictor	BP4	not read	5
VUS	met	snv_missense	other single missense predictor	PP3	not read	12
VUS	met	snv_missense	other single missense predictor	indeterminate	not read	13
VUS	met	snv_missense	several missense predictors (no REVEL)	BP4	not read	4
VUS	met	snv_missense	several missense predictors (no REVEL)	PP3	not read	11
VUS	met	snv_missense	several missense predictors (no REVEL)	indeterminate	not read	11
VUS	met	snv_other	PP3 not applicable	unscored	not read	1
VUS	met	snv_other	REVEL	BP4	not read	1
VUS	met	snv_other	REVEL	PP3	not read	1
VUS	met	snv_other	REVEL	indeterminate	not read	1
VUS	met	snv_other	REVEL	unscored	not read	225
VUS	met	snv_other	other single missense predictor	unscored	not read	2
VUS	not met	not_snv	REVEL	no key	no key	89
VUS	not met	not_snv	no missense predictor (splice/other tools only)	no key	no key	7
VUS	not met	not_snv	no specification row matched	no key	no key	1
VUS	not met	not_snv	no tool named	no key	no key	53
VUS	not met	not_snv	other single missense predictor	no key	no key	1
VUS	not met	not_snv	several missense predictors (no REVEL)	no key	no key	2
VUS	not met	snv_missense	PP3 not applicable	BP4	BP4	1
VUS	not met	snv_missense	PP3 not applicable	indeterminate	PP3	2
VUS	not met	snv_missense	REVEL	BP4	BP4	164
VUS	not met	snv_missense	REVEL	BP4	PP3	51
VUS	not met	snv_missense	REVEL	BP4	indeterminate	77
VUS	not met	snv_missense	REVEL	PP3	BP4	27
VUS	not met	snv_missense	REVEL	PP3	PP3	108
VUS	not met	snv_missense	REVEL	PP3	indeterminate	80
VUS	not met	snv_missense	REVEL	indeterminate	BP4	93
VUS	not met	snv_missense	REVEL	indeterminate	PP3	186
VUS	not met	snv_missense	REVEL	indeterminate	indeterminate	147
VUS	not met	snv_missense	REVEL	unscored	BP4	2
VUS	not met	snv_missense	REVEL	unscored	PP3	2
VUS	not met	snv_missense	REVEL	unscored	indeterminate	4
VUS	not met	snv_missense	no missense predictor (splice/other tools only)	BP4	BP4	14
VUS	not met	snv_missense	no missense predictor (splice/other tools only)	BP4	indeterminate	2
VUS	not met	snv_missense	no missense predictor (splice/other tools only)	PP3	PP3	14
VUS	not met	snv_missense	no missense predictor (splice/other tools only)	PP3	indeterminate	2
VUS	not met	snv_missense	no missense predictor (splice/other tools only)	indeterminate	BP4	3
VUS	not met	snv_missense	no missense predictor (splice/other tools only)	indeterminate	PP3	2
VUS	not met	snv_missense	no missense predictor (splice/other tools only)	indeterminate	indeterminate	1
VUS	not met	snv_missense	other single missense predictor	BP4	BP4	1
VUS	not met	snv_missense	other single missense predictor	PP3	PP3	3
VUS	not met	snv_missense	other single missense predictor	PP3	indeterminate	1
VUS	not met	snv_missense	other single missense predictor	indeterminate	BP4	1
VUS	not met	snv_missense	other single missense predictor	indeterminate	PP3	1
VUS	not met	snv_missense	other single missense predictor	indeterminate	indeterminate	1
VUS	not met	snv_missense	several missense predictors (no REVEL)	BP4	BP4	1
VUS	not met	snv_missense	several missense predictors (no REVEL)	PP3	indeterminate	1
VUS	not met	snv_missense	several missense predictors (no REVEL)	indeterminate	BP4	1
VUS	not met	snv_missense	several missense predictors (no REVEL)	indeterminate	indeterminate	1
VUS	not met	snv_other	REVEL	PP3	PP3	1
VUS	not met	snv_other	REVEL	indeterminate	PP3	1
VUS	not met	snv_other	REVEL	unscored	BP4	100
VUS	not met	snv_other	REVEL	unscored	PP3	30
VUS	not met	snv_other	REVEL	unscored	indeterminate	7
VUS	not met	snv_other	no missense predictor (splice/other tools only)	unscored	BP4	10
VUS	not met	snv_other	no missense predictor (splice/other tools only)	unscored	PP3	6
VUS	not met	snv_other	no missense predictor (splice/other tools only)	unscored	indeterminate	1
VUS	not met	snv_other	other single missense predictor	unscored	PP3	4
VUS	not met	snv_other	several missense predictors (no REVEL)	unscored	BP4	1
VUS	not met	snv_other	several missense predictors (no REVEL)	unscored	PP3	1
