## Additional_file_3_Recompute_tables_and_scripts for "Unscored variants leave many comparisons of variant effect predictors undecided: evidence from ClinVar, published benchmarks and genomic language models": fig1_species_meta.csv

species	gerp_build	n	consequence_file_present	esm_file_present	esm_file_rows
goat	goat	99	true	true	9
chicken	chicken	308	true	false	0
pig	pig	396	true	false	0
sheep	sheep	616	true	true	5
horse	horse	781	true	true	18
cat	cat	1365	true	true	21
cattle	cattle_ensvar	2068	true	true	15
dog	dog_cf3	2497	true	false	0
human	human	3000	true	true	912
