## Additional_file_3_Recompute_tables_and_scripts for "Unscored variants leave many comparisons of variant effect predictors undecided: evidence from ClinVar, published benchmarks and genomic language models": glm_census_suite_datasets.csv

dataset	species	printed_metric	licence	revision	n	n_pos	n_neg	models	models_with_unscored	complete_n	complete_pos	chromosomes
clinvar_vs_benign	human	AUPRC	mit	c64a938c4e10072245c0572fb5167d82adc78ccf	50164	22254	27910	19	6	43100	18536	24
cosmic	human	AUPRC	mit	424a58fdba15fe4a5bf8db0b9e7c76d6c5f9fc28	18903	183	18720	17	8	14888	170	24
omim_traitgym	human	AUPRC	mit	9317562efb8c61f31bb5fc62a19f731b2f8b4384	3380	338	3042	21	7	2815	286	19
ukb_finemapped_coding	human	AUPRC	mit	14799c5214aa05d457e90e417f302c7a3fa6853f	2221	224	1997	18	2	2111	222	22
ukb_finemapped_nc_traitgym	human	AUPRC	mit	947e2320f66b83489063aa41252ff76498aeefbb	11400	1140	10260	21	7	11143	1113	22
gnomad_balanced	human	OR30	mit	946b7faf6995c736a33d9b4ba2777952d2e4d0a0	11992284	5996146	5996138	12	8	11094936	5544143	24
mmrdb	mouse	AUPRC	mit	92f2ebaed567ccb0fdeaa5d9662f9ab98458b89c	504392	433	503959	3	2	483029	426	21
wmgp_balanced	mouse	OR30	mit	0834140e4ead0b831707b971a9ec7482da5109b6	50077933	25039189	25038744	3	3	40311275	20709646	21
flybase_lethal	fly	AUPRC	mit	a5708d2c9a00422a8c65ea82b9518fbfde4ae77e	42078	2929	39149	3	2	42076	2929	7
dest	fly	OR30	mit	00e62a63010b06c3b3b10a675719233d8d656873	1093340	377265	716075	3	2	1092735	377052	7
celegans_lethal	worm	AUPRC	mit	0e074b97ae76b75c881f4bed647afd6d615318a1	22255	72	22183	3	2	21186	72	6
caendr	worm	OR30	mit	b9eb71f197cb0d15fba9650397b193a3feb64569	650238	442453	207785	3	2	626235	429568	6
galbase	chicken	OR30	mit	e454ceae05b7fdd50ff1275cce654e0e40ae835e	9489601	7037710	2451891	3	2	9470436	7022554	32
1001gp	arabidopsis	OR30	mit	341391427e283fa877a15b0964cb0963f42ce8f1	4397119	3533596	863523	3	2	3782005	3013655	5
