## Additional_file_3_Recompute_tables_and_scripts for "Unscored variants leave many comparisons of variant effect predictors undecided: evidence from ClinVar, published benchmarks and genomic language models": glm_census_suite_files.csv

dataset	model	n	n_pos	n_neg	scored_pos	scored_neg	unscored	a_cov	metric	metric_cc	sign	sign_documented	rho_stored_vs_gpnstar	opposite_to_gpnstar_file
clinvar_vs_benign	AlphaMissense	50164	22254	27910	21121	26662	2381	0.9552291895743467	AUPRC	0.9478908690002192	1.0	True	-0.8696917040245844	True
clinvar_vs_benign	CADD	50164	22254	27910	22254	27910	0	0.9087333725277332	AUPRC	0.8754396237731322	-1.0	True	0.8564732443606069	False
clinvar_vs_benign	ESM-1b	50164	22254	27910	21275	26995	1894	0.9142039194706597	AUPRC	0.9036474574268534	-1.0	True	0.7749279503199671	False
clinvar_vs_benign	Evo2_40B	50164	22254	27910	22254	27910	0	0.8651065527710637	AUPRC	0.7906282612916298	-1.0	True	0.7493383809110973	False
clinvar_vs_benign	Evo2_7B	50164	22254	27910	22254	27910	0	0.8563204600402435	AUPRC	0.7808326700295889	-1.0	True	0.7629003852557501	False
clinvar_vs_benign	GPN-MSA	50164	22254	27910	22254	27910	0	0.8802927855803249	AUPRC	0.8565737212402705	-1.0	True	0.8843227746606273	False
clinvar_vs_benign	GPN-Star-M447	50164	22254	27910	22254	27910	0	0.907001648695751	AUPRC	0.8703197208712145	-1.0	True	0.9242870558901282	False
clinvar_vs_benign	GPN-Star-P243	50164	22254	27910	22254	27910	0	0.8571396469870014	AUPRC	0.8177291984527696	-1.0	True	0.8518145370334547	False
clinvar_vs_benign	GPN-Star-P36	50164	22254	27910	22254	27910	0	0.8447796155438962	AUPRC	0.8044389848939976	-1.0	True	0.8390210382321748	False
clinvar_vs_benign	GPN-Star-V100	50164	22254	27910	22254	27910	0	0.9252023323952373	AUPRC	0.9070603610943774	-1.0	True	1.0	False
clinvar_vs_benign	GPN-Star-V100_AF_adjusted	50164	22254	27910	22254	27910	0	0.9627544927128266	AUPRC	0.9464994991507913	1.0	True	-0.8462513126611839	True
clinvar_vs_benign	NT_2.5B_MS	50164	22254	27910	22254	27910	0	0.602507143913548	AUPRC	0.5659967115313631	-1.0	True	0.24328505594201616	False
clinvar_vs_benign	PhastCons-M470	50164	22254	27910	22247	27860	57	0.7448060565914806	AUPRC	0.599539891456506	-1.0	True	0.6854777006286105	False
clinvar_vs_benign	PhastCons-P43	50164	22254	27910	22254	27908	2	0.7122181174213121	AUPRC	0.6018630615073145	-1.0	True	0.5602093055033375	False
clinvar_vs_benign	PhastCons-V100	50164	22254	27910	22254	27910	0	0.7739436349302475	AUPRC	0.6354027232640054	-1.0	True	0.728990022815552	False
clinvar_vs_benign	PhyloP-M447	50164	22254	27910	22254	27910	0	0.8249610865491369	AUPRC	0.723900011804439	-1.0	True	0.7375382903906885	False
clinvar_vs_benign	PhyloP-P243	50164	22254	27910	22174	27803	187	0.7211960765745385	AUPRC	0.5911640497267033	-1.0	True	0.5362348997941818	False
clinvar_vs_benign	PhyloP-V100	50164	22254	27910	22254	27910	0	0.8513753911269121	AUPRC	0.800950884252157	-1.0	True	0.7956272737654567	False
clinvar_vs_benign	Roulette	50164	22254	27910	19745	26205	4214	0.5819151180025771	AUPRC	0.48697039737730746	-1.0	False	0.17889210211335407	False
cosmic	CADD	18903	183	18720	183	18720	0	0.7569534935313624	AUPRC	0.20837466357081608	-1.0	True	0.5737172252288244	False
cosmic	ESM-1b	18903	183	18720	183	15418	3302	0.7910348205596043	AUPRC	0.22752090151721924	-1.0	True	0.5946620278353422	False
cosmic	Evo2_40B	18903	183	18720	183	18720	0	0.7737612967633459	AUPRC	0.06489232005602043	-1.0	True	0.8081045398467128	False
cosmic	Evo2_7B	18903	183	18720	183	18720	0	0.800373639717902	AUPRC	0.07287483503269716	-1.0	True	0.8045541742202179	False
cosmic	GPN-MSA	18903	183	18720	183	18720	0	0.7820270538508244	AUPRC	0.37877353264755714	-1.0	True	0.9660827771388536	False
cosmic	GPN-Star-M447	18903	183	18720	183	18720	0	0.7656750618840783	AUPRC	0.4134118039924883	-1.0	True	0.8990533651434643	False
cosmic	GPN-Star-P243	18903	183	18720	183	18720	0	0.7587871012563635	AUPRC	0.29525728189842254	-1.0	True	0.8632513250829921	False
cosmic	GPN-Star-P36	18903	183	18720	183	18720	0	0.7536172995189389	AUPRC	0.23812789276861338	-1.0	True	0.8587245560900182	False
cosmic	GPN-Star-V100	18903	183	18720	183	18720	0	0.7823925201998972	AUPRC	0.4931967574497169	-1.0	True	1.0	False
cosmic	NT_2.5B_MS	18903	183	18720	183	18720	0	0.5669490857503152	AUPRC	0.01499059768939267	-1.0	True	0.24964037513181953	False
cosmic	PhastCons-M470	18903	183	18720	183	18644	76	0.6771990695962193	AUPRC	0.025460695924167318	-1.0	True	0.3158751514845515	False
cosmic	PhastCons-P43	18903	183	18720	183	18694	26	0.6905095349257323	AUPRC	0.04690919795675296	-1.0	True	0.32703136881334915	False
cosmic	PhastCons-V100	18903	183	18720	183	18717	3	0.6894807356393519	AUPRC	0.03045996420679558	-1.0	True	0.3479577332852572	False
cosmic	PhyloP-M447	18903	183	18720	183	18697	23	0.7224599311832558	AUPRC	0.1314835433441505	-1.0	True	0.3447174099785542	False
cosmic	PhyloP-P243	18903	183	18720	182	18393	328	0.6441772222232179	AUPRC	0.03005460419141773	-1.0	True	0.4018879069666272	False
cosmic	PhyloP-V100	18903	183	18720	183	18717	3	0.7026859075251131	AUPRC	0.14879088060819012	-1.0	True	0.3843526356495347	False
cosmic	Roulette	18903	183	18720	170	18296	437	0.49215836312662364	AUPRC	0.011672963521929572	-1.0	False	-0.11825476547311323	False
omim_traitgym	AlphaGenome	3380	338	3042	338	3042	0	0.7782280810273527	AUPRC	0.4154557066080699	-1.0	True	0.20269739317210367	False
omim_traitgym	Borzoi	3380	338	3042	338	3042	0	0.7669140903096296	AUPRC	0.36341185711776836	-1.0	True	0.19376242479547554	False
omim_traitgym	CADD	3380	338	3042	338	3042	0	0.8933141152076063	AUPRC	0.6940384577476674	-1.0	True	0.4386282902386224	False
omim_traitgym	Enformer	3380	338	3042	338	3042	0	0.7607226637722769	AUPRC	0.34943167656894236	-1.0	True	0.19771112116368156	False
omim_traitgym	Evo2_40B	3380	338	3042	338	3042	0	0.8495413325863941	AUPRC	0.5646965540165149	-1.0	True	0.5828777822766347	False
omim_traitgym	Evo2_7B	3380	338	3042	338	3042	0	0.7099638590307684	AUPRC	0.40702097300558626	-1.0	True	0.4079455717297557	False
omim_traitgym	GPN-MSA	3380	338	3042	338	3042	0	0.9046626324163876	AUPRC	0.6979053954419696	-1.0	True	0.9310292648881324	False
omim_traitgym	GPN-Promoter	3380	338	3042	338	3042	0	0.7161042252644437	AUPRC	0.3983056781214033	-1.0	True	0.4297483718979366	False
omim_traitgym	GPN-Star-M447	3380	338	3042	338	3042	0	0.9212436150305973	AUPRC	0.7599932904844554	-1.0	True	0.8215356877802349	False
omim_traitgym	GPN-Star-P243	3380	338	3042	338	3042	0	0.9101455364541391	AUPRC	0.6719663506582775	-1.0	True	0.8033581121026462	False
omim_traitgym	GPN-Star-P36	3380	338	3042	338	3042	0	0.898054456543305	AUPRC	0.6003668821680866	-1.0	True	0.7958954709134538	False
omim_traitgym	GPN-Star-V100	3380	338	3042	338	3042	0	0.9117288921567483	AUPRC	0.7387738606302264	-1.0	True	1.0	False
omim_traitgym	NT_2.5B_MS	3380	338	3042	338	3042	0	0.5342969628358796	AUPRC	0.10635478060384364	-1.0	True	0.2890628289270636	False
omim_traitgym	PhastCons-M470	3380	338	3042	338	3000	42	0.8356020710059172	AUPRC	0.4575081068151843	-1.0	True	0.3723843981755938	False
omim_traitgym	PhastCons-P43	3380	338	3042	338	3040	2	0.8593214730613516	AUPRC	0.5071481305650971	-1.0	True	0.3779711431768849	False
omim_traitgym	PhastCons-V100	3380	338	3042	338	3033	9	0.8458295046402784	AUPRC	0.5761614536387762	-1.0	True	0.40996447752420767	False
omim_traitgym	PhyloP-M447	3380	338	3042	338	3041	1	0.8485116621167516	AUPRC	0.6608611734103117	-1.0	True	0.38053332698145115	False
omim_traitgym	PhyloP-P243	3380	338	3042	338	3014	28	0.8079789385235764	AUPRC	0.338481961344454	-1.0	True	0.412521825924343	False
omim_traitgym	PhyloP-V100	3380	338	3042	338	3033	9	0.8577735637767594	AUPRC	0.6462159452279091	-1.0	True	0.4685033837017169	False
omim_traitgym	Roulette	3380	338	3042	286	2590	504	0.5321104571104571	AUPRC	0.11426805850799537	-1.0	False	-0.12331123213093997	False
omim_traitgym	SpeciesLM_Metazoa	3380	338	3042	338	3042	0	0.6196231068784551	AUPRC	0.17757427862427072	-1.0	True	0.3574235887542818	False
ukb_finemapped_coding	AlphaMissense	2221	224	1997	222	1894	105	0.64230333818507	AUPRC	0.2060804537252656	1.0	True	-0.4427017322699833	True
ukb_finemapped_coding	CADD	2221	224	1997	224	1997	0	0.7303075148436942	AUPRC	0.2592193139703783	-1.0	True	0.7833052933367417	False
ukb_finemapped_coding	ESM-1b	2221	224	1997	224	1997	0	0.630008629014951	AUPRC	0.20354942363786482	-1.0	True	0.36195422016068884	False
ukb_finemapped_coding	Evo2_40B	2221	224	1997	224	1997	0	0.6496038700908505	AUPRC	0.17037118928188755	-1.0	True	0.4822571076634431	False
ukb_finemapped_coding	Evo2_7B	2221	224	1997	224	1997	0	0.6510412940839831	AUPRC	0.17167462170447684	-1.0	True	0.5317581808812876	False
ukb_finemapped_coding	GPN-MSA	2221	224	1997	224	1997	0	0.6758273571070892	AUPRC	0.20885797845128617	1.0	True	-0.7323293526074239	True
ukb_finemapped_coding	GPN-Star-M447	2221	224	1997	224	1997	0	0.7869706345232134	AUPRC	0.3105509901135455	-1.0	True	0.8316548608039517	False
ukb_finemapped_coding	GPN-Star-P243	2221	224	1997	224	1997	0	0.7532459403390801	AUPRC	0.27481688655010544	-1.0	True	0.7308893358328984	False
ukb_finemapped_coding	GPN-Star-P36	2221	224	1997	224	1997	0	0.7403940732527362	AUPRC	0.2575058135967913	-1.0	True	0.7239024989942903	False
ukb_finemapped_coding	GPN-Star-V100	2221	224	1997	224	1997	0	0.7292858931254024	AUPRC	0.25144055247457564	-1.0	True	1.0	False
ukb_finemapped_coding	NT_2.5B_MS	2221	224	1997	224	1997	0	0.4722675531153874	AUPRC	0.09632809417303968	-1.0	True	0.05498228638041294	False
ukb_finemapped_coding	PhastCons-M470	2221	224	1997	224	1997	0	0.7123140067243723	AUPRC	0.1791196356283228	-1.0	True	0.70927155018606	False
ukb_finemapped_coding	PhastCons-P43	2221	224	1997	224	1997	0	0.6571464339366192	AUPRC	0.16068970740210337	-1.0	True	0.6180382571528991	False
ukb_finemapped_coding	PhastCons-V100	2221	224	1997	224	1997	0	0.6932374007439731	AUPRC	0.17477510828280504	-1.0	True	0.7534428148861165	False
ukb_finemapped_coding	PhyloP-M447	2221	224	1997	224	1997	0	0.7323071661063023	AUPRC	0.22708929668601235	-1.0	True	0.7408400909934082	False
ukb_finemapped_coding	PhyloP-P243	2221	224	1997	224	1997	0	0.6912623399384792	AUPRC	0.1783434960028668	-1.0	True	0.572849246327578	False
ukb_finemapped_coding	PhyloP-V100	2221	224	1997	224	1997	0	0.6912925191358467	AUPRC	0.18020138568690153	-1.0	True	0.7613381875144055	False
ukb_finemapped_coding	Roulette	2221	224	1997	224	1992	5	0.4422746790734366	AUPRC	0.09155069893627449	-1.0	False	0.08958487888717952	False
ukb_finemapped_nc_traitgym	AlphaGenome	11400	1140	10260	1140	10260	0	0.6613405406791834	AUPRC	0.23973147058679564	-1.0	True	0.11108579302473881	False
ukb_finemapped_nc_traitgym	Borzoi	11400	1140	10260	1140	10260	0	0.64508831777299	AUPRC	0.21837389749081015	-1.0	True	0.09292881497171541	False
ukb_finemapped_nc_traitgym	CADD	11400	1140	10260	1140	10260	0	0.6152645685852057	AUPRC	0.23996857837409094	-1.0	True	0.3828444520242488	False
ukb_finemapped_nc_traitgym	Enformer	11400	1140	10260	1140	10260	0	0.6471347166649567	AUPRC	0.2273100345794716	-1.0	True	0.1026530513463929	False
ukb_finemapped_nc_traitgym	Evo2_40B	11400	1140	10260	1140	10260	0	0.516132271468144	AUPRC	0.1270484428305718	-1.0	True	-0.05945166691328033	False
ukb_finemapped_nc_traitgym	Evo2_7B	11400	1140	10260	1140	10260	0	0.5058910006497725	AUPRC	0.1070588230692027	-1.0	True	-0.09375826954675083	False
ukb_finemapped_nc_traitgym	GPN-MSA	11400	1140	10260	1140	10260	0	0.5796659655962518	AUPRC	0.19648747431776575	-1.0	True	0.24607457806525945	False
ukb_finemapped_nc_traitgym	GPN-Promoter	11400	1140	10260	1140	10260	0	0.5095816661536883	AUPRC	0.10479495426827284	-1.0	True	-0.09456444292708797	False
ukb_finemapped_nc_traitgym	GPN-Star-M447	11400	1140	10260	1140	10260	0	0.64323945829486	AUPRC	0.25990036456497734	-1.0	True	0.5090874102774083	False
ukb_finemapped_nc_traitgym	GPN-Star-P243	11400	1140	10260	1140	10260	0	0.6306519527375944	AUPRC	0.23801982134477165	-1.0	True	0.46269072310248777	False
ukb_finemapped_nc_traitgym	GPN-Star-P36	11400	1140	10260	1140	10260	0	0.6255797937827023	AUPRC	0.2253767327377002	-1.0	True	0.4564515618229139	False
ukb_finemapped_nc_traitgym	GPN-Star-V100	11400	1140	10260	1140	10260	0	0.6139176156766184	AUPRC	0.22714967722000176	-1.0	True	1.0	False
ukb_finemapped_nc_traitgym	NT_2.5B_MS	11400	1140	10260	1140	10260	0	0.4837563267330119	AUPRC	0.09336951692421792	-1.0	True	-0.14279317647916948	False
ukb_finemapped_nc_traitgym	PhastCons-M470	11400	1140	10260	1121	10106	173	0.5887886794271534	AUPRC	0.18198321347199345	-1.0	True	0.24289517007116906	False
ukb_finemapped_nc_traitgym	PhastCons-P43	11400	1140	10260	1139	10243	18	0.6167445816440993	AUPRC	0.22752789227818712	-1.0	True	0.3004471175182136	False
ukb_finemapped_nc_traitgym	PhastCons-V100	11400	1140	10260	1136	10208	56	0.5763330472647799	AUPRC	0.18270391458450652	-1.0	True	0.30597610335222486	False
ukb_finemapped_nc_traitgym	PhyloP-M447	11400	1140	10260	1139	10253	8	0.6001955615123503	AUPRC	0.21651868325013868	-1.0	True	0.2826457409136756	False
ukb_finemapped_nc_traitgym	PhyloP-P243	11400	1140	10260	1133	10229	38	0.5804409559481518	AUPRC	0.16449614534171852	-1.0	True	0.23191487981243203	False
ukb_finemapped_nc_traitgym	PhyloP-V100	11400	1140	10260	1136	10208	56	0.5833248104910813	AUPRC	0.17279328424147705	-1.0	True	0.3761337111129612	False
ukb_finemapped_nc_traitgym	Roulette	11400	1140	10260	1139	10254	7	0.5022320247453059	AUPRC	0.10018234139857721	-1.0	False	-0.09201315746980183	False
ukb_finemapped_nc_traitgym	SpeciesLM_Metazoa	11400	1140	10260	1140	10260	0	0.4954233781334428	AUPRC	0.0964233474884454	-1.0	True	-0.11830746819847603	False
gnomad_balanced	CADD	11992284	5996146	5996138	5996146	5996138	0	0.5679137358686855	log odds ratio at 30 admitted	1.434763854839467	1.0	True	-0.32022185511797635	True
gnomad_balanced	GPN-MSA	11992284	5996146	5996138	5996145	5996136	3	0.6639069361752971	log odds ratio at 30 admitted	3.821638878852628	1.0	True	-0.9001687765216961	True
gnomad_balanced	GPN-Star-M447	11992284	5996146	5996138	5996146	5996138	0	0.6790738780599739	log odds ratio at 30 admitted	3.9964369408512397	-1.0	True	0.5254888068037432	False
gnomad_balanced	GPN-Star-P243	11992284	5996146	5996138	5996146	5996138	0	0.6703717462237191	log odds ratio at 30 admitted	3.6674517555479333	-1.0	True	0.49989776654192547	False
gnomad_balanced	GPN-Star-V100	11992284	5996146	5996138	5996146	5996138	0	0.633198368274261	log odds ratio at 30 admitted	4.068061784864973	-1.0	True	1.0	False
gnomad_balanced	PhastCons-M470	11992284	5996146	5996138	5895653	5878461	218170	0.5377611155657702	log odds ratio at 30 admitted	0.6626312906838763	1.0	True	-0.09193572645803229	True
gnomad_balanced	PhastCons-P43	11992284	5996146	5996138	5947997	5956868	87419	0.5819398345718795	log odds ratio at 30 admitted	1.4089771520945114	1.0	True	-0.17902794429367214	True
gnomad_balanced	PhastCons-V100	11992284	5996146	5996138	5912771	5905043	174470	0.544500603490646	log odds ratio at 30 admitted	0.6610645752117499	1.0	True	-0.10876759907332367	True
gnomad_balanced	PhyloP-M447	11992284	5996146	5996138	5972484	5978789	41011	0.6046331454230104	log odds ratio at 30 admitted	1.670405950967762	1.0	True	-0.22025107991413612	True
gnomad_balanced	PhyloP-P243	11992284	5996146	5996138	5911208	5916710	164366	0.6283114186225967	log odds ratio at 30 admitted	0.8896072288497585	1.0	True	-0.247432053575725	True
gnomad_balanced	PhyloP-V100	11992284	5996146	5996138	5912771	5905043	174470	0.6222879918300445	log odds ratio at 30 admitted	2.644926843931973	1.0	True	-0.352885845973478	True
gnomad_balanced	Roulette	11992284	5996146	5996138	5738286	5776375	477623	0.577803505583483	log odds ratio at 30 admitted	0.10416301574586835	1.0	False	-0.023919356226079838	True
mmrdb	GPN-Star	504392	433	503959	433	503959	0	0.8552384757902631	AUPRC	0.2962125057347068	-1.0	True	1.0	False
mmrdb	PhastCons	504392	433	503959	426	482603	21363	0.7426670109070783	AUPRC	0.0031104045984643295	1.0	True	-0.10033774585800588	True
mmrdb	PhyloP	504392	433	503959	426	482603	21363	0.7699227338552818	AUPRC	0.03812531730479742	1.0	True	-0.24575293275499693	True
wmgp_balanced	GPN-Star	50077933	25039189	25038744	25039189	25038733	11	0.6398794438165578	log odds ratio at 30 admitted	3.6547030424769815	-1.0	True	1.0	False
wmgp_balanced	PhastCons	50077933	25039189	25038744	20709646	19601636	9766651	0.5304533790008374	log odds ratio at 30 admitted	0.5984237822492204	1.0	True	-0.22119123613485803	True
wmgp_balanced	PhyloP	50077933	25039189	25038744	20709646	19601636	9766651	0.6059972421266776	log odds ratio at 30 admitted	1.3775258940960917	1.0	True	-0.4784140863477857	True
flybase_lethal	GPN-Star	42078	2929	39149	2929	39149	0	0.9840745437189173	AUPRC	0.9287431128963544	-1.0	True	1.0	False
flybase_lethal	PhastCons	42078	2929	39149	2929	39147	2	0.892218314693652	AUPRC	0.3157938940487661	1.0	True	-0.1948323873110889	True
flybase_lethal	PhyloP	42078	2929	39149	2929	39147	2	0.9336995955654294	AUPRC	0.6852524206269701	1.0	True	-0.2348720964310625	True
dest	GPN-Star	1093340	377265	716075	377265	716075	0	0.8295020908703112	log odds ratio at 30 admitted	6.088647236036117	-1.0	True	1.0	False
dest	PhastCons	1093340	377265	716075	377052	715683	605	0.6622007820097621	log odds ratio at 30 admitted	1.3381956096555072	1.0	True	-0.4119605947440234	True
dest	PhyloP	1093340	377265	716075	377052	715683	605	0.6896833782361926	log odds ratio at 30 admitted	4.4873126700852275	1.0	True	-0.47884935836299014	True
celegans_lethal	GPN-Star	22255	72	22183	72	22183	0	0.9907518019304071	AUPRC	0.7278623125085459	-1.0	True	1.0	False
celegans_lethal	PhastCons	22255	72	22183	72	21114	1069	0.8935053624240893	AUPRC	0.023937101081451365	1.0	True	0.03822079202813248	True
celegans_lethal	PhyloP	22255	72	22183	72	21114	1069	0.9499538878890257	AUPRC	0.2688579925584874	1.0	True	-0.07762785191560573	True
caendr	GPN-Star	650238	442453	207785	442453	207785	0	0.6260314740874471	log odds ratio at 30 admitted	3.6100343939263517	-1.0	True	1.0	False
caendr	PhastCons	650238	442453	207785	429568	196667	24003	0.5691822419367265	log odds ratio at 30 admitted	0.9765030704132549	1.0	True	-0.3549597632936452	True
caendr	PhyloP	650238	442453	207785	429568	196667	24003	0.5749540821998262	log odds ratio at 30 admitted	1.9498360276476703	1.0	True	-0.614047791484889	True
galbase	GPN-Star	9489601	7037710	2451891	7037710	2451891	0	0.6779158242591458	log odds ratio at 30 admitted	5.227263847785693	-1.0	True	1.0	False
galbase	PhastCons	9489601	7037710	2451891	7022554	2447882	19165	0.5546111952402265	log odds ratio at 30 admitted	1.1423476425713766	1.0	True	-0.4396220551017571	True
galbase	PhyloP	9489601	7037710	2451891	7022554	2447882	19165	0.5725593572029183	log odds ratio at 30 admitted	3.7705500399677554	1.0	True	-0.45648820422764985	True
1001gp	GPN-Star	4397119	3533596	863523	3533596	863523	0	0.6984367836967194	log odds ratio at 30 admitted	3.3720833921450115	-1.0	True	1.0	False
1001gp	PhastCons	4397119	3533596	863523	3013655	768350	615114	0.566480501876602	log odds ratio at 30 admitted	1.6660614045544087	1.0	True	-0.6061493005166418	True
1001gp	PhyloP	4397119	3533596	863523	3013655	768350	615114	0.6107427863360969	log odds ratio at 30 admitted	1.6979069178382353	1.0	True	-0.6454003673521905	True
