## Additional_file_3_Recompute_tables_and_scripts for "Unscored variants leave many comparisons of variant effect predictors undecided: evidence from ClinVar, published benchmarks and genomic language models": glm_census_suite_stated.csv

dataset	ahead	behind	kind	metric_diff	metric_lo	metric_hi	point_agrees	resolved_as_stated	resolved_against	holm_as_stated	second_scheme_as_stated	auroc_resolved_as_stated	either_unscored	bound95_as_stated	bound_holm_as_stated
clinvar_vs_benign	GPN-Star-V100	CADD	winner	0.03162073732124515	0.027325460557803848	0.035916014084686455	True	True	False	True	True	True	False	True	True
clinvar_vs_benign	GPN-Star-V100	NT_2.5B_MS	winner	0.34106364956301427	0.3349435845403661	0.34718371458566244	True	True	False	True	True	True	False	True	True
clinvar_vs_benign	GPN-Star-V100	Evo2_40B	winner	0.1164320998027476	0.11077619125440259	0.12208800835109261	True	True	False	True	True	True	False	True	True
clinvar_vs_benign	GPN-Star-V100	GPN-MSA	winner	0.05048663985410684	0.0473557883698053	0.05361749133840838	True	True	False	True	True	True	False	True	True
clinvar_vs_benign	GPN-Star-V100	PhyloP-V100	winner	0.10610947684222038	0.10086407587429308	0.11135487781014769	True	True	False	True	True	True	False	True	True
clinvar_vs_benign	GPN-Star-V100	PhyloP-M447	winner	0.1831603492899384	0.17697025797988009	0.18935044059999673	True	True	False	True	True	True	False	True	True
clinvar_vs_benign	GPN-Star-V100	PhyloP-P243	winner	0.31589631136767404	0.30992023366018956	0.3218723890751585	True	True	False	True	True	True	True	True	True
clinvar_vs_benign	GPN-Star-V100	PhastCons-V100	winner	0.271657637830372	0.26768891575108755	0.27562635990965645	True	True	False	True	True	True	False	True	True
clinvar_vs_benign	GPN-Star-V100	PhastCons-M470	winner	0.3075204696378714	0.3037358683624515	0.3113050709132913	True	True	False	True	True	True	True	True	True
clinvar_vs_benign	GPN-Star-V100	PhastCons-P43	winner	0.3051972995870629	0.29957296234035957	0.3108216368337662	True	True	False	True	True	True	True	True	True
clinvar_vs_benign	GPN-Star-V100	GPN-Star-M447	winner	0.036740640223162924	0.033789583063348935	0.03969169738297691	True	True	False	True	True	True	False	True	True
clinvar_vs_benign	GPN-Star-V100	GPN-Star-P243	winner	0.08933116264160779	0.0855361573132335	0.09312616796998208	True	True	False	True	True	True	False	True	True
clinvar_vs_benign	AlphaMissense	GPN-Star-V100	named	0.04083050790584186	0.03807992643182691	0.043581089379856816	True	True	False	True	True	True	True	False	False
clinvar_vs_benign	AlphaMissense	GPN-Star-V100_AF_adjusted	named	0.0013913698494278925	-0.0013339424102951775	0.0041166821091509626	True	False	False	False	False	False	True	False	False
cosmic	GPN-Star-V100	CADD	winner	0.28482209387890084	0.22380481945259678	0.3458393683052049	True	True	False	True	True	True	False	True	False
cosmic	GPN-Star-V100	NT_2.5B_MS	winner	0.47820615976032427	0.4042680027631511	0.5521443167574974	True	True	False	True	True	True	False	True	True
cosmic	GPN-Star-V100	Evo2_40B	winner	0.4283044373936965	0.36298586936589505	0.49362300542149795	True	True	False	True	True	True	False	False	False
cosmic	GPN-Star-V100	GPN-MSA	winner	0.11442322480215977	0.07000796883087806	0.15883848077344148	True	True	False	True	True	False	False	False	False
cosmic	GPN-Star-V100	ESM-1b	winner	0.26567585593249765	0.19563809801473325	0.33571361385026205	True	True	False	True	True	False	True	False	False
cosmic	GPN-Star-V100	PhyloP-V100	winner	0.3444058768415268	0.2811987048451244	0.4076130488379292	True	True	False	True	True	True	True	True	True
cosmic	GPN-Star-V100	PhyloP-M447	winner	0.36171321410556645	0.29501844813248734	0.42840798007864556	True	True	False	True	True	True	True	True	True
cosmic	GPN-Star-V100	PhyloP-P243	winner	0.46314215325829916	0.3929282979880562	0.5333560085285421	True	True	False	True	True	True	True	True	True
cosmic	GPN-Star-V100	PhastCons-V100	winner	0.46273679324292133	0.39225070844763466	0.533222878038208	True	True	False	True	True	True	True	True	True
cosmic	GPN-Star-V100	PhastCons-M470	winner	0.4677360615255496	0.3963929311725396	0.5390791918785596	True	True	False	True	True	True	True	True	True
cosmic	GPN-Star-V100	PhastCons-P43	winner	0.44628755949296395	0.3798846362944718	0.5126904826914561	True	True	False	True	True	True	True	True	True
cosmic	GPN-Star-V100	GPN-Star-M447	winner	0.07978495345722864	0.0381978914512484	0.12137201546320887	True	True	False	True	False	True	False	True	True
cosmic	GPN-Star-V100	GPN-Star-P243	winner	0.19793947555129437	0.14471238175524348	0.25116656934734527	True	True	False	True	True	True	False	True	True
omim_traitgym	GPN-Star-M447	CADD	winner	0.06595483273678804	0.03162322860949656	0.10028643686407951	True	True	False	True	True	True	False	True	False
omim_traitgym	GPN-Star-M447	NT_2.5B_MS	winner	0.6536385098806118	0.6064964625109834	0.7007805572502401	True	True	False	True	True	True	False	True	True
omim_traitgym	GPN-Star-M447	Evo2_40B	winner	0.19529673646794055	0.13977335115162925	0.25082012178425184	True	True	False	True	True	True	False	True	True
omim_traitgym	GPN-Star-M447	GPN-MSA	winner	0.0620878950424858	0.03199705686326073	0.09217873322171086	True	True	False	True	True	True	False	True	False
omim_traitgym	GPN-Star-M447	Enformer	winner	0.41056161391551305	0.3443565509461986	0.4767666768848275	True	True	False	True	True	True	False	True	True
omim_traitgym	GPN-Star-M447	Borzoi	winner	0.39658143336668705	0.33166191510943277	0.46150095162394134	True	True	False	True	True	True	False	True	True
omim_traitgym	GPN-Star-M447	AlphaGenome	winner	0.3445375838763855	0.2798042147700037	0.4092709529827673	True	True	False	True	True	True	False	True	True
omim_traitgym	GPN-Star-M447	PhyloP-V100	winner	0.11377734525654626	0.07203241037768637	0.15552228013540614	True	True	False	True	True	True	True	True	True
omim_traitgym	GPN-Star-M447	PhyloP-M447	winner	0.09913211707414371	0.059554096377235397	0.138710137771052	True	True	False	True	True	True	True	True	True
omim_traitgym	GPN-Star-M447	PhyloP-P243	winner	0.4215113291400014	0.37213167002175274	0.47089098825825004	True	True	False	True	True	True	True	True	True
omim_traitgym	GPN-Star-M447	PhastCons-V100	winner	0.18383183684567916	0.14122395021791825	0.22643972347344007	True	True	False	True	True	True	True	True	True
omim_traitgym	GPN-Star-M447	PhastCons-M470	winner	0.30248518366927113	0.2621751390518088	0.3427952282867335	True	True	False	True	True	True	True	True	True
omim_traitgym	GPN-Star-M447	PhastCons-P43	winner	0.2528451599193583	0.20619136189486234	0.2994989579438543	True	True	False	True	True	True	True	True	True
omim_traitgym	GPN-Star-M447	GPN-Star-V100	winner	0.021219429854228977	-0.0027273637379041683	0.04516622344636212	True	False	False	False	False	False	False	False	False
omim_traitgym	GPN-Star-M447	GPN-Star-P243	winner	0.08802693982617793	0.05781265889692082	0.11824122075543504	True	True	False	True	True	True	False	True	False
omim_traitgym	GPN-MSA	Enformer	class	0.34847371887302725	0.2778071561333453	0.4191402816127092	True	True	False	True	True	True	False	True	True
omim_traitgym	GPN-MSA	Borzoi	class	0.33449353832420126	0.2649280270897472	0.4040590495586553	True	True	False	True	True	True	False	True	True
omim_traitgym	GPN-MSA	AlphaGenome	class	0.2824496888338997	0.2123843042985565	0.3525150733692429	True	True	False	True	True	True	False	True	True
omim_traitgym	GPN-Star-V100	Enformer	class	0.38934218406128407	0.3222038569165859	0.45648051120598226	True	True	False	True	True	True	False	True	True
omim_traitgym	GPN-Star-V100	Borzoi	class	0.3753620035124581	0.30960626892775067	0.4411177380971655	True	True	False	True	True	True	False	True	True
omim_traitgym	GPN-Star-V100	AlphaGenome	class	0.3233181540221565	0.2571885465711065	0.38944776147320653	True	True	False	True	True	True	False	True	True
omim_traitgym	GPN-Star-P243	Enformer	class	0.3225346740893351	0.253128251304269	0.3919410968744012	True	True	False	True	True	True	False	True	True
omim_traitgym	GPN-Star-P243	Borzoi	class	0.3085544935405091	0.2391319373824856	0.37797704969853263	True	True	False	True	True	True	False	True	True
omim_traitgym	GPN-Star-P243	AlphaGenome	class	0.25651064405020757	0.18757115208807035	0.3254501360123448	True	True	False	True	True	True	False	True	True
omim_traitgym	PhyloP-V100	Enformer	class	0.2967842686589668	0.22038039238927615	0.37318814492865743	True	True	False	True	True	True	True	True	True
omim_traitgym	PhyloP-V100	Borzoi	class	0.2828040881101408	0.207425142892729	0.3581830333275526	True	True	False	True	True	True	True	True	True
omim_traitgym	PhyloP-V100	AlphaGenome	class	0.23076023861983924	0.15468158407813146	0.306838893161547	True	True	False	True	True	True	True	True	True
omim_traitgym	PhyloP-M447	Enformer	class	0.31142949684136934	0.23789809507471626	0.3849608986080224	True	True	False	True	True	True	True	True	True
omim_traitgym	PhyloP-M447	Borzoi	class	0.29744931629254334	0.2264396024542475	0.3684590301308392	True	True	False	True	True	True	True	True	True
omim_traitgym	PhyloP-M447	AlphaGenome	class	0.2454054668022418	0.17431053059980672	0.31650040300467686	True	True	False	True	True	True	True	True	True
omim_traitgym	PhyloP-P243	Enformer	class	-0.010949715224488343	-0.07644486504226777	0.05454543459329109	False	False	False	False	False	True	True	True	False
omim_traitgym	PhyloP-P243	Borzoi	class	-0.024929895773314337	-0.09054787565846274	0.04068808411183407	False	False	False	False	False	True	True	False	False
omim_traitgym	PhyloP-P243	AlphaGenome	class	-0.07697374526361589	-0.142229999525479	-0.011717491001752803	False	False	True	False	False	True	True	False	False
omim_traitgym	PhastCons-V100	Enformer	class	0.22672977706983388	0.14994168573847766	0.3035178684011901	True	True	False	True	True	True	True	True	True
omim_traitgym	PhastCons-V100	Borzoi	class	0.2127495965210079	0.13731602759641637	0.2881831654455994	True	True	False	True	True	True	True	True	True
omim_traitgym	PhastCons-V100	AlphaGenome	class	0.16070574703070634	0.08569784524183732	0.23571364881957535	True	True	False	True	False	True	True	True	True
omim_traitgym	PhastCons-M470	Enformer	class	0.10807643024624192	0.03810064712826379	0.17805221336422006	True	True	False	False	False	True	True	True	True
omim_traitgym	PhastCons-M470	Borzoi	class	0.09409624969741592	0.025835946128171333	0.1623565532666605	True	True	False	False	False	True	True	True	False
omim_traitgym	PhastCons-M470	AlphaGenome	class	0.04205240020711437	-0.027413370380465096	0.11151817079469384	True	False	False	False	False	True	True	True	False
omim_traitgym	PhastCons-P43	Enformer	class	0.15771645399615475	0.08056773777245826	0.23486517021985123	True	True	False	True	True	True	True	True	True
omim_traitgym	PhastCons-P43	Borzoi	class	0.14373627344732876	0.06767573029166335	0.21979681660299416	True	True	False	True	True	True	True	True	True
omim_traitgym	PhastCons-P43	AlphaGenome	class	0.0916924239570272	0.016425551479909914	0.16695929643414448	True	True	False	False	False	True	True	True	True
ukb_finemapped_coding	GPN-Star-M447	CADD	winner	0.05133167614316719	0.002774827901463578	0.09988852438487081	True	True	False	False	False	True	False	True	True
ukb_finemapped_coding	GPN-Star-M447	NT_2.5B_MS	winner	0.2142228959405058	0.16289236263865398	0.26555342924235764	True	True	False	True	True	True	False	True	True
ukb_finemapped_coding	GPN-Star-M447	Evo2_40B	winner	0.14017980083165793	0.09448123855227566	0.1858783631110402	True	True	False	True	True	True	False	True	True
ukb_finemapped_coding	GPN-Star-M447	GPN-MSA	winner	0.1016930116622593	0.0645069195382769	0.1388791037862417	True	True	False	True	True	True	False	True	True
ukb_finemapped_coding	GPN-Star-M447	ESM-1b	winner	0.10700156647568065	0.05939083440365724	0.15461229854770406	True	True	False	True	True	True	False	True	True
ukb_finemapped_coding	GPN-Star-M447	AlphaMissense	winner	0.10447053638827988	0.05768505130924118	0.1512560214673186	True	True	False	True	True	True	True	True	True
ukb_finemapped_coding	GPN-Star-M447	PhyloP-V100	winner	0.13034960442664395	0.08477181660438475	0.17592739224890314	True	True	False	True	True	True	False	True	True
ukb_finemapped_coding	GPN-Star-M447	PhyloP-M447	winner	0.08346169342753312	0.03441282206503196	0.13251056479003429	True	True	False	False	True	True	False	True	True
ukb_finemapped_coding	GPN-Star-M447	PhyloP-P243	winner	0.13220749411067867	0.08249191292710883	0.1819230752942485	True	True	False	True	True	True	False	True	True
ukb_finemapped_coding	GPN-Star-M447	PhastCons-V100	winner	0.13577588183074044	0.0903010596777652	0.18125070398371568	True	True	False	True	True	True	False	True	True
ukb_finemapped_coding	GPN-Star-M447	PhastCons-M470	winner	0.13143135448522267	0.08411446953654841	0.17874823943389692	True	True	False	True	True	True	False	True	True
ukb_finemapped_coding	GPN-Star-M447	PhastCons-P43	winner	0.1498612827114421	0.10144366371551441	0.1982789017073698	True	True	False	True	True	True	False	True	True
ukb_finemapped_coding	GPN-Star-M447	GPN-Star-V100	winner	0.05911043763896984	0.027526878155088953	0.09069399712285073	True	True	False	True	True	True	False	True	True
ukb_finemapped_coding	GPN-Star-M447	GPN-Star-P243	winner	0.035734103563440034	0.003967649236621608	0.06750055789025847	True	True	False	False	True	True	False	True	False
ukb_finemapped_nc_traitgym	GPN-Star-M447	CADD	winner	0.019931786190886397	0.003981727622181956	0.03588184475959084	True	True	False	False	True	True	False	True	False
ukb_finemapped_nc_traitgym	GPN-Star-M447	NT_2.5B_MS	winner	0.16653084764075943	0.14093312878599448	0.19212856649552437	True	True	False	True	True	True	False	True	True
ukb_finemapped_nc_traitgym	GPN-Star-M447	Evo2_40B	winner	0.13285192173440555	0.10938124349906934	0.15632259996974177	True	True	False	True	True	True	False	True	True
ukb_finemapped_nc_traitgym	GPN-Star-M447	GPN-MSA	winner	0.06341289024721158	0.045761524392372493	0.08106425610205067	True	True	False	True	True	True	False	True	True
ukb_finemapped_nc_traitgym	GPN-Star-M447	Enformer	winner	0.032590329985505734	0.004803512126005369	0.0603771478450061	True	True	False	False	True	False	False	False	False
ukb_finemapped_nc_traitgym	GPN-Star-M447	Borzoi	winner	0.041526467074167184	0.013640728729645963	0.06941220541868841	True	True	False	False	True	False	False	False	False
ukb_finemapped_nc_traitgym	GPN-Star-M447	AlphaGenome	winner	0.020168893978181696	-0.008518927247432424	0.048856715203795816	True	False	False	False	False	False	False	False	False
ukb_finemapped_nc_traitgym	GPN-Star-M447	PhyloP-V100	winner	0.08710708032350029	0.06830437941911684	0.10590978122788373	True	True	False	True	True	True	True	True	True
ukb_finemapped_nc_traitgym	GPN-Star-M447	PhyloP-M447	winner	0.04338168131483866	0.02689320230668835	0.059870160322988974	True	True	False	True	True	True	True	True	True
ukb_finemapped_nc_traitgym	GPN-Star-M447	PhyloP-P243	winner	0.09540421922325881	0.0734450307173321	0.11736340772918552	True	True	False	True	True	True	True	True	True
ukb_finemapped_nc_traitgym	GPN-Star-M447	PhastCons-V100	winner	0.07719644998047082	0.060485514097776874	0.09390738586316476	True	True	False	True	True	True	True	True	True
ukb_finemapped_nc_traitgym	GPN-Star-M447	PhastCons-M470	winner	0.07791715109298389	0.06148790542074275	0.09434639676522502	True	True	False	True	True	True	True	True	True
ukb_finemapped_nc_traitgym	GPN-Star-M447	PhastCons-P43	winner	0.032372472286790216	0.015003602060321197	0.049741342513259235	True	True	False	True	True	True	True	True	False
ukb_finemapped_nc_traitgym	GPN-Star-M447	GPN-Star-V100	winner	0.032750687344975576	0.020057657371918003	0.04544371731803315	True	True	False	True	True	True	False	True	True
ukb_finemapped_nc_traitgym	GPN-Star-M447	GPN-Star-P243	winner	0.02188054322020569	0.009535784647746914	0.03422530179266446	True	True	False	True	True	True	False	True	False
ukb_finemapped_nc_traitgym	Enformer	Evo2_40B	class	0.10026159174889981	0.07716223347010054	0.12336095002769909	True	True	False	True	True	True	False	True	True
ukb_finemapped_nc_traitgym	Borzoi	Evo2_40B	class	0.09132545466023836	0.06885185685114101	0.11379905246933572	True	True	False	True	True	True	False	True	True
ukb_finemapped_nc_traitgym	AlphaGenome	Evo2_40B	class	0.11268302775622385	0.08821939439788995	0.13714666111455776	True	True	False	True	True	True	False	True	True
mmrdb	GPN-Star	PhyloP	winner	0.2580871884299094	0.21636736710987536	0.29980700974994345	True	True	False	True	True	True	True	True	True
mmrdb	GPN-Star	PhastCons	winner	0.29310210113624247	0.24676731940814536	0.3394368828643396	True	True	False	True	True	True	True	True	True
flybase_lethal	GPN-Star	PhyloP	winner	0.24349069226938425	0.2287504311085165	0.258230953430252	True	True	False	True	True	True	True	True	True
flybase_lethal	GPN-Star	PhastCons	winner	0.6129492188475882	0.6053594699980285	0.620538967697148	True	True	False	True	True	True	True	True	True
celegans_lethal	GPN-Star	PhyloP	winner	0.4590043199500585	0.36174003372729086	0.5562686061728263	True	True	False	True	True	True	True	True	True
celegans_lethal	GPN-Star	PhastCons	winner	0.7039252114270945	0.6012099878191006	0.8066404350350884	True	True	False	True	True	True	True	True	True
wmgp_balanced	GPN-Star	PhyloP	winner	2.27717714838089	1.6448253023825483	2.9095289943792313	True	True	False	True	True	True	True	False	False
wmgp_balanced	GPN-Star	PhastCons	winner	3.056279260227761	2.8347469414553057	3.2778115790002165	True	True	False	True	True	True	True	False	False
dest	GPN-Star	PhyloP	winner	1.6013345659508893	1.3411928146304086	1.86147631727137	True	True	False	True	True	True	True	True	True
dest	GPN-Star	PhastCons	winner	4.75045162638061	4.522899582193892	4.978003670567327	True	True	False	True	True	True	True	True	True
caendr	GPN-Star	PhyloP	winner	1.6601983662786814	1.3243324295439036	1.9960643030134593	True	True	False	True	True	True	True	True	True
caendr	GPN-Star	PhastCons	winner	2.633531323513097	2.3856960507974163	2.8813665962287773	True	True	False	True	True	True	True	True	True
galbase	GPN-Star	PhyloP	winner	1.4567138078179376	1.236058827326705	1.6773687883091701	True	True	False	True	True	True	True	True	True
galbase	GPN-Star	PhastCons	winner	4.084916205214316	3.8265121887824973	4.3433202216461355	True	True	False	True	True	True	True	True	True
1001gp	GPN-Star	PhyloP	winner	1.6741764743067762	1.2912817453954513	2.057071203218101	True	True	False	True	True	True	True	False	False
1001gp	GPN-Star	PhastCons	winner	1.7060219875906029	1.2141445832857	2.197899391895506	True	True	False	True	True	True	True	False	False
gnomad_balanced	GPN-Star-V100	CADD	named	2.633297930025506	2.2371391012780295	3.029456758772983	True	True	False	True	True	True	False	True	True
gnomad_balanced	GPN-Star-V100	PhyloP-V100	named	1.423134940933	1.2031656023457253	1.6431042795202748	True	True	False	True	True	True	True	False	False
gnomad_balanced	GPN-Star-V100	PhyloP-M447	named	2.397655833897211	2.1418951389034615	2.653416528890961	True	True	False	True	True	True	True	True	True
gnomad_balanced	GPN-Star-V100	PhyloP-P243	named	3.1784545560152146	2.9689720949207485	3.3879370171096808	True	True	False	True	True	True	True	False	False
gnomad_balanced	GPN-Star-V100	PhastCons-V100	named	3.4069972096532233	3.1831037039312693	3.6308907153751773	True	True	False	True	True	True	True	True	True
gnomad_balanced	GPN-Star-V100	PhastCons-M470	named	3.405430494181097	3.1810913343530696	3.629769654009124	True	True	False	True	True	True	True	True	True
gnomad_balanced	GPN-Star-V100	PhastCons-P43	named	2.659084632770462	2.4420115326256906	2.876157732915233	True	True	False	True	True	True	True	True	True
gnomad_balanced	GPN-Star-M447	CADD	named	2.5616730860117727	2.2425222870954395	2.880823884928106	True	True	False	True	True	True	False	True	True
gnomad_balanced	GPN-Star-M447	PhyloP-V100	named	1.3515100969192666	1.0156618943594842	1.687358299479049	True	True	False	True	True	True	True	True	True
gnomad_balanced	GPN-Star-M447	PhyloP-M447	named	2.3260309898834777	2.1060055529806525	2.546056426786303	True	True	False	True	True	True	True	True	True
gnomad_balanced	GPN-Star-M447	PhyloP-P243	named	3.106829712001481	2.9141771799397493	3.299482244063213	True	True	False	True	True	True	True	True	True
gnomad_balanced	GPN-Star-M447	PhastCons-V100	named	3.33537236563949	3.1427868031473367	3.527957928131643	True	True	False	True	True	True	True	True	True
gnomad_balanced	GPN-Star-M447	PhastCons-M470	named	3.3338056501673634	3.1431770726678407	3.524434227666886	True	True	False	True	True	True	True	True	True
gnomad_balanced	GPN-Star-M447	PhastCons-P43	named	2.5874597887567283	2.3978308075900188	2.777088769923438	True	True	False	True	True	True	True	True	True
gnomad_balanced	GPN-Star-P243	CADD	named	2.2326879007084663	1.8547126590893561	2.6106631423275766	True	True	False	True	True	True	False	True	True
gnomad_balanced	GPN-Star-P243	PhyloP-V100	named	1.0225249116159603	0.7257320849316597	1.3193177383002608	True	True	False	True	True	True	True	True	True
gnomad_balanced	GPN-Star-P243	PhyloP-M447	named	1.9970458045801713	1.720209681919743	2.2738819272405997	True	True	False	True	True	True	True	True	True
gnomad_balanced	GPN-Star-P243	PhyloP-P243	named	2.777844526698175	2.5186517772865376	3.037037276109812	True	True	False	True	True	True	True	True	True
gnomad_balanced	GPN-Star-P243	PhastCons-V100	named	3.0063871803361835	2.737757513810742	3.2750168468616248	True	True	False	True	True	True	True	True	True
gnomad_balanced	GPN-Star-P243	PhastCons-M470	named	3.004820464864057	2.7356014113808853	3.274039518347229	True	True	False	True	True	True	True	True	True
gnomad_balanced	GPN-Star-P243	PhastCons-P43	named	2.258474603453422	1.9945443036369803	2.5224049032698637	True	True	False	True	True	True	True	True	True
gnomad_balanced	GPN-Star-V100	GPN-Star-M447	named	0.07162484401373348	-0.18018668643025337	0.32343637445772033	True	False	False	False	False	False	False	False	False
gnomad_balanced	GPN-Star-V100	GPN-Star-P243	named	0.4006100293170398	0.1354644287038893	0.6657556299301903	True	True	False	True	True	False	False	False	False
gnomad_balanced	GPN-Star-V100	GPN-MSA	named	0.24642290601234507	-0.004859109093114489	0.4977049211178046	True	False	False	False	False	False	True	False	False
