## Additional_file_3_Recompute_tables_and_scripts for "Unscored variants leave many comparisons of variant effect predictors undecided: evidence from ClinVar, published benchmarks and genomic language models": literature_audit_named_pairs.csv

family_1	family_2	articles_printing_pair	assessable_articles	instances_assessed	family_1_higher	family_2_higher	identified	not_identified	split_dependent	stated_or_ranked_instances	stated_or_ranked_identified	stated_or_ranked_not_identified	smallest_lambda_star_not_identified	where_smallest	kind_of_smallest
PolyPhen-2	SIFT	13	9	31	13	18	15	15	1	17	8	8	0.002455	Heo et al. 2025, rare_missense_startlost_4589: SIFT 0.8686 > Polyphen2_HDIV 0.8681	stated
CADD	PolyPhen-2	10	7	25	15	10	13	12	0	13	7	6	0.013907	Montanucci et al. 2024, Macnee_LBLP: Polyphen2 .847 > CADD .842	printed only
CADD	REVEL	10	6	16	0	16	8	8	0	10	7	3	0.179927	Radjasandirane et al. 2025, ClinVar_2021plus: REVEL 0.958 > CADD 0.945	printed only
PolyPhen-2	REVEL	10	6	27	0	27	16	10	1	19	14	4	0.112657	Montanucci et al. 2024, ClinGen_LBLP: Revel .834 > Polyphen2 .803	printed only
CADD	SIFT	9	6	13	8	5	10	3	0	8	5	3	0.280899	Barbosa et al. 2022, SHaRe_193: Sift 0.85 > CADD 0.84	stated
REVEL	SIFT	9	5	14	14	0	10	4	0	11	9	2	0.327189	Radjasandirane et al. 2025, ClinVar_2021plus: REVEL 0.958 > SIFT 0.932	printed only
ClinPred	PolyPhen-2	8	5	16	16	0	16	0	0	15	15	0
ClinPred	SIFT	8	5	12	12	0	12	0	0	12	12	0
CADD	MutPred	7	5	6	3	3	3	3	0	3	1	2	0.076702	Barbosa et al. 2022, ClinVar_HCM_471: CADD 0.81 > Mutpred 0.8	stated
ClinPred	REVEL	7	4	9	7	2	7	1	1	8	6	1	0.980392	Barbosa et al. 2022, SHaRe_193: ClinPred 0.99 > REVEL 0.97	stated
MutPred	PolyPhen-2	7	6	12	10	2	6	6	0	7	3	4	0.036881	Barbosa et al. 2022, ClinVar_HCM_471: Mutpred 0.8 > Polyphen2HVAR 0.78	stated
MutPred	SIFT	7	6	10	7	3	5	5	0	6	3	3	0.091975	Heo et al. 2025, rare_missense_startlost_4589: MutPred 0.9508 > SIFT4G 0.8850	stated
CADD	ClinPred	6	4	7	0	7	7	0	0	6	6	0
ClinPred	MutPred	6	5	6	5	1	5	0	1	5	4	0
MutPred	REVEL	6	4	5	2	3	1	2	2	3	0	1	0.093822	Heo et al. 2025, rare_missense_startlost_4589: REVEL 0.9707 > MutPred 0.9508	stated
AlphaMissense	REVEL	5	3	8	7	1	1	7	0	2	1	1	0.003256	Montanucci et al. 2024, Macnee_LBLP: AlphaMissense .917 > Revel .916	printed only
BayesDel	CADD	5	2	6	6	0	6	0	0	3	3	0
BayesDel	ClinPred	5	3	8	2	6	5	1	2	6	3	1	0.338337	Radjasandirane et al. 2025, ClinVar_2021plus: ClinPred 0.980 > BayesDel_addAF 0.977	stated
BayesDel	MutPred	5	3	5	4	1	5	0	0	4	4	0
BayesDel	PolyPhen-2	5	3	14	14	0	14	0	0	8	8	0
BayesDel	REVEL	5	2	5	5	0	4	1	0	2	2	0	0.893497	Radjasandirane et al. 2025, ClinVar_2021plus: BayesDel_noAF 0.962 > REVEL 0.958	printed only
BayesDel	SIFT	5	3	12	12	0	12	0	0	8	8	0
ClinPred	MetaRNN	5	4	4	2	2	3	1	0	4	3	1	0.283685	Rastogi et al. 2025, CAGI6_full_eval: ClinPred 0.922 > MetaRNN/Liu 0.919	rank column
MetaRNN	PolyPhen-2	5	4	7	7	0	7	0	0	7	7	0
MetaRNN	SIFT	5	4	7	6	1	7	0	0	7	7	0
AlphaMissense	BayesDel	4	3	5	2	3	4	0	1	4	4	0
AlphaMissense	CADD	4	3	8	8	0	2	6	0	3	1	2	0.229764	Montanucci et al. 2024, Macnee_LBLP: AlphaMissense .917 > CADD .842	printed only
AlphaMissense	MutPred	4	3	3	3	0	2	1	0	2	2	0	0.978336	Radjasandirane et al. 2025, ClinVar_2021plus: AlphaMissense 0.960 > MutPred 0.900	printed only
AlphaMissense	PolyPhen-2	4	4	11	11	0	4	6	1	5	3	2	0.108454	Montanucci et al. 2024, ClinGen_LBLP: AlphaMissense .823 > Polyphen2 .803	printed only
BayesDel	MetaRNN	4	3	6	2	4	6	0	0	6	6	0
CADD	EVE	4	4	11	5	6	0	11	0	6	0	6	0.010472	Rastogi et al. 2025, CAGI6_full_eval: CADD 1.6 0.839 > EVE 0.838	rank column
CADD	MetaRNN	4	3	3	0	3	3	0	0	3	3	0
CADD	VARITY	4	4	10	0	10	0	9	1	6	0	5	0.139836	Heo et al. 2025, rare_missense_startlost_4589: VARITY_ER 0.9509 > CADD 0.8971	stated
ClinPred	VARITY	4	4	10	10	0	6	0	4	10	6	0
EVE	PolyPhen-2	4	4	14	9	5	0	14	0	8	0	8	0.005858	Rastogi et al. 2025, CAGI6_full_eval: EVE 0.838 > PolyPhen2_HVAR 0.835	rank column
EVE	REVEL	4	4	11	1	10	2	8	1	6	2	3	0.009051	Montanucci et al. 2024, ClinGen_BP: EVE .963 > Revel .959	printed only
MetaRNN	MutPred	4	4	4	3	1	4	0	0	4	4	0
MetaRNN	REVEL	4	3	3	3	0	3	0	0	3	3	0
MutPred	VARITY	4	4	8	0	8	0	8	0	4	0	4	0.000238	Heo et al. 2025, rare_missense_startlost_4589: VARITY_ER 0.9509 > MutPred 0.9508	stated
PolyPhen-2	VARITY	4	4	19	0	19	1	16	2	11	1	8	0.131763	Heo et al. 2025, rare_missense_startlost_4589: VARITY_ER 0.9509 > Polyphen2_HVAR 0.8961	stated
REVEL	VARITY	4	4	10	5	5	2	8	0	6	2	4	0.055180	Heo et al. 2025, rare_missense_startlost_4589: REVEL 0.9707 > VARITY_R 0.9601	stated
SIFT	VARITY	4	4	16	0	16	0	16	0	8	0	8	0.164104	Heo et al. 2025, rare_missense_startlost_4589: VARITY_ER 0.9509 > SIFT4G 0.8850	stated
AlphaMissense	ClinPred	3	3	3	0	3	2	0	1	3	2	0
AlphaMissense	ESM1b	3	3	3	3	0	3	0	0	2	2	0
AlphaMissense	EVE	3	3	8	8	0	0	8	0	3	0	3	0.156147	Montanucci et al. 2024, Macnee_LBLP: AlphaMissense .917 > EVE .858	printed only
AlphaMissense	MetaRNN	3	3	3	1	2	3	0	0	3	3	0
AlphaMissense	SIFT	3	3	5	5	0	5	0	0	3	3	0
BayesDel	ESM1b	3	3	6	6	0	6	0	0	5	5	0
ClinPred	ESM1b	3	3	3	3	0	3	0	0	3	3	0
ClinPred	EVE	3	3	5	5	0	3	2	0	5	3	2	0.791945	Rastogi et al. 2025, CAGI6_full_eval: ClinPred 0.922 > EVE 0.838	rank column
ESM1b	MetaRNN	3	3	3	0	3	3	0	0	3	3	0
ESM1b	MutPred	3	3	3	1	2	2	1	0	2	2	0	0.496490	Radjasandirane et al. 2025, ClinVar_2021plus: ESM1b 0.929 > MutPred 0.900	printed only
ESM1b	PolyPhen-2	3	3	4	3	1	2	2	0	3	2	1	0.073067	Radjasandirane et al. 2025, ClinVar_2021plus: Polyphen2_HVAR 0.940 > ESM1b 0.929	printed only
ESM1b	SIFT	3	3	5	3	2	2	3	0	3	2	1	0.030303	Radjasandirane et al. 2025, ClinVar_2021plus: SIFT 0.932 > ESM1b 0.929	printed only
EVE	MutPred	3	3	3	0	3	0	3	0	2	0	2	0.006689	Radjasandirane et al. 2025, ClinVar_2021plus: MutPred 0.900 > EVE 0.896	printed only
EVE	SIFT	3	3	6	1	5	0	6	0	4	0	4	0.031095	Rastogi et al. 2025, CAGI6_full_eval: EVE 0.838 > SIFT4G 0.822	rank column
EVE	VARITY	3	3	8	0	8	0	8	0	4	0	4	0.256407	Rastogi et al. 2025, CAGI6_full_eval: VARITY_R 0.883 > EVE 0.838	rank column
MetaRNN	VARITY	3	3	7	7	0	7	0	0	7	7	0
AlphaMissense	VARITY	2	2	5	0	5	0	5	0	1	0	1	0.049712	Radjasandirane et al. 2025, ClinVar_2021plus: VARITY_ER_LOO 0.963 > AlphaMissense 0.960	printed only
BayesDel	EVE	2	2	4	4	0	0	4	0	3	0	3	0.315688	Rastogi et al. 2025, CAGI6_full_eval: BayesDel_noAF 0.869 > EVE 0.838	rank column
BayesDel	VARITY	2	2	10	5	5	5	5	0	6	5	1	0.016611	Radjasandirane et al. 2025, ClinVar_2021plus: VARITY_ER_LOO 0.963 > BayesDel_noAF 0.962	printed only
CADD	ESM1b	2	2	2	1	1	1	1	0	1	0	1	0.339857	Rastogi et al. 2025, CAGI6_full_eval: ESM-1b 0.852 > CADD 1.6 0.839	rank column
ESM1b	EVE	2	2	2	2	0	0	2	0	1	0	1	0.104677	Rastogi et al. 2025, CAGI6_full_eval: ESM-1b 0.852 > EVE 0.838	rank column
ESM1b	REVEL	2	2	2	0	2	0	1	1	1	0	0	0.400604	Radjasandirane et al. 2025, ClinVar_2021plus: REVEL 0.958 > ESM1b 0.929	printed only
ESM1b	VARITY	2	2	5	0	5	0	5	0	1	0	1	0.357743	Rastogi et al. 2025, CAGI6_full_eval: VARITY_R 0.883 > ESM-1b 0.852	rank column
EVE	MetaRNN	2	2	2	0	2	0	2	0	2	0	2	0.848231	Rastogi et al. 2025, CAGI6_full_eval: MetaRNN/Liu 0.919 > EVE 0.838	rank column
AlphaMissense	PrimateAI-3D	1	1	1	1	0	1	0	0	1	1	0
BayesDel	PrimateAI-3D	1	1	2	2	0	1	1	0	2	1	1	0.710618	Rastogi et al. 2025, CAGI6_full_eval: BayesDel_noAF 0.869 > PrimateAI-3D 0.859	rank column
CADD	PrimateAI-3D	1	1	1	0	1	0	1	0	1	0	1	0.288812	Rastogi et al. 2025, CAGI6_full_eval: PrimateAI-3D 0.859 > CADD 1.6 0.839	rank column
ClinPred	PrimateAI-3D	1	1	1	1	0	1	0	0	1	1	0
ESM1b	PrimateAI-3D	1	1	1	0	1	0	1	0	1	0	1	0.092234	Rastogi et al. 2025, CAGI6_full_eval: PrimateAI-3D 0.859 > ESM-1b 0.852	stated
EVE	PrimateAI-3D	1	1	1	0	1	0	1	0	1	0	1	0.127472	Rastogi et al. 2025, CAGI6_full_eval: PrimateAI-3D 0.859 > EVE 0.838	stated
MetaRNN	PrimateAI-3D	1	1	1	1	0	1	0	0	1	1	0
MutPred	PrimateAI-3D	1	1	1	1	0	0	0	1	1	0	0
PolyPhen-2	PrimateAI-3D	1	1	1	0	1	0	1	0	1	0	1	0.274630	Rastogi et al. 2025, CAGI6_full_eval: PrimateAI-3D 0.859 > PolyPhen2_HVAR 0.835	rank column
PrimateAI-3D	REVEL	1	1	1	0	1	0	1	0	1	0	1	0.471883	Rastogi et al. 2025, CAGI6_full_eval: REVEL 0.869 > PrimateAI-3D 0.859	rank column
PrimateAI-3D	SIFT	1	1	1	1	0	0	1	0	1	0	1	0.411841	Rastogi et al. 2025, CAGI6_full_eval: PrimateAI-3D 0.859 > SIFT4G 0.822	rank column
PrimateAI-3D	VARITY	1	1	1	0	1	0	1	0	1	0	1	0.262649	Rastogi et al. 2025, CAGI6_full_eval: VARITY_R 0.883 > PrimateAI-3D 0.859	rank column
