## Additional_file_3_Recompute_tables_and_scripts for "Unscored variants leave many comparisons of variant effect predictors undecided: evidence from ClinVar, published benchmarks and genomic language models": literature_audit_opposite_orders.csv

tool_1	tool_2	articles_printing_1_higher	articles_printing_2_higher	instances_1_higher	instances_2_higher	identified_1_higher	identified_2_higher	not_identified	split_dependent	not_assessable	bound_says	bound_says_without_common_sets	both_named	articles_1_higher	articles_2_higher
CADD	REVEL	1	10	2	26	0	8	8	0	12	one order identified	one order identified	1	NELSON2026_HM	BARBOSA2022_FCVM;BROCK2024_HMG;CUBUK2021_GIM;DING2023_PNAS;HEO2025_BMCG;LI2018_NAR;MONTANUCCI2024_EPI;NELSON2026_HM;RADJA2025_GEN;RASTOGI2025_HG
CADD	SIFT	7	4	9	8	5	4	1	0	7	both orders identified	both orders identified	1	BARBOSA2022_FCVM;BROCK2024_HMG;DING2023_PNAS;HEO2025_BMCG;LI2018_NAR;MONTENEGRO2021_CLIN;RADJA2025_GEN	BARBOSA2022_FCVM;BROCK2024_HMG;CUBUK2021_GIM;LI2018_NAR
ClinPred	REVEL	6	2	11	2	5	2	1	1	4	both orders identified	both orders identified	1	BARBOSA2022_FCVM;BROCK2024_HMG;GUNNING2021_JMG;HEO2025_BMCG;RADJA2025_GEN;RASTOGI2025_HG	CUBUK2021_GIM;GUNNING2021_JMG
PolyPhen-2	SIFT	4	4	7	5	3	1	1	0	7	both orders identified	both orders identified	1	BROCK2024_HMG;DING2023_PNAS;GUNNING2021_JMG;MICHELS2019_GMB	BROCK2024_HMG;DING2023_PNAS;MONTENEGRO2021_CLIN;PSHENNIKOVA2019_SWJ
AlphaMissense	REVEL	5	2	12	3	1	0	7	0	7	one order identified	one order identified	1	MONTANUCCI2024_EPI;MUNTE2026_EJHG;NELSON2026_HM;RADJA2025_GEN;RASTOGI2025_HG	MONTANUCCI2024_EPI;NELSON2026_HM
CADD	MutPred	4	3	4	6	1	1	3	0	5	both orders identified	both orders identified	1	BARBOSA2022_FCVM;MONTENEGRO2021_CLIN;NELSON2026_HM;RADJA2025_GEN	CUBUK2021_GIM;HEO2025_BMCG;NELSON2026_HM
CADD	PolyPhen-2	4	3	4	10	1	0	6	0	7	one order identified	one order identified	1	BROCK2024_HMG;DING2023_PNAS;MONTANUCCI2024_EPI;MONTENEGRO2021_CLIN	BROCK2024_HMG;DING2023_PNAS;MONTANUCCI2024_EPI
CADD	PolyPhen2_HVAR	5	2	6	3	1	3	5	0	0	both orders identified	both orders identified	1	BARBOSA2022_FCVM;HEO2025_BMCG;LI2018_NAR;RADJA2025_GEN;RASTOGI2025_HG	CUBUK2021_GIM;LI2018_NAR
PolyPhen2_HVAR	SIFT	5	2	6	3	2	1	5	1	0	both orders identified	both orders identified	1	BARBOSA2022_FCVM;GU2025_FN;HEO2025_BMCG;LI2018_NAR;RADJA2025_GEN	BARBOSA2022_FCVM;LI2018_NAR
BayesDel_addAF	ClinPred	2	4	3	5	1	1	1	1	4	both orders identified	both orders identified	1	BROCK2024_HMG;CUBUK2021_GIM	BROCK2024_HMG;GU2025_FN;RADJA2025_GEN;RASTOGI2025_HG
CADD	PolyPhen2_HDIV	4	2	7	2	6	2	1	0	0	both orders identified	both orders identified	1	BARBOSA2022_FCVM;HEO2025_BMCG;LI2018_NAR;RADJA2025_GEN	CUBUK2021_GIM;LI2018_NAR
ClinPred	MetaRNN	3	3	4	3	1	2	1	0	3	both orders identified	both orders identified	1	BROCK2024_HMG;GU2025_FN;RASTOGI2025_HG	BROCK2024_HMG;HEO2025_BMCG;RADJA2025_GEN
MutPred	REVEL	2	4	3	6	1	0	2	1	5	one order identified	one order identified	1	CUBUK2021_GIM;NELSON2026_HM	BARBOSA2022_FCVM;HEO2025_BMCG;NELSON2026_HM;RADJA2025_GEN
AlphaMissense	CADD	4	1	12	1	2	0	6	0	5	one order identified	one order identified	1	MONTANUCCI2024_EPI;NELSON2026_HM;RADJA2025_GEN;RASTOGI2025_HG	NELSON2026_HM
BayesDel_addAF	MetaRNN	2	3	3	4	1	2	0	0	4	both orders identified	both orders identified	1	BROCK2024_HMG;GU2025_FN	BROCK2024_HMG;RADJA2025_GEN;RASTOGI2025_HG
EVE	REVEL	1	4	1	11	0	2	8	1	1	one order identified	one order identified	1	MONTANUCCI2024_EPI	BARBOSA2022_FCVM;MONTANUCCI2024_EPI;RADJA2025_GEN;RASTOGI2025_HG
MutPred	SIFT	3	2	3	2	2	0	3	0	0	one order identified	one order identified	1	CUBUK2021_GIM;HEO2025_BMCG;MONTENEGRO2021_CLIN	BARBOSA2022_FCVM;RADJA2025_GEN
BayesDel_noAF	ClinPred	1	3	1	3	1	2	0	1	0	both orders identified	both orders identified	1	CUBUK2021_GIM	GU2025_FN;RADJA2025_GEN;RASTOGI2025_HG
CADD	EVE	3	1	5	6	0	0	11	0	0	neither order identified	neither order identified	1	BARBOSA2022_FCVM;RADJA2025_GEN;RASTOGI2025_HG	MONTANUCCI2024_EPI
ClinPred	MutPred	3	1	3	1	2	1	0	1	0	both orders identified	both orders identified	1	BARBOSA2022_FCVM;HEO2025_BMCG;RADJA2025_GEN	CUBUK2021_GIM
MetaRNN	SIFT4G	3	1	3	1	3	1	0	0	0	both orders identified	both orders identified	1	HEO2025_BMCG;RADJA2025_GEN;RASTOGI2025_HG	GU2025_FN
MutPred	PolyPhen2_HDIV	3	1	3	1	1	0	3	0	0	one order identified	one order identified	1	BARBOSA2022_FCVM;CUBUK2021_GIM;HEO2025_BMCG	RADJA2025_GEN
MutPred	PolyPhen2_HVAR	3	1	3	1	1	0	3	0	0	one order identified	one order identified	1	BARBOSA2022_FCVM;CUBUK2021_GIM;HEO2025_BMCG	RADJA2025_GEN
PolyPhen2_HVAR	SIFT4G	3	1	3	1	0	1	3	0	0	one order identified	one order identified	1	HEO2025_BMCG;RADJA2025_GEN;RASTOGI2025_HG	GU2025_FN
AlphaMissense	BayesDel_noAF	2	1	2	1	2	0	0	1	0	one order identified	one order identified	1	GU2025_FN;RASTOGI2025_HG	RADJA2025_GEN
AlphaMissense	MetaRNN	1	2	1	2	1	2	0	0	0	both orders identified	both orders identified	1	GU2025_FN	RADJA2025_GEN;RASTOGI2025_HG
AlphaMissense	MutPred	2	1	3	2	0	0	1	0	4	neither order identified	neither order identified	1	NELSON2026_HM;RADJA2025_GEN	NELSON2026_HM
BayesDel_noAF	MetaRNN	1	2	1	2	1	2	0	0	0	both orders identified	both orders identified	1	GU2025_FN	RADJA2025_GEN;RASTOGI2025_HG
ESM1b	PolyPhen2_HVAR	2	1	2	1	1	0	2	0	0	one order identified	one order identified	1	GU2025_FN;RASTOGI2025_HG	RADJA2025_GEN
ESM1b	SIFT4G	2	1	2	1	0	1	2	0	0	one order identified	one order identified	1	RADJA2025_GEN;RASTOGI2025_HG	GU2025_FN
EVE	PolyPhen2_HVAR	1	2	1	3	0	0	4	0	0	neither order identified	neither order identified	1	RASTOGI2025_HG	BARBOSA2022_FCVM;RADJA2025_GEN
PolyPhen2_HDIV	SIFT4G	1	2	1	2	0	1	2	0	0	one order identified	one order identified	1	RADJA2025_GEN	GU2025_FN;HEO2025_BMCG
REVEL	VARITY_R	1	2	1	2	0	0	3	0	0	neither order identified	neither order identified	1	HEO2025_BMCG	RADJA2025_GEN;RASTOGI2025_HG
CADD	ESM1b	1	1	1	1	1	0	1	0	0	one order identified	one order identified	1	RADJA2025_GEN	RASTOGI2025_HG
ESM1b	SIFT	1	1	1	1	1	0	1	0	0	one order identified	one order identified	1	GU2025_FN	RADJA2025_GEN
EVE	PolyPhen2_HDIV	1	1	3	1	0	0	4	0	0	neither order identified	neither order identified	1	BARBOSA2022_FCVM	RADJA2025_GEN
EVE	SIFT4G	1	1	1	1	0	0	2	0	0	neither order identified	neither order identified	1	RASTOGI2025_HG	RADJA2025_GEN
MetaRNN	MutPred2	1	1	1	1	1	1	0	0	0	both orders identified	both orders identified	1	RASTOGI2025_HG	GU2025_FN
MutPred	SIFT4G	1	1	1	1	0	0	2	0	0	neither order identified	neither order identified	1	HEO2025_BMCG	RADJA2025_GEN
REVEL	VARITY_ER	1	1	1	1	0	0	2	0	0	neither order identified	neither order identified	1	HEO2025_BMCG	RADJA2025_GEN
PROVEAN	SIFT	7	6	8	8	6	4	3	0	3	both orders identified	both orders identified	0	BARBOSA2022_FCVM;DING2023_PNAS;GU2025_FN;HEO2025_BMCG;LI2018_NAR;MALHIS2020_NAR;MONTENEGRO2021_CLIN	BARBOSA2022_FCVM;CUBUK2021_GIM;DING2023_PNAS;LI2018_NAR;MALHIS2020_NAR;RADJA2025_GEN
CADD	PROVEAN	6	6	8	8	5	4	4	0	3	both orders identified	both orders identified	0	BARBOSA2022_FCVM;CUBUK2021_GIM;DING2023_PNAS;LI2018_NAR;RADJA2025_GEN;RASTOGI2025_HG	BARBOSA2022_FCVM;CANNON2023_BMG;DING2023_PNAS;HEO2025_BMCG;LI2018_NAR;MONTENEGRO2021_CLIN
CADD	Eigen	2	7	2	12	0	2	7	0	5	one order identified	one order identified	0	BARBOSA2022_FCVM;LI2018_NAR	BARBOSA2022_FCVM;CARON2019_GB;HEO2025_BMCG;LI2018_NAR;RADJA2025_GEN;RASTOGI2025_HG;WANG2022_GPB
CADD	M-CAP	4	5	5	11	3	2	11	0	0	both orders identified	both orders identified	0	LI2018_NAR;MONTANUCCI2024_EPI;RADJA2025_GEN;RASTOGI2025_HG	BARBOSA2022_FCVM;CUBUK2021_GIM;HEO2025_BMCG;LI2018_NAR;MONTANUCCI2024_EPI
CADD	MutationAssessor	4	5	5	11	2	3	11	0	0	both orders identified	both orders identified	0	BARBOSA2022_FCVM;LI2018_NAR;MONTENEGRO2021_CLIN;RADJA2025_GEN	CUBUK2021_GIM;HEO2025_BMCG;LI2018_NAR;MONTANUCCI2024_EPI;RASTOGI2025_HG
FATHMM	SIFT	2	7	4	10	3	6	1	1	3	both orders identified	both orders identified	0	BARBOSA2022_FCVM;DING2023_PNAS	CUBUK2021_GIM;DING2023_PNAS;HEO2025_BMCG;LI2018_NAR;MONTENEGRO2021_CLIN;PSHENNIKOVA2019_SWJ;RADJA2025_GEN
M-CAP	MutationAssessor	4	5	7	10	1	2	14	0	0	both orders identified	both orders identified	0	BARBOSA2022_FCVM;CUBUK2021_GIM;GU2025_FN;MONTANUCCI2024_EPI	HEO2025_BMCG;LI2018_NAR;MONTANUCCI2024_EPI;RADJA2025_GEN;RASTOGI2025_HG
MutationAssessor	PROVEAN	4	5	4	8	1	5	6	0	0	both orders identified	both orders identified	0	BARBOSA2022_FCVM;CUBUK2021_GIM;RADJA2025_GEN;RASTOGI2025_HG	BARBOSA2022_FCVM;GU2025_FN;HEO2025_BMCG;LI2018_NAR;MONTENEGRO2021_CLIN
MutationAssessor	PolyPhen2_HVAR	4	5	4	7	1	3	7	0	0	both orders identified	both orders identified	0	BARBOSA2022_FCVM;HEO2025_BMCG;LI2018_NAR;RASTOGI2025_HG	BARBOSA2022_FCVM;CUBUK2021_GIM;GU2025_FN;LI2018_NAR;RADJA2025_GEN
PROVEAN	PolyPhen2_HVAR	4	5	6	5	4	1	6	0	0	both orders identified	both orders identified	0	BARBOSA2022_FCVM;GU2025_FN;HEO2025_BMCG;LI2018_NAR	BARBOSA2022_FCVM;CUBUK2021_GIM;LI2018_NAR;RADJA2025_GEN;RASTOGI2025_HG
CADD	DANN	7	1	12	1	10	0	0	0	3	one order identified	one order identified	0	BARBOSA2022_FCVM;CUBUK2021_GIM;DING2023_PNAS;HEO2025_BMCG;LI2018_NAR;RADJA2025_GEN;WANG2022_GPB	DING2023_PNAS
CADD	FATHMM	6	2	9	3	6	3	0	0	3	both orders identified	both orders identified	0	CUBUK2021_GIM;DING2023_PNAS;HEO2025_BMCG;LI2018_NAR;MONTENEGRO2021_CLIN;RADJA2025_GEN	BARBOSA2022_FCVM;LI2018_NAR
DANN	FATHMM-MKL	3	5	5	7	4	5	0	0	3	both orders identified	both orders identified	0	BARBOSA2022_FCVM;DING2023_PNAS;LI2018_NAR	DING2023_PNAS;HEO2025_BMCG;LI2018_NAR;RADJA2025_GEN;WANG2022_GPB
FATHMM	PROVEAN	1	7	2	11	2	6	1	1	3	both orders identified	both orders identified	0	BARBOSA2022_FCVM	CUBUK2021_GIM;DING2023_PNAS;HEO2025_BMCG;LI2018_NAR;MONTENEGRO2021_CLIN;PSHENNIKOVA2019_SWJ;RADJA2025_GEN
M-CAP	PolyPhen2_HVAR	5	3	7	4	2	1	8	0	0	both orders identified	both orders identified	0	BARBOSA2022_FCVM;CUBUK2021_GIM;GU2025_FN;HEO2025_BMCG;LI2018_NAR	LI2018_NAR;RADJA2025_GEN;RASTOGI2025_HG
MutationAssessor	REVEL	1	7	1	15	1	6	9	0	0	both orders identified	both orders identified	0	LI2018_NAR	BARBOSA2022_FCVM;CUBUK2021_GIM;HEO2025_BMCG;LI2018_NAR;MONTANUCCI2024_EPI;RADJA2025_GEN;RASTOGI2025_HG
MutationAssessor	SIFT	3	5	4	7	1	2	7	1	0	both orders identified	both orders identified	0	HEO2025_BMCG;LI2018_NAR;RADJA2025_GEN	BARBOSA2022_FCVM;CUBUK2021_GIM;GU2025_FN;LI2018_NAR;MONTENEGRO2021_CLIN
PROVEAN	REVEL	1	7	1	12	1	7	2	0	3	both orders identified	both orders identified	0	LI2018_NAR	BARBOSA2022_FCVM;CUBUK2021_GIM;DING2023_PNAS;HEO2025_BMCG;LI2018_NAR;RADJA2025_GEN;RASTOGI2025_HG
CADD	FATHMM-MKL	5	2	10	2	8	1	0	0	3	both orders identified	both orders identified	0	BARBOSA2022_FCVM;DING2023_PNAS;HEO2025_BMCG;LI2018_NAR;RADJA2025_GEN	DING2023_PNAS;WANG2022_GPB
CADD	VEST4	1	6	1	13	0	2	2	0	10	one order identified	one order identified	0	NELSON2026_HM	BROCK2024_HMG;CUBUK2021_GIM;HEO2025_BMCG;NELSON2026_HM;RADJA2025_GEN;RASTOGI2025_HG
DANN	FATHMM	4	3	6	6	3	5	1	0	3	both orders identified	both orders identified	0	CUBUK2021_GIM;DING2023_PNAS;LI2018_NAR;RADJA2025_GEN	BARBOSA2022_FCVM;HEO2025_BMCG;LI2018_NAR
DANN	PROVEAN	1	6	1	11	0	7	2	0	3	one order identified	one order identified	0	DING2023_PNAS	BARBOSA2022_FCVM;CUBUK2021_GIM;DING2023_PNAS;HEO2025_BMCG;LI2018_NAR;RADJA2025_GEN
DANN	SIFT	1	6	2	10	0	6	3	0	3	one order identified	one order identified	0	DING2023_PNAS	BARBOSA2022_FCVM;CUBUK2021_GIM;DING2023_PNAS;HEO2025_BMCG;LI2018_NAR;RADJA2025_GEN
Eigen	MutationAssessor	3	4	4	5	0	2	7	0	0	one order identified	one order identified	0	BARBOSA2022_FCVM;LI2018_NAR;RADJA2025_GEN	BARBOSA2022_FCVM;HEO2025_BMCG;LI2018_NAR;RASTOGI2025_HG
Eigen	PROVEAN	4	3	4	4	0	2	6	0	0	one order identified	one order identified	0	BARBOSA2022_FCVM;LI2018_NAR;RADJA2025_GEN;RASTOGI2025_HG	BARBOSA2022_FCVM;HEO2025_BMCG;LI2018_NAR
FATHMM	GERP++	4	3	8	3	6	2	0	0	3	both orders identified	both orders identified	0	BARBOSA2022_FCVM;CUBUK2021_GIM;DING2023_PNAS;LI2018_NAR	DING2023_PNAS;LI2018_NAR;RADJA2025_GEN
FATHMM	MutationAssessor	1	6	3	8	2	6	3	0	0	both orders identified	both orders identified	0	BARBOSA2022_FCVM	CUBUK2021_GIM;HEO2025_BMCG;LI2018_NAR;MONTENEGRO2021_CLIN;PSHENNIKOVA2019_SWJ;RADJA2025_GEN
GERP++	PROVEAN	1	6	1	14	0	11	1	0	3	one order identified	one order identified	0	DING2023_PNAS	BARBOSA2022_FCVM;CUBUK2021_GIM;DING2023_PNAS;LI2018_NAR;MALHIS2020_NAR;RADJA2025_GEN
GERP++	SIFT	1	6	1	14	0	11	1	0	3	one order identified	one order identified	0	DING2023_PNAS	BARBOSA2022_FCVM;CUBUK2021_GIM;DING2023_PNAS;LI2018_NAR;MALHIS2020_NAR;RADJA2025_GEN
M-CAP	MetaLR	4	3	4	4	2	1	5	0	0	both orders identified	both orders identified	0	CUBUK2021_GIM;GU2025_FN;LI2018_NAR;RADJA2025_GEN	BARBOSA2022_FCVM;HEO2025_BMCG;LI2018_NAR
M-CAP	MetaSVM	5	2	8	2	3	1	5	1	0	both orders identified	both orders identified	0	BARBOSA2022_FCVM;CUBUK2021_GIM;GU2025_FN;LI2018_NAR;RADJA2025_GEN	HEO2025_BMCG;LI2018_NAR
M-CAP	PROVEAN	3	4	5	6	1	2	7	1	0	both orders identified	both orders identified	0	BARBOSA2022_FCVM;CUBUK2021_GIM;GU2025_FN	HEO2025_BMCG;LI2018_NAR;RADJA2025_GEN;RASTOGI2025_HG
M-CAP	PolyPhen2_HDIV	5	2	7	3	3	1	6	0	0	both orders identified	both orders identified	0	BARBOSA2022_FCVM;CUBUK2021_GIM;GU2025_FN;HEO2025_BMCG;LI2018_NAR	LI2018_NAR;RADJA2025_GEN
M-CAP	REVEL	1	6	1	14	1	3	11	0	0	both orders identified	both orders identified	0	CUBUK2021_GIM	BARBOSA2022_FCVM;HEO2025_BMCG;LI2018_NAR;MONTANUCCI2024_EPI;RADJA2025_GEN;RASTOGI2025_HG
MetaLR	MutationAssessor	4	3	7	3	5	1	4	0	0	both orders identified	both orders identified	0	BARBOSA2022_FCVM;GU2025_FN;HEO2025_BMCG;LI2018_NAR	CUBUK2021_GIM;LI2018_NAR;RADJA2025_GEN
MetaLR	PROVEAN	4	3	6	3	4	2	3	0	0	both orders identified	both orders identified	0	BARBOSA2022_FCVM;CUBUK2021_GIM;HEO2025_BMCG;LI2018_NAR	GU2025_FN;LI2018_NAR;RADJA2025_GEN
MetaLR	PolyPhen2_HVAR	4	3	7	3	5	2	3	0	0	both orders identified	both orders identified	0	BARBOSA2022_FCVM;GU2025_FN;HEO2025_BMCG;LI2018_NAR	CUBUK2021_GIM;LI2018_NAR;RADJA2025_GEN
MetaLR	SIFT	4	3	7	3	6	2	2	0	0	both orders identified	both orders identified	0	BARBOSA2022_FCVM;GU2025_FN;HEO2025_BMCG;LI2018_NAR	CUBUK2021_GIM;LI2018_NAR;RADJA2025_GEN
MetaSVM	MutationAssessor	3	4	3	7	1	6	3	0	0	both orders identified	both orders identified	0	GU2025_FN;HEO2025_BMCG;LI2018_NAR	BARBOSA2022_FCVM;CUBUK2021_GIM;LI2018_NAR;RADJA2025_GEN
MetaSVM	PolyPhen2_HDIV	3	4	3	7	3	6	1	0	0	both orders identified	both orders identified	0	GU2025_FN;HEO2025_BMCG;LI2018_NAR	BARBOSA2022_FCVM;CUBUK2021_GIM;LI2018_NAR;RADJA2025_GEN
MutationTaster	PROVEAN	1	6	2	8	0	7	0	0	3	one order identified	one order identified	0	DING2023_PNAS	CUBUK2021_GIM;DING2023_PNAS;LI2018_NAR;MONTENEGRO2021_CLIN;PSHENNIKOVA2019_SWJ;RADJA2025_GEN
MutationTaster	SIFT	1	6	2	8	0	7	0	0	3	one order identified	one order identified	0	DING2023_PNAS	CUBUK2021_GIM;DING2023_PNAS;LI2018_NAR;MONTENEGRO2021_CLIN;PSHENNIKOVA2019_SWJ;RADJA2025_GEN
CADD	MetaLR	2	4	3	6	3	6	0	0	0	both orders identified	both orders identified	0	LI2018_NAR;RADJA2025_GEN	BARBOSA2022_FCVM;CUBUK2021_GIM;HEO2025_BMCG;LI2018_NAR
CADD	MutationTaster	5	1	7	2	6	0	0	0	3	one order identified	one order identified	0	CUBUK2021_GIM;DING2023_PNAS;LI2018_NAR;MONTENEGRO2021_CLIN;RADJA2025_GEN	DING2023_PNAS
ClinPred	M-CAP	5	1	7	1	4	1	1	2	0	both orders identified	both orders identified	0	BARBOSA2022_FCVM;GU2025_FN;HEO2025_BMCG;RADJA2025_GEN;RASTOGI2025_HG	CUBUK2021_GIM
DANN	MetaSVM	2	4	4	5	4	4	0	1	0	both orders identified	both orders identified	0	BARBOSA2022_FCVM;LI2018_NAR	CUBUK2021_GIM;HEO2025_BMCG;LI2018_NAR;RADJA2025_GEN
DANN	PolyPhen2_HDIV	1	5	2	7	1	4	3	1	0	both orders identified	both orders identified	0	BARBOSA2022_FCVM	BARBOSA2022_FCVM;CUBUK2021_GIM;HEO2025_BMCG;LI2018_NAR;RADJA2025_GEN
Eigen	PolyPhen2_HVAR	5	1	7	1	1	1	6	0	0	both orders identified	both orders identified	0	BARBOSA2022_FCVM;HEO2025_BMCG;LI2018_NAR;RADJA2025_GEN;RASTOGI2025_HG	LI2018_NAR
Eigen	SIFT	4	2	4	3	0	3	4	0	0	one order identified	one order identified	0	BARBOSA2022_FCVM;HEO2025_BMCG;LI2018_NAR;RADJA2025_GEN	BARBOSA2022_FCVM;LI2018_NAR
FATHMM	FATHMM-MKL	3	3	6	5	5	2	1	0	3	both orders identified	both orders identified	0	BARBOSA2022_FCVM;HEO2025_BMCG;LI2018_NAR	DING2023_PNAS;LI2018_NAR;RADJA2025_GEN
FATHMM	M-CAP	1	5	1	8	1	3	5	0	0	both orders identified	both orders identified	0	LI2018_NAR	BARBOSA2022_FCVM;CUBUK2021_GIM;HEO2025_BMCG;LI2018_NAR;RADJA2025_GEN
FATHMM	MetaSVM	2	4	4	5	4	5	0	0	0	both orders identified	both orders identified	0	BARBOSA2022_FCVM;LI2018_NAR	CUBUK2021_GIM;HEO2025_BMCG;LI2018_NAR;RADJA2025_GEN
FATHMM	MutationTaster	4	2	6	4	6	1	0	0	3	both orders identified	both orders identified	0	CUBUK2021_GIM;LI2018_NAR;MONTENEGRO2021_CLIN;RADJA2025_GEN	DING2023_PNAS;PSHENNIKOVA2019_SWJ
FATHMM	PolyPhen2_HDIV	2	4	4	5	4	3	2	0	0	both orders identified	both orders identified	0	BARBOSA2022_FCVM;LI2018_NAR	CUBUK2021_GIM;HEO2025_BMCG;LI2018_NAR;RADJA2025_GEN
FATHMM-MKL	PROVEAN	1	5	1	10	0	5	3	0	3	one order identified	one order identified	0	DING2023_PNAS	BARBOSA2022_FCVM;DING2023_PNAS;HEO2025_BMCG;LI2018_NAR;RADJA2025_GEN
FATHMM-MKL	REVEL	1	5	1	10	0	6	2	0	3	one order identified	one order identified	0	DING2023_PNAS	BARBOSA2022_FCVM;DING2023_PNAS;HEO2025_BMCG;LI2018_NAR;RADJA2025_GEN
FATHMM-MKL	SIFT	1	5	2	9	0	5	3	0	3	one order identified	one order identified	0	DING2023_PNAS	BARBOSA2022_FCVM;DING2023_PNAS;HEO2025_BMCG;LI2018_NAR;RADJA2025_GEN
GERP++	LRT	4	2	4	5	1	1	7	0	0	both orders identified	both orders identified	0	CUBUK2021_GIM;LI2018_NAR;MALHIS2020_NAR;RADJA2025_GEN	LI2018_NAR;MALHIS2020_NAR
GERP++	MetaSVM	2	4	3	5	3	5	0	0	0	both orders identified	both orders identified	0	BARBOSA2022_FCVM;LI2018_NAR	BARBOSA2022_FCVM;CUBUK2021_GIM;LI2018_NAR;RADJA2025_GEN
GERP++	SiPhy	3	3	3	8	2	8	1	0	0	both orders identified	both orders identified	0	LI2018_NAR;MALHIS2020_NAR;RADJA2025_GEN	BARBOSA2022_FCVM;LI2018_NAR;MALHIS2020_NAR
M-CAP	SIFT	4	2	6	4	1	2	7	0	0	both orders identified	both orders identified	0	BARBOSA2022_FCVM;CUBUK2021_GIM;GU2025_FN;HEO2025_BMCG	LI2018_NAR;RADJA2025_GEN
MetaLR	MetaSVM	4	2	8	2	7	2	0	1	0	both orders identified	both orders identified	0	BARBOSA2022_FCVM;CUBUK2021_GIM;LI2018_NAR;RADJA2025_GEN	GU2025_FN;HEO2025_BMCG
MetaLR	PolyPhen2_HDIV	4	2	7	2	7	1	1	0	0	both orders identified	both orders identified	0	BARBOSA2022_FCVM;GU2025_FN;HEO2025_BMCG;LI2018_NAR	LI2018_NAR;RADJA2025_GEN
MetaSVM	PROVEAN	2	4	2	7	1	6	2	0	0	both orders identified	both orders identified	0	CUBUK2021_GIM;HEO2025_BMCG	BARBOSA2022_FCVM;GU2025_FN;LI2018_NAR;RADJA2025_GEN
MetaSVM	PolyPhen2_HVAR	2	4	2	8	1	6	3	0	0	both orders identified	both orders identified	0	GU2025_FN;HEO2025_BMCG	BARBOSA2022_FCVM;CUBUK2021_GIM;LI2018_NAR;RADJA2025_GEN
MetaSVM	SIFT	2	4	2	8	2	6	2	0	0	both orders identified	both orders identified	0	GU2025_FN;HEO2025_BMCG	BARBOSA2022_FCVM;CUBUK2021_GIM;LI2018_NAR;RADJA2025_GEN
MutationAssessor	PrimateAI	4	2	9	4	1	4	8	0	0	both orders identified	both orders identified	0	CUBUK2021_GIM;HEO2025_BMCG;MONTANUCCI2024_EPI;RADJA2025_GEN	BARBOSA2022_FCVM;GU2025_FN
PROVEAN	PolyPhen2_HDIV	4	2	8	2	4	1	4	1	0	both orders identified	both orders identified	0	BARBOSA2022_FCVM;GU2025_FN;HEO2025_BMCG;LI2018_NAR	CUBUK2021_GIM;RADJA2025_GEN
REVEL	VEST4	4	2	9	4	0	0	2	1	10	neither order identified	neither order identified	0	BROCK2024_HMG;HEO2025_BMCG;NELSON2026_HM;RASTOGI2025_HG	NELSON2026_HM;RADJA2025_GEN
CADD	Eigen-PC	4	1	7	1	2	0	1	0	5	one order identified	one order identified	0	CARON2019_GB;CUBUK2021_GIM;RADJA2025_GEN;WANG2022_GPB	CARON2019_GB
CADD	MetaSVM	4	1	8	1	8	1	0	0	0	both orders identified	both orders identified	0	BARBOSA2022_FCVM;CUBUK2021_GIM;LI2018_NAR;RADJA2025_GEN	HEO2025_BMCG
CADD	PrimateAI	4	1	9	3	3	3	6	0	0	both orders identified	both orders identified	0	CUBUK2021_GIM;HEO2025_BMCG;MONTANUCCI2024_EPI;RADJA2025_GEN	BARBOSA2022_FCVM
ClinPred	VEST4	4	1	7	1	2	1	0	1	4	both orders identified	both orders identified	0	BROCK2024_HMG;HEO2025_BMCG;RADJA2025_GEN;RASTOGI2025_HG	CUBUK2021_GIM
DANN	MutationTaster	4	1	6	2	5	0	0	0	3	one order identified	one order identified	0	CUBUK2021_GIM;DING2023_PNAS;LI2018_NAR;RADJA2025_GEN	DING2023_PNAS
EVE	M-CAP	2	3	5	6	0	0	11	0	0	neither order identified	neither order identified	0	MONTANUCCI2024_EPI;RASTOGI2025_HG	BARBOSA2022_FCVM;MONTANUCCI2024_EPI;RADJA2025_GEN
EVE	MutationAssessor	1	4	2	7	0	0	9	0	0	neither order identified	neither order identified	0	MONTANUCCI2024_EPI	BARBOSA2022_FCVM;MONTANUCCI2024_EPI;RADJA2025_GEN;RASTOGI2025_HG
Eigen	FATHMM	3	2	4	3	3	2	1	1	0	both orders identified	both orders identified	0	HEO2025_BMCG;LI2018_NAR;RADJA2025_GEN	BARBOSA2022_FCVM;LI2018_NAR
Eigen	FATHMM-MKL	4	1	8	1	3	0	6	0	0	one order identified	one order identified	0	BARBOSA2022_FCVM;HEO2025_BMCG;LI2018_NAR;RADJA2025_GEN	WANG2022_GPB
Eigen	M-CAP	3	2	5	4	2	0	7	0	0	one order identified	one order identified	0	LI2018_NAR;RADJA2025_GEN;RASTOGI2025_HG	BARBOSA2022_FCVM;HEO2025_BMCG
Eigen	MetaLR	2	3	2	6	1	4	3	0	0	both orders identified	both orders identified	0	LI2018_NAR;RADJA2025_GEN	BARBOSA2022_FCVM;HEO2025_BMCG;LI2018_NAR
Eigen	PolyPhen2_HDIV	4	1	7	1	1	1	5	1	0	both orders identified	both orders identified	0	BARBOSA2022_FCVM;HEO2025_BMCG;LI2018_NAR;RADJA2025_GEN	LI2018_NAR
FATHMM	MutPred	1	4	1	4	0	2	3	0	0	one order identified	one order identified	0	BARBOSA2022_FCVM	CUBUK2021_GIM;HEO2025_BMCG;MONTENEGRO2021_CLIN;RADJA2025_GEN
FATHMM	PolyPhen2_HVAR	1	4	2	6	2	4	2	0	0	both orders identified	both orders identified	0	BARBOSA2022_FCVM	CUBUK2021_GIM;HEO2025_BMCG;LI2018_NAR;RADJA2025_GEN
FATHMM	SiPhy	3	2	6	2	6	2	0	0	0	both orders identified	both orders identified	0	BARBOSA2022_FCVM;CUBUK2021_GIM;LI2018_NAR	LI2018_NAR;RADJA2025_GEN
FATHMM-MKL	M-CAP	1	4	2	6	0	1	7	0	0	one order identified	one order identified	0	LI2018_NAR	BARBOSA2022_FCVM;HEO2025_BMCG;LI2018_NAR;RADJA2025_GEN
FATHMM-MKL	MetaSVM	3	2	5	3	5	3	0	0	0	both orders identified	both orders identified	0	BARBOSA2022_FCVM;LI2018_NAR;RADJA2025_GEN	HEO2025_BMCG;LI2018_NAR
FATHMM-MKL	PolyPhen2_HDIV	1	4	1	7	0	3	5	0	0	one order identified	one order identified	0	BARBOSA2022_FCVM	BARBOSA2022_FCVM;HEO2025_BMCG;LI2018_NAR;RADJA2025_GEN
GenoCanyon	MetaSVM	1	4	1	5	1	5	0	0	0	both orders identified	both orders identified	0	LI2018_NAR	CUBUK2021_GIM;HEO2025_BMCG;LI2018_NAR;RADJA2025_GEN
LRT	SiPhy	3	2	5	3	1	1	6	0	0	both orders identified	both orders identified	0	LI2018_NAR;MALHIS2020_NAR;RADJA2025_GEN	CUBUK2021_GIM;MALHIS2020_NAR
M-CAP	MVP	2	3	2	3	1	0	4	0	0	one order identified	one order identified	0	BARBOSA2022_FCVM;CUBUK2021_GIM	BARBOSA2022_FCVM;HEO2025_BMCG;RADJA2025_GEN
MetaSVM	PrimateAI	3	2	3	4	3	3	1	0	0	both orders identified	both orders identified	0	CUBUK2021_GIM;GU2025_FN;HEO2025_BMCG	BARBOSA2022_FCVM;RADJA2025_GEN
MetaSVM	SiPhy	3	2	4	4	4	4	0	0	0	both orders identified	both orders identified	0	CUBUK2021_GIM;LI2018_NAR;RADJA2025_GEN	BARBOSA2022_FCVM;LI2018_NAR
MutPred	MutationAssessor	3	2	3	2	2	0	3	0	0	one order identified	one order identified	0	CUBUK2021_GIM;HEO2025_BMCG;MONTENEGRO2021_CLIN	BARBOSA2022_FCVM;RADJA2025_GEN
MutPred	VEST4	2	3	4	5	1	0	2	0	6	one order identified	one order identified	0	CUBUK2021_GIM;NELSON2026_HM	HEO2025_BMCG;NELSON2026_HM;RADJA2025_GEN
MutationTaster	REVEL	1	4	1	7	0	5	0	0	3	one order identified	one order identified	0	DING2023_PNAS	CUBUK2021_GIM;DING2023_PNAS;LI2018_NAR;RADJA2025_GEN
PROVEAN	PrimateAI	4	1	4	3	2	3	2	0	0	both orders identified	both orders identified	0	CUBUK2021_GIM;GU2025_FN;HEO2025_BMCG;RADJA2025_GEN	BARBOSA2022_FCVM
PolyPhen2_HDIV	PrimateAI	3	2	3	4	1	4	2	0	0	both orders identified	both orders identified	0	CUBUK2021_GIM;HEO2025_BMCG;RADJA2025_GEN	BARBOSA2022_FCVM;GU2025_FN
PolyPhen2_HVAR	PrimateAI	4	1	4	3	2	2	3	0	0	both orders identified	both orders identified	0	CUBUK2021_GIM;GU2025_FN;HEO2025_BMCG;RADJA2025_GEN	BARBOSA2022_FCVM
PrimateAI	SIFT	1	4	3	4	2	2	3	0	0	both orders identified	both orders identified	0	BARBOSA2022_FCVM	CUBUK2021_GIM;GU2025_FN;HEO2025_BMCG;RADJA2025_GEN
AlphaMissense	VEST4	2	2	2	4	1	0	1	0	4	one order identified	one order identified	0	NELSON2026_HM;RASTOGI2025_HG	NELSON2026_HM;RADJA2025_GEN
BayesDel_noAF	M-CAP	3	1	3	1	3	0	1	0	0	one order identified	one order identified	0	CUBUK2021_GIM;RADJA2025_GEN;RASTOGI2025_HG	GU2025_FN
CADD	FATHMM-XF	3	1	3	1	1	0	3	0	0	one order identified	one order identified	0	HEO2025_BMCG;RADJA2025_GEN;RASTOGI2025_HG	WANG2022_GPB
CADD	MPC	2	2	6	4	1	3	6	0	0	both orders identified	both orders identified	0	MONTANUCCI2024_EPI;RADJA2025_GEN	BARBOSA2022_FCVM;MONTANUCCI2024_EPI
CADD	MVP	1	3	1	5	1	2	3	0	0	both orders identified	both orders identified	0	RADJA2025_GEN	BARBOSA2022_FCVM;CUBUK2021_GIM;HEO2025_BMCG
ClinPred	MutScore	3	1	6	2	1	0	2	1	4	one order identified	one order identified	0	BARBOSA2022_FCVM;BROCK2024_HMG;RADJA2025_GEN	BROCK2024_HMG
Condel	PROVEAN	2	2	2	2	2	1	0	1	0	both orders identified	both orders identified	0	BARBOSA2022_FCVM;CUBUK2021_GIM	BARBOSA2022_FCVM;PSHENNIKOVA2019_SWJ
Condel	SIFT	1	3	2	3	1	3	1	0	0	both orders identified	both orders identified	0	BARBOSA2022_FCVM	BARBOSA2022_FCVM;CUBUK2021_GIM;PSHENNIKOVA2019_SWJ
DANN	PrimateAI	1	3	1	5	1	3	2	0	0	both orders identified	both orders identified	0	CUBUK2021_GIM	BARBOSA2022_FCVM;HEO2025_BMCG;RADJA2025_GEN
DEOGEN2	FATHMM-XF	3	1	3	1	1	0	3	0	0	one order identified	one order identified	0	GU2025_FN;HEO2025_BMCG;RADJA2025_GEN	RASTOGI2025_HG
DEOGEN2	MutationAssessor	2	2	2	2	1	0	3	0	0	one order identified	one order identified	0	GU2025_FN;HEO2025_BMCG	RADJA2025_GEN;RASTOGI2025_HG
DEOGEN2	PROVEAN	2	2	2	2	1	0	3	0	0	one order identified	one order identified	0	GU2025_FN;HEO2025_BMCG	RADJA2025_GEN;RASTOGI2025_HG
DEOGEN2	PolyPhen2_HVAR	2	2	2	2	1	0	3	0	0	one order identified	one order identified	0	GU2025_FN;HEO2025_BMCG	RADJA2025_GEN;RASTOGI2025_HG
DEOGEN2	SIFT4G	1	3	1	3	0	1	3	0	0	one order identified	one order identified	0	HEO2025_BMCG	GU2025_FN;RADJA2025_GEN;RASTOGI2025_HG
Eigen	FATHMM-XF	3	1	3	1	0	0	4	0	0	neither order identified	neither order identified	0	HEO2025_BMCG;RADJA2025_GEN;RASTOGI2025_HG	WANG2022_GPB
Eigen	MetaSVM	3	1	7	1	5	1	2	0	0	both orders identified	both orders identified	0	BARBOSA2022_FCVM;LI2018_NAR;RADJA2025_GEN	HEO2025_BMCG
Eigen	ReMM	2	2	4	4	1	0	3	0	4	one order identified	one order identified	0	BARBOSA2022_FCVM;CARON2019_GB	CARON2019_GB;WANG2022_GPB
FATHMM	LRT	2	2	3	2	3	0	2	0	0	one order identified	one order identified	0	CUBUK2021_GIM;LI2018_NAR	LI2018_NAR;RADJA2025_GEN
FATHMM	PolyPhen-2	1	3	1	4	0	1	1	0	3	one order identified	one order identified	0	DING2023_PNAS	DING2023_PNAS;MONTENEGRO2021_CLIN;PSHENNIKOVA2019_SWJ
FATHMM	PrimateAI	1	3	1	4	0	2	3	0	0	one order identified	one order identified	0	HEO2025_BMCG	BARBOSA2022_FCVM;CUBUK2021_GIM;RADJA2025_GEN
FATHMM-MKL	MutationTaster	3	1	5	2	4	0	0	0	3	one order identified	one order identified	0	DING2023_PNAS;LI2018_NAR;RADJA2025_GEN	DING2023_PNAS
FATHMM-MKL	phyloP	2	2	2	4	2	4	0	0	0	both orders identified	both orders identified	0	BARBOSA2022_FCVM;LI2018_NAR	BARBOSA2022_FCVM;LI2018_NAR
FATHMM-XF	M-CAP	1	3	1	3	0	1	3	0	0	one order identified	one order identified	0	RASTOGI2025_HG	GU2025_FN;HEO2025_BMCG;RADJA2025_GEN
FATHMM-XF	SIFT4G	1	3	1	3	0	1	3	0	0	one order identified	one order identified	0	HEO2025_BMCG	GU2025_FN;RADJA2025_GEN;RASTOGI2025_HG
GERP++	MutationTaster	3	1	5	3	5	0	0	0	3	one order identified	one order identified	0	CUBUK2021_GIM;LI2018_NAR;RADJA2025_GEN	DING2023_PNAS
GERP++	phastCons	2	2	2	4	2	3	0	1	0	both orders identified	both orders identified	0	BARBOSA2022_FCVM;LI2018_NAR	BARBOSA2022_FCVM;LI2018_NAR
GenoCanyon	MutationTaster	3	1	4	1	4	1	0	0	0	both orders identified	both orders identified	0	CUBUK2021_GIM;LI2018_NAR;RADJA2025_GEN	LI2018_NAR
LIST-S2	PROVEAN	1	3	4	3	4	1	2	0	0	both orders identified	one order identified	0	MALHIS2020_NAR	GU2025_FN;HEO2025_BMCG;RADJA2025_GEN
LIST-S2	SIFT	1	3	4	3	4	1	2	0	0	both orders identified	one order identified	0	MALHIS2020_NAR	GU2025_FN;HEO2025_BMCG;RADJA2025_GEN
LIST-S2	SIFT4G	1	3	4	3	4	1	2	0	0	both orders identified	one order identified	0	MALHIS2020_NAR	GU2025_FN;HEO2025_BMCG;RADJA2025_GEN
LRT	MetaSVM	1	3	1	4	1	2	2	0	0	both orders identified	both orders identified	0	LI2018_NAR	CUBUK2021_GIM;LI2018_NAR;RADJA2025_GEN
M-CAP	MetaRNN	1	3	1	3	0	3	1	0	0	one order identified	one order identified	0	GU2025_FN	HEO2025_BMCG;RADJA2025_GEN;RASTOGI2025_HG
M-CAP	MutPred	2	2	2	2	0	1	3	0	0	one order identified	one order identified	0	BARBOSA2022_FCVM;RADJA2025_GEN	CUBUK2021_GIM;HEO2025_BMCG
M-CAP	SIFT4G	2	2	2	2	0	0	4	0	0	neither order identified	neither order identified	0	GU2025_FN;HEO2025_BMCG	RADJA2025_GEN;RASTOGI2025_HG
M-CAP	VEST4	1	3	1	3	1	1	1	1	0	both orders identified	both orders identified	0	CUBUK2021_GIM	HEO2025_BMCG;RADJA2025_GEN;RASTOGI2025_HG
MVP	MetaLR	3	1	3	2	1	0	4	0	0	one order identified	one order identified	0	CUBUK2021_GIM;HEO2025_BMCG;RADJA2025_GEN	BARBOSA2022_FCVM
MVP	MutPred	2	2	2	2	0	1	3	0	0	one order identified	one order identified	0	BARBOSA2022_FCVM;RADJA2025_GEN	CUBUK2021_GIM;HEO2025_BMCG
MVP	MutationAssessor	3	1	5	1	2	0	4	0	0	one order identified	one order identified	0	BARBOSA2022_FCVM;CUBUK2021_GIM;HEO2025_BMCG	RADJA2025_GEN
MetaLR	MutPred	2	2	2	2	0	1	3	0	0	one order identified	one order identified	0	BARBOSA2022_FCVM;RADJA2025_GEN	CUBUK2021_GIM;HEO2025_BMCG
MetaSVM	MutPred	1	3	1	3	0	1	3	0	0	one order identified	one order identified	0	RADJA2025_GEN	BARBOSA2022_FCVM;CUBUK2021_GIM;HEO2025_BMCG
MutPred	PROVEAN	2	2	2	2	1	1	2	0	0	both orders identified	both orders identified	0	CUBUK2021_GIM;HEO2025_BMCG	MONTENEGRO2021_CLIN;RADJA2025_GEN
MutPred	PrimateAI	2	2	2	2	1	0	3	0	0	one order identified	one order identified	0	CUBUK2021_GIM;HEO2025_BMCG	BARBOSA2022_FCVM;RADJA2025_GEN
MutationAssessor	PolyPhen-2	3	1	7	1	2	0	6	0	0	one order identified	one order identified	0	MONTANUCCI2024_EPI;MONTENEGRO2021_CLIN;PSHENNIKOVA2019_SWJ	MONTANUCCI2024_EPI
MutationAssessor	SIFT4G	3	1	3	1	0	1	3	0	0	one order identified	one order identified	0	HEO2025_BMCG;RADJA2025_GEN;RASTOGI2025_HG	GU2025_FN
MutationTaster	PolyPhen-2	1	3	1	4	0	1	1	0	3	one order identified	one order identified	0	DING2023_PNAS	DING2023_PNAS;MONTENEGRO2021_CLIN;PSHENNIKOVA2019_SWJ
MutationTaster	fitCons	3	1	4	1	3	0	1	1	0	one order identified	one order identified	0	CUBUK2021_GIM;LI2018_NAR;RADJA2025_GEN	LI2018_NAR
PROVEAN	PolyPhen-2	3	1	3	2	2	0	0	0	3	one order identified	one order identified	0	DING2023_PNAS;MONTENEGRO2021_CLIN;PSHENNIKOVA2019_SWJ	DING2023_PNAS
PROVEAN	SIFT4G	3	1	6	1	4	1	2	0	0	both orders identified	one order identified	0	HEO2025_BMCG;MALHIS2020_NAR;RASTOGI2025_HG	GU2025_FN
PolyPhen2_HDIV	phyloP	2	2	4	2	2	2	2	0	0	both orders identified	both orders identified	0	BARBOSA2022_FCVM;LI2018_NAR	BARBOSA2022_FCVM;LI2018_NAR
SiPhy	phastCons	2	2	4	2	4	2	0	0	0	both orders identified	both orders identified	0	BARBOSA2022_FCVM;LI2018_NAR	BARBOSA2022_FCVM;LI2018_NAR
Align-GVGD	MutationTaster	2	1	2	1	2	1	0	0	0	both orders identified	both orders identified	0	CUBUK2021_GIM;MONTENEGRO2021_CLIN	PSHENNIKOVA2019_SWJ
Align-GVGD	PROVEAN	1	2	1	2	1	2	0	0	0	both orders identified	both orders identified	0	CUBUK2021_GIM	MONTENEGRO2021_CLIN;PSHENNIKOVA2019_SWJ
BayesDel_addAF	MutScore	2	1	4	1	1	0	0	0	4	one order identified	one order identified	0	BROCK2024_HMG;RADJA2025_GEN	BROCK2024_HMG
BayesDel_noAF	VEST4	2	1	2	1	2	0	1	0	0	one order identified	one order identified	0	CUBUK2021_GIM;RASTOGI2025_HG	RADJA2025_GEN
CADD	Condel	1	2	1	2	0	2	1	0	0	one order identified	one order identified	0	BARBOSA2022_FCVM	BARBOSA2022_FCVM;CUBUK2021_GIM
CADD	DEOGEN2	2	1	2	1	2	0	1	0	0	one order identified	one order identified	0	RADJA2025_GEN;RASTOGI2025_HG	HEO2025_BMCG
CADD	MISTIC	1	2	1	4	0	4	1	0	0	one order identified	one order identified	0	RADJA2025_GEN	BARBOSA2022_FCVM;RASTOGI2025_HG
CADD	ReMM	1	2	3	6	3	1	0	0	5	both orders identified	both orders identified	0	BARBOSA2022_FCVM	CARON2019_GB;WANG2022_GPB
CAPICE	MISTIC	2	1	3	1	1	0	2	1	0	one order identified	one order identified	0	BARBOSA2022_FCVM;RADJA2025_GEN	BARBOSA2022_FCVM
CAPICE	MPC	2	1	3	1	2	0	2	0	0	one order identified	one order identified	0	BARBOSA2022_FCVM;RADJA2025_GEN	BARBOSA2022_FCVM
CAPICE	MutScore	1	2	1	2	1	0	2	0	0	one order identified	one order identified	0	BARBOSA2022_FCVM	BARBOSA2022_FCVM;RADJA2025_GEN
CAPICE	PROVEAN	2	1	4	2	3	0	3	0	0	one order identified	one order identified	0	BARBOSA2022_FCVM;RADJA2025_GEN	CANNON2023_BMG
CDTS	DANN	1	2	1	3	0	3	1	0	0	one order identified	one order identified	0	BARBOSA2022_FCVM	BARBOSA2022_FCVM;WANG2022_GPB
CDTS	FATHMM-MKL	1	2	1	3	0	3	1	0	0	one order identified	one order identified	0	BARBOSA2022_FCVM	BARBOSA2022_FCVM;WANG2022_GPB
CDTS	ReMM	1	2	1	3	0	2	2	0	0	one order identified	one order identified	0	BARBOSA2022_FCVM	BARBOSA2022_FCVM;WANG2022_GPB
Condel	FATHMM	2	1	2	2	2	2	0	0	0	both orders identified	both orders identified	0	CUBUK2021_GIM;PSHENNIKOVA2019_SWJ	BARBOSA2022_FCVM
Condel	MutationAssessor	1	2	2	2	1	1	2	0	0	both orders identified	both orders identified	0	BARBOSA2022_FCVM	BARBOSA2022_FCVM;PSHENNIKOVA2019_SWJ
DANN	Eigen-PC	1	2	1	2	1	1	1	0	0	both orders identified	both orders identified	0	WANG2022_GPB	CUBUK2021_GIM;RADJA2025_GEN
DANN	ReMM	1	2	2	2	2	2	0	0	0	both orders identified	both orders identified	0	BARBOSA2022_FCVM	BARBOSA2022_FCVM;WANG2022_GPB
DANN	phyloP	1	2	1	4	1	4	0	0	0	both orders identified	both orders identified	0	BARBOSA2022_FCVM	BARBOSA2022_FCVM;LI2018_NAR
DEOGEN2	ESM1b	1	2	1	2	1	0	2	0	0	one order identified	one order identified	0	GU2025_FN	RADJA2025_GEN;RASTOGI2025_HG
DEOGEN2	Eigen	1	2	1	2	0	0	3	0	0	neither order identified	neither order identified	0	HEO2025_BMCG	RADJA2025_GEN;RASTOGI2025_HG
DEOGEN2	M-CAP	2	1	2	1	1	0	2	0	0	one order identified	one order identified	0	HEO2025_BMCG;RASTOGI2025_HG	GU2025_FN
DEOGEN2	PolyPhen2_HDIV	2	1	2	1	1	0	2	0	0	one order identified	one order identified	0	GU2025_FN;HEO2025_BMCG	RADJA2025_GEN
DEOGEN2	SIFT	2	1	2	1	1	0	2	0	0	one order identified	one order identified	0	GU2025_FN;HEO2025_BMCG	RADJA2025_GEN
ESM1b	M-CAP	2	1	2	1	0	0	2	1	0	neither order identified	neither order identified	0	RADJA2025_GEN;RASTOGI2025_HG	GU2025_FN
ESM1b	MutationAssessor	2	1	2	1	1	0	2	0	0	one order identified	one order identified	0	GU2025_FN;RASTOGI2025_HG	RADJA2025_GEN
ESM1b	PROVEAN	2	1	2	1	0	1	2	0	0	one order identified	one order identified	0	RADJA2025_GEN;RASTOGI2025_HG	GU2025_FN
EVE	PROVEAN	1	2	1	4	0	0	5	0	0	neither order identified	neither order identified	0	RASTOGI2025_HG	BARBOSA2022_FCVM;RADJA2025_GEN
EVE	PrimateAI	1	2	6	4	0	0	10	0	0	neither order identified	neither order identified	0	MONTANUCCI2024_EPI	BARBOSA2022_FCVM;RADJA2025_GEN
Eigen	MISTIC	1	2	1	4	0	3	2	0	0	one order identified	one order identified	0	RADJA2025_GEN	BARBOSA2022_FCVM;RASTOGI2025_HG
Eigen	MVP	1	2	1	4	0	1	4	0	0	one order identified	one order identified	0	RADJA2025_GEN	BARBOSA2022_FCVM;HEO2025_BMCG
Eigen	PrimateAI	2	1	2	3	0	2	3	0	0	one order identified	one order identified	0	HEO2025_BMCG;RADJA2025_GEN	BARBOSA2022_FCVM
Eigen-PC	FunSeq2	1	2	1	5	0	0	1	0	5	neither order identified	neither order identified	0	CARON2019_GB	CARON2019_GB;WANG2022_GPB
FATHMM	phastCons	2	1	5	1	5	1	0	0	0	both orders identified	both orders identified	0	BARBOSA2022_FCVM;LI2018_NAR	LI2018_NAR
FATHMM	phyloP	2	1	4	2	4	2	0	0	0	both orders identified	both orders identified	0	BARBOSA2022_FCVM;LI2018_NAR	LI2018_NAR
FATHMM-MKL	FATHMM-XF	1	2	1	2	0	0	3	0	0	neither order identified	neither order identified	0	RADJA2025_GEN	HEO2025_BMCG;WANG2022_GPB
FATHMM-MKL	MutPred	1	2	1	2	0	0	3	0	0	neither order identified	neither order identified	0	RADJA2025_GEN	BARBOSA2022_FCVM;HEO2025_BMCG
FATHMM-MKL	PrimateAI	1	2	1	4	0	3	2	0	0	one order identified	one order identified	0	RADJA2025_GEN	BARBOSA2022_FCVM;HEO2025_BMCG
FATHMM-MKL	ReMM	2	1	2	2	2	2	0	0	0	both orders identified	both orders identified	0	BARBOSA2022_FCVM;WANG2022_GPB	BARBOSA2022_FCVM
FATHMM-MKL	phastCons	2	1	5	1	5	0	1	0	0	one order identified	one order identified	0	BARBOSA2022_FCVM;LI2018_NAR	BARBOSA2022_FCVM
FATHMM-XF	LIST-S2	1	2	1	2	0	1	2	0	0	one order identified	one order identified	0	HEO2025_BMCG	GU2025_FN;RADJA2025_GEN
FATHMM-XF	MetaSVM	1	2	1	2	0	2	1	0	0	one order identified	one order identified	0	RADJA2025_GEN	GU2025_FN;HEO2025_BMCG
FATHMM-XF	PolyPhen2_HDIV	1	2	1	2	0	1	2	0	0	one order identified	one order identified	0	HEO2025_BMCG	GU2025_FN;RADJA2025_GEN
FATHMM-XF	SIFT	1	2	1	2	0	1	2	0	0	one order identified	one order identified	0	HEO2025_BMCG	GU2025_FN;RADJA2025_GEN
GERP++	SIFT4G	1	2	1	4	1	4	0	0	0	both orders identified	one order identified	0	MALHIS2020_NAR	MALHIS2020_NAR;RADJA2025_GEN
GenoCanyon	LRT	1	2	1	4	1	2	2	0	0	both orders identified	both orders identified	0	CUBUK2021_GIM	LI2018_NAR;RADJA2025_GEN
LIST-S2	MetaSVM	1	2	1	2	0	2	1	0	0	one order identified	one order identified	0	RADJA2025_GEN	GU2025_FN;HEO2025_BMCG
LIST-S2	MutationAssessor	1	2	1	2	1	0	2	0	0	one order identified	one order identified	0	GU2025_FN	HEO2025_BMCG;RADJA2025_GEN
LIST-S2	PolyPhen2_HDIV	1	2	1	2	1	0	2	0	0	one order identified	one order identified	0	GU2025_FN	HEO2025_BMCG;RADJA2025_GEN
LIST-S2	PrimateAI	2	1	2	1	0	1	2	0	0	one order identified	one order identified	0	HEO2025_BMCG;RADJA2025_GEN	GU2025_FN
LRT	MutationTaster	2	1	4	1	3	1	1	0	0	both orders identified	both orders identified	0	LI2018_NAR;RADJA2025_GEN	CUBUK2021_GIM
LRT	SIFT4G	1	2	1	4	0	0	5	0	0	neither order identified	neither order identified	0	MALHIS2020_NAR	MALHIS2020_NAR;RADJA2025_GEN
LRT	fitCons	2	1	4	1	3	1	1	0	0	both orders identified	both orders identified	0	LI2018_NAR;RADJA2025_GEN	CUBUK2021_GIM
M-CAP	MPC	2	1	7	3	0	0	10	0	0	neither order identified	neither order identified	0	MONTANUCCI2024_EPI;RADJA2025_GEN	BARBOSA2022_FCVM
M-CAP	MutFormer	1	2	2	2	0	0	4	0	0	neither order identified	neither order identified	0	BARBOSA2022_FCVM	BARBOSA2022_FCVM;RADJA2025_GEN
M-CAP	phyloP	2	1	5	1	1	0	5	0	0	one order identified	one order identified	0	BARBOSA2022_FCVM;LI2018_NAR	LI2018_NAR
MISTIC	MutFormer	2	1	3	1	2	0	2	0	0	one order identified	one order identified	0	BARBOSA2022_FCVM;RADJA2025_GEN	BARBOSA2022_FCVM
MISTIC	MutScore	1	2	1	2	1	0	2	0	0	one order identified	one order identified	0	BARBOSA2022_FCVM	BARBOSA2022_FCVM;RADJA2025_GEN
MISTIC	REVEL	1	2	3	2	1	1	2	1	0	both orders identified	both orders identified	0	BARBOSA2022_FCVM	RADJA2025_GEN;RASTOGI2025_HG
MMSplice	SpliceAI	1	2	1	2	0	0	0	0	3	not assessable	not assessable	0	RENTZSCH2021_GM	RENTZSCH2021_GM;ROWLANDS2021_SR
MPC	MutFormer	1	2	2	2	0	0	4	0	0	neither order identified	neither order identified	0	BARBOSA2022_FCVM	BARBOSA2022_FCVM;RADJA2025_GEN
MPC	MutationAssessor	1	2	3	7	3	0	7	0	0	one order identified	one order identified	0	BARBOSA2022_FCVM	MONTANUCCI2024_EPI;RADJA2025_GEN
MPC	PrimateAI	2	1	9	1	3	0	7	0	0	one order identified	one order identified	0	BARBOSA2022_FCVM;MONTANUCCI2024_EPI	RADJA2025_GEN
MPC	REVEL	1	2	1	7	0	0	8	0	0	neither order identified	neither order identified	0	BARBOSA2022_FCVM	MONTANUCCI2024_EPI;RADJA2025_GEN
MVP	MutFormer	2	1	2	2	0	0	4	0	0	neither order identified	neither order identified	0	BARBOSA2022_FCVM;RADJA2025_GEN	BARBOSA2022_FCVM
MVP	PolyPhen2_HVAR	2	1	4	1	1	0	4	0	0	one order identified	one order identified	0	BARBOSA2022_FCVM;HEO2025_BMCG	RADJA2025_GEN
MVP	SIFT	2	1	4	1	0	0	4	1	0	neither order identified	neither order identified	0	BARBOSA2022_FCVM;HEO2025_BMCG	RADJA2025_GEN
MetaLR	MutFormer	1	2	2	2	0	0	4	0	0	neither order identified	neither order identified	0	BARBOSA2022_FCVM	BARBOSA2022_FCVM;RADJA2025_GEN
MetaLR	SIFT4G	1	2	1	2	1	1	1	0	0	both orders identified	both orders identified	0	HEO2025_BMCG	GU2025_FN;RADJA2025_GEN
MetaLR	phyloP	2	1	5	1	5	1	0	0	0	both orders identified	both orders identified	0	BARBOSA2022_FCVM;LI2018_NAR	LI2018_NAR
MetaRNN	MutScore	2	1	3	2	1	0	0	0	4	one order identified	one order identified	0	BROCK2024_HMG;RADJA2025_GEN	BROCK2024_HMG
MetaSVM	SIFT4G	1	2	1	2	1	1	1	0	0	both orders identified	both orders identified	0	HEO2025_BMCG	GU2025_FN;RADJA2025_GEN
MetaSVM	phastCons	1	2	2	4	2	3	1	0	0	both orders identified	both orders identified	0	LI2018_NAR	BARBOSA2022_FCVM;LI2018_NAR
MetaSVM	phyloP	1	2	1	5	0	5	1	0	0	one order identified	one order identified	0	LI2018_NAR	BARBOSA2022_FCVM;LI2018_NAR
MutFormer	MutScore	1	2	1	3	0	0	4	0	0	neither order identified	neither order identified	0	BARBOSA2022_FCVM	BARBOSA2022_FCVM;RADJA2025_GEN
MutFormer	REVEL	1	2	1	3	0	1	3	0	0	one order identified	one order identified	0	BARBOSA2022_FCVM	BARBOSA2022_FCVM;RADJA2025_GEN
PolyPhen2_HDIV	phastCons	2	1	5	1	4	0	2	0	0	one order identified	one order identified	0	BARBOSA2022_FCVM;LI2018_NAR	BARBOSA2022_FCVM
SIFT4G	SiPhy	2	1	4	1	4	1	0	0	0	both orders identified	one order identified	0	MALHIS2020_NAR;RADJA2025_GEN	MALHIS2020_NAR
VARITY_R	VEST4	2	1	2	1	0	0	3	0	0	neither order identified	neither order identified	0	RADJA2025_GEN;RASTOGI2025_HG	HEO2025_BMCG
phastCons	phyloP	1	2	1	5	0	5	1	0	0	one order identified	one order identified	0	BARBOSA2022_FCVM	BARBOSA2022_FCVM;LI2018_NAR
Align-GVGD	CADD	1	1	1	1	0	1	1	0	0	one order identified	one order identified	0	CUBUK2021_GIM	MONTENEGRO2021_CLIN
Align-GVGD	FATHMM	1	1	1	1	1	1	0	0	0	both orders identified	both orders identified	0	CUBUK2021_GIM	MONTENEGRO2021_CLIN
CADD	MutFormer	1	1	1	3	1	0	3	0	0	one order identified	one order identified	0	RADJA2025_GEN	BARBOSA2022_FCVM
CADD	PANTHER	1	1	1	1	1	0	1	0	0	one order identified	one order identified	0	MONTENEGRO2021_CLIN	CUBUK2021_GIM
CADD	SuSPect	1	1	1	1	1	0	1	0	0	one order identified	one order identified	0	RADJA2025_GEN	CUBUK2021_GIM
CADD-Splice	SpliceAI	1	1	2	1	0	1	0	0	2	one order identified	one order identified	0	RENTZSCH2021_GM	BARBOSA2023_GS
CAPICE	Eigen	1	1	3	1	3	0	1	0	0	one order identified	one order identified	0	BARBOSA2022_FCVM	RADJA2025_GEN
CAPICE	REVEL	1	1	2	1	2	0	1	0	0	one order identified	one order identified	0	BARBOSA2022_FCVM	RADJA2025_GEN
CI-SpliceAI	SpliceAI	1	1	1	1	0	1	1	0	0	one order identified	one order identified	0	STRAUCH2022_PONE	BARBOSA2023_GS
Condel	MetaLR	1	1	1	3	1	3	0	0	0	both orders identified	both orders identified	0	CUBUK2021_GIM	BARBOSA2022_FCVM
Condel	PolyPhen2_HVAR	1	1	2	1	0	1	1	1	0	one order identified	one order identified	0	BARBOSA2022_FCVM	CUBUK2021_GIM
Condel	PrimateAI	1	1	1	3	1	3	0	0	0	both orders identified	both orders identified	0	CUBUK2021_GIM	BARBOSA2022_FCVM
DEOGEN2	EVE	1	1	1	1	0	0	2	0	0	neither order identified	neither order identified	0	RADJA2025_GEN	RASTOGI2025_HG
DEOGEN2	MutPred	1	1	1	1	0	0	2	0	0	neither order identified	neither order identified	0	RADJA2025_GEN	HEO2025_BMCG
ESM1b	Eigen	1	1	1	1	0	0	2	0	0	neither order identified	neither order identified	0	RASTOGI2025_HG	RADJA2025_GEN
EVE	FATHMM	1	1	1	3	0	0	3	1	0	neither order identified	neither order identified	0	RADJA2025_GEN	BARBOSA2022_FCVM
EVE	FATHMM-MKL	1	1	3	1	0	0	4	0	0	neither order identified	neither order identified	0	BARBOSA2022_FCVM	RADJA2025_GEN
EVE	FATHMM-XF	1	1	1	1	0	0	2	0	0	neither order identified	neither order identified	0	RASTOGI2025_HG	RADJA2025_GEN
EVE	MPC	1	1	6	3	0	0	7	2	0	neither order identified	neither order identified	0	MONTANUCCI2024_EPI	BARBOSA2022_FCVM
EVE	MetaSVM	1	1	3	1	0	0	4	0	0	neither order identified	neither order identified	0	BARBOSA2022_FCVM	RADJA2025_GEN
Eigen	MPC	1	1	1	3	0	3	1	0	0	one order identified	one order identified	0	RADJA2025_GEN	BARBOSA2022_FCVM
Eigen	MutFormer	1	1	1	3	0	0	4	0	0	neither order identified	neither order identified	0	RADJA2025_GEN	BARBOSA2022_FCVM
Eigen	MutPred	1	1	1	1	0	0	2	0	0	neither order identified	neither order identified	0	RADJA2025_GEN	HEO2025_BMCG
Eigen-PC	FATHMM-MKL	1	1	1	1	0	1	1	0	0	one order identified	one order identified	0	RADJA2025_GEN	WANG2022_GPB
Eigen-PC	FATHMM-XF	1	1	1	1	0	0	2	0	0	neither order identified	neither order identified	0	RADJA2025_GEN	WANG2022_GPB
Eigen-PC	M-CAP	1	1	1	1	0	1	1	0	0	one order identified	one order identified	0	RADJA2025_GEN	CUBUK2021_GIM
Eigen-PC	MVP	1	1	1	1	0	1	1	0	0	one order identified	one order identified	0	RADJA2025_GEN	CUBUK2021_GIM
Eigen-PC	MetaLR	1	1	1	1	0	1	1	0	0	one order identified	one order identified	0	RADJA2025_GEN	CUBUK2021_GIM
Eigen-PC	MutPred	1	1	1	1	0	1	1	0	0	one order identified	one order identified	0	RADJA2025_GEN	CUBUK2021_GIM
Eigen-PC	MutationAssessor	1	1	1	1	0	1	1	0	0	one order identified	one order identified	0	RADJA2025_GEN	CUBUK2021_GIM
Eigen-PC	PolyPhen2_HDIV	1	1	1	1	0	1	1	0	0	one order identified	one order identified	0	RADJA2025_GEN	CUBUK2021_GIM
Eigen-PC	PolyPhen2_HVAR	1	1	1	1	0	1	1	0	0	one order identified	one order identified	0	RADJA2025_GEN	CUBUK2021_GIM
Eigen-PC	SIFT	1	1	1	1	0	1	1	0	0	one order identified	one order identified	0	RADJA2025_GEN	CUBUK2021_GIM
Eigen-PC	SuSPect	1	1	1	1	0	0	2	0	0	neither order identified	neither order identified	0	RADJA2025_GEN	CUBUK2021_GIM
FATHMM	phastCons100way_vertebrate	1	1	1	1	1	1	0	0	0	both orders identified	both orders identified	0	CUBUK2021_GIM	RADJA2025_GEN
FATHMM-MKL	MPC	1	1	1	3	0	3	1	0	0	one order identified	one order identified	0	RADJA2025_GEN	BARBOSA2022_FCVM
FATHMM-XF	MutPred	1	1	1	1	0	0	2	0	0	neither order identified	neither order identified	0	RADJA2025_GEN	HEO2025_BMCG
FATHMM-XF	PrimateAI	1	1	1	1	0	1	1	0	0	one order identified	one order identified	0	HEO2025_BMCG	GU2025_FN
LIST-S2	MutPred	1	1	1	1	0	0	2	0	0	neither order identified	neither order identified	0	RADJA2025_GEN	HEO2025_BMCG
LRT	phastCons100way_vertebrate	1	1	1	1	0	1	1	0	0	one order identified	one order identified	0	RADJA2025_GEN	CUBUK2021_GIM
M-CAP	MutPred2	1	1	1	1	0	1	1	0	0	one order identified	one order identified	0	GU2025_FN	RASTOGI2025_HG
M-CAP	PON-P2	1	1	1	1	0	0	2	0	0	neither order identified	neither order identified	0	CUBUK2021_GIM	RADJA2025_GEN
M-CAP	VEST3	1	1	1	3	1	2	1	0	0	both orders identified	both orders identified	0	CUBUK2021_GIM	LI2018_NAR
MMSplice	MaxEntScan	1	1	1	1	0	0	0	0	2	not assessable	not assessable	0	RIEPE2021_HM	ROWLANDS2021_SR
MPC	MVP	1	1	3	1	0	0	4	0	0	neither order identified	neither order identified	0	BARBOSA2022_FCVM	RADJA2025_GEN
MPC	MetaLR	1	1	2	1	0	0	3	0	0	neither order identified	neither order identified	0	BARBOSA2022_FCVM	RADJA2025_GEN
MPC	MetaSVM	1	1	3	1	3	0	1	0	0	one order identified	one order identified	0	BARBOSA2022_FCVM	RADJA2025_GEN
MPC	MutPred	1	1	1	1	0	0	2	0	0	neither order identified	neither order identified	0	BARBOSA2022_FCVM	RADJA2025_GEN
MPC	PROVEAN	1	1	3	1	3	0	1	0	0	one order identified	one order identified	0	BARBOSA2022_FCVM	RADJA2025_GEN
MPC	PolyPhen2_HDIV	1	1	3	1	3	0	1	0	0	one order identified	one order identified	0	BARBOSA2022_FCVM	RADJA2025_GEN
MPC	PolyPhen2_HVAR	1	1	3	1	3	0	1	0	0	one order identified	one order identified	0	BARBOSA2022_FCVM	RADJA2025_GEN
MPC	SIFT	1	1	3	1	3	0	1	0	0	one order identified	one order identified	0	BARBOSA2022_FCVM	RADJA2025_GEN
MVP	PON-P2	1	1	1	1	0	0	2	0	0	neither order identified	neither order identified	0	CUBUK2021_GIM	RADJA2025_GEN
MetaLR	PON-P2	1	1	1	1	0	0	2	0	0	neither order identified	neither order identified	0	CUBUK2021_GIM	RADJA2025_GEN
MetaLR	SuSPect	1	1	1	1	1	0	1	0	0	one order identified	one order identified	0	RADJA2025_GEN	CUBUK2021_GIM
MetaSVM	PON-P2	1	1	1	1	0	0	2	0	0	neither order identified	neither order identified	0	CUBUK2021_GIM	RADJA2025_GEN
MetaSVM	SuSPect	1	1	1	1	0	0	1	1	0	neither order identified	neither order identified	0	RADJA2025_GEN	CUBUK2021_GIM
MutFormer	MutationAssessor	1	1	3	1	0	0	4	0	0	neither order identified	neither order identified	0	BARBOSA2022_FCVM	RADJA2025_GEN
MutFormer	PolyPhen2_HVAR	1	1	3	1	0	0	4	0	0	neither order identified	neither order identified	0	BARBOSA2022_FCVM	RADJA2025_GEN
MutFormer	SIFT	1	1	3	1	0	0	4	0	0	neither order identified	neither order identified	0	BARBOSA2022_FCVM	RADJA2025_GEN
MutPred	PON-P2	1	1	1	1	0	0	2	0	0	neither order identified	neither order identified	0	CUBUK2021_GIM	RADJA2025_GEN
MutScore	VEST4	1	1	4	1	0	0	1	0	4	neither order identified	neither order identified	0	BROCK2024_HMG	RADJA2025_GEN
PANTHER	PROVEAN	1	1	1	1	0	1	1	0	0	one order identified	one order identified	0	CUBUK2021_GIM	MONTENEGRO2021_CLIN
PON-P2	PROVEAN	1	1	1	1	0	0	2	0	0	neither order identified	neither order identified	0	RADJA2025_GEN	CUBUK2021_GIM
PON-P2	PolyPhen2_HDIV	1	1	1	1	0	0	2	0	0	neither order identified	neither order identified	0	RADJA2025_GEN	CUBUK2021_GIM
PON-P2	SIFT	1	1	1	1	0	0	2	0	0	neither order identified	neither order identified	0	RADJA2025_GEN	CUBUK2021_GIM
PON-P2	SuSPect	1	1	1	1	0	0	2	0	0	neither order identified	neither order identified	0	RADJA2025_GEN	CUBUK2021_GIM
PROVEAN	SuSPect	1	1	1	1	0	1	1	0	0	one order identified	one order identified	0	RADJA2025_GEN	CUBUK2021_GIM
PhD-SNP	SIFT	1	1	1	1	1	0	1	0	0	one order identified	one order identified	0	MICHELS2019_GMB	RADJA2025_GEN
PolyPhen2_HDIV	SuSPect	1	1	1	1	0	0	2	0	0	neither order identified	neither order identified	0	RADJA2025_GEN	CUBUK2021_GIM
PolyPhen2_HVAR	VEST3	1	1	1	3	1	3	0	0	0	both orders identified	both orders identified	0	CUBUK2021_GIM	LI2018_NAR
PredictSNP	SIFT	1	1	1	1	1	1	0	0	0	both orders identified	both orders identified	0	MICHELS2019_GMB	CUBUK2021_GIM
PrimateAI	SuSPect	1	1	1	1	0	1	1	0	0	one order identified	one order identified	0	RADJA2025_GEN	CUBUK2021_GIM
REVEL	VEST3	1	1	1	3	1	3	0	0	0	both orders identified	both orders identified	0	CUBUK2021_GIM	LI2018_NAR
SIFT	VEST3	1	1	1	3	1	3	0	0	0	both orders identified	both orders identified	0	CUBUK2021_GIM	LI2018_NAR
SPiP	SQUIRLS	1	1	2	1	2	1	0	0	0	both orders identified	both orders identified	0	LEMAN2022_HM	BARBOSA2023_GS
SPiP	SpliceAI	1	1	2	1	2	1	0	0	0	both orders identified	both orders identified	0	LEMAN2022_HM	BARBOSA2023_GS
VARITY_ER	gMVP	1	1	1	1	0	0	2	0	0	neither order identified	neither order identified	0	RADJA2025_GEN	HEO2025_BMCG
VARITY_R	gMVP	1	1	1	1	0	0	2	0	0	neither order identified	neither order identified	0	RADJA2025_GEN	HEO2025_BMCG
VEST4	gMVP	1	1	1	1	0	0	2	0	0	neither order identified	neither order identified	0	RADJA2025_GEN	HEO2025_BMCG
