## Additional_file_3_Recompute_tables_and_scripts for "Unscored variants leave many comparisons of variant effect predictors undecided: evidence from ClinVar, published benchmarks and genomic language models": literature_audit_papers.csv

paper_id	first_author	year	journal	title	doi	included	exclusion_reason	comparison_design	coverage_reported	rank_basis
LI2018_NAR	Li J	2018	Nucleic Acids Research	Performance evaluation of pathogenicity-computation methods for missense variants	10.1093/nar/gky678	yes		side_by_side	yes	text_claims (Results: ordered lists of best AUCs); table grouped by method class, not sorted
WANG2022_GPB	Wang Z	2022	Genomics, Proteomics & Bioinformatics	Performance Comparison of Computational Methods for the Prediction of the Function and Pathogenicity of Non-Coding Variants	10.1016/j.gpb.2022.02.002	yes		side_by_side	yes	text_claims (Results: best, followed closely by) + bold top three in Table 3
RASTOGI2025_HG	Rastogi R	2025	Human Genetics	Critical assessment of missense variant effect predictors on disease-relevant variant data	10.1007/s00439-025-02732-2	yes		side_by_side	yes	explicit_rank_column (Table S1 full-dataset AUROC rank among 60 predictors); Fig. 1 legends sorted by AUROC
RADJA2025_GEN	Radjasandirane R	2025	Genomics	Insights for variant clinical interpretation based on a benchmark of 65 variant effect predictors	10.1016/j.ygeno.2025.111036	yes		side_by_side	yes	text_claims for AUROC (top three; best non-meta); table ordered by Rank_score (pairwise shared-variant MCC wins)
CANNON2023_BMG	Cannon S	2023	BMC Medical Genomics	Evaluation of in silico pathogenicity prediction tools for the classification of small in-frame indels	10.1186/s12920-023-01454-6	yes		side_by_side	yes	none (table alphabetical; text calls FATHMM-indel, CAPICE, VEST-indel and PROVEAN 'comparably well' and notes PROVEAN/VEST-indel classified fewer variants)
BARBOSA2023_GS	Barbosa P	2023	GigaScience	Computational prediction of human deep intronic variation	10.1093/gigascience/giad085	yes		side_by_side	yes	sorted_display (legend in descending auROC) + text_claims ('PDIVAS highest, followed by Pangolin, ConSpliceML, and SpliceAI')
CUBUK2021_GIM	Cubuk C	2021	Genetics in Medicine	Clinical likelihood ratios and balanced accuracy for 44 in silico tools against multiple large-scale functional assays of cancer susceptibility genes	10.1038/s41436-021-01265-z	yes		side_by_side	yes	none for AUROC (tools ranked by balanced accuracy, rank_ALL_BA)
STRAUCH2022_PONE	Strauch Y	2022	PLOS ONE	CI-SpliceAI—Improving machine learning predictions of disease causing splicing variants using curated alternative splice sites	10.1371/journal.pone.0269159	yes		whole_panel_imputed	yes	text_claims (SpliceAI models outperform others; CI-SpliceAI > SpliceAI; MMSplice pathogenicity > efficiency); table sorted by AUC-PR
MALHIS2020_NAR	Malhis N	2020	Nucleic Acids Research	LIST-S2: taxonomy based sorting of deleterious missense mutations across species	10.1093/nar/gkaa288	yes		head_to_head_common_set	partial	sorted_display (Table 2: own tools first, others by BE1 AUROC) + text_claims (Suppl. Note 1: LIST-S2 ~ LIST, clearly outperforms others)
RIEPE2021_HM	Riepe TV	2021	Human Mutation	Benchmarking deep learning splice prediction tools using functional splice assays	10.1002/humu.24212	yes		mixed	partial	sorted_display (Fig. 2 legend) + text_claims (Results: highest AUC per data set)
LEMAN2022_HM	Leman R	2022	Human Mutation	SPiP: Splicing Prediction Pipeline, a machine learning tool for massive detection of exonic and intronic variant effects on mRNA splicing	10.1002/humu.24491	yes		head_to_head_common_set	yes	text_claims (SPiP better than SpliceAI and SQUIRLS; significance stars in Table 2)
GUNNING2021_JMG	Gunning AC	2021	Journal of Medical Genetics	Assessing performance of pathogenicity predictors using clinically relevant variant datasets	10.1136/jmedgenet-2020-107003	yes		head_to_head_common_set	no	text_claims (highest AUC per data set; meta-predictors outperform SIFT and PolyPhen-2)
ROWLANDS2021_SR	Rowlands C	2021	Scientific Reports	Comparison of in silico strategies to prioritize rare genomic variants impacting RNA splicing for the diagnosis of genomic disorders	10.1038/s41598-021-99747-2	yes		whole_panel_imputed	no	text_claims + Suppl. Table S2 pairwise tests (SpliceAI and consensus > all others; all > CADD; weighted metric > both)
LORD2024_HG	Lord J	2024	Human Genetics	Predicting the impact of rare variants on RNA splicing in CAGI6	10.1007/s00439-023-02624-3	yes		head_to_head_common_set	no	text_claims (SpliceAI top in AUC by score); bold maxima in Table 2
RENTZSCH2021_GM	Rentzsch P	2021	Genome Medicine	CADD-Splice—improving genome-wide variant effect prediction using deep learning-derived splice scores	10.1186/s13073-021-00835-9	yes		unclear	no	text_claims (CADD-Splice outperforms previous CADD, MMSplice and SpliceAI)
CARON2019_GB	Caron B	2019	Genome Biology	NCBoost classifies pathogenic non-coding variants in Mendelian diseases through supervised learning on purifying selection signals in humans	10.1186/s13059-019-1634-2	yes		head_to_head_common_set	no	text_claims (NCBoost outperformed reference methods in all scenarios)
SMITH2023_GB	Smith C	2023	Genome Biology	Benchmarking splice variant prediction algorithms using massively parallel splicing assays	10.1186/s13059-023-03144-z	no	metric is prAUC (precision-recall), no AUROC printed	side_by_side	yes
NIROULA2019_PCB	Niroula A	2019	PLOS Computational Biology	How good are pathogenicity predictors in detecting benign variants?	10.1371/journal.pcbi.1006481	no	benign-only panel; specificity only, no AUROC	side_by_side	yes
TIAN2019_SR	Tian Y	2019	Scientific Reports	REVEL and BayesDel outperform other in silico meta-predictors for clinical variant classification	10.1038/s41598-019-49224-8	no	no AUROC (PPV/NPV/yield/OPP with LOO thresholds)	side_by_side	yes
ERNST2018_BMG	Ernst C	2018	BMC Medical Genomics	Performance of in silico prediction tools for the classification of rare BRCA1/2 missense variants in clinical diagnostics	10.1186/s12920-018-0353-y	no	no AUROC (sensitivity/specificity/accuracy/MCC at thresholds)		not assessed
PEJAVER2022_AJHG	Pejaver V	2022	American Journal of Human Genetics	Calibration of computational tools for missense variant pathogenicity classification and ClinGen recommendations for PP3/BP4 criteria	10.1016/j.ajhg.2022.10.013	no	calibration study; no per-tool AUROC in main text	side_by_side	yes
TABET2024_GB	Tabet DR	2024	Genome Biology	Benchmarking computational variant effect predictors by their ability to infer human traits	10.1186/s13059-024-03314-7	no	metric is AUBPRC / trait correlation, no AUROC		not assessed
GUDKOV2025_BA	Gudkov M	2025	Bioinformatics Advances	Benchmarking of variant pathogenicity prediction methods using a population genetics approach	10.1093/bioadv/vbaf227	no	population-genetics (CAPS) benchmark, no AUROC		not assessed
LIVESEY2020_MSB	Livesey BJ	2020	Molecular Systems Biology	Using deep mutational scanning to benchmark variant effect predictors and identify disease mutations	10.15252/msb.20199380	no	per-gene ROC AUC shown only as bars (Fig. 3), no numeric values; no per-VEP coverage	unclear	no
LIVESEY2023_MSB	Livesey BJ	2023	Molecular Systems Biology	Updated benchmarking of variant effect predictors using deep mutational scanning	10.15252/msb.202211474	no	per-protein AUROCs compared pairwise on shared variants (win-rate ranking); no single-panel per-tool AUROC table	head_to_head_common_set	partial
LIVESEY2025_GB	Livesey BJ	2025	Genome Biology	Variant effect predictor correlation with functional assays is reflective of clinical classification performance	10.1186/s13059-025-03575-w	no	pairwise AUROC win rates on shared variants across 819 proteins; no single-panel per-tool AUROC with coverage	head_to_head_common_set	partial
WU2021_AJHG	Wu Y	2021	American Journal of Human Genetics	Improved pathogenicity prediction for rare human missense variants	10.1016/j.ajhg.2021.08.012	no	primary metric AUBPRC on variants scored by all methods; no per-tool AUROC with coverage extracted	head_to_head_common_set	no
BRANDES2023_NG	Brandes N	2023	Nature Genetics	Genome-wide prediction of disease variant effects with a deep protein language model	10.1038/s41588-023-01465-0	no	gene-average ROC-AUCs shown graphically on variants shared by all methods; no numeric per-tool AUROC + coverage table found in main text	head_to_head_common_set	partial
