## Additional_file_3_Recompute_tables_and_scripts for "Unscored variants leave many comparisons of variant effect predictors undecided: evidence from ClinVar, published benchmarks and genomic language models": literature_audit_predictor_names.csv

printed	tool	family	named_family	articles
3Cnet/3billion	3Cnet	3Cnet	0	RASTOGI2025_HG
AbSplice-DNA	AbSplice-DNA	AbSplice-DNA	0	BARBOSA2023_GS
Alamut 3/4 consensus	Alamut 3/4 consensus	Alamut 3/4 consensus	0	RIEPE2021_HM
Align GVGD	Align-GVGD	Align-GVGD	0	PSHENNIKOVA2019_SWJ
Align-GVGD	Align-GVGD	Align-GVGD	0	MONTENEGRO2021_CLIN
alignGVGD	Align-GVGD	Align-GVGD	0	CUBUK2021_GIM
AlphaMissense	AlphaMissense	AlphaMissense	1	GU2025_FN;MONTANUCCI2024_EPI;MUNTE2026_EJHG;NELSON2026_HM;RADJA2025_GEN;RASTOGI2025_HG
AnnotSV	AnnotSV	AnnotSV	0	LIU2025_LSA
BayesDel	BayesDel	BayesDel	1	NELSON2026_HM
BayesDel_addAF	BayesDel_addAF	BayesDel	1	BROCK2024_HMG;GU2025_FN;RADJA2025_GEN;RASTOGI2025_HG
BayesDEL_MaxAF	BayesDel_addAF	BayesDel	1	CUBUK2021_GIM
BayesDel_noAF	BayesDel_noAF	BayesDel	1	GU2025_FN;RADJA2025_GEN;RASTOGI2025_HG
BayesDEL_NoMaxAF	BayesDel_noAF	BayesDel	1	CUBUK2021_GIM
BoostDM	BoostDM	BoostDM	0	MUNTE2026_EJHG
bStatistic	bStatistic	bStatistic	0	RADJA2025_GEN
CAAD	CADD	CADD	1	MONTENEGRO2021_CLIN
CADD	CADD	CADD	1	BARBOSA2022_FCVM;BROCK2024_HMG;CANNON2023_BMG;CARON2019_GB;DING2023_PNAS;HEO2025_BMCG;LI2018_NAR;LORD2024_HG;MONTANUCCI2024_EPI;NELSON2026_HM;RADJA2025_GEN;ROWLANDS2021_SR;WANG2022_GPB
CADD 1.6	CADD	CADD	1	RASTOGI2025_HG
CADD-Splice	CADD-Splice	CADD	1	BARBOSA2023_GS;RENTZSCH2021_GM
CADD-SV	CADD-SV	CADD-SV	0	LIU2025_LSA
CADD-v1.3	CADD-v1.3	CADD	1	RENTZSCH2021_GM
CADD-v1.4	CADD-v1.4	CADD	1	RENTZSCH2021_GM
CADD_phred	CADD	CADD	1	CUBUK2021_GIM
CAPICE	CAPICE	CAPICE	0	BARBOSA2022_FCVM;CANNON2023_BMG;RADJA2025_GEN
CardioBoost	CardioBoost	CardioBoost	0	BARBOSA2022_FCVM
CardioVAI	CardioVAI	CardioVAI	0	BARBOSA2022_FCVM
CDTS	CDTS	CDTS	0	BARBOSA2022_FCVM;WANG2022_GPB
CHASM	CHASM	CHASM	0	CUBUK2021_GIM
CI-SpliceAI	CI-SpliceAI	CI-SpliceAI	0	BARBOSA2023_GS;STRAUCH2022_PONE
ClassifyCNV	ClassifyCNV	ClassifyCNV	0	LIU2025_LSA
ClinPred	ClinPred	ClinPred	1	BARBOSA2022_FCVM;BROCK2024_HMG;CUBUK2021_GIM;GU2025_FN;GUNNING2021_JMG;HEO2025_BMCG;RADJA2025_GEN;RASTOGI2025_HG
Condel	Condel	Condel	0	BARBOSA2022_FCVM;CUBUK2021_GIM
CONDEL	Condel	Condel	0	PSHENNIKOVA2019_SWJ
Consensus	Consensus	Consensus	0	ROWLANDS2021_SR
ConSpliceML	ConSpliceML	ConSpliceML	0	BARBOSA2023_GS
CPT	CPT	CPT	0	RADJA2025_GEN
CScape	CScape	CScape	0	WANG2022_GPB
DANN	DANN	DANN	0	BARBOSA2022_FCVM;CUBUK2021_GIM;DING2023_PNAS;HEO2025_BMCG;LI2018_NAR;RADJA2025_GEN;WANG2022_GPB
dbCNV	dbCNV	dbCNV	0	LIU2025_LSA
DeepSAV	DeepSAV	DeepSAV	0	RADJA2025_GEN
DeepSEA	DeepSEA	DeepSEA	0	CARON2019_GB
DEOGEN2	DEOGEN2	DEOGEN2	0	GU2025_FN;HEO2025_BMCG;RADJA2025_GEN
DEOGEN2/(IB)2	DEOGEN2	DEOGEN2	0	RASTOGI2025_HG
DIVAN_REGION	DIVAN_REGION	DIVAN_REGION	0	WANG2022_GPB
DIVAN_TSS	DIVAN_TSS	DIVAN_TSS	0	WANG2022_GPB
DSSP	DSSP	DSSP	0	RIEPE2021_HM
DVAR	DVAR	DVAR	0	WANG2022_GPB
Eigen	Eigen	Eigen	0	BARBOSA2022_FCVM;CARON2019_GB;HEO2025_BMCG;LI2018_NAR;RADJA2025_GEN;RASTOGI2025_HG;WANG2022_GPB
Eigen PC	Eigen-PC	Eigen	0	CARON2019_GB
Eigen-PC	Eigen-PC	Eigen	0	CUBUK2021_GIM;RADJA2025_GEN
Eigen_PC	Eigen-PC	Eigen	0	WANG2022_GPB
Envision	Envision	Envision	0	RADJA2025_GEN
ESM-1b	ESM1b	ESM1b	1	RASTOGI2025_HG
ESM1b	ESM1b	ESM1b	1	GU2025_FN;RADJA2025_GEN
ESM1v	ESM1v	ESM1v	0	RADJA2025_GEN
EVE	EVE	EVE	1	BARBOSA2022_FCVM;MONTANUCCI2024_EPI;RADJA2025_GEN;RASTOGI2025_HG
EVmutation	EVmutation	EVmutation	0	MALHIS2020_NAR
FATHMM	FATHMM	FATHMM	0	BARBOSA2022_FCVM;CUBUK2021_GIM;DING2023_PNAS;HEO2025_BMCG;LI2018_NAR;PSHENNIKOVA2019_SWJ;RADJA2025_GEN
FATHMM-Indel	FATHMM-indel	FATHMM-indel	0	CANNON2023_BMG
FATHMM-indel	FATHMM-indel	FATHMM-indel	0	CANNON2023_BMG
FATHMM-MKL	FATHMM-MKL	FATHMM-MKL	0	BARBOSA2022_FCVM;HEO2025_BMCG;LI2018_NAR;WANG2022_GPB
fathmm-MKL_coding	FATHMM-MKL	FATHMM-MKL	0	RADJA2025_GEN
FATHMM-XF	FATHMM-XF	FATHMM-XF	0	HEO2025_BMCG;RASTOGI2025_HG;WANG2022_GPB
fathmm-XF_coding	FATHMM-XF	FATHMM-XF	0	GU2025_FN;RADJA2025_GEN
FATHMM_MKL	FATHMM-MKL	FATHMM-MKL	0	DING2023_PNAS
Fathmn	FATHMM	FATHMM	0	MONTENEGRO2021_CLIN
FIRE	FIRE	FIRE	0	WANG2022_GPB
fitCons	fitCons	fitCons	0	LI2018_NAR;WANG2022_GPB
FitCons2	FitCons2	fitCons	0	WANG2022_GPB
FunSeq2	FunSeq2	FunSeq2	0	CARON2019_GB;WANG2022_GPB
GeneSplicer	GeneSplicer	GeneSplicer	0	RIEPE2021_HM
GenoCanyon	GenoCanyon	GenoCanyon	0	CUBUK2021_GIM;HEO2025_BMCG;LI2018_NAR;RADJA2025_GEN;WANG2022_GPB
GERP	GERP++	GERP++	0	BARBOSA2022_FCVM
GERP++	GERP++	GERP++	0	LI2018_NAR;RADJA2025_GEN
GERP++_RS	GERP++	GERP++	0	CUBUK2021_GIM;MALHIS2020_NAR
GERP++RS	GERP++	GERP++	0	DING2023_PNAS
GM12878_fitCons	GM12878_fitCons	fitCons	0	RADJA2025_GEN
gMVP	gMVP	gMVP	0	HEO2025_BMCG;RADJA2025_GEN
Grantham	Grantham	Grantham	0	CUBUK2021_GIM
GWAVA	GWAVA	GWAVA	0	BARBOSA2022_FCVM
H1-hESC_fitCons	H1-hESC_fitCons	fitCons	0	RADJA2025_GEN
HUVEC_fitCons	HUVEC_fitCons	fitCons	0	RADJA2025_GEN
InMeRF	InMeRF	InMeRF	0	RADJA2025_GEN
integrated_fitCons	fitCons	fitCons	0	RADJA2025_GEN
Integrated_fitCons	fitCons	fitCons	0	CUBUK2021_GIM
KipoiSplice	KipoiSplice	KipoiSplice	0	ROWLANDS2021_SR
LASSIE	LASSIE	LASSIE	0	RADJA2025_GEN
LINSIGHT	LINSIGHT	LINSIGHT	0	WANG2022_GPB
LIST	LIST	LIST	0	MALHIS2020_NAR
LIST-S2	LIST-S2	LIST-S2	0	GU2025_FN;HEO2025_BMCG;MALHIS2020_NAR;RADJA2025_GEN
LRT	LRT	LRT	0	CUBUK2021_GIM;LI2018_NAR;MALHIS2020_NAR;RADJA2025_GEN
M-CAP	M-CAP	M-CAP	0	BARBOSA2022_FCVM;CUBUK2021_GIM;GU2025_FN;HEO2025_BMCG;LI2018_NAR;MONTANUCCI2024_EPI;RADJA2025_GEN;RASTOGI2025_HG
MAPP	MAPP	MAPP	0	MICHELS2019_GMB
MaxEntScan	MaxEntScan	MaxEntScan	0	RIEPE2021_HM;ROWLANDS2021_SR
MES (Sliding Window)	MES (Sliding Window)	MaxEntScan	0	STRAUCH2022_PONE
MES (VEP)	MES (VEP)	MaxEntScan	0	STRAUCH2022_PONE
MetaLR	MetaLR	MetaLR	0	BARBOSA2022_FCVM;CUBUK2021_GIM;GU2025_FN;HEO2025_BMCG;LI2018_NAR;RADJA2025_GEN
MetaRNN	MetaRNN	MetaRNN	1	BROCK2024_HMG;GU2025_FN;HEO2025_BMCG;RADJA2025_GEN
MetaRNN/Liu	MetaRNN	MetaRNN	1	RASTOGI2025_HG
MetaSNP	MetaSNP	MetaSNP	0	CUBUK2021_GIM
MetaSVM	MetaSVM	MetaSVM	0	BARBOSA2022_FCVM;CUBUK2021_GIM;GU2025_FN;HEO2025_BMCG;LI2018_NAR;RADJA2025_GEN
MISTIC	MISTIC	MISTIC	0	BARBOSA2022_FCVM;RADJA2025_GEN
MISTIC/Poch	MISTIC	MISTIC	0	RASTOGI2025_HG
MLP	MLP	MLP	0	CUBUK2021_GIM
MMAI	MMAI	MMAI	0	RENTZSCH2021_GM
MMSplice	MMSplice	MMSplice	0	RENTZSCH2021_GM;RIEPE2021_HM;ROWLANDS2021_SR
MMSplice (Pathogenicity)	MMSplice (Pathogenicity)	MMSplice	0	STRAUCH2022_PONE
MMSplice (Splicing Efficiency)	MMSplice (Splicing Efficiency)	MMSplice	0	STRAUCH2022_PONE
MPC	MPC	MPC	0	BARBOSA2022_FCVM;MONTANUCCI2024_EPI;RADJA2025_GEN
MTR	MTR	MTR	0	BARBOSA2022_FCVM
Mutation assessor	MutationAssessor	MutationAssessor	0	MONTANUCCI2024_EPI
Mutation Assessor	MutationAssessor	MutationAssessor	0	MONTENEGRO2021_CLIN
Mutation Taster	MutationTaster	MutationTaster	0	MONTENEGRO2021_CLIN
MutationAssessor	MutationAssessor	MutationAssessor	0	BARBOSA2022_FCVM;CUBUK2021_GIM;GU2025_FN;HEO2025_BMCG;LI2018_NAR;PSHENNIKOVA2019_SWJ;RADJA2025_GEN;RASTOGI2025_HG
MutationTaster	MutationTaster	MutationTaster	0	CUBUK2021_GIM;DING2023_PNAS;LI2018_NAR;PSHENNIKOVA2019_SWJ;RADJA2025_GEN
MutFormer	MutFormer	MutFormer	0	BARBOSA2022_FCVM;RADJA2025_GEN
MutPred	MutPred	MutPred	1	CUBUK2021_GIM;HEO2025_BMCG;MONTENEGRO2021_CLIN;NELSON2026_HM;RADJA2025_GEN
Mutpred	MutPred	MutPred	1	BARBOSA2022_FCVM
MutPred-Indel	MutPred-Indel	MutPred-Indel	0	CANNON2023_BMG
MutPred2	MutPred2	MutPred	1	GU2025_FN;RASTOGI2025_HG
MutScore	MutScore	MutScore	0	BARBOSA2022_FCVM;BROCK2024_HMG;RADJA2025_GEN
MVP	MVP	MVP	0	BARBOSA2022_FCVM;CUBUK2021_GIM;HEO2025_BMCG;RADJA2025_GEN
NCBoost	NCBoost	NCBoost	0	CARON2019_GB
ncER	ncER	ncER	0	WANG2022_GPB
NNSPLICE	NNSPLICE	NNSPLICE	0	RIEPE2021_HM
Novel weighted metric (SpliceAI & Consensus)	Novel weighted metric (SpliceAI & Consensus)	Novel weighted metric (SpliceAI & Consensus)	0	ROWLANDS2021_SR
nsSNPAnalyzer	nsSNPAnalyzer	nsSNPAnalyzer	0	MICHELS2019_GMB
Orion	Orion	Orion	0	WANG2022_GPB
PAFA	PAFA	PAFA	0	WANG2022_GPB
Pangolin	Pangolin	Pangolin	0	BARBOSA2023_GS
PANTHER	PANTHER	PANTHER	0	CUBUK2021_GIM
PDIVAS	PDIVAS	PDIVAS	0	BARBOSA2023_GS
Phanter	PANTHER	PANTHER	0	MONTENEGRO2021_CLIN
phastCons	phastCons	phastCons	0	BARBOSA2022_FCVM;LI2018_NAR;RENTZSCH2021_GM
phastCons100way_vertebrate	phastCons100way_vertebrate	phastCons	0	CUBUK2021_GIM;RADJA2025_GEN
phastCons17way_primate	phastCons17way_primate	phastCons	0	RADJA2025_GEN
phastCons20way_mammalian	phastCons20way_mammalian	phastCons	0	CUBUK2021_GIM
phastCons470way_mammalian	phastCons470way_mammalian	phastCons	0	RADJA2025_GEN
phastCons_M	phastCons_M	phastCons	0	MALHIS2020_NAR
phastCons_P	phastCons_P	phastCons	0	MALHIS2020_NAR
phastCons_V	phastCons_V	phastCons	0	MALHIS2020_NAR
PhD-SNPg-all	PhD-SNPg-all	PhD-SNPg	0	CUBUK2021_GIM
PhD-SNPg-p005	PhD-SNPg-p005	PhD-SNPg	0	CUBUK2021_GIM
PhDSNP	PhD-SNP	PhD-SNP	0	MICHELS2019_GMB;RADJA2025_GEN
phyloP	phyloP	phyloP	0	BARBOSA2022_FCVM;LI2018_NAR
phyloP100way_vertebrate	phyloP100way_vertebrate	phyloP	0	CUBUK2021_GIM;RASTOGI2025_HG
phyloP20way_mammalian	phyloP20way_mammalian	phyloP	0	CUBUK2021_GIM
phyloP_M	phyloP_M	phyloP	0	MALHIS2020_NAR
phyloP_P	phyloP_P	phyloP	0	MALHIS2020_NAR
phyloP_V	phyloP_V	phyloP	0	MALHIS2020_NAR
PMut	PMut	PMut	0	CUBUK2021_GIM
PolyPhen	PolyPhen-2	PolyPhen-2	1	DING2023_PNAS
PolyPhen-2	PolyPhen-2	PolyPhen-2	1	GUNNING2021_JMG;PSHENNIKOVA2019_SWJ
Polyphen-2	PolyPhen-2	PolyPhen-2	1	MONTENEGRO2021_CLIN
PolyPhen-2 HumDiv	PolyPhen2_HDIV	PolyPhen-2	1	HOLLAND2017_EPI
PolyPhen1	PolyPhen1	PolyPhen-1	0	MICHELS2019_GMB
Polyphen2	PolyPhen-2	PolyPhen-2	1	BROCK2024_HMG;MONTANUCCI2024_EPI
PolyPhen2	PolyPhen-2	PolyPhen-2	1	MICHELS2019_GMB
PolyPhen2-HDIV	PolyPhen2_HDIV	PolyPhen-2	1	LI2018_NAR
PolyPhen2-HVAR	PolyPhen2_HVAR	PolyPhen-2	1	LI2018_NAR
Polyphen2_HDIV	PolyPhen2_HDIV	PolyPhen-2	1	CUBUK2021_GIM;GU2025_FN;HEO2025_BMCG;RADJA2025_GEN
PolyPhen2_HVAR	PolyPhen2_HVAR	PolyPhen-2	1	RASTOGI2025_HG
Polyphen2_HVAR	PolyPhen2_HVAR	PolyPhen-2	1	CUBUK2021_GIM;GU2025_FN;HEO2025_BMCG;RADJA2025_GEN
Polyphen2HDIV	PolyPhen2_HDIV	PolyPhen-2	1	BARBOSA2022_FCVM
Polyphen2HVAR	PolyPhen2_HVAR	PolyPhen-2	1	BARBOSA2022_FCVM
PON-P2	PON-P2	PON-P2	0	CUBUK2021_GIM
PONP2	PON-P2	PON-P2	0	RADJA2025_GEN
PredictSNP	PredictSNP	PredictSNP	0	CUBUK2021_GIM;MICHELS2019_GMB
Primate AI	PrimateAI	PrimateAI	0	MONTANUCCI2024_EPI
PrimateAI	PrimateAI	PrimateAI	0	BARBOSA2022_FCVM;GU2025_FN;HEO2025_BMCG;RADJA2025_GEN
primateAI	PrimateAI	PrimateAI	0	CUBUK2021_GIM
PrimateAI-3D	PrimateAI-3D	PrimateAI-3D	1	RASTOGI2025_HG
PROVEAN	PROVEAN	PROVEAN	0	CANNON2023_BMG;CUBUK2021_GIM;DING2023_PNAS;GU2025_FN;HEO2025_BMCG;LI2018_NAR;MALHIS2020_NAR;PSHENNIKOVA2019_SWJ;RADJA2025_GEN;RASTOGI2025_HG
Provean	PROVEAN	PROVEAN	0	BARBOSA2022_FCVM;MONTENEGRO2021_CLIN
regBase_CAN	regBase_CAN	regBase_CAN	0	WANG2022_GPB
regBase_PAT	regBase_PAT	regBase_PAT	0	WANG2022_GPB
regBase_REG	regBase_REG	regBase_REG	0	WANG2022_GPB
ReMM	ReMM	ReMM	0	BARBOSA2022_FCVM;CARON2019_GB;WANG2022_GPB
REVEL	REVEL	REVEL	1	BARBOSA2022_FCVM;BROCK2024_HMG;DING2023_PNAS;GUNNING2021_JMG;HEO2025_BMCG;LI2018_NAR;MONTANUCCI2024_EPI;MUNTE2026_EJHG;NELSON2026_HM;RADJA2025_GEN;RASTOGI2025_HG
Revel	REVEL	REVEL	1	CUBUK2021_GIM;MONTANUCCI2024_EPI
rfPred	rfPred	rfPred	0	CUBUK2021_GIM
S-CAP	S-CAP	S-CAP	0	ROWLANDS2021_SR
SCN Index (CONDEL + FATHMM weighted + M-CAP, logistic)	SCN Index (CONDEL + FATHMM weighted + M-CAP, logistic)	SCN Index (CONDEL + FATHMM weighted + M-CAP, logistic)	0	HOLLAND2017_EPI
SIFT	SIFT	SIFT	1	BROCK2024_HMG;CUBUK2021_GIM;DING2023_PNAS;GU2025_FN;GUNNING2021_JMG;HEO2025_BMCG;LI2018_NAR;MALHIS2020_NAR;MICHELS2019_GMB;MONTENEGRO2021_CLIN;PSHENNIKOVA2019_SWJ;RADJA2025_GEN
Sift	SIFT	SIFT	1	BARBOSA2022_FCVM
SIFT4G	SIFT4G	SIFT	1	GU2025_FN;HEO2025_BMCG;MALHIS2020_NAR;RADJA2025_GEN;RASTOGI2025_HG
SIGMA	SIGMA	SIGMA	0	RADJA2025_GEN
SiPhy	SiPhy	SiPhy	0	BARBOSA2022_FCVM;LI2018_NAR;MALHIS2020_NAR;RADJA2025_GEN
SiPhy_29way_logOdds	SiPhy	SiPhy	0	CUBUK2021_GIM
SNAP	SNAP	SNAP	0	MICHELS2019_GMB
SNAP2	SNAP2	SNAP2	0	CUBUK2021_GIM
SNPs&GO	SNPs&GO	SNPs&GO	0	MONTENEGRO2021_CLIN
SNPs&GO/Casadio	SNPs&GO	SNPs&GO	0	RASTOGI2025_HG
SPIDEX	SPIDEX	SPIDEX	0	RIEPE2021_HM;ROWLANDS2021_SR
SPiP	SPiP	SPiP	0	BARBOSA2023_GS;LEMAN2022_HM
SpliceAI	SpliceAI	SpliceAI	0	BARBOSA2023_GS;LEMAN2022_HM;LORD2024_HG;RENTZSCH2021_GM;RIEPE2021_HM;ROWLANDS2021_SR;STRAUCH2022_PONE
SpliceRover	SpliceRover	SpliceRover	0	RIEPE2021_HM
SpliceSiteFinder-like	SpliceSiteFinder-like	SpliceSiteFinder-like	0	RIEPE2021_HM
SQUIRLS	SQUIRLS	SQUIRLS	0	BARBOSA2023_GS;LEMAN2022_HM;STRAUCH2022_PONE
StrVCTVRE	StrVCTVRE	StrVCTVRE	0	LIU2025_LSA
SuSPect	SuSPect	SuSPect	0	CUBUK2021_GIM;RADJA2025_GEN
SVScore	SVScore	SVScore	0	LIU2025_LSA
T1_1	T1_1	T1_1	0	LORD2024_HG
T1_2	T1_2	T1_2	0	LORD2024_HG
T1_3	T1_3	T1_3	0	LORD2024_HG
T2	T2	T2	0	LORD2024_HG
T3	T3	T3	0	LORD2024_HG
T4	T4	T4	0	LORD2024_HG
T5_1	T5_1	T5_1	0	LORD2024_HG
T5_2	T5_2	T5_2	0	LORD2024_HG
T5_3	T5_3	T5_3	0	LORD2024_HG
T6	T6	T6	0	LORD2024_HG
T7	T7	T7	0	LORD2024_HG
T8	T8	T8	0	LORD2024_HG
TADA	TADA	TADA	0	LIU2025_LSA
TraP	TraP	TraP	0	BARBOSA2023_GS;ROWLANDS2021_SR
UNEECON	UNEECON	UNEECON	0	RADJA2025_GEN
VARITY	VARITY	VARITY	1	BARBOSA2022_FCVM
VARITY_ER	VARITY_ER	VARITY	1	HEO2025_BMCG;RADJA2025_GEN
VARITY_ER_LOO	VARITY_ER_LOO	VARITY	1	RADJA2025_GEN
VARITY_R	VARITY_R	VARITY	1	HEO2025_BMCG;RADJA2025_GEN;RASTOGI2025_HG
VARITY_R_LOO	VARITY_R_LOO	VARITY	1	RADJA2025_GEN
VESPA	VESPA	VESPA	0	RADJA2025_GEN
VESPAl	VESPAl	VESPAl	0	RASTOGI2025_HG
VEST-indel	VEST-indel	VEST-indel	0	CANNON2023_BMG
VEST3	VEST3	VEST	0	CUBUK2021_GIM;LI2018_NAR
VEST4	VEST4	VEST	0	BROCK2024_HMG;CUBUK2021_GIM;HEO2025_BMCG;NELSON2026_HM;RADJA2025_GEN;RASTOGI2025_HG
VVP	VVP	VVP	0	CANNON2023_BMG
XCNV	XCNV	XCNV	0	LIU2025_LSA
