## Additional_file_3_Recompute_tables_and_scripts for "Unscored variants leave many comparisons of variant effect predictors undecided: evidence from ClinVar, published benchmarks and genomic language models": literature_audit_systematic_papers.csv

paper_id	first_author	year	journal	title	doi	included	exclusion_reason	comparison_design	coverage_reported	rank_basis
MUNTE2026_EJHG	Munté E	2026	European journal of human genetics : EJHG	Evaluation of BoostDM, a somatic variant prediction tool, for the interpretation of germline variants in hereditary cancer genes	10.1038/s41431-026-02077-y	yes		unclear	partial	text_claims (BoostDM did not outperform AlphaMissense or REVEL; DeLong tests)
NELSON2026_HM	Nelson N	2026	Human mutation	The Performance of In Silico Prediction Tools for Variant Curation in a Panel of Cancer Genes	10.1155/humu/8817550	yes		unclear	no	sorted_display (Figure 2 inset tables in descending AUC) + text_claims (VEST4 highest for TERT)
ZHUO2026_PMID42159056	Zhuo X	2026	Genetics in medicine : official journal of the American College of Medical Genetics	Calibration and evaluation of machine-learning algorithms for missense variant classification under ACMG/ClinGen recommendations	10.1016/j.gim.2026.102606	no	not retrievable: no open full text in PubMed Central or Europe PMC and none listed on the publisher's site (Europe PMC availability record)		not assessed
ISAKOV2026_PMID41904679	Isakov O	2026	Genetics in medicine : official journal of the American College of Medical Genetics	Incorporation of clinical and molecular variant properties improves the performance of in silico pathogenicity prediction tools	10.1016/j.gim.2026.102557	no	not retrievable: no open full text in PubMed Central or Europe PMC and none listed on the publisher's site (Europe PMC availability record)		not assessed
MOLLER2026_PMID41335340	Möller J	2026	Pathologie (Heidelberg, Germany)	Evaluation of single-nucleotide variants in bladder cancer using prediction algorithms	10.1007/s00292-025-01518-7	no	not retrievable: no open full text in PubMed Central or Europe PMC and none listed on the publisher's site (Europe PMC availability record)		not assessed
GU2025_FN	Gu YJ	2025	Frontiers in neurology	Epilepsy-associated CHD2 missense variants and optimization strategies for genetic diagnosis: a comparative analysis of algorithms	10.3389/fneur.2025.1729387	yes		side_by_side	yes	text_claims (20 tools listed in descending AUC: ClinPred, 'followed by' the rest)
ATALAY2025_PMID41015588	Atalay S	2025	Journal of molecular neuroscience : MN	Comprehensive in Silico Reclassification of MECP2 Variants of Uncertain Significance in Rett Syndrome: Performance Evaluation and Structural Analysis	10.1007/s12031-025-02421-9	no	not retrievable: no open full text in PubMed Central or Europe PMC and none listed on the publisher's site (Europe PMC availability record)		not assessed
HEO2025_BMCG	Heo JY	2025	BMC genomics	Assessing the performance of 28 pathogenicity prediction methods on rare single nucleotide variants in coding regions	10.1186/s12864-025-11787-4	yes		side_by_side	yes	sorted_display (Fig. 5A legend in descending AUC) + text_claims (MetaRNN and ClinPred outperformed others)
KA2025_PMID40251429	Ka H	2025	Journal of human genetics	A random forest-based predictive model for classifying BRCA1 missense variants: a novel approach for evaluating the missense mutations effect	10.1038/s10038-025-01341-1	no	not retrievable: no open full text in PubMed Central or Europe PMC and none listed on the publisher's site (Europe PMC availability record)		not assessed
LI2025_PMID40212732	Li F	2025	Molecular genetics and metabolism reports	Identification of novel variants in carbamoyl phosphate synthetase 1 gene and comparative pathogenicity assessments of CPS1 missense variants following ACMG/AMP-ClinGen recommendation for computational tools	10.1016/j.ymgmr.2025.101208	no	no AUROC; case report with PP3/BP4 evidence classes for CPS1 variants; no ROC analysis		not assessed
ZHOU2025_PMID40328947	Zhou K	2025	Communications medicine	Evaluating variant pathogenicity prediction tools to establish African inclusive guidelines for germline genetic testing	10.1038/s43856-025-00883-x	no	no AUROC; 54 tools compared by sensitivity, specificity and error rates only		not assessed
RADJA2025_GEN	Radjasandirane R	2025	Genomics	Insights for variant clinical interpretation based on a benchmark of 65 variant effect predictors	10.1016/j.ygeno.2025.111036	no	not retrievable: an open copy is listed on the publisher's site (Unpaywall, through Europe PMC) but the site refused automated requests and no copy is in PubMed Central or Europe PMC; the deposit reads this article in version 2 of its bioRxiv preprint; its deposit rows enter a sensitivity analysis only		not assessed
LIVESEY2025_PMID40264194	Livesey BJ	2025	Genome biology	Variant effect predictor correlation with functional assays is reflective of clinical classification performance	10.1186/s13059-025-03575-w	no	AUROC only as graphics; per-protein AUROC distributions in a supplementary figure; predictors ranked by pairwise win rate on shared variants		not assessed
LIU2025_LSA	Liu X	2025	Life science alliance	Systematic assessment of structural variant annotation tools for genomic interpretation	10.26508/lsa.202402949	yes		unclear	yes	text_claims (StrVCTVRE stood out; top performers named per data set)
YALCIN2025_PMID39945963	Yalçın Çapan Ö	2025	Journal of molecular neuroscience : MN	Navigating Uncertainty: Assessing Variants of Uncertain Significance in the CDKL5 Gene for Developmental and Epileptic Encephalopathy Using In Silico Prediction Tools and Computational Analysis	10.1007/s12031-024-02299-z	no	not retrievable: no open full text in PubMed Central or Europe PMC and none listed on the publisher's site (Europe PMC availability record)		not assessed
SUN2025_PMID38910474	Sun H	2025	Combinatorial chemistry & high throughput screening	Evaluating the Performance of In Silico Tools for PRRT2 Missense Variants	10.2174/0113862073308898240607090256	no	not retrievable: no open full text in PubMed Central or Europe PMC and none listed on the publisher's site (Europe PMC availability record)		not assessed
MONTANUCCI2024_EPI	Montanucci L	2024	Epilepsia	Evaluating novel in silico tools for accurate pathogenicity classification in epilepsy-associated genetic missense variants	10.1111/epi.18155	yes		side_by_side	partial	sorted_display (Table 1 in descending AUC of the Macnee 'All' column) + text_claims (best and second-best on both ClinVar sets; best three on the experimental set)
AHMAD2024_PMID39256852	Ahmad RM	2024	Human genomics	AI-derived comparative assessment of the performance of pathogenicity prediction tools on missense variants of breast cancer genes	10.1186/s40246-024-00667-9	no	no AUROC; 21 tools compared by accuracy, sensitivity, specificity and related threshold metrics only		not assessed
TEJURA2024_PMID39173626	Tejura M	2024	American journal of human genetics	Calibration of variant effect predictors on genome-wide data masks heterogeneous performance across genes	10.1016/j.ajhg.2024.07.018	no	no AUROC; gene-level concordance of REVEL and BayesDel score intervals; no ROC analysis		not assessed
BROCK2024_HMG	Brock DC	2024	Human molecular genetics	Comparative analysis of in-silico tools in identifying pathogenic variants in dominant inherited retinal diseases	10.1093/hmg/ddae028	yes		unclear	no	sorted_display (Table 1 'ordered from highest to lowest AUC score')
GUO2023_PMID37731132	Guo Q	2023	Journal of human genetics	Functional evaluation of BRCA1/2 variants of unknown significance with homologous recombination assay and integrative in silico prediction model	10.1038/s10038-023-01194-6	no	not retrievable: no open full text in PubMed Central or Europe PMC and none listed on the publisher's site (Europe PMC availability record)		not assessed
BOHN2023_PMID37745687	Bohn E	2023	Frontiers in molecular biosciences	A curated census of pathogenic and likely pathogenic UTR variants and evaluation of deep learning models for variant effect prediction	10.3389/fmolb.2023.1257550	no	AUROC only as graphics; ROC curves of deep-learning models in a supplementary figure; the text gives only the range 0.66 to 0.84		not assessed
LIVESEY2023_PMID37310135	Livesey BJ	2023	Molecular systems biology	Updated benchmarking of variant effect predictors using deep mutational scanning	10.15252/msb.202211474	no	AUROC only as graphics; per-protein AUROCs shown graphically; predictors ranked by pairwise comparison on shared variants		not assessed
DING2023_PNAS	Ding X	2023	Proceedings of the National Academy of Sciences of the United States of America	In vivo versus in silico assessment of potentially pathogenic missense variants in human reproductive genes	10.1073/pnas.2219925120	yes		unclear	no	text_claims (REVEL superior to other predictors on ClinVar_infertility)
WANG2022_GPB	Wang Z	2022	Genomics, Proteomics & Bioinformatics	Performance Comparison of Computational Methods for the Prediction of the Function and Pathogenicity of Non-Coding Variants	10.1016/j.gpb.2022.02.002	yes		side_by_side	yes	text_claims (Results: best, followed closely by) + bold top three in Table 3
CANNON2023_BMG	Cannon S	2023	BMC Medical Genomics	Evaluation of in silico pathogenicity prediction tools for the classification of small in-frame indels	10.1186/s12920-023-01454-6	yes		side_by_side	yes	none (table alphabetical; text calls FATHMM-indel, CAPICE, VEST-indel and PROVEAN 'comparably well' and notes PROVEAN/VEST-indel classified fewer variants)
TAMANA2022_PMID36453528	Tamana S	2022	eLife	Evaluation of in silico predictors on short nucleotide variants in HBA1, HBA2, and HBB associated with haemoglobinopathies	10.7554/eLife.79713	no	no AUROC; 31 tools compared at thresholds (accuracy, MCC, likelihood ratios); no AUROC		not assessed
CAPRIOTTI2022_PMID35098354	Capriotti E	2022	Human genetics	Evaluating the relevance of sequence conservation in the prediction of pathogenic missense variants	10.1007/s00439-021-02419-4	no	not retrievable: no open full text in PubMed Central or Europe PMC; the open copy Europe PMC lists is a preprint (Research Square), not the journal article		not assessed
BARBOSA2022_FCVM	Barbosa P	2022	Frontiers in cardiovascular medicine	Clinical significance of genetic variation in hypertrophic cardiomyopathy: comparison of computational tools to prioritize missense variants	10.3389/fcvm.2022.975478	yes		side_by_side	yes	sorted_display (Fig. 4 legends; 'Tools were ranked according to' auROC)
YAZAR2022_PMID35364305	Yazar M	2022	Computers in biology and medicine	Assessment of 13 in silico pathogenicity methods on cancer-related variants	10.1016/j.compbiomed.2022.105434	no	not retrievable: no open full text in PubMed Central or Europe PMC and none listed on the publisher's site (Europe PMC availability record)		not assessed
WILCOX2022_PMID34955381	Wilcox EH	2022	Genetics in medicine : official journal of the American College of Medical Genetics	Evaluating the impact of in silico predictors on clinical variant classification	10.1016/j.gim.2021.11.018	no	no AUROC; likelihood ratios of four predictors at cut-offs; no AUROC		not assessed
BORGES2021_PMID34746235	Borges P	2021	Frontiers in molecular biosciences	Which Is the Best In Silico Program for the Missense Variations in IDUA Gene? A Comparison of 33 Programs Plus a Conservation Score and Evaluation of 586 Missense Variants	10.3389/fmolb.2021.752797	no	no AUROC; 33 programs compared by sensitivity, specificity, accuracy and kappa		not assessed
PHAM2021_PMID34082468	Pham DH	2021	Human mutation	Integrated in silico and experimental assessment of disease relevance of PCDH19 missense variants	10.1002/humu.24237	no	not retrievable: no open full text in PubMed Central or Europe PMC and none listed on the publisher's site (Europe PMC availability record)		not assessed
GUNNING2021_JMG	Gunning AC	2021	Journal of Medical Genetics	Assessing performance of pathogenicity predictors using clinically relevant variant datasets	10.1136/jmedgenet-2020-107003	yes		head_to_head_common_set	no	text_claims (highest AUC per data set; meta-predictors outperform SIFT and PolyPhen-2)
SHULMAN2021_PMID33851121	Shulman C	2021	Kidney medicine	Type IV Collagen Variants in CKD: Performance of Computational Predictions for Identifying Pathogenic Variants	10.1016/j.xkme.2020.12.007	no	AUROC only as graphics; ROC curves of 12 programs in a supplementary figure; no AUROC printed		not assessed
MONTENEGRO2021_CLIN	Montenegro LR	2021	Clinics (Sao Paulo, Brazil)	Performance of mutation pathogenicity prediction tools on missense variants associated with 46,XY differences of sex development	10.6061/clinics/2021/e2052	yes		side_by_side	yes	text_claims (AUC from low, Mutation Taster, to reasonably good, SNPs&GO)
LIVESEY2020_PMID32627955	Livesey BJ	2020	Molecular systems biology	Using deep mutational scanning to benchmark variant effect predictors and identify disease mutations	10.15252/msb.20199380	no	AUROC only as graphics; per-protein ROC AUCs shown as bars (Fig. 3), no values		not assessed
GANAKAMMAL2019_PMID31799076	Ganakammal SR	2019	PeerJ	Evaluation of performance of leading algorithms for variant pathogenicity predictions and designing a combinatory predictor method: application to Rett syndrome variants	10.7717/peerj.8106	no	no AUROC; 14 predictors compared through classifier accuracy statistics; no ROC analysis of the predictors		not assessed
MICHELS2019_GMB	Michels M	2019	Genetics and molecular biology	Determining the pathogenicity of CFTR missense variants: Multiple comparisons of in silico predictors and variant annotation databases	10.1590/1678-4685-GMB-2018-0148	yes		side_by_side	yes	sorted_display (Table 2: seven tools in descending AUC, the consensus PredictSNP listed last)
PSHENNIKOVA2019_SWJ	Pshennikova VG	2019	TheScientificWorldJournal	Comparison of Predictive In Silico Tools on Missense Variants in GJB2, GJB6, and GJB3 Genes Associated with Autosomal Recessive Deafness 1A (DFNB1A)	10.1155/2019/5198931	yes		side_by_side	yes	text_claims (largest AUC for three programs, then two, then one, two with none)
LI2018_NAR	Li J	2018	Nucleic Acids Research	Performance evaluation of pathogenicity-computation methods for missense variants	10.1093/nar/gky678	yes		side_by_side	yes	text_claims (Results: ordered lists of best AUCs); table grouped by method class, not sorted
DRUBAY2018_PMID29340599	Drubay D	2018	Bioinformatics (Oxford, England)	A benchmark study of scoring methods for non-coding mutations	10.1093/bioinformatics/bty008	no	not retrievable: an open copy is listed on the publisher's site (Unpaywall, through Europe PMC) but the site refused automated requests and no copy is in PubMed Central or Europe PMC		not assessed
GHOSH2017_PMID29179779	Ghosh R	2017	Genome biology	Evaluation of in silico algorithms for use with ACMG/AMP clinical variant interpretation guidelines	10.1186/s13059-017-1353-5	no	AUROC only as graphics; AUROCs of 25 algorithms plotted as points with intervals (Fig. 3); the text gives ranges only		not assessed
HOLLAND2017_EPI	Holland KD	2017	Epilepsia	Comparison and optimization of in silico algorithms for predicting the pathogenicity of sodium channel variants in epilepsy	10.1111/epi.13798	yes		head_to_head_common_set	yes	text_claims ('By comparison' with PolyPhen-2 HumDiv alone)
