## Additional_file_3_Recompute_tables_and_scripts for "Unscored variants leave many comparisons of variant effect predictors undecided: evidence from ClinVar, published benchmarks and genomic language models": literature_audit_systematic_search_records.csv

n	pmid	first_author	year	journal	title	doi	pmcid	step1_decision	step1_reason	step1_note	step2_decision	step2_reason	step2_note	step2_source	included	assessable	why_not_assessable	paper_id	in_deposit_screen	in_deposit_included
1	41840222	Munté E	2026	European journal of human genetics : EJHG	Evaluation of BoostDM, a somatic variant prediction tool, for the interpretation of germline variants in hereditary cancer genes.	10.1038/s41431-026-02077-y	PMC13550587	to full text			included		prints AUROCs of three predictors on 633 missense variants; scored counts not given for AlphaMissense or REVEL	PMC XML	yes	no	scored counts not reported for the predictors ranked first	MUNTE2026_EJHG
2	42327342	Nelson N	2026	Human mutation	The Performance of In Silico Prediction Tools for Variant Curation in a Panel of Cancer Genes.	10.1155/humu/8817550	PMC13282463	to full text			included		AUROCs in the inset tables of Figure 2 (six panels); no scored counts	PMC XML; Figure 2 image from the PMC page	yes	no	scored counts not reported	NELSON2026_HM
3	42159056	Zhuo X	2026	Genetics in medicine : official journal of the American College of Medical Genetics	Calibration and evaluation of machine-learning algorithms for missense variant classification under ACMG/ClinGen recommendations.	10.1016/j.gim.2026.102606		to full text			not retrievable	not retrievable: no open full text in PubMed Central or Europe PMC and none listed on the publisher's site (Europe PMC availability record)			no
4	41904679	Isakov O	2026	Genetics in medicine : official journal of the American College of Medical Genetics	Incorporation of clinical and molecular variant properties improves the performance of in silico pathogenicity prediction tools.	10.1016/j.gim.2026.102557		to full text			not retrievable	not retrievable: no open full text in PubMed Central or Europe PMC and none listed on the publisher's site (Europe PMC availability record)			no
5	41335340	Möller J	2026	Pathologie (Heidelberg, Germany)	Evaluation of single-nucleotide variants in bladder cancer using prediction algorithms.	10.1007/s00292-025-01518-7		to full text			not retrievable	not retrievable: no open full text in PubMed Central or Europe PMC and none listed on the publisher's site (Europe PMC availability record)			no
6	41382245	Eisenhart C	2025	Genome medicine	Automating ACMG variant classifications with BIAS-2015 v2.1.1: algorithm analysis and benchmark against the FDA-approved eRepo dataset.	10.1186/s13073-025-01581-y	PMC12706976	excluded	no ROC analysis	automated ACMG rule classifiers (BIAS-2015 against InterVar) judged by sensitivity, specificity and F1 against expert curation					no
7	41103673	Särkkä M	2025	NAR genomics and bioinformatics	Comparison of missing data handling methods for variant pathogenicity predictors.	10.1093/nargab/lqaf133	PMC12526054	excluded	not a predictor comparison	compares 14 missing-value imputation methods inside one classifier framework (AMISS), not published predictors					no
8	41383239	Gu YJ	2025	Frontiers in neurology	Epilepsy-associated CHD2 missense variants and optimization strategies for genetic diagnosis: a comparative analysis of algorithms.	10.3389/fneur.2025.1729387	PMC12689356	to full text			included		AUROCs of 20 tools in text; per-class scored counts from the confusion counts of Table 1	PMC XML	yes	yes		GU2025_FN
9	41015588	Atalay S	2025	Journal of molecular neuroscience : MN	Comprehensive in Silico Reclassification of MECP2 Variants of Uncertain Significance in Rett Syndrome: Performance Evaluation and Structural Analysis.	10.1007/s12031-025-02421-9		to full text			not retrievable	not retrievable: no open full text in PubMed Central or Europe PMC and none listed on the publisher's site (Europe PMC availability record)			no
10	41185853	Gudkov M	2025	Bioinformatics advances	Benchmarking of variant pathogenicity prediction methods using a population genetics approach.	10.1093/bioadv/vbaf227	PMC12579982	excluded	no clinical labels	benchmark by a population-genetics statistic (CAPS) on gnomAD, built to avoid ground-truth labels					no				GUDKOV2025_BA	no
11	40624478	Heo JY	2025	BMC genomics	Assessing the performance of 28 pathogenicity prediction methods on rare single nucleotide variants in coding regions.	10.1186/s12864-025-11787-4	PMC12235850	to full text			included		AUROCs of 28 methods in the Fig. 5A legend and Supplementary Table S3, which also prints per-class scored counts	PMC XML; supplementary workbook and figures from Europe PMC	yes	yes		HEO2025_BMCG
12	40251429	Ka H	2025	Journal of human genetics	A random forest-based predictive model for classifying BRCA1 missense variants: a novel approach for evaluating the missense mutations effect.	10.1038/s10038-025-01341-1		to full text			not retrievable	not retrievable: no open full text in PubMed Central or Europe PMC and none listed on the publisher's site (Europe PMC availability record)			no
13	40212732	Li F	2025	Molecular genetics and metabolism reports	Identification of novel variants in carbamoyl phosphate synthetase 1 gene and comparative pathogenicity assessments of CPS1 missense variants following ACMG/AMP-ClinGen recommendation for computational tools.	10.1016/j.ymgmr.2025.101208	PMC11982034	to full text			excluded	no AUROC	case report with PP3/BP4 evidence classes for CPS1 variants; no ROC analysis	PMC XML	no
14	40328947	Zhou K	2025	Communications medicine	Evaluating variant pathogenicity prediction tools to establish African inclusive guidelines for germline genetic testing.	10.1038/s43856-025-00883-x	PMC12056225	to full text			excluded	no AUROC	54 tools compared by sensitivity, specificity and error rates only	PMC XML	no
15	40127826	Radjasandirane R	2025	Genomics	Insights for variant clinical interpretation based on a benchmark of 65 variant effect predictors.	10.1016/j.ygeno.2025.111036		to full text			not retrievable	not retrievable: an open copy is listed on the publisher's site (Unpaywall, through Europe PMC) but the site refused automated requests and no copy is in PubMed Central or Europe PMC	the deposit reads this article in version 2 of its bioRxiv preprint; its deposit rows enter a sensitivity analysis only		no			RADJA2025_GEN	RADJA2025_GEN	yes
16	38289414	Arslan A	2025	The International journal of neuroscience	Algorithmic assessment reveals functional implications of GABRD gene variants linked to idiopathic generalized epilepsy.	10.1080/00207454.2024.2312987		excluded	not a predictor comparison	in silico characterisation of GABRD variants of uncertain significance; no labelled evaluation					no
17	40264194	Livesey BJ	2025	Genome biology	Variant effect predictor correlation with functional assays is reflective of clinical classification performance.	10.1186/s13059-025-03575-w	PMC12016141	to full text			excluded	AUROC only as graphics	per-protein AUROC distributions in a supplementary figure; predictors ranked by pairwise win rate on shared variants	PMC XML	no				LIVESEY2025_GB	no
18	40238651	Kimura H	2025	eLife	Functional characterization of all CDKN2A missense variants and comparison to in silico models of pathogenicity.	10.7554/eLife.95347	PMC12002794	excluded	no clinical labels	in silico models judged against the authors' functional assay classes for CDKN2A					no
19	39658089	Liu X	2025	Life science alliance	Systematic assessment of structural variant annotation tools for genomic interpretation.	10.26508/lsa.202402949	PMC11632063	to full text			included		AUROCs of structural-variant predictors printed in the text for four data sets; missing fractions, confusion metrics and AUCs per data set and tool in Supplementary Table S3	PMC XML; Supplementary Table S3 from Europe PMC	yes	yes		LIU2025_LSA
20	39945963	Yalçın Çapan Ö	2025	Journal of molecular neuroscience : MN	Navigating Uncertainty: Assessing Variants of Uncertain Significance in the CDKL5 Gene for Developmental and Epileptic Encephalopathy Using In Silico Prediction Tools and Computational Analysis.	10.1007/s12031-024-02299-z		to full text			not retrievable	not retrievable: no open full text in PubMed Central or Europe PMC and none listed on the publisher's site (Europe PMC availability record)			no
21	39950581	Biterge Sut B	2025	Birth defects research	Functional Evaluation of Neural Tube Defect-Related Missense Mutations Using In Silico Methods.	10.1002/bdr2.2453		excluded	not a predictor comparison	in silico characterisation of neural-tube-defect missense variants; no labelled evaluation					no
22	38910474	Sun H	2025	Combinatorial chemistry & high throughput screening	Evaluating the Performance of In Silico Tools for PRRT2 Missense Variants.	10.2174/0113862073308898240607090256		to full text			not retrievable	not retrievable: no open full text in PubMed Central or Europe PMC and none listed on the publisher's site (Europe PMC availability record)			no
23	39720176	Kurtovic-Kozaric A	2024	Frontiers in genetics	Comprehensive evaluation of AlphaMissense predictions by evidence quantification for variants of uncertain significance.	10.3389/fgene.2024.1487608	PMC11666499	excluded	single predictor	AlphaMissense alone against curated ACMG/AMP evidence					no
24	39440667	Montanucci L	2024	Epilepsia	Evaluating novel in silico tools for accurate pathogenicity classification in epilepsy-associated genetic missense variants.	10.1111/epi.18155	PMC11647429	to full text			included		Table 1 prints AUROC and the share of variants each of nine tools classifies, on six ClinVar panels	PMC XML; Figure 2 image from the PMC page	yes	yes		MONTANUCCI2024_EPI
25	39222682	Cevik S	2024	The Journal of biological chemistry	Virus-like particles as robust tools for functional assessment: Deciphering the pathogenicity of ABCA4 genetic variants of uncertain significance.	10.1016/j.jbc.2024.107739	PMC11474199	excluded	not a predictor comparison	wet-lab functional assay of ABCA4 variants					no
26	39256852	Ahmad RM	2024	Human genomics	AI-derived comparative assessment of the performance of pathogenicity prediction tools on missense variants of breast cancer genes.	10.1186/s40246-024-00667-9	PMC11389290	to full text			excluded	no AUROC	21 tools compared by accuracy, sensitivity, specificity and related threshold metrics only	PMC XML	no
27	39301547	Gusakova M	2024	Frontiers in oncology	Prevalence of the cancer-associated germline variants in Russian adults and long-living individuals: using the ACMG recommendations and computational interpreters for pathogenicity assessment.	10.3389/fonc.2024.1420176	PMC11410565	excluded	not a predictor comparison	population prevalence study of cancer-associated germline variants					no
28	39173626	Tejura M	2024	American journal of human genetics	Calibration of variant effect predictors on genome-wide data masks heterogeneous performance across genes.	10.1016/j.ajhg.2024.07.018	PMC11393694	to full text			excluded	no AUROC	gene-level concordance of REVEL and BayesDel score intervals; no ROC analysis	PMC page (no body in the XML)	no
29	38659227	Oh RY	2024	HGG advances	A systematic assessment of the impact of rare canonical splice site variants on splicing using functional and in silico methods.	10.1016/j.xhgg.2024.100299	PMC11144818	excluded	no clinical labels	splicing tools judged against RNA-seq outcomes of canonical splice site variants					no
30	38453143	Brock DC	2024	Human molecular genetics	Comparative analysis of in-silico tools in identifying pathogenic variants in dominant inherited retinal diseases.	10.1093/hmg/ddae028	PMC11102593	to full text			included		Table 1 prints AUROCs of nine classifiers on four panels, ordered from highest to lowest; no scored counts	PMC page (no body in the XML)	yes	no	scored counts not reported	BROCK2024_HMG
31	38281099	Wermers Z	2024	Genetics in medicine : official journal of the American College of Medical Genetics	Comparison of literature mining tools for variant classification: Through the lens of 50 RYR1 variants.	10.1016/j.gim.2024.101083	PMC12266334	excluded	not a predictor comparison	comparison of literature-mining tools					no
32	38129864	Smith C	2023	Genome biology	Benchmarking splice variant prediction algorithms using massively parallel splicing assays.	10.1186/s13059-023-03144-z	PMC10734170	excluded	no clinical labels	splicing predictors judged against massively parallel splicing assays					no				SMITH2023_GB	no
33	37731132	Guo Q	2023	Journal of human genetics	Functional evaluation of BRCA1/2 variants of unknown significance with homologous recombination assay and integrative in silico prediction model.	10.1038/s10038-023-01194-6		to full text			not retrievable	not retrievable: no open full text in PubMed Central or Europe PMC and none listed on the publisher's site (Europe PMC availability record)			no
34	37914828	Shil A	2023	Scientific reports	Comparison of three bioinformatics tools in the detection of ASD candidate variants from whole exome sequencing data.	10.1038/s41598-023-46258-x	PMC10620213	excluded	no clinical labels	concordance of three annotation pipelines on autism trio variants; no pathogenic/benign labels					no
35	38222458	Cevik S	2023	Molecular vision	Protein modeling and in silico analysis to assess pathogenicity of ABCA4 variants in patients with inherited retinal disease.		PMC10784225	excluded	not a predictor comparison	protein modelling of ten ABCA4 variants in thirteen patients					no
36	37895222	Park KJ	2023	Genes	Evaluation of Liftover Tools for the Conversion of Genome Reference Consortium Human Build 37 to Build 38 Using ClinVar Variants.	10.3390/genes14101875	PMC10606611	excluded	not a predictor comparison	evaluation of liftover tools					no
37	37745687	Bohn E	2023	Frontiers in molecular biosciences	A curated census of pathogenic and likely pathogenic UTR variants and evaluation of deep learning models for variant effect prediction.	10.3389/fmolb.2023.1257550	PMC10517338	to full text			excluded	AUROC only as graphics	ROC curves of deep-learning models in a supplementary figure; the text gives only the range 0.66 to 0.84	PMC XML	no
38	37310135	Livesey BJ	2023	Molecular systems biology	Updated benchmarking of variant effect predictors using deep mutational scanning.	10.15252/msb.202211474	PMC10407742	to full text			excluded	AUROC only as graphics	per-protein AUROCs shown graphically; predictors ranked by pairwise comparison on shared variants	PMC XML	no				LIVESEY2023_MSB	no
39	37459509	Ding X	2023	Proceedings of the National Academy of Sciences of the United States of America	In vivo versus in silico assessment of potentially pathogenic missense variants in human reproductive genes.	10.1073/pnas.2219925120	PMC10372637	to full text			included		AUROCs of ten predictors in the legends of Fig. 5F (three panels); no scored counts	PMC XML; Fig. 5 image from Europe PMC	yes	no	scored counts not reported	DING2023_PNAS
40	35272052	Wang Z	2023	Genomics, proteomics & bioinformatics	Performance Comparison of Computational Methods for the Prediction of the Function and Pathogenicity of Non-coding Variants.	10.1016/j.gpb.2022.02.002	PMC10787016	to full text			included		in the deposit as WANG2022_GPB; its 24 rows agree with Table 3 as retrieved here	PMC XML	yes	yes		WANG2022_GPB	WANG2022_GPB	yes
41	36969410	Anwaar A	2023	ACS omega	In Silico-Based Structural Evaluation to Categorize the Pathogenicity of Mutations Identified in the RAD Class of Proteins.	10.1021/acsomega.2c07802	PMC10034773	excluded	not a predictor comparison	in silico characterisation of RAD-gene mutations; no labelled evaluation					no
42	36855133	Cannon S	2023	BMC medical genomics	Evaluation of in silico pathogenicity prediction tools for the classification of small in-frame indels.	10.1186/s12920-023-01454-6	PMC9972633	to full text			included		in the deposit as CANNON2023_BMG; its 14 rows agree with Table 3 as retrieved here; no AUROC ordering stated	PMC XML	yes	no	no AUROC ordering stated	CANNON2023_BMG	CANNON2023_BMG	yes
43	36789265	Schröter J	2023	Computational and structural biotechnology journal	aRgus: Multilevel visualization of non-synonymous single nucleotide variants & advanced pathogenicity score modeling for genetic vulnerability assessment.	10.1016/j.csbj.2023.01.027	PMC9900257	excluded	not a predictor comparison	a web tool for visualising variant and score data					no
44	36788839	Mitchell JT	2023	Cureus	Comparison of In Vitro and In Silico Assessments of Human Galactose-1-Phosphate Uridylyltransferase Coding Variants.	10.7759/cureus.33592	PMC9910814	excluded	not a predictor comparison	enzymatic assays of three GALT variants set beside in silico calls; no labelled evaluation					no
45	36453528	Tamana S	2022	eLife	Evaluation of in silico predictors on short nucleotide variants in HBA1, HBA2, and HBB associated with haemoglobinopathies.	10.7554/eLife.79713	PMC9731569	to full text			excluded	no AUROC	31 tools compared at thresholds (accuracy, MCC, likelihood ratios); no AUROC	PMC XML	no
46	35098354	Capriotti E	2022	Human genetics	Evaluating the relevance of sequence conservation in the prediction of pathogenic missense variants.	10.1007/s00439-021-02419-4		to full text			not retrievable	not retrievable: no open full text in PubMed Central or Europe PMC; the open copy Europe PMC lists is a preprint (Research Square), not the journal article			no
47	36061567	Barbosa P	2022	Frontiers in cardiovascular medicine	Clinical significance of genetic variation in hypertrophic cardiomyopathy: comparison of computational tools to prioritize missense variants.	10.3389/fcvm.2022.975478	PMC9433717	to full text			included		Fig. 4 legends print auROC and the number of variants each tool predicts, tools ranked by auROC, on three panels	PMC XML; Figure 4 at full resolution from the publisher's open-access page	yes	yes		BARBOSA2022_FCVM
48	35364305	Yazar M	2022	Computers in biology and medicine	Assessment of 13 in silico pathogenicity methods on cancer-related variants.	10.1016/j.compbiomed.2022.105434		to full text			not retrievable	not retrievable: no open full text in PubMed Central or Europe PMC and none listed on the publisher's site (Europe PMC availability record)			no
49	34955381	Wilcox EH	2022	Genetics in medicine : official journal of the American College of Medical Genetics	Evaluating the impact of in silico predictors on clinical variant classification.	10.1016/j.gim.2021.11.018	PMC9164215	to full text			excluded	no AUROC	likelihood ratios of four predictors at cut-offs; no AUROC	PMC XML	no
50	35078481	Ponińska JK	2022	Journal of translational medicine	Good performance of the criteria of American College of Medical Genetics and Genomics/Association for Molecular Pathology in prediction of pathogenicity of genetic variants causing thoracic aortic aneurysms and dissections.	10.1186/s12967-022-03251-8	PMC8787943	excluded	not a predictor comparison	survival analysis by ACMG/AMP class or ClinVar class in an aortic-disease cohort					no
51	34411390	Peeters MHCA	2021	Human mutation	PRPH2 mutation update: In silico assessment of 245 reported and 7 novel variants in patients with retinal disease.	10.1002/humu.24275	PMC9290825	excluded	not a predictor comparison	mutation update of PRPH2 with ACMG/AMP classification					no
52	34746235	Borges P	2021	Frontiers in molecular biosciences	Which Is the Best In Silico Program for the Missense Variations in IDUA Gene? A Comparison of 33 Programs Plus a Conservation Score and Evaluation of 586 Missense Variants.	10.3389/fmolb.2021.752797	PMC8566697	to full text			excluded	no AUROC	33 programs compared by sensitivity, specificity, accuracy and kappa	PMC XML	no
53	34082468	Pham DH	2021	Human mutation	Integrated in silico and experimental assessment of disease relevance of PCDH19 missense variants.	10.1002/humu.24237		to full text			not retrievable	not retrievable: no open full text in PubMed Central or Europe PMC and none listed on the publisher's site (Europe PMC availability record)			no
54	32843488	Gunning AC	2021	Journal of medical genetics	Assessing performance of pathogenicity predictors using clinically relevant variant datasets.	10.1136/jmedgenet-2020-107003	PMC8327323	to full text			included		in the deposit as GUNNING2021_JMG; the two leading AUROCs (0.993, 0.818) and ClinPred's 0.808 agree with the text; the other five are read from Fig. 4 by the deposit and were not re-read here	PMC XML	yes	no	compared on variants all predictors score	GUNNING2021_JMG	GUNNING2021_JMG	yes
55	32672331	Zaucha J	2021	Briefings in bioinformatics	Mutations in transmembrane proteins: diseases, evolutionary insights, prediction and comparison with globular proteins.	10.1093/bib/bbaa132		excluded	review or commentary without own evaluation	review of mutations in transmembrane proteins					no
56	36618447	Kaushik V	2021	Advanced genetics (Hoboken, N.J.)	Evaluation of literature searching tools for curation of mismatch repair gene variants in hereditary colon cancer.	10.1002/ggn2.10039	PMC9744508	excluded	not a predictor comparison	comparison of literature-searching tools					no
57	33851121	Shulman C	2021	Kidney medicine	Type IV Collagen Variants in CKD: Performance of Computational Predictions for Identifying Pathogenic Variants.	10.1016/j.xkme.2020.12.007	PMC8039416	to full text			excluded	AUROC only as graphics	ROC curves of 12 programs in a supplementary figure; no AUROC printed	PMC XML	no
58	33503178	Montenegro LR	2021	Clinics (Sao Paulo, Brazil)	Performance of mutation pathogenicity prediction tools on missense variants associated with 46,XY differences of sex development.	10.6061/clinics/2021/e2052	PMC7811835	to full text			included		AUROCs of 11 tools in the Fig. 1 legend; per-class counts of predictions in Table 3	PMC XML; Figure 1 image from Europe PMC	yes	yes		MONTENEGRO2021_CLIN
59	33151962	Fields FR	2020	PloS one	Algorithmic assessment of missense mutation severity in the Von-Hippel Lindau protein.	10.1371/journal.pone.0234100	PMC7644048	excluded	single predictor	one new multiparametric severity score for VHL, no comparison with other predictors described					no
60	32627955	Livesey BJ	2020	Molecular systems biology	Using deep mutational scanning to benchmark variant effect predictors and identify disease mutations.	10.15252/msb.20199380	PMC7336272	to full text			excluded	AUROC only as graphics	per-protein ROC AUCs shown as bars (Fig. 3), no values	PMC XML	no				LIVESEY2020_MSB	no
61	32432717	Saleem K	2020	Bioscience reports	Combinatorial approach of in silico and in vitro evaluation of MLH1 variant associated with Lynch syndrome like metastatic colorectal cancer.	10.1042/BSR20200225	PMC7269917	excluded	retracted, erratum or duplicate record	retracted publication (a single MLH1 variant case report)					no
62	32233832	Balabanski L	2020	Technology in cancer research & treatment	Centenarian Exomes as a Tool for Evaluating the Clinical Relevance of Germline Tumor Suppressor Mutations.	10.1177/1533033820911082	PMC7132786	excluded	not a predictor comparison	centenarian exomes used to reclassify tumour-suppressor variants					no
63	31737856	Caswell RC	2019	Journal of the Endocrine Society	Using Structural Analysis In Silico to Assess the Impact of Missense Variants in MEN1.	10.1210/js.2019-00260	PMC6846327	excluded	single predictor	one structural stability analysis of MEN1 missense variants, no comparison with other predictors described					no
64	31799076	Ganakammal SR	2019	PeerJ	Evaluation of performance of leading algorithms for variant pathogenicity predictions and designing a combinatory predictor method: application to Rett syndrome variants.	10.7717/peerj.8106	PMC6884988	to full text			excluded	no AUROC	14 predictors compared through classifier accuracy statistics; no ROC analysis of the predictors	PMC XML	no
65	31808782	Michels M	2019	Genetics and molecular biology	Determining the pathogenicity of CFTR missense variants: Multiple comparisons of in silico predictors and variant annotation databases.	10.1590/1678-4685-GMB-2018-0148	PMC6905453	to full text			included		Table 2 prints AUROCs of eight predictors on 29 CFTR variants and names the one predictor scored on fewer	PMC XML	yes	yes		MICHELS2019_GMB
66	31015822	Pshennikova VG	2019	TheScientificWorldJournal	Comparison of Predictive In Silico Tools on Missense Variants in GJB2, GJB6, and GJB3 Genes Associated with Autosomal Recessive Deafness 1A (DFNB1A).	10.1155/2019/5198931	PMC6446107	to full text			included		AUROCs of eight tools in the text on nine variants; Table 1 prints every call	PMC XML	yes	yes		PSHENNIKOVA2019_SWJ
67	30060008	Li J	2018	Nucleic acids research	Performance evaluation of pathogenicity-computation methods for missense variants.	10.1093/nar/gky678	PMC6125674	to full text			included		in the deposit as LI2018_NAR; its 69 rows agree with Tables 1 to 3 as retrieved here	PMC XML	yes	yes		LI2018_NAR	LI2018_NAR	yes
68	29996917	Cusin I	2018	Human genomics	A new bioinformatics tool to help assess the significance of BRCA1 variants.	10.1186/s40246-018-0168-0	PMC6042458	excluded	not a predictor comparison	a curated resource of BRCA1 functional annotations					no
69	29340599	Drubay D	2018	Bioinformatics (Oxford, England)	A benchmark study of scoring methods for non-coding mutations.	10.1093/bioinformatics/bty008		to full text			not retrievable	not retrievable: an open copy is listed on the publisher's site (Unpaywall, through Europe PMC) but the site refused automated requests and no copy is in PubMed Central or Europe PMC			no
70	29179779	Ghosh R	2017	Genome biology	Evaluation of in silico algorithms for use with ACMG/AMP clinical variant interpretation guidelines.	10.1186/s13059-017-1353-5	PMC5704597	to full text			excluded	AUROC only as graphics	AUROCs of 25 algorithms plotted as points with intervals (Fig. 3); the text gives ranges only	PMC XML	no
71	28751759	Ellison G	2017	British journal of cancer	A comparative study of germline BRCA1 and BRCA2 mutation screening methods in use in 20 European clinical diagnostic laboratories.	10.1038/bjc.2017.223	PMC5572178	excluded	not a predictor comparison	inter-laboratory comparison of BRCA1/2 sequencing methods					no
72	28518218	Holland KD	2017	Epilepsia	Comparison and optimization of in silico algorithms for predicting the pathogenicity of sodium channel variants in epilepsy.	10.1111/epi.13798	PMC5505324	to full text			included		ROC areas of two predictors (a fitted combination and PolyPhen-2 HumDiv) on variants every algorithm scores	PMC XML	yes	no	compared on variants all predictors score	HOLLAND2017_EPI
73	28145583	P S	2017	Journal of cellular biochemistry	Structural Analysis of G1691S Variant in the Human Filamin B Gene Responsible for Larsen Syndrome: A Comparative Computational Approach.	10.1002/jcb.25920		excluded	not a predictor comparison	structural analysis of one FLNB variant					no
74	28326099	Chen L	2017	Frontiers in genetics	Disease Risk Assessment Using a Voronoi-Based Network Analysis of Genes and Variants Scores.	10.3389/fgene.2017.00029	PMC5339255	excluded	not variant-level prediction	network-based disease-risk framework					no
75	25871441	van der Velde KJ	2015	Human mutation	Evaluation of CADD Scores in Curated Mismatch Repair Gene Variants Yields a Model for Clinical Validation and Prioritization.	10.1002/humu.22798	PMC4973827	excluded	single predictor	CADD alone against InSiGHT expert classifications					no
