## Additional_file_3_Recompute_tables_and_scripts for "Unscored variants leave many comparisons of variant effect predictors undecided: evidence from ClinVar, published benchmarks and genomic language models": refseq_chromosome_map.csv

species	assembly_accession	refseq_accession	genbank_accession	chromosome
cat	GCA_018350175.1	NC_058368.1	CM031412.1	A1
cat	GCA_018350175.1	NC_058369.1	CM031413.1	A2
cat	GCA_018350175.1	NC_058370.1	CM031414.1	A3
cat	GCA_018350175.1	NC_058371.1	CM031415.1	B1
cat	GCA_018350175.1	NC_058372.1	CM031416.1	B2
cat	GCA_018350175.1	NC_058373.1	CM031417.1	B3
cat	GCA_018350175.1	NC_058374.1	CM031418.1	B4
cat	GCA_018350175.1	NC_058375.1	CM031419.1	C1
cat	GCA_018350175.1	NC_058376.1	CM031420.1	C2
cat	GCA_018350175.1	NC_058377.1	CM031421.1	D1
cat	GCA_018350175.1	NC_058378.1	CM031422.1	D2
cat	GCA_018350175.1	NC_058379.1	CM031423.1	D3
cat	GCA_018350175.1	NC_058380.1	CM031424.1	D4
cat	GCA_018350175.1	NC_058381.1	CM031425.1	E1
cat	GCA_018350175.1	NC_058382.1	CM031426.1	E2
cat	GCA_018350175.1	NC_058383.1	CM031427.1	E3
cat	GCA_018350175.1	NC_058384.1	CM031428.1	F1
cat	GCA_018350175.1	NC_058385.1	CM031429.1	F2
cat	GCA_018350175.1	NC_058386.1	CM031411.1	X
cattle	GCA_002263795.2	NC_037328.1	CM008168.2	1
cattle	GCA_002263795.2	NC_037337.1	CM008177.2	10
cattle	GCA_002263795.2	NC_037338.1	CM008178.2	11
cattle	GCA_002263795.2	NC_037339.1	CM008179.2	12
cattle	GCA_002263795.2	NC_037340.1	CM008180.2	13
cattle	GCA_002263795.2	NC_037341.1	CM008181.2	14
cattle	GCA_002263795.2	NC_037342.1	CM008182.2	15
cattle	GCA_002263795.2	NC_037343.1	CM008183.2	16
cattle	GCA_002263795.2	NC_037344.1	CM008184.2	17
cattle	GCA_002263795.2	NC_037345.1	CM008185.2	18
cattle	GCA_002263795.2	NC_037346.1	CM008186.2	19
cattle	GCA_002263795.2	NC_037329.1	CM008169.2	2
cattle	GCA_002263795.2	NC_037347.1	CM008187.2	20
cattle	GCA_002263795.2	NC_037348.1	CM008188.2	21
cattle	GCA_002263795.2	NC_037349.1	CM008189.2	22
cattle	GCA_002263795.2	NC_037350.1	CM008190.2	23
cattle	GCA_002263795.2	NC_037351.1	CM008191.2	24
cattle	GCA_002263795.2	NC_037352.1	CM008192.2	25
cattle	GCA_002263795.2	NC_037353.1	CM008193.2	26
cattle	GCA_002263795.2	NC_037354.1	CM008194.2	27
cattle	GCA_002263795.2	NC_037355.1	CM008195.2	28
cattle	GCA_002263795.2	NC_037356.1	CM008196.2	29
cattle	GCA_002263795.2	NC_037330.1	CM008170.2	3
cattle	GCA_002263795.2	NC_037331.1	CM008171.2	4
cattle	GCA_002263795.2	NC_037332.1	CM008172.2	5
cattle	GCA_002263795.2	NC_037333.1	CM008173.2	6
cattle	GCA_002263795.2	NC_037334.1	CM008174.2	7
cattle	GCA_002263795.2	NC_037335.1	CM008175.2	8
cattle	GCA_002263795.2	NC_037336.1	CM008176.2	9
cattle	GCA_002263795.2	NC_037357.1	CM008197.2	X
chicken	GCA_000002315.5	NC_006088.5	CM000093.5	1
chicken	GCA_000002315.5	NC_006097.5	CM000102.5	10
chicken	GCA_000002315.5	NC_006098.5	CM000103.5	11
chicken	GCA_000002315.5	NC_006099.5	CM000104.5	12
chicken	GCA_000002315.5	NC_006100.5	CM000105.5	13
chicken	GCA_000002315.5	NC_006101.5	CM000106.5	14
chicken	GCA_000002315.5	NC_006102.5	CM000107.5	15
chicken	GCA_000002315.5	NC_006103.5	CM000108.5	16
chicken	GCA_000002315.5	NC_006104.5	CM000109.5	17
chicken	GCA_000002315.5	NC_006105.5	CM000110.5	18
chicken	GCA_000002315.5	NC_006106.5	CM000111.5	19
chicken	GCA_000002315.5	NC_006089.5	CM000094.5	2
chicken	GCA_000002315.5	NC_006107.5	CM000112.5	20
chicken	GCA_000002315.5	NC_006108.5	CM000113.5	21
chicken	GCA_000002315.5	NC_006109.5	CM000114.5	22
chicken	GCA_000002315.5	NC_006110.5	CM000115.5	23
chicken	GCA_000002315.5	NC_006111.5	CM000116.5	24
chicken	GCA_000002315.5	NC_006112.4	CM000124.5	25
chicken	GCA_000002315.5	NC_006113.5	CM000117.5	26
chicken	GCA_000002315.5	NC_006114.5	CM000118.5	27
chicken	GCA_000002315.5	NC_006115.5	CM000119.5	28
chicken	GCA_000002315.5	NC_006090.5	CM000095.5	3
chicken	GCA_000002315.5	NC_028739.2	CM003637.2	30
chicken	GCA_000002315.5	NC_028740.2	CM003638.2	31
chicken	GCA_000002315.5	NC_006119.4	CM000120.4	32
chicken	GCA_000002315.5	NC_008465.4	CM000123.5	33
chicken	GCA_000002315.5	NC_006091.5	CM000096.5	4
chicken	GCA_000002315.5	NC_006092.5	CM000097.5	5
chicken	GCA_000002315.5	NC_006093.5	CM000098.5	6
chicken	GCA_000002315.5	NC_006094.5	CM000099.5	7
chicken	GCA_000002315.5	NC_006095.5	CM000100.5	8
chicken	GCA_000002315.5	NC_006096.5	CM000101.5	9
chicken	GCA_000002315.5	NC_006126.5	CM000121.5	W
chicken	GCA_000002315.5	NC_006127.5	CM000122.5	Z
dog	GCA_000002285.2	NC_006583.3	CM000001.3	1
dog	GCA_000002285.2	NC_006592.3	CM000010.3	10
dog	GCA_000002285.2	NC_006593.3	CM000011.3	11
dog	GCA_000002285.2	NC_006594.3	CM000012.3	12
dog	GCA_000002285.2	NC_006595.3	CM000013.3	13
dog	GCA_000002285.2	NC_006596.3	CM000014.3	14
dog	GCA_000002285.2	NC_006597.3	CM000015.3	15
dog	GCA_000002285.2	NC_006598.3	CM000016.3	16
dog	GCA_000002285.2	NC_006599.3	CM000017.3	17
dog	GCA_000002285.2	NC_006600.3	CM000018.3	18
dog	GCA_000002285.2	NC_006601.3	CM000019.3	19
dog	GCA_000002285.2	NC_006584.3	CM000002.3	2
dog	GCA_000002285.2	NC_006602.3	CM000020.3	20
dog	GCA_000002285.2	NC_006603.3	CM000021.3	21
dog	GCA_000002285.2	NC_006604.3	CM000022.3	22
dog	GCA_000002285.2	NC_006605.3	CM000023.3	23
dog	GCA_000002285.2	NC_006606.3	CM000024.3	24
dog	GCA_000002285.2	NC_006607.3	CM000025.3	25
dog	GCA_000002285.2	NC_006608.3	CM000026.3	26
dog	GCA_000002285.2	NC_006609.3	CM000027.3	27
dog	GCA_000002285.2	NC_006610.3	CM000028.3	28
dog	GCA_000002285.2	NC_006611.3	CM000029.3	29
dog	GCA_000002285.2	NC_006585.3	CM000003.3	3
dog	GCA_000002285.2	NC_006612.3	CM000030.3	30
dog	GCA_000002285.2	NC_006613.3	CM000031.3	31
dog	GCA_000002285.2	NC_006614.3	CM000032.3	32
dog	GCA_000002285.2	NC_006615.3	CM000033.3	33
dog	GCA_000002285.2	NC_006616.3	CM000034.3	34
dog	GCA_000002285.2	NC_006617.3	CM000035.3	35
dog	GCA_000002285.2	NC_006618.3	CM000036.3	36
dog	GCA_000002285.2	NC_006619.3	CM000037.3	37
dog	GCA_000002285.2	NC_006620.3	CM000038.3	38
dog	GCA_000002285.2	NC_006586.3	CM000004.3	4
dog	GCA_000002285.2	NC_006587.3	CM000005.3	5
dog	GCA_000002285.2	NC_006588.3	CM000006.3	6
dog	GCA_000002285.2	NC_006589.3	CM000007.3	7
dog	GCA_000002285.2	NC_006590.3	CM000008.3	8
dog	GCA_000002285.2	NC_006591.3	CM000009.3	9
dog	GCA_000002285.2	NC_006621.3	CM000039.3	X
goat	GCA_001704415.1	NC_030808.1	CM004562.1	1
goat	GCA_001704415.1	NC_030817.1	CM004571.1	10
goat	GCA_001704415.1	NC_030818.1	CM004572.1	11
goat	GCA_001704415.1	NC_030819.1	CM004573.1	12
goat	GCA_001704415.1	NC_030820.1	CM004574.1	13
goat	GCA_001704415.1	NC_030821.1	CM004575.1	14
goat	GCA_001704415.1	NC_030822.1	CM004576.1	15
goat	GCA_001704415.1	NC_030823.1	CM004577.1	16
goat	GCA_001704415.1	NC_030824.1	CM004578.1	17
goat	GCA_001704415.1	NC_030825.1	CM004579.1	18
goat	GCA_001704415.1	NC_030826.1	CM004580.1	19
goat	GCA_001704415.1	NC_030809.1	CM004563.1	2
goat	GCA_001704415.1	NC_030827.1	CM004581.1	20
goat	GCA_001704415.1	NC_030828.1	CM004582.1	21
goat	GCA_001704415.1	NC_030829.1	CM004583.1	22
goat	GCA_001704415.1	NC_030830.1	CM004584.1	23
goat	GCA_001704415.1	NC_030831.1	CM004585.1	24
goat	GCA_001704415.1	NC_030832.1	CM004586.1	25
goat	GCA_001704415.1	NC_030833.1	CM004587.1	26
goat	GCA_001704415.1	NC_030834.1	CM004588.1	27
goat	GCA_001704415.1	NC_030835.1	CM004589.1	28
goat	GCA_001704415.1	NC_030836.1	CM004590.1	29
goat	GCA_001704415.1	NC_030810.1	CM004564.1	3
goat	GCA_001704415.1	NC_030811.1	CM004565.1	4
goat	GCA_001704415.1	NC_030812.1	CM004566.1	5
goat	GCA_001704415.1	NC_030813.1	CM004567.1	6
goat	GCA_001704415.1	NC_030814.1	CM004568.1	7
goat	GCA_001704415.1	NC_030815.1	CM004569.1	8
goat	GCA_001704415.1	NC_030816.1	CM004570.1	9
horse	GCA_002863925.1	NC_009144.3	CM009148.1	1
horse	GCA_002863925.1	NC_009153.3	CM009157.1	10
horse	GCA_002863925.1	NC_009154.3	CM009158.1	11
horse	GCA_002863925.1	NC_009155.3	CM009159.1	12
horse	GCA_002863925.1	NC_009156.3	CM009160.1	13
horse	GCA_002863925.1	NC_009157.3	CM009161.1	14
horse	GCA_002863925.1	NC_009158.3	CM009162.1	15
horse	GCA_002863925.1	NC_009159.3	CM009163.1	16
horse	GCA_002863925.1	NC_009160.3	CM009164.1	17
horse	GCA_002863925.1	NC_009161.3	CM009165.1	18
horse	GCA_002863925.1	NC_009162.3	CM009166.1	19
horse	GCA_002863925.1	NC_009145.3	CM009149.1	2
horse	GCA_002863925.1	NC_009163.3	CM009167.1	20
horse	GCA_002863925.1	NC_009164.3	CM009168.1	21
horse	GCA_002863925.1	NC_009165.3	CM009169.1	22
horse	GCA_002863925.1	NC_009166.3	CM009170.1	23
horse	GCA_002863925.1	NC_009167.3	CM009171.1	24
horse	GCA_002863925.1	NC_009168.3	CM009172.1	25
horse	GCA_002863925.1	NC_009169.3	CM009173.1	26
horse	GCA_002863925.1	NC_009170.3	CM009174.1	27
horse	GCA_002863925.1	NC_009171.3	CM009175.1	28
horse	GCA_002863925.1	NC_009172.3	CM009176.1	29
horse	GCA_002863925.1	NC_009146.3	CM009150.1	3
horse	GCA_002863925.1	NC_009173.3	CM009177.1	30
horse	GCA_002863925.1	NC_009174.3	CM009178.1	31
horse	GCA_002863925.1	NC_009147.3	CM009151.1	4
horse	GCA_002863925.1	NC_009148.3	CM009152.1	5
horse	GCA_002863925.1	NC_009149.3	CM009153.1	6
horse	GCA_002863925.1	NC_009150.3	CM009154.1	7
horse	GCA_002863925.1	NC_009151.3	CM009155.1	8
horse	GCA_002863925.1	NC_009152.3	CM009156.1	9
horse	GCA_002863925.1	NC_009175.3	CM009179.1	X
human	GCA_000001405.15	NC_000001.11	CM000663.2	1
human	GCA_000001405.15	NC_000010.11	CM000672.2	10
human	GCA_000001405.15	NC_000011.10	CM000673.2	11
human	GCA_000001405.15	NC_000012.12	CM000674.2	12
human	GCA_000001405.15	NC_000013.11	CM000675.2	13
human	GCA_000001405.15	NC_000014.9	CM000676.2	14
human	GCA_000001405.15	NC_000015.10	CM000677.2	15
human	GCA_000001405.15	NC_000016.10	CM000678.2	16
human	GCA_000001405.15	NC_000017.11	CM000679.2	17
human	GCA_000001405.15	NC_000018.10	CM000680.2	18
human	GCA_000001405.15	NC_000019.10	CM000681.2	19
human	GCA_000001405.15	NC_000002.12	CM000664.2	2
human	GCA_000001405.15	NC_000020.11	CM000682.2	20
human	GCA_000001405.15	NC_000021.9	CM000683.2	21
human	GCA_000001405.15	NC_000022.11	CM000684.2	22
human	GCA_000001405.15	NC_000003.12	CM000665.2	3
human	GCA_000001405.15	NC_000004.12	CM000666.2	4
human	GCA_000001405.15	NC_000005.10	CM000667.2	5
human	GCA_000001405.15	NC_000006.12	CM000668.2	6
human	GCA_000001405.15	NC_000007.14	CM000669.2	7
human	GCA_000001405.15	NC_000008.11	CM000670.2	8
human	GCA_000001405.15	NC_000009.12	CM000671.2	9
human	GCA_000001405.15	NC_012920.1	J01415.2	MT
human	GCA_000001405.15	NC_000023.11	CM000685.2	X
human	GCA_000001405.15	NC_000024.10	CM000686.2	Y
pig	GCA_000003025.6	NC_010443.5	CM000812.5	1
pig	GCA_000003025.6	NC_010452.4	CM000821.5	10
pig	GCA_000003025.6	NC_010453.5	CM000822.5	11
pig	GCA_000003025.6	NC_010454.4	CM000823.5	12
pig	GCA_000003025.6	NC_010455.5	CM000824.5	13
pig	GCA_000003025.6	NC_010456.5	CM000825.5	14
pig	GCA_000003025.6	NC_010457.5	CM000826.5	15
pig	GCA_000003025.6	NC_010458.4	CM000827.5	16
pig	GCA_000003025.6	NC_010459.5	CM000828.5	17
pig	GCA_000003025.6	NC_010460.4	CM000829.5	18
pig	GCA_000003025.6	NC_010444.4	CM000813.5	2
pig	GCA_000003025.6	NC_010445.4	CM000814.5	3
pig	GCA_000003025.6	NC_010446.5	CM000815.5	4
pig	GCA_000003025.6	NC_010447.5	CM000816.5	5
pig	GCA_000003025.6	NC_010448.4	CM000817.5	6
pig	GCA_000003025.6	NC_010449.5	CM000818.5	7
pig	GCA_000003025.6	NC_010450.4	CM000819.5	8
pig	GCA_000003025.6	NC_010451.4	CM000820.5	9
pig	GCA_000003025.6	NC_010461.5	CM000830.5	X
pig	GCA_000003025.6	NC_010462.3	LT634572.1	Y
sheep	GCA_002742125.1	NC_040252.1	CM008472.1	1
sheep	GCA_002742125.1	NC_040261.1	CM008481.1	10
sheep	GCA_002742125.1	NC_040262.1	CM008482.1	11
sheep	GCA_002742125.1	NC_040263.1	CM008483.1	12
sheep	GCA_002742125.1	NC_040264.1	CM008484.1	13
sheep	GCA_002742125.1	NC_040265.1	CM008485.1	14
sheep	GCA_002742125.1	NC_040266.1	CM008486.1	15
sheep	GCA_002742125.1	NC_040267.1	CM008487.1	16
sheep	GCA_002742125.1	NC_040268.1	CM008488.1	17
sheep	GCA_002742125.1	NC_040269.1	CM008489.1	18
sheep	GCA_002742125.1	NC_040270.1	CM008490.1	19
sheep	GCA_002742125.1	NC_040253.1	CM008473.1	2
sheep	GCA_002742125.1	NC_040271.1	CM008491.1	20
sheep	GCA_002742125.1	NC_040272.1	CM008492.1	21
sheep	GCA_002742125.1	NC_040273.1	CM008493.1	22
sheep	GCA_002742125.1	NC_040274.1	CM008494.1	23
sheep	GCA_002742125.1	NC_040275.1	CM008495.1	24
sheep	GCA_002742125.1	NC_040276.1	CM008496.1	25
sheep	GCA_002742125.1	NC_040277.1	CM008497.1	26
sheep	GCA_002742125.1	NC_040254.1	CM008474.1	3
sheep	GCA_002742125.1	NC_040255.1	CM008475.1	4
sheep	GCA_002742125.1	NC_040256.1	CM008476.1	5
sheep	GCA_002742125.1	NC_040257.1	CM008477.1	6
sheep	GCA_002742125.1	NC_040258.1	CM008478.1	7
sheep	GCA_002742125.1	NC_040259.1	CM008479.1	8
sheep	GCA_002742125.1	NC_040260.1	CM008480.1	9
sheep	GCA_002742125.1	NC_040278.1	CM008498.1	X
