## Additional_file_3_Recompute_tables_and_scripts for "Unscored variants leave many comparisons of variant effect predictors undecided: evidence from ClinVar, published benchmarks and genomic language models": simpleqa_table.csv

model	correct_pct	not_attempted_pct	incorrect_pct	correct_given_attempted_pct	f_score_pct	n_questions	correct_n	correct_n_min	correct_n_max	not_attempted_n	not_attempted_n_min	not_attempted_n_max	incorrect_n	incorrect_n_min	incorrect_n_max	n_consistent_reconstructions	source
Claude-3-haiku (2024-03-07)	5.1	75.3	19.6	20.6	8.2	4326	221	219	222	3257	3256	3259	848	846	850	14	arXiv:2411.04368v1, Table 3, row 1 (PDF page 7)
Claude-3-sonnet (2024-02-29)	5.7	75.0	19.3	22.9	9.2	4326	247	245	248	3244	3243	3246	835	833	837	14	arXiv:2411.04368v1, Table 3, row 2 (PDF page 7)
Claude-3-opus (2024-02-29)	23.5	39.6	36.9	38.8	29.3	4326	1017	1015	1018	1713	1711	1715	1596	1595	1598	14	arXiv:2411.04368v1, Table 3, row 3 (PDF page 7)
Claude-3.5-sonnet (2024-06-20)	28.9	35.0	36.1	44.5	35.0	4326	1250	1249	1252	1514	1512	1516	1562	1560	1563	14	arXiv:2411.04368v1, Table 3, row 4 (PDF page 7)
GPT-4o-mini	8.6	0.9	90.5	8.7	8.6	4326	372	370	374	39	37	41	3915	3913	3917	19	arXiv:2411.04368v1, Table 3, row 5 (PDF page 7)
GPT-4o	38.2	1.0	60.8	38.0	38.4	4326	1653	1651	1654	43	42	45	2630	2629	2632	12	arXiv:2411.04368v1, Table 3, row 6 (PDF page 7)
OpenAI o1-mini	8.1	28.5	63.4	11.3	9.4	4326	350	349	352	1233	1231	1235	2743	2741	2744	14	arXiv:2411.04368v1, Table 3, row 7 (PDF page 7)
OpenAI o1-preview	42.7	9.2	48.1	47.0	44.8	4326	1847	1846	1849	398	396	400	2081	2079	2082	14	arXiv:2411.04368v1, Table 3, row 8 (PDF page 7)
