## Additional_file_3_Recompute_tables_and_scripts for "Unscored variants leave many comparisons of variant effect predictors undecided: evidence from ClinVar, published benchmarks and genomic language models": table2_cluster_aware_ci.tsv

readout	species	auroc	n	n_pos	n_loci	pos_loci	pos_eff_clusters	max_pos_per_locus	var_lo	var_hi	var_dropped	allloci_lo	allloci_hi	allloci_dropped	tscb_lo	tscb_hi	tscb_dropped	cdl_lo	cdl_hi	cdl_G	cdl_se	cdl_t	var_width	allloci_width	tscb_width	cdl_width	allloci_ratio	tscb_ratio	cdl_ratio	pr_auc	pr_lo	pr_hi	repro_auc_ok	repro_lo_d	repro_hi_d	env_lo	env_hi	env_ratio
1001bp	cat	0.8465	1365	125	1273	83	50.9	10	0.7938	0.8947	0	0.7832	0.9092	0	0.7838	0.9097	0	0.7803	0.9127	83	0.03328	1.989	0.1009	0.126	0.1259	0.1324	1.249	1.248	1.312	0.846	0.794	0.895	True	0.0002	0.0003	0.784	0.91	1.248
1001bp	cattle	0.9	2068	188	1956	147	94.0	8	0.8689	0.9283	0	0.867	0.9293	0	0.8679	0.9287	0	0.8687	0.9314	147	0.01587	1.976	0.0594	0.0623	0.0608	0.0627	1.049	1.024	1.056	0.9	0.869	0.928	True	0.0001	0.0003	0.868	0.929	1.034
1001bp	chicken	0.8608	308	28	292	20	14.0	5	0.7675	0.9403	0	0.7656	0.9389	0	0.7683	0.9352	0	0.7727	0.9489	20	0.0421	2.093	0.1728	0.1733	0.1669	0.1762	1.003	0.966	1.02	0.861	0.768	0.941	True	0.0005	0.0007	0.768	0.941	1.0
1001bp	dog	0.8878	2497	227	2234	187	147.65	6	0.8561	0.9174	0	0.8546	0.9181	0	0.8557	0.9181	0	0.8563	0.9193	187	0.01598	1.973	0.0613	0.0635	0.0624	0.063	1.036	1.018	1.028	0.888	0.856	0.917	True	0.0001	0.0004	0.856	0.918	1.016
1001bp	goat	0.9506	99	9	91	2	1.25	8	0.8638	1.0	1	0.9293	1.0	2658	0.9296	1.0	0	0.7705	1.0	2	0.01417	12.706	0.1362	0.0707	0.0704	0.2295	0.519	0.517	1.685	0.951	0.864	1.0	True	0.0002	0.0	0.864	1.0	1.0
1001bp	horse	0.8805	781	71	730	36	6.75	26	0.8232	0.932	0	0.8185	0.9799	0	0.8184	0.9793	0	0.7853	0.9756	36	0.04688	2.03	0.1088	0.1614	0.1609	0.1903	1.483	1.479	1.749	0.88	0.822	0.932	True	0.0012	0.0	0.818	0.979	1.464
1001bp	human	0.8249	3000	1500	1700	944	526.93	13	0.8086	0.8411	0	0.8081	0.8412	0	0.8083	0.8415	0	0.8082	0.8415	944	0.00849	1.962	0.0325	0.0331	0.0332	0.0333	1.018	1.022	1.025	0.825	0.809	0.841	True	0.0004	0.0001	0.808	0.842	1.063
1001bp	pig	0.8481	396	36	373	28	23.14	3	0.7376	0.9413	0	0.7285	0.9422	0	0.7308	0.9392	0	0.7379	0.9583	28	0.05372	2.052	0.2037	0.2137	0.2084	0.2204	1.049	1.023	1.082	0.848	0.737	0.942	True	0.0006	0.0007	0.731	0.942	1.029
1001bp	sheep	0.9028	616	56	586	38	21.48	7	0.828	0.9656	0	0.8207	0.9646	0	0.8234	0.9654	0	0.8294	0.9762	38	0.03624	2.026	0.1376	0.1439	0.142	0.1468	1.046	1.032	1.067	0.903	0.828	0.966	True	0.0	0.0004	0.823	0.966	1.036
8192bp	cat	0.8901	1362	122	1273	83	52.78	9	0.837	0.9381	0	0.8108	0.9636	0	0.8131	0.964	0	0.8097	0.9705	83	0.04041	1.989	0.1011	0.1528	0.1509	0.1608	1.511	1.493	1.591	0.89	0.838	0.938	True	0.001	0.0001	0.813	0.964	1.51
8192bp	cattle	0.9745	2067	188	1955	147	94.0	8	0.9579	0.9871	0	0.9575	0.9874	0	0.958	0.9871	0	0.9595	0.9895	147	0.0076	1.976	0.0292	0.0299	0.0291	0.03	1.024	0.997	1.027	0.974	0.958	0.987	True	0.0001	0.0001	0.958	0.987	1.0
8192bp	chicken	0.9536	308	28	292	20	14.0	5	0.9128	0.9858	0	0.9043	0.9905	0	0.9045	0.9892	0	0.9078	0.9993	20	0.02185	2.093	0.073	0.0862	0.0847	0.0915	1.181	1.16	1.253	0.954	0.913	0.986	True	0.0002	0.0002	0.904	0.989	1.164
8192bp	dog	0.9697	2496	227	2233	187	147.65	6	0.9523	0.9842	0	0.9513	0.9848	0	0.9515	0.9851	0	0.9526	0.9867	187	0.00865	1.973	0.0319	0.0335	0.0336	0.0341	1.05	1.053	1.069	0.97	0.952	0.984	True	0.0003	0.0002	0.952	0.985	1.031
8192bp	goat	0.9588	98	9	90	2	1.25	8	0.9076	0.9937	0	0.9304	1.0	2676	0.9301	1.0	0	0.7583	1.0	2	0.01578	12.706	0.0861	0.0696	0.0699	0.2417	0.808	0.812	2.807	0.959	0.907	0.994	True	0.0006	0.0003	0.907	1.0	1.069
8192bp	horse	0.9415	766	71	715	36	6.75	26	0.8947	0.9779	0	0.9173	0.9815	0	0.9178	0.981	0	0.9097	0.9732	36	0.01566	2.03	0.0832	0.0642	0.0632	0.0635	0.772	0.76	0.763	0.941	0.895	0.978	True	0.0003	0.0001	0.895	0.981	1.036
8192bp	human	0.9736	3000	1500	1700	944	526.93	13	0.9679	0.9789	0	0.9678	0.979	0	0.9679	0.979	0	0.968	0.9792	944	0.00286	1.962	0.011	0.0112	0.0111	0.0112	1.018	1.009	1.018	0.974	0.968	0.979	True	0.0001	0.0001	0.968	0.979	1.0
8192bp	pig	0.8633	396	36	373	28	23.14	3	0.7538	0.9565	0	0.752	0.9549	0	0.7521	0.9538	0	0.7571	0.9696	28	0.0518	2.052	0.2027	0.2029	0.2017	0.2125	1.001	0.995	1.048	0.863	0.753	0.957	True	0.0008	0.0005	0.752	0.957	1.005
8192bp	sheep	0.9624	616	56	586	38	21.48	7	0.9155	0.9939	0	0.915	0.9954	0	0.9163	0.9953	0	0.9194	1.0	38	0.02123	2.026	0.0784	0.0804	0.079	0.0806	1.026	1.008	1.028	0.962	0.917	0.994	True	0.0015	0.0001	0.916	0.995	1.026
