## Additional_file_3_Recompute_tables_and_scripts for "Unscored variants leave many comparisons of variant effect predictors undecided: evidence from ClinVar, published benchmarks and genomic language models": unscored_initiator_codon.csv

variant_id	label	on_mane_start_codon
1-1232279-A-C	1	True
1-1232279-A-G	1	True
1-1232279-A-T	1	True
1-1232280-T-A	1	True
1-1232280-T-C	1	True
1-1232280-T-G	1	True
1-1232281-G-A	1	True
1-1512270-T-A	1	True
1-1804548-T-C	1	False
1-2408617-C-T	0	False
1-2412500-C-G	1	True
1-2412500-C-T	1	True
1-2412501-A-G	1	True
1-2412502-T-A	1	True
1-2412502-T-C	1	True
1-2412502-T-G	1	True
1-6477569-C-T	1	True
1-9058188-A-C	0	False
1-11803115-A-G	1	True
1-11803115-A-T	1	True
1-11803116-T-C	1	True
1-11934780-A-G	1	True
1-11934782-G-A	1	True
1-12883394-T-C	0	True
1-13607232-A-G	0	False
1-15438466-T-C	1	True
1-17054017-C-T	1	True
1-17054019-T-A	1	True
1-17054019-T-C	1	True
1-17054019-T-G	1	True
1-19251508-A-C	1	True
1-19251508-A-G	1	True
1-19251509-T-C	1	True
1-21554082-A-G	1	True
1-21554083-T-C	1	True
1-21554084-G-A	1	True
1-21554084-G-C	1	True
1-21560681-T-C	0	False
1-21560682-G-A	1	False
1-23799005-C-T	1	True
1-23799006-A-G	1	True
1-23799007-T-C	1	True
1-25543699-A-G	1	True
1-25543701-G-A	1	True
1-25800231-A-G	1	True
1-25800231-A-T	1	True
1-25800232-T-A	1	True
1-25800232-T-C	1	True
1-25800232-T-G	1	True
1-26183750-A-G	0	False
1-28993489-A-G	1	False
1-33036826-C-T	1	True
1-33036828-T-C	1	True
1-36307274-A-G	0	False
1-40097236-C-T	1	True
1-40097237-A-G	1	True
1-40097237-A-T	1	True
1-40097238-T-C	1	True
1-40097238-T-G	1	True
1-42766971-T-C	1	True
1-42958650-A-C	1	True
1-42958650-A-G	1	True
1-42958651-T-A	1	True
1-42958651-T-C	1	True
1-42958651-T-G	1	True
1-45012268-G-A	1	True
1-45327151-G-C	1	True
1-45334505-T-C	1	True
1-45500333-A-G	1	True
1-45500333-A-T	1	True
1-45500334-T-C	1	True
1-45500334-T-G	1	True
1-45500335-G-A	1	True
1-46181108-A-G	0	True
1-46197819-C-T	1	True
1-46197821-T-C	1	True
1-54999187-A-T	1	True
1-54999189-G-A	1	True
1-61082794-G-A	1	True
1-68449903-C-T	1	True
1-68449904-A-G	1	True
1-75136615-A-C	0	True
1-75724788-A-G	1	True
1-75724788-A-T	1	True
1-75724789-T-G	1	True
1-75724790-G-C	1	True
1-91401081-A-G	1	True
1-92832115-A-C	1	True
1-92832115-A-G	1	True
1-92832116-T-G	1	True
1-92832117-G-A	1	True
1-94121043-C-A	1	True
1-94121044-A-G	1	True
1-94121045-T-A	1	True
1-94121045-T-C	1	True
1-94231611-T-C	0	True
1-96721866-T-C	1	True
1-97920920-C-T	1	True
1-97920922-T-G	1	True
1-111131552-C-T	1	True
1-115768539-C-T	1	True
1-115768540-A-G	1	True
1-115768540-A-T	1	True
1-119415420-A-T	1	True
1-119415421-T-A	1	True
1-119712023-A-C	1	True
1-119712023-A-G	1	True
1-119712024-T-C	1	True
1-120069404-C-G	0	True
1-145918688-T-C	1	True
1-146020229-C-A	1	True
1-146020229-C-G	1	True
1-146020229-C-T	1	True
1-146020231-T-A	1	True
1-147242704-A-T	0	True
1-147759236-C-T	1	True
1-149927758-A-G	1	True
1-149927759-T-C	1	True
1-149927759-T-G	1	True
1-150806803-C-A	1	True
1-150806803-C-T	1	True
1-150806805-T-C	1	True
1-151399589-T-C	0	True
1-155610249-A-C	1	True
1-155688975-A-T	0	False
1-155910502-C-G	1	False
1-156114919-A-G	1	True
1-156114919-A-T	1	True
1-156114920-T-A	1	True
1-156114921-G-A	1	True
1-156114921-G-C	1	True
1-156114921-G-T	1	True
1-156860935-A-C	1	True
1-156860935-A-G	1	True
1-156860936-T-A	1	True
1-156860937-G-A	1	True
1-160031738-A-G	1	True
1-160190753-T-A	0	True
1-161166849-T-C	1	True
1-161309905-T-C	1	True
1-161314406-A-C	1	True
1-161314406-A-G	1	True
1-161314406-A-T	1	True
1-161314407-T-A	1	True
1-161314407-T-C	1	True
1-161314407-T-G	1	True
1-161314408-G-A	1	True
1-161630376-A-G	0	False
1-170532224-A-G	1	True
1-171092659-A-G	1	True
1-171092661-G-A	1	True
1-173825230-A-C	1	True
1-173914816-T-C	0	False
1-173917259-T-C	1	True
1-179575862-C-A	1	True
1-179575863-A-G	1	True
1-179575864-T-A	1	True
1-182388736-A-G	1	True
1-182388737-T-A	1	True
1-182388737-T-C	1	True
1-183186354-T-C	1	True
1-183590328-A-G	1	True
1-193122201-A-C	1	True
1-193122201-A-G	1	True
1-193122202-T-C	1	True
1-193122203-G-A	1	True
1-193122203-G-T	1	True
1-197146436-A-G	1	True
1-197268413-A-G	1	True
1-207752214-T-A	1	True
1-209650942-C-T	1	True
1-209650944-T-A	1	True
1-209801412-A-T	1	True
1-210348976-A-T	1	True
1-212858454-T-C	1	True
1-212858455-G-T	1	True
1-222627713-A-G	0	False
1-224183338-T-C	1	True
1-225424075-T-C	1	True
1-230979107-T-C	1	True
1-236065078-A-T	1	True
1-241519720-C-T	1	True
1-243256174-A-T	1	True
1-243256176-G-A	1	True
1-244864307-T-G	1	True
2-1744455-T-C	1	True
2-3552201-T-C	0	False
2-15561304-T-A	1	True
2-15561304-T-G	1	True
2-26254255-A-G	1	True
2-31580899-A-G	1	True
2-32184279-G-A	0	False
2-38075386-C-T	1	True
2-38075387-A-C	1	True
2-38075387-A-G	1	True
2-38075388-T-C	1	True
2-43774140-T-C	1	True
2-43995946-A-G	1	True
2-43995947-T-C	1	True
2-44942105-A-G	1	True
2-47369506-A-G	1	True
2-47403390-A-T	0	False
2-47783234-A-G	1	True
2-47783234-A-T	1	True
2-47783235-T-C	1	True
2-47783236-G-C	1	True
2-47783236-G-T	1	True
2-49154416-A-G	1	True
2-54256150-A-G	0	True
2-54256151-T-C	0	True
2-58241311-C-T	1	True
2-58241312-A-C	1	True
2-58241312-A-G	1	True
2-58241313-T-A	1	True
2-58241313-T-C	1	True
2-58241313-T-G	1	True
2-60553268-C-T	1	True
2-60553269-A-T	1	True
2-60553270-T-C	1	True
2-63588269-C-T	1	True
2-63856320-A-G	1	False
2-69387070-A-C	1	True
2-69431994-A-T	0	False
2-70087744-A-G	1	True
2-70935956-T-C	0	True
2-71454000-T-C	1	False
2-72147832-C-A	1	True
2-72887433-A-C	1	True
2-72887433-A-G	1	True
2-72887435-G-A	1	True
2-73385869-A-T	1	True
2-73385870-T-C	1	True
2-73385871-G-A	1	True
2-73926911-A-G	1	True
2-73926912-T-C	1	True
2-73926913-G-A	1	True
2-86337502-T-C	0	False
2-86337509-A-G	1	True
2-88627272-C-T	1	True
2-96265379-C-A	1	True
2-96265379-C-G	1	True
2-96265379-C-T	1	True
2-96265380-A-C	1	True
2-96265380-A-G	1	True
2-96265380-A-T	1	True
2-96265381-T-A	1	True
2-96265381-T-G	1	True
2-96631436-T-C	0	False
2-97113741-T-A	0	True
2-99161958-A-T	0	True
2-99161959-T-C	1	True
2-100470489-A-G	0	True
2-110204966-C-T	1	True
2-110204968-T-A	1	True
2-147975958-T-C	1	True
2-148458759-A-G	1	True
2-151870575-T-C	0	False
2-158456438-A-T	0	True
2-159282807-A-G	0	False
2-159478718-A-G	1	True
2-165295824-A-T	1	True
2-165295826-G-A	1	True
2-166073619-C-T	1	True
2-166073620-A-G	1	True
2-169018124-A-G	1	True
2-169018124-A-T	1	True
2-169018125-T-A	1	True
2-169479554-A-T	1	True
2-169479555-T-A	1	True
2-169479555-T-C	1	True
2-171434578-A-G	1	True
2-171434578-A-T	1	True
2-171434579-T-C	1	True
2-178451030-T-G	0	True
2-181657004-C-T	1	True
2-181657005-A-C	1	True
2-181657005-A-G	1	True
2-181657005-A-T	1	True
2-190319749-A-G	0	True
2-197705407-T-A	1	True
2-199456037-T-C	1	True
2-201258233-T-C	0	False
2-203867944-T-C	1	True
2-210556736-G-T	1	True
2-215138207-A-T	1	True
2-216414707-G-A	1	True
2-218660988-A-G	1	True
2-218660988-A-T	1	True
2-218660990-G-A	1	True
2-218661802-G-A	0	False
2-218782183-A-G	1	True
2-218880996-A-G	1	True
2-218880996-A-T	1	True
2-218880997-T-G	1	True
2-218880998-G-A	1	True
2-219060466-A-C	1	True
2-219060466-A-G	1	True
2-219060466-A-T	1	True
2-219060467-T-C	1	True
2-219158362-T-C	1	True
2-219418464-T-C	1	True
2-219418464-T-G	1	True
2-219418465-G-A	1	True
2-219571232-T-C	1	True
2-223957473-A-C	1	True
2-227164727-A-C	1	True
2-227164727-A-G	1	True
2-227164729-G-A	1	True
2-227702318-T-G	1	True
2-232526217-T-C	1	True
2-232539749-T-C	1	True
2-240025301-T-C	1	True
2-240868867-T-C	1	True
3-4467244-A-C	1	True
3-4467245-T-C	1	True
3-9734142-T-G	1	True
3-9734143-G-A	1	True
3-9890723-A-G	0	True
3-11017212-A-G	1	True
3-11020276-A-G	0	False
3-11020276-A-T	0	False
3-14178567-A-C	1	True
3-14178567-A-G	1	True
3-14178567-A-T	1	True
3-14178568-T-A	1	True
3-15635442-G-A	1	True
3-16219422-T-C	0	False
3-23954746-A-G	0	False
3-33097083-C-T	1	True
3-33097085-T-G	1	True
3-33114079-T-C	1	True
3-33114080-G-A	1	True
3-36993548-A-C	1	True
3-36993548-A-G	1	True
3-36993548-A-T	1	True
3-36993549-T-A	1	True
3-36993549-T-C	1	True
3-36993549-T-G	1	True
3-36993550-G-A	1	True
3-36993550-G-C	1	True
3-36993550-G-T	1	True
3-37001038-T-C	0	False
3-37025673-A-G	0	False
3-41224535-T-C	0	False
3-43605852-T-C	1	True
3-45913144-C-T	1	False
3-47163923-A-T	0	True
3-47504433-T-C	0	False
3-48450071-G-A	0	False
3-48595157-C-A	1	True
3-48595158-A-C	1	True
3-48595159-T-C	1	True
3-48898794-T-C	1	True
3-49022146-T-C	1	True
3-49077015-C-T	1	True
3-49104731-C-T	1	True
3-49104732-A-G	1	True
3-49132867-T-A	1	True
3-49422448-C-T	1	True
3-49422449-A-G	1	True
3-49422449-A-T	1	True
3-50345577-C-T	1	True
3-50345579-T-C	1	True
3-50350650-C-A	1	True
3-52154371-A-G	1	True
3-52154372-T-C	1	True
3-52409876-C-G	1	True
3-52409877-A-C	1	True
3-52409877-A-G	1	True
3-52409878-T-A	1	True
3-52409878-T-C	1	True
3-58433808-A-G	1	True
3-58433809-T-C	1	True
3-66243277-A-G	0	False
3-69936723-A-G	1	False
3-71785051-A-G	1	True
3-93973747-C-G	1	True
3-93973749-T-A	1	True
3-93973749-T-C	1	True
3-93973749-T-G	1	True
3-97768108-A-G	1	True
3-108222320-C-A	0	True
3-119498734-A-G	1	True
3-120682109-C-G	1	True
3-120682110-A-G	1	True
3-120682111-T-C	1	True
3-122022076-A-G	1	True
3-122254190-A-C	1	True
3-122254190-A-G	1	True
3-122254191-T-C	1	True
3-122254191-T-G	1	True
3-122254192-G-A	1	True
3-128879692-A-G	1	True
3-128879692-A-T	1	True
3-128879694-G-A	1	True
3-128988844-T-A	0	False
3-129061741-T-C	1	True
3-129439831-C-A	1	True
3-132660538-A-G	1	True
3-132722354-A-G	1	True
3-136195113-T-C	1	True
3-136250377-T-A	1	True
3-136250377-T-C	1	True
3-136250377-T-G	1	True
3-136250378-G-A	1	True
3-148991643-G-C	1	True
3-149895519-A-G	0	False
3-150972707-A-G	1	True
3-158596889-A-G	0	False
3-158644637-G-A	1	True
3-160384600-T-C	1	True
3-171026669-A-C	1	True
3-171026669-A-G	1	True
3-183099439-A-G	1	True
3-183099440-T-C	1	True
3-183650357-A-G	1	True
3-183650357-A-T	1	True
3-183650358-T-C	1	True
3-183650359-G-A	1	True
3-183650359-G-C	1	True
3-183650359-G-T	1	True
3-184135388-G-C	1	True
3-184248939-A-G	1	True
3-186570900-G-A	1	True
3-189631518-G-T	1	True
3-189789801-A-G	1	False
3-189789802-T-G	1	False
3-190388332-G-A	1	True
3-193593378-A-T	1	True
3-193593380-G-A	1	True
4-372666-A-G	0	False
4-499336-A-G	1	True
4-625627-A-G	1	True
4-987085-A-C	1	True
4-987085-A-G	1	True
4-987086-T-C	1	True
4-987087-G-A	1	True
4-5708511-C-G	1	True
4-5711381-A-C	1	True
4-5711381-A-G	1	True
4-5711382-T-A	1	True
4-5711382-T-C	1	True
4-16075904-C-T	1	True
4-16075906-T-C	1	True
4-17512054-T-A	1	True
4-25160369-T-A	1	True
4-52038257-C-A	1	True
4-52038257-C-T	1	True
4-52038258-A-G	1	True
4-52038259-T-A	1	True
4-52038259-T-C	1	True
4-87656493-A-G	1	True
4-87656494-T-A	1	True
4-88132628-T-C	0	False
4-107931644-A-C	1	True
4-109761565-T-C	0	False
4-118833695-A-G	1	True
4-127965132-A-G	1	True
4-127965132-A-T	1	True
4-127965133-T-A	1	True
4-127965133-T-C	1	True
4-150583030-A-C	1	True
4-158672458-T-C	1	True
4-158672459-G-A	1	True
4-158672459-G-C	1	True
4-158672459-G-T	1	True
4-174522450-A-G	1	True
4-174522451-T-A	1	True
4-177442373-C-G	1	True
4-177442373-C-T	1	True
4-177442374-A-G	1	True
4-177442375-T-C	1	True
4-186191825-T-A	1	True
4-186267139-G-T	1	True
5-218356-A-C	1	True
5-218356-A-G	1	True
5-218356-A-T	1	True
5-218357-T-A	1	True
5-218357-T-C	1	True
5-218357-T-G	1	True
5-218358-G-A	1	True
5-218358-G-C	1	True
5-218358-G-T	1	True
5-7870795-A-G	1	True
5-13944438-T-C	1	True
5-33984581-C-T	1	True
5-33984582-A-C	1	True
5-33984582-A-G	1	True
5-33984582-A-T	1	True
5-35856979-T-G	1	True
5-36953698-T-A	1	True
5-36953699-G-T	1	True
5-37247698-T-C	1	True
5-42565875-A-G	1	True
5-42565877-G-A	1	True
5-44388682-T-C	1	True
5-53107173-A-C	1	True
5-53107173-A-G	0	True
5-53109727-C-A	1	False
5-53109727-C-T	1	False
5-53109729-T-C	1	False
5-60922153-A-G	1	False
5-60945007-A-C	1	True
5-60945256-A-T	1	True
5-71587426-A-G	1	True
5-87411304-T-C	0	False
5-88823787-A-G	1	True
5-93585024-A-C	1	True
5-93585024-A-G	1	True
5-93585025-T-A	1	True
5-93585025-T-C	1	True
5-119452576-A-C	1	True
5-119452577-T-A	1	True
5-119452578-G-A	1	True
5-122074155-A-C	1	False
5-126465544-T-C	0	False
5-131165204-A-G	1	True
5-131171022-T-C	1	True
5-132369973-A-G	1	True
5-132369974-T-C	1	True
5-132557325-A-G	1	True
5-132557327-G-A	1	True
5-134225859-C-T	1	True
5-140114182-A-G	1	True
5-140114182-A-T	1	True
5-140114183-T-C	1	True
5-140114184-G-A	1	True
5-149063022-T-C	1	True
5-149944672-A-G	1	True
5-149944673-T-C	1	True
5-149977654-T-A	1	True
5-149977655-G-T	1	True
5-150137047-T-C	1	True
5-150357747-A-T	1	True
5-150357748-T-C	1	True
5-150357749-G-A	1	True
5-168486499-A-G	1	True
5-168486500-T-A	1	True
5-168486500-T-C	1	True
5-168486501-G-T	1	True
5-174724660-A-G	1	True
5-177516943-C-T	1	True
5-177516944-A-G	1	True
5-177516945-T-G	1	True
5-177995931-C-G	1	True
5-177995931-C-T	1	True
5-177995932-A-G	1	True
5-177995933-T-C	1	True
5-178994942-C-A	1	True
5-179345327-A-C	1	True
5-179345328-T-C	1	True
6-393153-A-G	0	True
6-393154-T-G	0	True
6-2959330-C-G	1	True
6-2968811-T-C	0	False
6-4133671-T-C	0	False
6-4133671-T-G	0	False
6-5368571-A-G	1	True
6-5368573-G-T	1	True
6-8064375-A-C	1	True
6-10881793-T-C	1	True
6-15246541-T-C	1	True
6-24357749-A-C	1	True
6-30137039-G-A	0	True
6-30715175-T-A	1	True
6-30915784-G-A	0	False
6-31666832-A-G	1	True
6-31666833-T-A	1	True
6-31666833-T-G	1	True
6-31666834-G-A	1	True
6-31702767-A-G	0	False
6-31862774-C-T	1	True
6-32038423-A-G	1	True
6-34425221-T-C	1	True
6-35805671-A-G	1	True
6-42722332-C-T	1	True
6-42722333-A-C	1	True
6-42722333-A-G	1	True
6-42722334-T-A	1	True
6-42979148-C-A	1	True
6-42979149-A-G	1	True
6-42979149-A-T	1	True
6-42979150-T-A	1	True
6-43645099-A-G	1	True
6-43645099-A-T	1	True
6-43645100-T-C	1	True
6-44313322-A-G	1	True
6-45328729-G-A	1	True
6-49459465-A-G	1	True
6-49459466-T-C	1	True
6-52084931-C-T	1	True
6-52084932-A-G	1	True
6-52084933-T-C	1	True
6-69796881-T-C	1	True
6-72622191-T-C	1	True
6-73653886-T-A	1	True
6-73653886-T-C	1	True
6-73653886-T-G	1	True
6-79518892-C-T	1	True
6-79518893-A-G	1	True
6-79518894-T-A	1	True
6-79518894-T-C	1	True
6-80106694-A-G	1	True
6-80106694-A-T	1	True
6-80106695-T-C	1	True
6-80106696-G-A	1	True
6-84215865-A-G	0	False
6-87589955-C-A	1	True
6-87589955-C-G	1	True
6-87589955-C-T	1	True
6-87589956-A-C	1	True
6-87589956-A-G	1	True
6-87589956-A-T	1	True
6-87589957-T-A	1	True
6-87589957-T-C	1	True
6-87589957-T-G	1	True
6-106629020-A-G	1	True
6-109691436-A-C	1	True
6-109691436-A-G	1	True
6-112054358-A-G	1	True
6-112054359-T-A	1	True
6-112054359-T-C	1	True
6-112054360-G-T	1	True
6-116125491-A-G	0	True
6-118558923-T-G	1	True
6-118651267-C-A	1	True
6-118651268-A-G	1	True
6-123636774-A-G	1	True
6-127855173-A-G	0	False
6-128883247-T-C	1	True
6-131573284-T-C	1	True
6-131573285-G-A	1	True
6-131573285-G-T	1	True
6-131808037-T-G	1	True
6-149400392-A-G	0	True
6-149400393-T-C	0	True
6-150389354-G-A	0	False
6-158170504-A-G	1	True
6-158170505-T-C	1	True
6-162727667-A-G	1	True
6-162727668-T-C	1	True
6-170290139-T-C	1	True
7-2554431-T-C	1	True
7-2559184-G-A	1	True
7-6004006-T-A	0	False
7-6004006-T-C	0	False
7-6009017-C-A	1	True
7-6009017-C-G	1	True
7-6009017-C-T	1	True
7-6009018-A-C	1	True
7-6009018-A-G	1	True
7-6009018-A-T	1	True
7-6009019-T-A	1	True
7-6009019-T-C	1	True
7-6009019-T-G	1	True
7-16421321-A-G	1	True
7-16421322-T-A	1	True
7-21543246-A-C	1	True
7-21543246-A-G	1	True
7-21543247-T-G	1	True
7-42223253-T-C	1	True
7-44104667-T-A	1	True
7-44145608-A-C	1	False
7-44145608-A-G	1	False
7-44145608-A-T	1	False
7-44188953-T-A	0	True
7-45000334-A-G	1	True
7-65982182-A-C	1	True
7-65982183-T-G	1	True
7-66076083-T-C	1	True
7-69599654-A-G	1	True
7-69599654-A-T	1	True
7-69599655-T-C	1	True
7-69599655-T-G	1	True
7-74028188-A-G	1	True
7-74028189-T-A	1	True
7-74028189-T-C	1	True
7-87475464-A-G	1	True
7-87475465-T-A	1	True
7-87475465-T-C	1	True
7-92242135-T-C	1	True
7-92528433-C-T	1	True
7-92528434-A-C	1	True
7-92528434-A-G	1	True
7-92528435-T-A	1	True
7-92528435-T-C	1	True
7-92528435-T-G	1	True
7-96321956-T-C	1	True
7-97869154-C-A	1	True
7-97869154-C-T	1	True
7-97869155-A-G	1	True
7-97869156-T-C	1	True
7-100633515-A-T	1	False
7-105550083-T-C	0	False
7-107563895-A-C	1	True
7-107661642-A-T	1	True
7-107661643-T-C	1	True
7-107661643-T-G	1	True
7-107661644-G-C	1	True
7-107891251-A-C	1	True
7-107891253-G-A	1	True
7-114426512-A-G	1	True
7-114426514-G-T	1	True
7-117480095-A-G	1	True
7-117480096-T-A	1	True
7-117480096-T-C	1	True
7-117480096-T-G	1	True
7-117480097-G-A	1	True
7-120856762-A-T	1	True
7-120856763-T-C	1	True
7-122133724-C-T	1	True
7-124897171-C-T	1	True
7-124897172-A-G	1	True
7-124897173-T-C	1	True
7-130380523-G-A	0	True
7-138663086-A-G	0	False
7-141555469-G-C	1	True
7-144682956-A-G	0	False
7-144835602-T-C	1	True
7-150977911-C-T	1	True
7-150977912-A-G	1	True
7-151735911-T-G	0	False
7-152676078-A-G	1	True
7-154305495-A-G	0	False
8-1771055-A-C	1	True
8-1771055-A-G	1	True
8-1771055-A-T	1	True
8-18084056-C-A	1	True
8-18084056-C-G	1	True
8-18084058-T-C	1	True
8-19939443-G-A	1	True
8-19939443-G-C	1	True
8-22130707-A-T	1	True
8-22130708-T-C	1	True
8-22165406-A-C	1	True
8-22165406-A-G	1	True
8-22165407-T-C	1	True
8-27775515-A-G	1	True
8-37765583-A-G	0	False
8-42048977-T-C	1	True
8-42843093-A-G	1	True
8-42843094-T-A	1	True
8-63086020-A-G	1	True
8-63086020-A-T	1	True
8-63086021-T-A	1	True
8-73976283-T-C	1	True
8-74350462-A-G	1	True
8-85464083-T-G	1	True
8-86743625-C-T	1	True
8-86743626-A-G	1	True
8-86743626-A-T	1	True
8-95025009-A-C	1	True
8-95025010-T-C	1	True
8-96235530-T-C	1	True
8-103300204-A-G	0	False
8-116866727-C-T	1	True
8-118111045-A-G	1	True
8-118111046-T-C	1	True
8-118111046-T-G	1	True
8-132675493-T-C	1	True
8-133264553-T-C	0	False
8-142742385-T-G	1	True
8-142917839-A-G	1	True
8-144413369-T-C	0	False
8-144416788-A-G	1	True
9-2622191-T-C	1	True
9-2717740-A-G	1	True
9-4661976-T-A	0	False
9-6645498-A-G	1	True
9-6645498-A-T	1	True
9-12693997-A-G	1	True
9-12693999-G-T	1	True
9-14868976-A-G	1	True
9-21994330-A-T	1	False
9-33264329-T-C	0	False
9-33927882-C-G	0	False
9-34459006-A-G	1	True
9-34646705-A-C	1	True
9-34646705-A-G	1	True
9-34646706-T-C	1	True
9-34646706-T-G	1	True
9-34646707-G-A	1	True
9-34655220-G-A	1	True
9-35079522-C-T	1	True
9-35079524-T-C	1	True
9-37422751-A-G	1	True
9-37785042-C-A	1	True
9-37785042-C-T	1	True
9-37785043-A-C	1	True
9-37785043-A-G	1	True
9-37785044-T-A	1	True
9-37785044-T-C	1	True
9-69035785-G-T	1	True
9-74497977-A-G	1	True
9-74497978-T-G	1	True
9-74497979-G-A	1	True
9-74497979-G-C	1	True
9-77177705-A-T	1	True
9-77177706-T-A	1	True
9-95249289-C-A	1	True
9-95508360-A-C	1	True
9-96302103-A-G	1	True
9-96302104-T-C	1	True
9-98056809-A-G	1	True
9-101430886-A-C	1	True
9-101430886-A-G	1	True
9-101430887-T-A	1	True
9-101430887-T-C	1	True
9-105575033-A-C	1	True
9-110668906-T-C	1	True
9-110775842-G-A	0	False
9-127612405-T-G	1	True
9-127854353-C-A	1	True
9-127854353-C-T	1	True
9-127854354-A-C	1	True
9-127854354-A-G	1	True
9-127854355-T-C	1	True
9-127854355-T-G	1	True
9-128203473-G-T	0	True
9-128322860-T-C	1	True
9-128343133-A-G	1	True
9-128504806-A-G	1	True
9-128689583-A-G	1	True
9-128947301-C-T	1	True
9-128947302-A-G	1	True
9-133356451-C-T	1	True
9-133356452-A-C	1	True
9-133356453-T-A	1	True
9-133356453-T-C	1	True
9-133422444-A-G	1	True
9-133422446-G-A	1	True
9-134642188-A-G	1	True
9-134642189-T-G	1	True
9-134642190-G-T	1	True
9-136545786-T-G	1	True
9-137028872-T-C	0	False
9-137139487-A-G	0	True
9-137139487-A-T	0	True
9-137139488-T-C	0	True
9-137231704-T-C	1	True
9-137231705-G-A	1	True
9-137619029-A-G	0	True
10-5966318-A-G	0	False
10-14954010-T-C	1	True
10-17617339-T-C	0	True
10-27240492-A-G	0	False
10-27240493-T-G	0	False
10-31319236-T-C	1	True
10-31319237-G-A	1	True
10-43077259-A-G	1	True
10-43105091-G-A	0	False
10-67838009-C-T	1	True
10-69288744-A-G	1	False
10-69288744-A-T	1	False
10-69288745-T-C	1	False
10-70600900-C-T	1	True
10-70600901-A-G	1	True
10-70600902-T-C	1	True
10-70600902-T-G	1	True
10-70888533-T-C	1	True
10-71851220-A-C	1	True
10-71851221-T-A	1	True
10-71851221-T-C	1	True
10-74842858-A-G	1	True
10-78029405-C-A	1	True
10-78033902-A-G	1	True
10-78033903-T-C	1	True
10-78033904-G-C	1	True
10-86876019-A-C	1	True
10-86876019-A-G	1	True
10-86876021-G-A	1	True
10-86876021-G-C	1	True
10-86876021-G-T	1	True
10-87864470-A-C	1	True
10-87864470-A-G	1	True
10-87864470-A-T	1	True
10-87864471-T-C	1	True
10-87864471-T-G	1	True
10-87864472-G-A	1	True
10-87952218-T-A	1	False
10-92593376-A-G	1	True
10-92593377-T-C	1	True
10-94545923-T-C	0	True
10-95693897-C-T	1	True
10-95693898-A-C	1	True
10-95693898-A-G	1	True
10-95693898-A-T	1	True
10-95693899-T-C	1	True
10-97584705-T-G	1	True
10-97584706-G-A	1	True
10-97584706-G-T	1	True
10-98443239-A-G	1	True
10-98443239-A-T	1	True
10-98443240-T-C	1	True
10-100989763-A-G	1	False
10-100989764-T-C	1	False
10-102065475-A-T	1	True
10-102504154-T-A	1	True
10-102837359-C-T	1	True
10-102837360-A-G	1	True
10-102837361-T-C	1	True
10-124412169-C-T	1	True
10-124412170-A-G	1	True
10-124412171-T-C	1	True
10-133373331-C-G	1	True
10-133373332-A-C	1	True
10-133373332-A-G	1	True
10-133373333-T-A	1	True
10-133373333-T-C	1	True
11-686935-T-C	0	False
11-2160971-T-C	1	True
11-2445099-A-T	1	True
11-2445100-T-A	1	True
11-3811260-A-G	1	True
11-3811261-T-G	1	True
11-5227019-C-A	1	True
11-5227019-C-T	1	True
11-5227020-A-C	1	True
11-5227020-A-G	1	True
11-5227020-A-T	1	True
11-5227021-T-C	1	True
11-5227021-T-G	1	True
11-6239207-A-G	0	True
11-6619398-C-G	1	True
11-17476775-A-G	1	True
11-17476776-T-C	1	True
11-18310873-C-T	0	False
11-19192447-A-G	1	True
11-22625808-C-T	1	True
11-22625809-A-C	1	True
11-22625810-T-A	1	True
11-22625810-T-G	1	True
11-31806409-C-A	1	True
11-31806409-C-T	1	True
11-31806410-A-C	1	True
11-31806411-T-C	1	True
11-31806411-T-G	1	True
11-33722444-A-G	1	True
11-35418965-A-C	0	True
11-35418965-A-G	0	True
11-36594166-C-T	1	True
11-47448962-C-A	1	True
11-47448964-T-C	1	True
11-47579093-T-G	1	True
11-47579094-G-C	1	True
11-49031600-A-G	0	True
11-57598271-A-C	1	True
11-57598271-A-G	1	True
11-57598272-T-C	1	True
11-57598272-T-G	1	True
11-60871010-A-G	0	False
11-61951807-A-G	1	True
11-62621946-A-C	1	True
11-62621947-T-A	1	True
11-62621947-T-C	1	True
11-64759896-C-T	1	True
11-64759897-A-G	1	True
11-64759898-T-A	1	True
11-64759898-T-C	1	True
11-64759898-T-G	1	True
11-64810107-C-T	1	True
11-64810108-A-C	1	True
11-64810108-A-G	1	True
11-64810108-A-T	1	True
11-64810109-T-A	1	True
11-64810109-T-C	1	True
11-64810109-T-G	1	True
11-65525154-A-T	1	True
11-65525156-G-A	1	True
11-66510660-A-G	1	True
11-66510660-A-T	1	True
11-66510661-T-C	1	True
11-66510661-T-G	1	True
11-66510662-G-A	1	True
11-67483159-A-G	1	True
11-67483160-T-G	1	True
11-67483161-G-A	1	True
11-67607007-G-A	1	True
11-67607007-G-T	1	True
11-68312715-A-G	1	True
11-68312715-A-T	1	True
11-68815473-A-C	1	True
11-68903809-A-G	0	True
11-68903954-T-C	1	True
11-69818932-A-C	1	True
11-71444950-C-T	1	True
11-71444952-T-C	1	True
11-71444952-T-G	1	True
11-72192174-A-G	1	True
11-74170790-C-A	1	True
11-74493703-T-A	1	True
11-77130635-A-G	1	True
11-77130637-G-A	1	True
11-89177954-A-G	1	True
11-89177955-T-C	1	True
11-94492799-C-A	1	True
11-108121607-A-C	1	True
11-108121607-A-G	1	True
11-108121607-A-T	1	True
11-108121608-T-A	1	True
11-108121608-T-C	1	True
11-108227625-A-C	1	True
11-108227625-A-G	1	True
11-108227625-A-T	1	True
11-108227626-T-C	1	True
11-108227627-G-A	1	True
11-108227627-G-C	1	True
11-112086908-A-G	1	True
11-112086908-A-T	1	True
11-112086909-T-C	1	True
11-112086910-G-A	1	True
11-112086910-G-C	1	True
11-112226444-A-G	1	True
11-112226445-T-G	1	True
11-112226446-G-A	1	True
11-112226446-G-T	1	True
11-117776893-T-C	0	False
11-117986470-G-A	1	True
11-118264151-C-A	1	True
11-118344424-A-G	1	True
11-118344425-T-A	1	True
11-118344425-T-C	1	True
11-119029367-C-G	1	False
11-119029367-C-T	1	False
11-119029369-T-C	1	False
11-119101655-T-G	1	True
11-123885425-T-C	0	True
11-125896282-C-G	1	True
11-125896283-A-G	1	True
11-134069084-A-G	1	True
11-134069085-T-A	1	True
11-134253601-A-G	1	True
11-134253602-T-C	1	True
11-134253603-G-C	1	True
11-134253603-G-T	1	True
12-389091-T-A	1	True
12-411805-A-G	0	False
12-4911379-A-G	0	True
12-6944122-A-G	1	True
12-6944123-T-G	1	True
12-6944124-G-A	1	True
12-27969493-A-C	1	True
12-27969493-A-G	1	True
12-27969494-T-A	1	True
12-27969494-T-C	1	True
12-30731402-A-G	0	False
12-32896730-A-G	1	True
12-32896730-A-T	1	True
12-32896731-T-A	1	True
12-32896731-T-C	1	True
12-32896731-T-G	1	True
12-48004321-T-A	1	True
12-48004321-T-C	1	True
12-48978653-G-A	1	True
12-49055323-A-G	1	True
12-49950833-G-T	1	True
12-52520296-T-C	1	True
12-53321465-T-C	1	True
12-53423937-G-A	1	True
12-54497791-T-C	1	True
12-56042167-A-C	1	True
12-56042167-A-G	1	True
12-56042167-A-T	1	True
12-56042168-T-A	1	True
12-56042168-T-C	1	True
12-56042168-T-G	1	True
12-57476624-T-C	0	False
12-57767039-C-T	1	True
12-57782803-T-G	1	True
12-63779961-A-T	1	True
12-65278770-T-G	1	False
12-66189300-A-G	0	True
12-68332244-A-G	1	True
12-76348356-C-T	1	True
12-80444347-T-C	1	True
12-80444348-G-A	1	True
12-88141305-C-T	1	True
12-88141306-A-T	1	True
12-88141307-T-C	1	True
12-93678776-T-C	1	True
12-95003680-T-C	1	True
12-101830673-C-G	1	True
12-101830674-A-G	1	True
12-101830675-T-A	1	True
12-102917128-C-G	1	True
12-102917128-C-T	1	True
12-102917129-A-C	1	True
12-102917129-A-G	1	True
12-102917130-T-A	1	True
12-102917130-T-C	1	True
12-109483553-T-C	1	True
12-109573479-A-C	1	True
12-109573479-A-G	1	True
12-109573479-A-T	1	True
12-109573480-T-G	1	True
12-109574823-A-C	1	True
12-109574823-A-G	1	True
12-109574825-G-A	1	True
12-110281790-A-G	1	True
12-110281790-A-T	1	True
12-110614185-G-C	1	True
12-110614412-A-C	0	False
12-110614414-G-C	0	False
12-111418146-A-G	1	True
12-112419113-T-G	1	True
12-116277130-A-G	1	True
12-116277131-T-A	1	True
12-116277131-T-C	1	True
12-120725886-A-G	1	True
12-120725887-T-C	1	True
12-120725888-G-A	1	True
12-120978769-A-C	1	True
12-120978769-A-G	1	True
12-120978769-A-T	1	True
12-120978770-T-C	1	True
12-120978771-G-A	1	True
12-123633862-G-A	0	True
12-123712566-A-T	1	True
12-131929723-A-T	1	True
12-131929724-T-G	1	True
13-20143288-T-C	1	True
13-20189579-C-T	1	True
13-20189580-A-C	1	True
13-20189580-A-G	1	True
13-20189581-T-A	1	True
13-20189581-T-C	1	True
13-23365181-T-C	0	False
13-23411239-T-C	1	True
13-26385217-T-C	1	False
13-32316461-A-G	1	True
13-32316462-T-A	1	True
13-32316462-T-C	1	True
13-32316462-T-G	1	True
13-32316463-G-A	1	True
13-32316463-G-T	1	True
13-36283606-T-C	0	False
13-38349920-A-G	1	True
13-40793227-A-G	1	True
13-48303913-A-G	1	True
13-48412423-T-C	1	True
13-50910079-G-A	1	True
13-52012419-A-G	1	True
13-61415157-A-G	0	True
13-77326774-A-C	0	True
13-85796506-C-G	1	True
13-94593897-T-C	0	False
13-105472599-T-C	0	False
13-110307026-A-T	1	True
13-113105843-T-C	1	True
14-22813396-C-T	1	True
14-22813397-A-G	1	True
14-22813398-T-C	1	True
14-22813398-T-G	1	True
14-31066198-T-C	1	True
14-34713676-T-C	1	False
14-34713676-T-G	1	False
14-35404643-A-G	0	True
14-36520129-T-A	1	True
14-36662090-A-C	1	True
14-36662091-T-A	1	True
14-37267012-A-G	0	False
14-47131743-A-G	0	False
14-49625844-T-C	0	False
14-49852753-T-A	1	True
14-50312150-T-C	1	True
14-54902662-A-G	1	True
14-54902663-T-A	1	True
14-54902663-T-C	1	True
14-54902663-T-G	1	True
14-58429420-T-C	0	False
14-58442717-T-C	0	False
14-64823094-T-C	1	True
14-64924121-A-G	0	False
14-65077932-A-G	0	False
14-65102337-C-G	1	True
14-65102337-C-T	1	True
14-65102339-T-C	1	True
14-67815961-C-A	1	True
14-74239563-T-C	1	True
14-74493272-C-A	1	True
14-74493272-C-G	1	True
14-74493272-C-T	1	True
14-74493273-A-C	1	True
14-74493273-A-T	1	True
14-75002993-G-A	1	True
14-75002993-G-T	1	True
14-75049654-A-G	1	True
14-75985787-A-C	1	True
14-75985787-A-G	1	True
14-75985788-T-A	1	True
14-80955683-G-A	1	True
14-88385821-G-A	1	True
14-88385821-G-T	1	True
14-89963116-T-G	1	True
14-99271217-A-G	1	True
14-103057172-A-G	1	True
14-104729893-A-C	0	False
14-104877900-A-G	0	False
14-105348577-G-A	0	False
15-23647742-T-G	1	True
15-25405461-A-G	1	False
15-26629003-T-A	0	False
15-28081874-T-C	1	True
15-31076919-C-T	1	False
15-31076920-A-G	0	False
15-32804330-T-C	0	False
15-38253186-A-G	1	True
15-38253186-A-T	1	True
15-38253188-G-A	1	True
15-40405828-A-C	1	True
15-40405828-A-G	1	True
15-41397058-A-G	1	True
15-42359806-A-G	1	True
15-42359808-G-T	1	True
15-43902199-A-G	0	False
15-44711548-T-C	1	True
15-45114606-A-G	1	True
15-45587700-A-G	0	False
15-48644767-C-A	1	True
15-48644767-C-T	1	True
15-48644768-A-C	1	True
15-48644768-A-G	1	True
15-48644769-T-A	1	True
15-48644769-T-C	1	True
15-48644769-T-G	1	True
15-55498327-C-T	1	True
15-64162986-T-A	1	True
15-65029613-T-A	1	True
15-65076817-T-A	0	True
15-67066155-A-C	1	True
15-67066155-A-G	1	True
15-67066155-A-T	1	True
15-67066156-T-C	1	True
15-67066157-G-A	1	True
15-67165004-A-G	0	False
15-67236440-A-T	0	False
15-68229582-C-T	1	True
15-68229584-T-G	1	True
15-72375970-C-A	1	True
15-72375970-C-T	1	True
15-72375971-A-G	1	True
15-72375972-T-A	1	True
15-72375972-T-C	1	True
15-72375972-T-G	1	True
15-72686228-A-G	1	True
15-72686229-T-C	1	True
15-76311386-C-T	1	True
15-76311388-T-C	1	True
15-76883817-T-C	0	True
15-78620794-T-C	1	True
15-80153055-A-C	1	True
15-80153055-A-G	1	True
15-80153056-T-A	1	True
15-80153057-G-A	1	True
15-82540427-A-C	1	True
15-82540428-T-C	1	True
15-88907243-C-G	0	False
15-89218975-T-A	1	True
15-89776359-T-A	1	True
15-98649583-T-A	1	True
16-172913-A-G	1	True
16-172914-T-A	1	True
16-172914-T-C	1	True
16-172914-T-G	1	True
16-172915-G-A	1	True
16-176717-A-G	1	True
16-176718-T-A	1	True
16-176718-T-C	1	True
16-176718-T-G	1	True
16-176719-G-A	1	True
16-680528-G-T	1	True
16-1351966-A-T	1	True
16-1351968-G-C	1	True
16-1494282-A-T	1	True
16-1607265-A-G	1	True
16-1793651-A-T	1	True
16-2046302-A-C	1	False
16-2048617-T-A	1	True
16-2048617-T-G	1	True
16-2048618-G-A	1	True
16-2048618-G-T	1	True
16-2135687-C-T	1	True
16-2135689-T-A	1	True
16-2135689-T-G	1	True
16-2496150-T-C	1	True
16-2714266-T-C	0	False
16-3879914-C-A	1	True
16-3879915-A-T	1	True
16-5071850-A-G	1	True
16-5073200-A-C	0	False
16-8797614-T-C	0	True
16-8797883-A-G	1	True
16-10180409-C-A	1	True
16-10180410-A-G	1	True
16-19067665-A-C	1	True
16-19718307-A-C	0	True
16-23452993-A-G	1	True
16-23452994-T-C	1	True
16-23557343-T-C	1	True
16-23641155-C-A	1	True
16-23641155-C-T	1	True
16-23641156-A-C	1	True
16-23641156-A-G	1	True
16-23641157-T-A	1	True
16-23641157-T-C	1	True
16-23641157-T-G	1	True
16-28491757-C-T	1	True
16-28491758-A-G	1	True
16-28491759-T-C	1	True
16-28491759-T-G	1	True
16-30185212-G-A	1	True
16-31010395-A-T	1	True
16-46689706-A-G	1	True
16-51141930-T-C	0	False
16-55671848-T-G	0	False
16-56519861-A-C	1	True
16-56865236-A-G	1	True
16-66550061-T-A	1	True
16-66550061-T-C	1	True
16-68737416-A-G	1	True
16-68737416-A-T	1	True
16-68737417-T-A	1	True
16-68737417-T-C	1	True
16-68737417-T-G	1	True
16-68737418-G-A	1	True
16-68823428-A-T	0	False
16-70523529-C-T	1	False
16-70654585-A-G	0	False
16-74695757-T-C	0	True
16-74774754-A-G	1	True
16-74774755-T-C	1	True
16-75479828-T-A	1	True
16-75556209-T-C	0	True
16-78099779-A-C	1	True
16-78099780-T-C	1	True
16-81096278-T-C	1	True
16-83899145-A-C	1	True
16-83899145-A-T	1	True
16-83899146-T-C	1	True
16-88651013-T-C	1	True
16-88811897-C-G	1	True
16-88811898-A-G	1	True
16-88811899-T-C	1	True
16-88856876-A-G	1	True
16-88856877-T-A	1	True
16-88856877-T-C	1	True
16-88858704-A-G	0	False
16-89100682-A-T	1	True
16-89100684-G-T	1	True
16-89508418-A-C	1	True
16-89508418-A-G	1	True
16-89508418-A-T	1	True
16-89508419-T-A	1	True
16-89508419-T-C	1	True
16-89508420-G-A	1	True
16-89816613-C-T	1	True
16-89816614-A-C	1	True
16-89816614-A-G	1	True
16-89816614-A-T	1	True
16-89816615-T-A	1	True
16-89816615-T-C	1	True
16-89816615-T-G	1	True
17-2638291-G-A	1	True
17-3476161-T-C	1	True
17-3476162-G-A	1	True
17-3476162-G-T	1	True
17-3640207-A-G	1	True
17-3640207-A-T	1	True
17-4903061-C-T	1	True
17-4903062-A-G	1	True
17-5000249-G-T	1	True
17-6435103-A-G	1	True
17-6435104-T-C	1	True
17-6635102-A-G	1	True
17-7675132-C-T	0	False
17-7675214-A-G	1	False
17-8003048-A-G	1	True
17-8003049-T-C	1	True
17-8003050-G-A	1	True
17-8003050-G-C	1	True
17-8087442-T-C	1	True
17-8162879-T-C	1	True
17-8248035-A-G	1	True
17-8248035-A-T	1	True
17-8248036-T-C	1	True
17-8888628-T-C	0	False
17-17228135-C-G	1	True
17-17228135-C-T	1	True
17-17228136-A-G	1	True
17-17228137-T-C	1	True
17-18355980-A-C	0	True
17-18355980-A-T	0	True
17-19648972-A-T	1	True
17-19648973-T-A	1	True
17-19648974-G-C	1	True
17-28406112-C-T	1	True
17-31095310-A-C	1	True
17-31095310-A-G	1	True
17-31095310-A-T	1	True
17-31095311-T-C	1	True
17-31095311-T-G	1	True
17-31095312-G-A	1	True
17-31095312-G-C	1	True
17-31095312-G-T	1	True
17-35578021-T-C	1	True
17-36537103-T-C	1	True
17-37744882-C-A	1	True
17-37744882-C-T	1	True
17-39665360-A-G	1	True
17-39665360-A-T	1	True
17-39707009-G-T	0	False
17-41813035-A-G	1	True
17-42536273-A-G	1	True
17-42536273-A-T	1	True
17-42536274-T-A	1	True
17-42536274-T-C	1	True
17-42536274-T-G	1	True
17-42536275-G-A	1	True
17-43094640-C-A	0	False
17-43094640-C-T	0	False
17-43106524-C-A	0	False
17-43124094-C-A	1	True
17-43124094-C-G	1	True
17-43124094-C-T	1	True
17-43124095-A-C	1	True
17-43124095-A-G	1	True
17-43124095-A-T	1	True
17-43124096-T-C	1	True
17-44070968-G-T	1	True
17-44349165-A-G	1	True
17-44349166-T-C	1	True
17-44886750-T-C	0	False
17-46923193-A-C	1	True
17-46923194-T-C	1	True
17-46923194-T-G	1	True
17-47941678-G-T	1	True
17-50166041-A-G	1	True
17-50201511-C-A	1	True
17-50201511-C-T	1	True
17-50201512-A-G	1	True
17-50201512-A-T	1	True
17-50201513-T-A	1	True
17-50201513-T-C	1	True
17-50201513-T-G	1	True
17-58219229-A-G	1	True
17-58219229-A-T	1	True
17-61456493-G-A	1	True
17-63477096-T-A	1	True
17-63477096-T-C	1	True
17-63477097-G-T	1	True
17-63484869-T-C	1	False
17-68515400-A-G	1	True
17-68515402-G-A	1	True
17-74872944-T-C	1	True
17-75516562-T-C	1	True
17-75765134-C-A	1	True
17-75765135-A-G	1	True
17-75765136-T-A	1	True
17-75765136-T-C	1	True
17-76540143-T-C	1	True
17-80104587-A-G	1	True
17-80104587-A-T	1	True
17-80104588-T-C	1	True
17-80104589-G-A	1	True
17-80104589-G-T	1	True
17-80220312-A-C	1	True
17-80220312-A-G	1	True
17-80220313-T-A	1	True
17-80220313-T-C	1	True
17-80220313-T-G	1	True
17-81239364-A-C	1	True
17-81239364-A-G	1	True
18-9102744-A-C	1	True
18-11752436-G-A	1	False
18-23586341-C-T	1	True
18-45967239-T-C	1	True
18-46657032-A-T	0	True
18-52340789-T-C	1	True
18-55585352-T-C	0	False
18-59697340-C-T	1	True
18-62325355-G-T	1	True
18-63978310-T-C	1	True
19-797498-A-C	1	True
19-797499-T-A	1	True
19-797499-T-C	1	True
19-797499-T-G	1	True
19-797500-G-C	1	True
19-852329-A-G	1	True
19-852330-T-C	1	True
19-852331-G-A	1	True
19-1383928-T-C	1	True
19-1401474-C-T	1	True
19-1401475-A-G	1	True
19-1401476-T-A	1	True
19-1401476-T-C	1	True
19-1491270-A-G	1	True
19-3771742-T-C	1	True
19-7629834-A-G	1	True
19-7629834-A-T	1	True
19-7629836-G-A	1	True
19-7629836-G-C	1	True
19-10315994-C-A	1	True
19-11089549-A-C	1	True
19-11089549-A-G	1	True
19-11089549-A-T	1	True
19-11089550-T-C	1	True
19-11089551-G-A	1	True
19-11089551-G-T	1	True
19-12891305-A-C	1	True
19-12891305-A-G	1	True
19-13024645-A-T	0	False
19-13025136-T-A	1	False
19-13025136-T-G	1	False
19-16863644-A-G	0	False
19-17337612-A-G	1	True
19-17337613-T-A	1	True
19-17337613-T-C	1	True
19-18606656-T-C	1	True
19-32868534-T-C	1	True
19-33521759-A-C	1	True
19-33521759-A-G	1	True
19-33521760-T-C	1	True
19-34428433-A-G	1	True
19-35030823-G-A	1	True
19-35134679-A-G	1	True
19-35282579-T-C	1	True
19-35851835-C-A	1	True
19-35851835-C-T	1	True
19-35851836-A-G	1	True
19-35995275-A-G	1	True
19-38264893-A-G	1	True
19-38264895-G-A	1	True
19-40389902-T-C	1	True
19-40601389-T-C	1	True
19-41860775-A-C	1	True
19-41860777-G-A	1	True
19-41860777-G-C	1	True
19-41860777-G-T	1	True
19-42254999-T-C	1	True
19-43527175-C-A	1	True
19-43527176-A-G	1	True
19-43527176-A-T	1	True
19-43527177-T-C	1	True
19-43527177-T-G	1	True
19-44442846-A-G	0	True
19-44948479-A-G	1	True
19-45584764-T-C	1	True
19-46755451-A-C	1	True
19-46755451-A-G	1	True
19-46755452-T-C	1	True
19-49171410-A-T	0	False
19-49692254-T-G	1	True
19-49818343-T-G	1	True
19-52212720-A-G	1	False
19-52212721-T-C	1	False
19-52212721-T-G	1	False
19-54118279-A-G	1	True
19-54118280-T-A	1	True
19-54118281-G-A	1	True
19-54118281-G-C	1	True
19-55147157-T-C	1	True
19-57443411-T-C	0	False
20-508551-T-C	1	True
20-3237679-T-C	1	False
20-3889432-T-A	0	True
20-5109429-A-G	0	True
20-10413513-A-C	1	True
20-10413513-A-T	1	True
20-10673528-C-T	1	True
20-13785069-A-C	1	True
20-13785069-A-G	1	True
20-13785069-A-T	1	True
20-13785070-T-C	1	True
20-13785071-G-A	1	True
20-13785071-G-T	1	True
20-13793160-C-T	0	False
20-16748403-T-C	0	True
20-17524868-T-C	0	False
20-21126038-T-C	1	False
20-21126118-G-A	1	True
20-25082095-A-T	0	True
20-32052425-C-T	0	True
20-34393814-G-A	1	True
20-34951850-C-T	1	True
20-44311148-T-A	1	True
20-44311148-T-C	1	True
20-44355805-A-G	1	True
20-44355805-A-T	1	True
20-44355806-T-A	1	True
20-44355806-T-C	1	True
20-44355807-G-A	1	True
20-44401373-A-C	0	False
20-44401485-A-C	0	False
20-44651606-A-G	1	True
20-44651607-T-C	1	True
20-46709737-A-C	1	True
20-46709737-A-T	1	True
20-50903995-A-G	1	True
20-50903996-T-C	1	True
20-50958523-T-G	1	True
20-58891727-A-G	1	True
20-58891727-A-T	1	True
20-58891728-T-C	1	True
20-58891729-G-A	1	True
20-58891729-G-T	1	True
20-62817065-A-G	1	True
20-63472461-C-T	1	True
20-63472462-A-G	1	True
20-63472462-A-T	1	True
20-63472463-T-A	1	True
20-63472463-T-C	1	True
21-25607474-A-G	0	True
21-32298972-A-G	1	True
21-32298974-G-A	1	True
21-33403544-A-C	1	True
21-33403544-A-G	1	True
21-34449634-T-A	1	True
21-37072514-A-G	1	True
21-37420375-A-T	1	True
21-37472761-A-T	0	False
21-42395415-C-T	1	True
21-42395417-T-C	1	True
21-42496186-T-A	1	True
21-42496186-T-G	1	True
21-42879495-T-C	1	True
21-43072191-C-T	1	True
21-43741551-A-G	0	False
21-44286007-A-G	1	True
21-44286007-A-T	1	True
21-44286008-T-A	1	True
21-44286008-T-C	1	True
21-44286008-T-G	1	True
21-44286009-G-A	1	True
21-44339194-T-C	0	True
21-44426721-T-C	0	False
21-44711513-A-G	1	True
21-46228743-C-G	1	True
22-17209676-A-G	1	True
22-17209676-A-T	1	True
22-18078378-T-C	1	True
22-18078379-G-A	1	True
22-18936286-A-C	1	True
22-18936287-T-G	1	True
22-19723570-A-G	1	True
22-19723570-A-T	1	True
22-19723571-T-C	1	True
22-20052499-A-C	0	False
22-20052499-A-G	0	False
22-20437752-C-T	1	True
22-20859112-T-C	1	True
22-20982374-G-A	1	True
22-26616318-A-T	1	True
22-29367242-A-G	1	True
22-30607334-G-A	1	True
22-32043283-T-C	1	True
22-32475003-A-C	1	True
22-32475003-A-G	1	True
22-32475004-T-A	1	True
22-32475004-T-G	1	True
22-32479203-G-A	0	False
22-32479203-G-C	0	False
22-36861174-G-A	1	True
22-37983784-T-C	1	True
22-38169424-C-A	1	True
22-38169426-T-C	1	True
22-39243962-A-C	1	True
22-39243963-T-C	1	True
22-41468652-A-G	1	True
22-41808892-T-C	1	True
22-46335766-T-C	1	True
22-46335766-T-G	1	True
22-50084900-C-T	1	True
22-50524410-A-G	1	True
22-50738236-A-G	0	True
X-8732034-C-T	1	True
X-8732036-T-A	1	True
X-8732036-T-C	1	True
X-8732036-T-G	1	True
X-9765815-C-A	1	True
X-9765815-C-T	1	True
X-9765816-A-G	1	True
X-9765817-T-C	1	True
X-11112062-T-C	1	True
X-11294791-G-A	1	True
X-12906707-A-G	0	True
X-15331930-T-C	1	True
X-15335513-T-C	0	False
X-18672066-C-T	1	True
X-18672067-A-G	1	True
X-18672068-T-A	1	True
X-18983932-T-C	1	True
X-22033006-A-T	1	True
X-22033007-T-C	1	True
X-22033008-G-A	1	True
X-22033008-G-T	1	True
X-23334877-T-C	1	True
X-25015736-A-C	1	True
X-25015736-A-G	1	True
X-25015737-T-A	1	True
X-25015737-T-G	1	True
X-30309363-T-C	1	True
X-31508235-C-T	0	False
X-33211312-T-A	1	True
X-37780078-A-G	1	True
X-37780080-G-A	1	True
X-38352697-A-G	1	True
X-38352698-T-C	1	True
X-38352699-G-A	1	True
X-41334253-A-G	1	True
X-41334253-A-T	1	True
X-41334255-G-A	1	True
X-41334255-G-C	1	True
X-41334255-G-T	1	True
X-41922988-T-A	1	True
X-41922988-T-C	1	True
X-43958645-T-C	1	True
X-46837101-A-G	1	True
X-46837101-A-T	1	True
X-46837102-T-A	1	True
X-46837102-T-C	1	True
X-46837102-T-G	1	True
X-48791111-T-C	1	True
X-48791112-G-C	1	True
X-48791112-G-T	1	True
X-48911635-A-T	1	True
X-48911636-T-A	1	True
X-48911636-T-C	1	True
X-49078093-C-A	1	True
X-49078094-A-G	1	True
X-49078094-A-T	1	True
X-49078095-T-C	1	True
X-49200185-A-G	1	True
X-49258504-A-T	1	True
X-53224889-T-C	1	True
X-55027805-C-T	0	False
X-64193286-T-A	0	True
X-64976376-A-G	1	True
X-67545147-A-T	1	True
X-67545149-G-A	1	True
X-68829777-A-G	1	True
X-69616309-A-G	1	True
X-69616310-T-C	1	True
X-69616310-T-G	1	True
X-70269386-A-G	1	True
X-71111538-A-G	1	True
X-71223708-A-G	1	True
X-71223709-T-A	1	True
X-71223709-T-C	1	True
X-71223710-G-C	1	True
X-71533300-A-G	1	True
X-74421639-T-G	1	True
X-80809470-A-G	1	True
X-85963920-C-A	0	False
X-86047531-A-G	1	True
X-100408595-C-T	1	True
X-101375282-C-T	1	True
X-101375283-A-G	1	True
X-101375284-T-C	1	True
X-101407901-C-T	1	True
X-101407902-A-G	1	True
X-101407902-A-T	1	True
X-101407903-T-C	1	True
X-101407903-T-G	1	True
X-103776996-A-G	1	True
X-103776997-T-A	1	True
X-103776997-T-C	1	True
X-103776997-T-G	1	True
X-103776998-G-A	1	True
X-108440126-A-G	1	True
X-108440127-T-A	1	True
X-108440127-T-G	1	True
X-108440128-G-T	1	True
X-111410397-A-G	1	True
X-119574712-A-G	1	True
X-119574713-T-G	1	True
X-120469168-A-G	1	True
X-120469169-T-A	1	True
X-120469169-T-C	1	True
X-120469169-T-G	1	True
X-124346643-A-G	1	True
X-124346644-T-C	1	True
X-130137134-A-G	1	False
X-132127842-C-T	1	True
X-132127843-A-G	1	True
X-132127844-T-C	1	True
X-132392322-T-C	0	False
X-134377619-T-C	1	True
X-134377620-G-T	1	True
X-134460312-A-G	1	True
X-136206434-T-C	1	False
X-141905074-T-C	0	True
X-149505136-A-G	1	True
X-149505137-T-A	1	True
X-150592616-T-C	1	True
X-150592616-T-G	1	True
X-150592617-G-A	1	True
X-153725267-A-G	1	True
X-153765536-A-G	0	True
X-153875834-C-T	1	True
X-153875836-T-C	1	True
X-154092209-T-A	1	False
X-154097663-C-T	1	True
X-154097665-T-A	1	True
X-154097665-T-C	1	True
X-154371245-T-G	1	True
X-154379485-A-G	1	True
X-154379486-T-C	1	True
X-154379486-T-G	1	True
X-154379487-G-A	1	True
X-155264287-A-G	1	True
